# ExPert infers causal perturbations from cell states across biological and clinical contexts

**DOI:** 10.64898/2026.11.02.762549

**Authors:** Leon Schwartz, Jacob L. Schlamowitz, Benjamin Kuznets-Speck, Conor W. Johnson, Diptatanu Das, Emanuelle I. Grody, Tao Bai, Hanxiao Sun, Irish Senthilkumar, Gillian Primavera, Jaekwon Jung, Britta Kuusik, Rogan A. Grant, Enrique Rojas, Abdalla M. Abdrabou, Brandon Peiffer, Zhaoli Sun, Anna Mae Diehl, Carsten Marr, Navdeep S. Chandel, Divakar S. Mithal, Samuel E. Weinberg, Mazhar Adli, Auinash Kalsotra, Ekta Prashnani, Yogesh Goyal

**Affiliations:** Department of Cell and Developmental Biology, Feinberg School of Medicine, Northwestern University, Chicago, IL, USA; Center for Synthetic Biology, McCormick School of Engineering, Northwestern University, Evanston, IL, USA; Robert H. Lurie Comprehensive Cancer Center, Feinberg School of Medicine, Northwestern University, Chicago, IL, USA; NSF-Simons National Institute for Theory and Mathematics in Biology, Chicago, IL, USA; Data Science of Systems Biology, Technical University of Munich, Freising, Germany; Department of Biochemistry, University of Illinois Urbana-Champaign, Urbana, IL, USA; Department of Obstetrics and Gynecology, Feinberg School of Medicine, Northwestern University, Chicago, IL, USA; Section of Neurology, Ann and Robert H. Lurie Children’s Hospital of Chicago, Chicago, IL, USA; Department of Pediatrics, Northwestern University Feinberg School of Medicine, Chicago, IL, USA; Division of Pulmonary and Critical Care Medicine, Department of Medicine, Feinberg School of Medicine, Northwestern University, Chicago, IL, USA; Department of Surgery, Johns Hopkins School of Medicine, Baltimore, MD, USA; Department of Medicine, Duke University School of Medicine, Durham, NC, USA; Computational Health Center & Helmholtz AI, Helmholtz Munich, Neuherberg, Germany; Munich Center for Machine Learning (MCML), Munich, Germany; Department of Biochemistry and Molecular Genetics, Feinberg School of Medicine, Northwestern University, Chicago, IL, USA; Biohub, Chicago, IL, USA; Department of Pathology, Feinberg School of Medicine, Northwestern University, Chicago, IL, USA; Carl R. Woese Institute for Genomic Biology, University of Illinois Urbana-Champaign, Urbana, IL, USA; Division of Nutritional Sciences, University of Illinois Urbana-Champaign, Urbana, IL, USA; Cancer Center at Illinois, University of Illinois Urbana-Champaign, Urbana, IL, USA; NVIDIA, Santa Clara, CA, USA; Department of Molecular Biology and Genetics, Koç University, Istanbul, Turkey; Department of Medicine III, LMU University Hospital, LMU Medizin, LMU Munich, Germany; Department of Physics, Ludwig-Maximilians-Universität München, Munich, Germany; German Cancer Consortium (DKTK), partner site Munich, Germany

**Keywords:** perturbation inference, single-cell CRISPR screens, zero-shot prediction, alcohol-associated liver disease, primary mitochondrial disease

## Abstract

Pooled single-cell CRISPR screens have driven substantial effort toward models predicting the response to a perturbation. We posed the inverse question: which perturbation produced an observed cell state? Here we developed ExPert (Extracting Perturbations), which learns one prototype per perturbation in a latent space shared by 12 cellular contexts, trained on 8,964 perturbations and 19.5 million cells, and ranks 19,895 candidate genes per query, over half absent from training. ExPert more than doubled held-out-context recall over the best existing method with 1,000-fold less compute, and transferred without retraining to drugs, protein degradation and combinations. In alcohol-associated liver disease it implicated mRNA export, unchanged in expression, and we experimentally confirmed nuclear poly(A) retention and isoform switching. In primary mitochondrial disease it recovered the affected complex from blood, localized the signal to monocytes, and flagged a misdiagnosed control. Perturbation atlases can thus be queried in reverse, from state to likely driver.
