## Supplementary material for "ExPert infers causal perturbations from cell states across biological and clinical contexts": SI Tables: Table_S1.xlsx

### Sheet: S1A data sources
dataset	Public	study	DOI	data accession	used in	title	perturbation type	cell line / cell type	donor	condition	context	QC-passed perturbed cells	perturbations with cells	perturbations measured (>=10 cells)	median cells per perturbation	perturbed cells with effect size (%)	median effect size (Mixscale z)
ReplogleWeissman2022_K562_gwps	TRUE	ReplogleWeissman2022	10.1016/j.cell.2022.05.013	https://zenodo.org/record/7041849/files/ReplogleWeissman2022_K562_gwps.h5ad	Figures 1-3 (training corpus, benchmark)	Mapping information-rich genotype-phenotype landscapes with genome-scale Perturb-seq	CRISPRi	K562			K562	1736945	9866	9834	162	86.8	1.07
ReplogleWeissman2022_K562_essential	TRUE	ReplogleWeissman2022	10.1016/j.cell.2022.05.013	https://zenodo.org/record/7041849/files/ReplogleWeissman2022_K562_essential.h5ad	Figures 1-3 (training corpus, benchmark)	Mapping information-rich genotype-phenotype landscapes with genome-scale Perturb-seq	CRISPRi	K562			K562	268994	2057	2046	112	100	1.85
ReplogleWeissman2022_rpe1	TRUE	ReplogleWeissman2022	10.1016/j.cell.2022.05.013	https://zenodo.org/record/7041849/files/ReplogleWeissman2022_rpe1.h5ad	Figures 1-3 (training corpus, benchmark)	Mapping information-rich genotype-phenotype landscapes with genome-scale Perturb-seq	CRISPRi	RPE1			RPE1	202686	2391	2297	59	100	1.96
ReplogleWeissman2025_HepG2	TRUE	ReplogleWeissman2025	10.1038/s41588-025-02169-3	https://ftp.ncbi.nlm.nih.gov/geo/series/GSE264nnn/GSE264667/suppl/GSE264667%5Fhepg2%5Fraw%5Fsinglecell%5F01.h5ad	Figures 1-3 (training corpus, benchmark)	Transcriptome-wide analysis of differential expression in perturbation atlases	CRISPRi	HepG2			HepG2	125167	2392	2313	40	100	2.27
ReplogleWeissman2025_Jurkat	TRUE	ReplogleWeissman2025	10.1038/s41588-025-02169-3	https://ftp.ncbi.nlm.nih.gov/geo/series/GSE264nnn/GSE264667/suppl/GSE264667%5Fjurkat%5Fraw%5Fsinglecell%5F01.h5ad	Figures 1-3 (training corpus, benchmark)	Transcriptome-wide analysis of differential expression in perturbation atlases	CRISPRi	Jurkat			Jurkat	220816	2393	2327	73	100	1.83
XAtlas2025_HCT116	TRUE	XAtlas2025	10.1101/2025.06.11.659105	https://ndownloader.figshare.com/files/55021257	Figures 1-3 (training corpus, benchmark)	X-Atlas/Orion: Genome-wide Perturb-seq Datasets via a Scalable Fix-Cryopreserve Platform for Training Dose-Dependent Biological Foundation Models	CRISPRi	HCT116			HCT116	2901124	18291	18024	134	79.8	0.12
XAtlas2025_HEK293T	TRUE	XAtlas2025	10.1101/2025.06.11.659105	https://ndownloader.figshare.com/files/55074802	Figures 1-3 (training corpus, benchmark)	X-Atlas/Orion: Genome-wide Perturb-seq Datasets via a Scalable Fix-Cryopreserve Platform for Training Dose-Dependent Biological Foundation Models	CRISPRi	HEK293T			HEK293T	3941719	18310	18161	183	58.1	0.06
Marson2025_D2_Stim8hr	TRUE	Marson2025	10.64898/2025.12.23.696273	https://genome-scale-tcell-perturb-seq.s3.amazonaws.com/marson2025_data/D2_Stim8hr.assigned_guide.h5ad	Figures 1-3 (training corpus, benchmark)	Genome-scale perturb-seq in primary human CD4+ T cells maps context-specific regulators of T cell programs and human immune traits	CRISPRi	primary CD4+ T cells	D2	Stim8hr	CD4+ T, Stim8hr	1745879	12215	11181	87	100	3.1
Marson2025_D3_Rest	TRUE	Marson2025	10.64898/2025.12.23.696273	https://genome-scale-tcell-perturb-seq.s3.amazonaws.com/marson2025_data/D3_Rest.assigned_guide.h5ad	Figures 1-3 (training corpus, benchmark)	Genome-scale perturb-seq in primary human CD4+ T cells maps context-specific regulators of T cell programs and human immune traits	CRISPRi	primary CD4+ T cells	D3	Rest	CD4+ T, Rest	1562362	11914	10519	81	100	2.26
Marson2025_D4_Rest	TRUE	Marson2025	10.64898/2025.12.23.696273	https://genome-scale-tcell-perturb-seq.s3.amazonaws.com/marson2025_data/D4_Rest.assigned_guide.h5ad	Figures 1-3 (training corpus, benchmark)	Genome-scale perturb-seq in primary human CD4+ T cells maps context-specific regulators of T cell programs and human immune traits	CRISPRi	primary CD4+ T cells	D4	Rest	CD4+ T, Rest	1493824	12399	11665	110	98.2	0.92
Marson2025_D4_Stim48hr	TRUE	Marson2025	10.64898/2025.12.23.696273	https://genome-scale-tcell-perturb-seq.s3.amazonaws.com/marson2025_data/D4_Stim48hr.assigned_guide.h5ad	Figures 1-3 (training corpus, benchmark)	Genome-scale perturb-seq in primary human CD4+ T cells maps context-specific regulators of T cell programs and human immune traits	CRISPRi	primary CD4+ T cells	D4	Stim48hr	CD4+ T, Stim48hr	1575973	12413	11664	116	99.4	1.27
Marson2025_D3_Stim48hr	TRUE	Marson2025	10.64898/2025.12.23.696273	https://genome-scale-tcell-perturb-seq.s3.amazonaws.com/marson2025_data/D3_Stim48hr.assigned_guide.h5ad	Figures 1-3 (training corpus, benchmark)	Genome-scale perturb-seq in primary human CD4+ T cells maps context-specific regulators of T cell programs and human immune traits	CRISPRi	primary CD4+ T cells	D3	Stim48hr	CD4+ T, Stim48hr	1433049	11753	10287	75	100	2.74
Marson2025_D2_Rest	TRUE	Marson2025	10.64898/2025.12.23.696273	https://genome-scale-tcell-perturb-seq.s3.amazonaws.com/marson2025_data/D2_Rest.assigned_guide.h5ad	Figures 1-3 (training corpus, benchmark)	Genome-scale perturb-seq in primary human CD4+ T cells maps context-specific regulators of T cell programs and human immune traits	CRISPRi	primary CD4+ T cells	D2	Rest	CD4+ T, Rest	1717576	12041	10791	81	100	2.9
Marson2025_D3_Stim8hr	TRUE	Marson2025	10.64898/2025.12.23.696273	https://genome-scale-tcell-perturb-seq.s3.amazonaws.com/marson2025_data/D3_Stim8hr.assigned_guide.h5ad	Figures 1-3 (training corpus, benchmark)	Genome-scale perturb-seq in primary human CD4+ T cells maps context-specific regulators of T cell programs and human immune traits	CRISPRi	primary CD4+ T cells	D3	Stim8hr	CD4+ T, Stim8hr	1322009	11986	10558	71	100	2.71
Marson2025_D4_Stim8hr	TRUE	Marson2025	10.64898/2025.12.23.696273	https://genome-scale-tcell-perturb-seq.s3.amazonaws.com/marson2025_data/D4_Stim8hr.assigned_guide.h5ad	Figures 1-3 (training corpus, benchmark)	Genome-scale perturb-seq in primary human CD4+ T cells maps context-specific regulators of T cell programs and human immune traits	CRISPRi	primary CD4+ T cells	D4	Stim8hr	CD4+ T, Stim8hr	1325392	12431	11673	99	99.5	1.15
Marson2025_D1_Stim8hr	TRUE	Marson2025	10.64898/2025.12.23.696273	https://genome-scale-tcell-perturb-seq.s3.amazonaws.com/marson2025_data/D1_Stim8hr.assigned_guide.h5ad	Figures 1-3 (training corpus, benchmark)	Genome-scale perturb-seq in primary human CD4+ T cells maps context-specific regulators of T cell programs and human immune traits	CRISPRi	primary CD4+ T cells	D1	Stim8hr	CD4+ T, Stim8hr	1242887	12141	11277	85	99.9	1.81
Marson2025_D1_Stim48hr	TRUE	Marson2025	10.64898/2025.12.23.696273	https://genome-scale-tcell-perturb-seq.s3.amazonaws.com/marson2025_data/D1_Stim48hr.assigned_guide.h5ad	Figures 1-3 (training corpus, benchmark)	Genome-scale perturb-seq in primary human CD4+ T cells maps context-specific regulators of T cell programs and human immune traits	CRISPRi	primary CD4+ T cells	D1	Stim48hr	CD4+ T, Stim48hr	1272190	12124	11250	87	99.8	1.79
Marson2025_D1_Rest	TRUE	Marson2025	10.64898/2025.12.23.696273	https://genome-scale-tcell-perturb-seq.s3.amazonaws.com/marson2025_data/D1_Rest.assigned_guide.h5ad	Figures 1-3 (training corpus, benchmark)	Genome-scale perturb-seq in primary human CD4+ T cells maps context-specific regulators of T cell programs and human immune traits	CRISPRi	primary CD4+ T cells	D1	Rest	CD4+ T, Rest	1485179	12067	11085	97	99.6	1.65
Marson2025_D2_Stim48hr	TRUE	Marson2025	10.64898/2025.12.23.696273	https://genome-scale-tcell-perturb-seq.s3.amazonaws.com/marson2025_data/D2_Stim48hr.assigned_guide.h5ad	Figures 1-3 (training corpus, benchmark)	Genome-scale perturb-seq in primary human CD4+ T cells maps context-specific regulators of T cell programs and human immune traits	CRISPRi	primary CD4+ T cells	D2	Stim48hr	CD4+ T, Stim48hr	1734880	12055	10929	83	100	2.79
Zhuang2026	TRUE	Zhuang2026	10.64898/2026.05.16.725005	https://ftp.ncbi.nlm.nih.gov/geo/series/GSE295nnn/GSE295214/suppl/GSE295214_RAW.tar	Figures 1-3 (training corpus, benchmark)	Global cell-state and gene-program representations reveal conserved and context-specific perturbation responses of cells	CRISPRi	hESC			hESC	1182596	2979	2977	305	81.5	0.78
Wong2026	TRUE	Wong2026	10.64898/2026.03.04.709607	https://zenodo.org/api/records/18792213/files/imru_full.h5ad/content	Figures 1-3 (training corpus, benchmark)	Phenotypic reversion and target prioritization for cellular inflammation via representation learning with foundation models	CRISPRi	TeloHAEC			TeloHAEC	750533	1738	1677	343.5	30.2	0.49
Mali2026	TRUE	Mali2026	10.1038/s41587-026-03199-w	https://ndownloader.figshare.com/files/64650261	Figures 1-3 (training corpus, benchmark)	A genome-scale CRISPRi perturbation atlas of human induced pluripotent stem cells	CRISPRi	KOLF2.1J			KOLF2.1J	2357927	11687	11553	204	95.6	0.35
TOTAL (training corpus)												31599707	19209	19191
GrabskiSatija2026_FlexPlex_K562_HDACi	TRUE	GrabskiSatija2026	10.1016/j.cell.2026.09.017	https://www.ncbi.nlm.nih.gov/geo/query/acc.cgi?acc=GSE339463	Figure 4	Mapping transcriptional responses to cellular perturbations with RNA fingerprinting	drug (HDAC inhibitor)	K562			K562	12951	4	4	3346.5
SrivatsanTrapnell2020_sciplex3_K562	TRUE	SrivatsanTrapnell2020	10.1126/science.aax6234	https://zenodo.org/records/13350497/files/SrivatsanTrapnell2020_sciplex3.h5ad (scPerturb; original GEO GSE139944)	Figure 4	Massively multiplex chemical transcriptomics at single-cell resolution	drug	K562			K562	169717	188	188	945
ZhangYu2025_A-172	TRUE	ZhangYu2025	10.1101/2025.02.20.639398	https://huggingface.co/datasets/tahoebio/Tahoe-100M	Figure 4	Tahoe-100M: A Giga-Scale Single-Cell Perturbation Atlas for Context-Dependent Gene Function and Cellular Modeling	drug	A-172			A-172	2295301	379	379	5360
ZhangYu2025_A-427	TRUE	ZhangYu2025	10.1101/2025.02.20.639398	https://huggingface.co/datasets/tahoebio/Tahoe-100M	Figure 4	Tahoe-100M: A Giga-Scale Single-Cell Perturbation Atlas for Context-Dependent Gene Function and Cellular Modeling	drug	A-427			A-427	1435917	379	379	3504
ZhangYu2025_A498	TRUE	ZhangYu2025	10.1101/2025.02.20.639398	https://huggingface.co/datasets/tahoebio/Tahoe-100M	Figure 4	Tahoe-100M: A Giga-Scale Single-Cell Perturbation Atlas for Context-Dependent Gene Function and Cellular Modeling	drug	A498			A498	2719608	379	379	6712
ZhangYu2025_A549	TRUE	ZhangYu2025	10.1101/2025.02.20.639398	https://huggingface.co/datasets/tahoebio/Tahoe-100M	Figure 4	Tahoe-100M: A Giga-Scale Single-Cell Perturbation Atlas for Context-Dependent Gene Function and Cellular Modeling	drug	A549			A549	2601646	379	379	6400
ZhangYu2025_AN3 CA	TRUE	ZhangYu2025	10.1101/2025.02.20.639398	https://huggingface.co/datasets/tahoebio/Tahoe-100M	Figure 4	Tahoe-100M: A Giga-Scale Single-Cell Perturbation Atlas for Context-Dependent Gene Function and Cellular Modeling	drug	AN3 CA			AN3 CA	619485	379	379	1430
ZhangYu2025_AsPC-1	TRUE	ZhangYu2025	10.1101/2025.02.20.639398	https://huggingface.co/datasets/tahoebio/Tahoe-100M	Figure 4	Tahoe-100M: A Giga-Scale Single-Cell Perturbation Atlas for Context-Dependent Gene Function and Cellular Modeling	drug	AsPC-1			AsPC-1	2417613	379	379	5730
ZhangYu2025_BT-474	TRUE	ZhangYu2025	10.1101/2025.02.20.639398	https://huggingface.co/datasets/tahoebio/Tahoe-100M	Figure 4	Tahoe-100M: A Giga-Scale Single-Cell Perturbation Atlas for Context-Dependent Gene Function and Cellular Modeling	drug	BT-474			BT-474	1289975	379	379	3077
ZhangYu2025_C-33 A	TRUE	ZhangYu2025	10.1101/2025.02.20.639398	https://huggingface.co/datasets/tahoebio/Tahoe-100M	Figure 4	Tahoe-100M: A Giga-Scale Single-Cell Perturbation Atlas for Context-Dependent Gene Function and Cellular Modeling	drug	C-33 A			C-33 A	1561575	379	379	3865
ZhangYu2025_C32	TRUE	ZhangYu2025	10.1101/2025.02.20.639398	https://huggingface.co/datasets/tahoebio/Tahoe-100M	Figure 4	Tahoe-100M: A Giga-Scale Single-Cell Perturbation Atlas for Context-Dependent Gene Function and Cellular Modeling	drug	C32			C32	2046373	379	379	5137
ZhangYu2025_CFPAC-1	TRUE	ZhangYu2025	10.1101/2025.02.20.639398	https://huggingface.co/datasets/tahoebio/Tahoe-100M	Figure 4	Tahoe-100M: A Giga-Scale Single-Cell Perturbation Atlas for Context-Dependent Gene Function and Cellular Modeling	drug	CFPAC-1			CFPAC-1	2442201	379	379	6165
ZhangYu2025_CHP-212	TRUE	ZhangYu2025	10.1101/2025.02.20.639398	https://huggingface.co/datasets/tahoebio/Tahoe-100M	Figure 4	Tahoe-100M: A Giga-Scale Single-Cell Perturbation Atlas for Context-Dependent Gene Function and Cellular Modeling	drug	CHP-212			CHP-212	574120	379	379	1446
ZhangYu2025_COLO 205	TRUE	ZhangYu2025	10.1101/2025.02.20.639398	https://huggingface.co/datasets/tahoebio/Tahoe-100M	Figure 4	Tahoe-100M: A Giga-Scale Single-Cell Perturbation Atlas for Context-Dependent Gene Function and Cellular Modeling	drug	COLO 205			COLO 205	1496734	379	379	3777
ZhangYu2025_H4	TRUE	ZhangYu2025	10.1101/2025.02.20.639398	https://huggingface.co/datasets/tahoebio/Tahoe-100M	Figure 4	Tahoe-100M: A Giga-Scale Single-Cell Perturbation Atlas for Context-Dependent Gene Function and Cellular Modeling	drug	H4			H4	1050328	379	379	2528
ZhangYu2025_HCT15	TRUE	ZhangYu2025	10.1101/2025.02.20.639398	https://huggingface.co/datasets/tahoebio/Tahoe-100M	Figure 4	Tahoe-100M: A Giga-Scale Single-Cell Perturbation Atlas for Context-Dependent Gene Function and Cellular Modeling	drug	HCT15			HCT15	1644029	379	379	4073
ZhangYu2025_HEC-1-A	TRUE	ZhangYu2025	10.1101/2025.02.20.639398	https://huggingface.co/datasets/tahoebio/Tahoe-100M	Figure 4	Tahoe-100M: A Giga-Scale Single-Cell Perturbation Atlas for Context-Dependent Gene Function and Cellular Modeling	drug	HEC-1-A			HEC-1-A	2706528	379	379	6595
ZhangYu2025_HOP62	TRUE	ZhangYu2025	10.1101/2025.02.20.639398	https://huggingface.co/datasets/tahoebio/Tahoe-100M	Figure 4	Tahoe-100M: A Giga-Scale Single-Cell Perturbation Atlas for Context-Dependent Gene Function and Cellular Modeling	drug	HOP62			HOP62	3342248	379	379	8333
ZhangYu2025_HS-578T	TRUE	ZhangYu2025	10.1101/2025.02.20.639398	https://huggingface.co/datasets/tahoebio/Tahoe-100M	Figure 4	Tahoe-100M: A Giga-Scale Single-Cell Perturbation Atlas for Context-Dependent Gene Function and Cellular Modeling	drug	HS-578T			HS-578T	1730747	379	379	4176
ZhangYu2025_HT-29	TRUE	ZhangYu2025	10.1101/2025.02.20.639398	https://huggingface.co/datasets/tahoebio/Tahoe-100M	Figure 4	Tahoe-100M: A Giga-Scale Single-Cell Perturbation Atlas for Context-Dependent Gene Function and Cellular Modeling	drug	HT-29			HT-29	2199713	379	379	5470
ZhangYu2025_HepG2/C3A	TRUE	ZhangYu2025	10.1101/2025.02.20.639398	https://huggingface.co/datasets/tahoebio/Tahoe-100M	Figure 4	Tahoe-100M: A Giga-Scale Single-Cell Perturbation Atlas for Context-Dependent Gene Function and Cellular Modeling	drug	HepG2/C3A			HepG2/C3A	1323783	379	379	2919
ZhangYu2025_Hs 766T	TRUE	ZhangYu2025	10.1101/2025.02.20.639398	https://huggingface.co/datasets/tahoebio/Tahoe-100M	Figure 4	Tahoe-100M: A Giga-Scale Single-Cell Perturbation Atlas for Context-Dependent Gene Function and Cellular Modeling	drug	Hs 766T			Hs 766T	2682226	379	379	5647
ZhangYu2025_J82	TRUE	ZhangYu2025	10.1101/2025.02.20.639398	https://huggingface.co/datasets/tahoebio/Tahoe-100M	Figure 4	Tahoe-100M: A Giga-Scale Single-Cell Perturbation Atlas for Context-Dependent Gene Function and Cellular Modeling	drug	J82			J82	2338513	379	379	5749
ZhangYu2025_KATO III	TRUE	ZhangYu2025	10.1101/2025.02.20.639398	https://huggingface.co/datasets/tahoebio/Tahoe-100M	Figure 4	Tahoe-100M: A Giga-Scale Single-Cell Perturbation Atlas for Context-Dependent Gene Function and Cellular Modeling	drug	KATO III			KATO III	2277552	379	379	5635
ZhangYu2025_LOX-IMVI	TRUE	ZhangYu2025	10.1101/2025.02.20.639398	https://huggingface.co/datasets/tahoebio/Tahoe-100M	Figure 4	Tahoe-100M: A Giga-Scale Single-Cell Perturbation Atlas for Context-Dependent Gene Function and Cellular Modeling	drug	LOX-IMVI			LOX-IMVI	2224794	379	379	5649
ZhangYu2025_LS 180	TRUE	ZhangYu2025	10.1101/2025.02.20.639398	https://huggingface.co/datasets/tahoebio/Tahoe-100M	Figure 4	Tahoe-100M: A Giga-Scale Single-Cell Perturbation Atlas for Context-Dependent Gene Function and Cellular Modeling	drug	LS 180			LS 180	1902498	379	379	4760
ZhangYu2025_LoVo	TRUE	ZhangYu2025	10.1101/2025.02.20.639398	https://huggingface.co/datasets/tahoebio/Tahoe-100M	Figure 4	Tahoe-100M: A Giga-Scale Single-Cell Perturbation Atlas for Context-Dependent Gene Function and Cellular Modeling	drug	LoVo			LoVo	3200017	379	379	7820
ZhangYu2025_MIA PaCa-2	TRUE	ZhangYu2025	10.1101/2025.02.20.639398	https://huggingface.co/datasets/tahoebio/Tahoe-100M	Figure 4	Tahoe-100M: A Giga-Scale Single-Cell Perturbation Atlas for Context-Dependent Gene Function and Cellular Modeling	drug	MIA PaCa-2			MIA PaCa-2	2433541	379	379	5334
ZhangYu2025_NCI-H1573	TRUE	ZhangYu2025	10.1101/2025.02.20.639398	https://huggingface.co/datasets/tahoebio/Tahoe-100M	Figure 4	Tahoe-100M: A Giga-Scale Single-Cell Perturbation Atlas for Context-Dependent Gene Function and Cellular Modeling	drug	NCI-H1573			NCI-H1573	2201853	379	379	5543
ZhangYu2025_NCI-H1792	TRUE	ZhangYu2025	10.1101/2025.02.20.639398	https://huggingface.co/datasets/tahoebio/Tahoe-100M	Figure 4	Tahoe-100M: A Giga-Scale Single-Cell Perturbation Atlas for Context-Dependent Gene Function and Cellular Modeling	drug	NCI-H1792			NCI-H1792	1845384	379	379	4702
ZhangYu2025_NCI-H2030	TRUE	ZhangYu2025	10.1101/2025.02.20.639398	https://huggingface.co/datasets/tahoebio/Tahoe-100M	Figure 4	Tahoe-100M: A Giga-Scale Single-Cell Perturbation Atlas for Context-Dependent Gene Function and Cellular Modeling	drug	NCI-H2030			NCI-H2030	1940273	379	379	4658
ZhangYu2025_NCI-H2122	TRUE	ZhangYu2025	10.1101/2025.02.20.639398	https://huggingface.co/datasets/tahoebio/Tahoe-100M	Figure 4	Tahoe-100M: A Giga-Scale Single-Cell Perturbation Atlas for Context-Dependent Gene Function and Cellular Modeling	drug	NCI-H2122			NCI-H2122	38646	379	379	93
ZhangYu2025_NCI-H23	TRUE	ZhangYu2025	10.1101/2025.02.20.639398	https://huggingface.co/datasets/tahoebio/Tahoe-100M	Figure 4	Tahoe-100M: A Giga-Scale Single-Cell Perturbation Atlas for Context-Dependent Gene Function and Cellular Modeling	drug	NCI-H23			NCI-H23	1790797	379	379	4380
ZhangYu2025_NCI-H2347	TRUE	ZhangYu2025	10.1101/2025.02.20.639398	https://huggingface.co/datasets/tahoebio/Tahoe-100M	Figure 4	Tahoe-100M: A Giga-Scale Single-Cell Perturbation Atlas for Context-Dependent Gene Function and Cellular Modeling	drug	NCI-H2347			NCI-H2347	2308714	379	379	5781
ZhangYu2025_NCI-H460	TRUE	ZhangYu2025	10.1101/2025.02.20.639398	https://huggingface.co/datasets/tahoebio/Tahoe-100M	Figure 4	Tahoe-100M: A Giga-Scale Single-Cell Perturbation Atlas for Context-Dependent Gene Function and Cellular Modeling	drug	NCI-H460			NCI-H460	5811818	379	379	14381
ZhangYu2025_NCI-H596	TRUE	ZhangYu2025	10.1101/2025.02.20.639398	https://huggingface.co/datasets/tahoebio/Tahoe-100M	Figure 4	Tahoe-100M: A Giga-Scale Single-Cell Perturbation Atlas for Context-Dependent Gene Function and Cellular Modeling	drug	NCI-H596			NCI-H596	29808	379	379	71
ZhangYu2025_NCI-H661	TRUE	ZhangYu2025	10.1101/2025.02.20.639398	https://huggingface.co/datasets/tahoebio/Tahoe-100M	Figure 4	Tahoe-100M: A Giga-Scale Single-Cell Perturbation Atlas for Context-Dependent Gene Function and Cellular Modeling	drug	NCI-H661			NCI-H661	141328	379	379	355
ZhangYu2025_PANC-1	TRUE	ZhangYu2025	10.1101/2025.02.20.639398	https://huggingface.co/datasets/tahoebio/Tahoe-100M	Figure 4	Tahoe-100M: A Giga-Scale Single-Cell Perturbation Atlas for Context-Dependent Gene Function and Cellular Modeling	drug	PANC-1			PANC-1	4073488	379	379	9955
ZhangYu2025_Panc 03.27	TRUE	ZhangYu2025	10.1101/2025.02.20.639398	https://huggingface.co/datasets/tahoebio/Tahoe-100M	Figure 4	Tahoe-100M: A Giga-Scale Single-Cell Perturbation Atlas for Context-Dependent Gene Function and Cellular Modeling	drug	Panc 03.27			Panc 03.27	1716458	379	379	4295
ZhangYu2025_RKO	TRUE	ZhangYu2025	10.1101/2025.02.20.639398	https://huggingface.co/datasets/tahoebio/Tahoe-100M	Figure 4	Tahoe-100M: A Giga-Scale Single-Cell Perturbation Atlas for Context-Dependent Gene Function and Cellular Modeling	drug	RKO			RKO	2299440	379	379	5646
ZhangYu2025_RPMI-7951	TRUE	ZhangYu2025	10.1101/2025.02.20.639398	https://huggingface.co/datasets/tahoebio/Tahoe-100M	Figure 4	Tahoe-100M: A Giga-Scale Single-Cell Perturbation Atlas for Context-Dependent Gene Function and Cellular Modeling	drug	RPMI-7951			RPMI-7951	1673834	379	379	4187
ZhangYu2025_SHP-77	TRUE	ZhangYu2025	10.1101/2025.02.20.639398	https://huggingface.co/datasets/tahoebio/Tahoe-100M	Figure 4	Tahoe-100M: A Giga-Scale Single-Cell Perturbation Atlas for Context-Dependent Gene Function and Cellular Modeling	drug	SHP-77			SHP-77	2390253	379	379	5673
ZhangYu2025_SK-MEL-2	TRUE	ZhangYu2025	10.1101/2025.02.20.639398	https://huggingface.co/datasets/tahoebio/Tahoe-100M	Figure 4	Tahoe-100M: A Giga-Scale Single-Cell Perturbation Atlas for Context-Dependent Gene Function and Cellular Modeling	drug	SK-MEL-2			SK-MEL-2	1576376	379	379	4058
ZhangYu2025_SNU-1	TRUE	ZhangYu2025	10.1101/2025.02.20.639398	https://huggingface.co/datasets/tahoebio/Tahoe-100M	Figure 4	Tahoe-100M: A Giga-Scale Single-Cell Perturbation Atlas for Context-Dependent Gene Function and Cellular Modeling	drug	SNU-1			SNU-1	1310789	379	379	3220
ZhangYu2025_SNU-423	TRUE	ZhangYu2025	10.1101/2025.02.20.639398	https://huggingface.co/datasets/tahoebio/Tahoe-100M	Figure 4	Tahoe-100M: A Giga-Scale Single-Cell Perturbation Atlas for Context-Dependent Gene Function and Cellular Modeling	drug	SNU-423			SNU-423	1508418	379	379	3660
ZhangYu2025_SW 1088	TRUE	ZhangYu2025	10.1101/2025.02.20.639398	https://huggingface.co/datasets/tahoebio/Tahoe-100M	Figure 4	Tahoe-100M: A Giga-Scale Single-Cell Perturbation Atlas for Context-Dependent Gene Function and Cellular Modeling	drug	SW 1088			SW 1088	160386	379	379	363
ZhangYu2025_SW 1271	TRUE	ZhangYu2025	10.1101/2025.02.20.639398	https://huggingface.co/datasets/tahoebio/Tahoe-100M	Figure 4	Tahoe-100M: A Giga-Scale Single-Cell Perturbation Atlas for Context-Dependent Gene Function and Cellular Modeling	drug	SW 1271			SW 1271	224172	379	379	549
ZhangYu2025_SW 900	TRUE	ZhangYu2025	10.1101/2025.02.20.639398	https://huggingface.co/datasets/tahoebio/Tahoe-100M	Figure 4	Tahoe-100M: A Giga-Scale Single-Cell Perturbation Atlas for Context-Dependent Gene Function and Cellular Modeling	drug	SW 900			SW 900	1751123	379	379	4341
ZhangYu2025_SW1417	TRUE	ZhangYu2025	10.1101/2025.02.20.639398	https://huggingface.co/datasets/tahoebio/Tahoe-100M	Figure 4	Tahoe-100M: A Giga-Scale Single-Cell Perturbation Atlas for Context-Dependent Gene Function and Cellular Modeling	drug	SW1417			SW1417	1992872	379	379	4964
ZhangYu2025_SW48	TRUE	ZhangYu2025	10.1101/2025.02.20.639398	https://huggingface.co/datasets/tahoebio/Tahoe-100M	Figure 4	Tahoe-100M: A Giga-Scale Single-Cell Perturbation Atlas for Context-Dependent Gene Function and Cellular Modeling	drug	SW48			SW48	1008524	379	379	2450
ZhangYu2025_SW480	TRUE	ZhangYu2025	10.1101/2025.02.20.639398	https://huggingface.co/datasets/tahoebio/Tahoe-100M	Figure 4	Tahoe-100M: A Giga-Scale Single-Cell Perturbation Atlas for Context-Dependent Gene Function and Cellular Modeling	drug	SW480			SW480	6216333	379	379	15402
ZhangYu2025_hTERT-HPNE	TRUE	ZhangYu2025	10.1101/2025.02.20.639398	https://huggingface.co/datasets/tahoebio/Tahoe-100M	Figure 4	Tahoe-100M: A Giga-Scale Single-Cell Perturbation Atlas for Context-Dependent Gene Function and Cellular Modeling	drug	hTERT-HPNE			hTERT-HPNE	1750482	379	379	4317
ZhangYu2025_Tahoe-100M_pseudobulk	FALSE	This study (from ZhangYu2025)	10.1101/2025.02.20.639398	Zenodo, ExPert paper - derived (this study); source https://huggingface.co/datasets/tahoebio/Tahoe-100M	Figure 4, S8, S9	Tahoe-100M pseudobulks, one per plate x cell line x drug x dose (50 cell lines, 379 drugs, 3 doses; 62,969 with >= 30 cells), built in this study from the public single-cell data; the input to ExPert for Figure 4F-H	drug
ReplogleWeissman2020_K562_doubles	TRUE	ReplogleWeissman2020	10.1038/s41587-020-0470-y	https://www.ncbi.nlm.nih.gov/geo/query/acc.cgi?acc=GSE146194	Figure 3, S5	Combinatorial single-cell CRISPR screens by direct guide RNA capture and targeted sequencing	CRISPRi (single and double)	K562			K562
WesselsSatija2023_CaRPool-seq	TRUE	WesselsSatija2023	10.1038/s41592-022-01705-x	https://www.ncbi.nlm.nih.gov/geo/query/acc.cgi?acc=GSE213957	Figure 3, S5	Efficient combinatorial targeting of RNA transcripts in single cells with Cas13 RNA Perturb-seq	Cas13d (single and double)	THP-1			THP-1
NormanWeissman2019_K562_CRISPRa	TRUE	NormanWeissman2019	10.1126/science.aax4438	https://www.ncbi.nlm.nih.gov/geo/query/acc.cgi?acc=GSE133344	Figure 3, S5	Exploring genetic interaction manifolds constructed from rich phenotypes	CRISPRa (single and double)	K562			K562
ProPer-seq	FALSE	Swinderman2026 (ProPer-seq)	10.64898/2026.02.04.703058	not yet deposited (preprint)	Figure 3, S5	Scalable probe-based single-cell transcriptional profiling for virtual cell perturbation mapping and synthetic biology phenotyping	CRISPRa (single and double)
Degron_AID_screen	TRUE	This study		https://doi.org/10.5281/zenodo.23740344 (ExPert - source data: degron_labeled.h5ad); reads to GEO	Figure 4	Pooled auxin-inducible degron screen (40 AID-tagged clones, DMSO or auxin 24 h; 10x Multiome GEX, nuclei)	protein degradation (AID)	[CELL LINE TO CONFIRM]		DMSO; auxin 24 h
Chembazhi2025_ALD_snRNA	TRUE	Chembazhi2025	10.1038/s41467-025-63251-2	https://www.ncbi.nlm.nih.gov/geo/query/acc.cgi?acc=GSE281574	Figure 5, S12, S13	Dysregulated RNA splicing impairs regeneration in alcohol-associated liver disease	none (disease)	human liver nuclei (hepatocytes, LSEC, Kupffer cells, HSC, T cells)	15 individuals pooled into 6 libraries	healthy; alcoholic cirrhosis; severe alcoholic hepatitis
Chembazhi2025_ALD_bulk_RNA	TRUE	Chembazhi2025/This study	10.1038/s41467-025-63251-2	https://doi.org/10.5281/zenodo.23740344 (ExPert - source data: ald_bulk_rnaseq.zip, normalized counts + DESeq2 / rMATS results)	Figure 5, S12	Bulk RNA-seq of 16 livers (4 healthy, 6 AC, 6 AH): expression and alternative splicing	none (disease)	human liver	16 livers	healthy; alcoholic cirrhosis; severe alcoholic hepatitis
ALD_liver_imaging_and_RT-PCR	TRUE	This study		https://doi.org/10.5281/zenodo.23740344 (ExPert - source data: ald_imaging_rtpcr.zip)	Figure 5, S12	Poly(A) RNA-FISH, nuclear morphometry and RT-PCR splicing assays of healthy, AC and AH liver tissue	none (disease)	human liver	3 livers per condition	healthy; alcoholic cirrhosis; alcoholic hepatitis
PMD_PBMC_scRNA	TRUE	This study		https://doi.org/10.5281/zenodo.23740344 (ExPert - source data: pmd_pbmc_scrna.h5ad, pmd_invitro_scrna.h5ad); reads to GEO	Figure 6, S14, S15	Single-cell RNA-seq of PBMCs from patients with primary mitochondrial disease and controls	none (disease)	PBMCs	9 donors (Table S11)	ex vivo
PMD_sorted_bulk_RNA	TRUE	This study		https://doi.org/10.5281/zenodo.23740344 (ExPert - source data: pmd_sorted_bulk_rnaseq.zip, salmon counts); reads to GEO	Figure 6	Bulk RNA-seq of sorted monocytes, CD4+ and CD8+ T cells, unstimulated and stimulated	none (disease)	sorted monocytes, CD4+ T, CD8+ T		unstimulated; stimulated
PMD_flow_cytometry	TRUE	This study		https://doi.org/10.5281/zenodo.23740344 (ExPert - source data: pmd_flow_cytometry.xlsx)	Figure 6	Flow cytometry of monocytes (MitoTracker / TMRE, CellROX)	none (disease)	monocytes		stimulated
GeneText_opus-4.8	FALSE	This study		Zenodo, ExPert paper - gene embeddings (this study)	Figures 1, 3, S6, S9	Gene text embeddings: gene descriptions written by Claude Opus 4.8, embedded with 11 text encoders (BioLORD, MedCPT-Article, PubMedBERT, SapBERT, bge-m3, llama-embed-nemotron-8b, llama-nemotron-embed-1b, NIM openai-3-large, qwen3-embed-0.6b / 4b / 8b) plus a gene-shuffled control; qwen3-embed-8b is the production prior	gene embedding
GeneText_opus-4.7	FALSE	This study		Zenodo, ExPert paper - gene embeddings (this study)	Figure 3	Gene text embeddings: gene descriptions written by Claude Opus 4.7, embedded with 11 text encoders (BioLORD, MedCPT-Article, PubMedBERT, SapBERT, bge-m3, llama-embed-nemotron-8b, llama-nemotron-embed-1b, NIM openai-3-large, qwen3-embed-0.6b / 4b / 8b)	gene embedding
GeneText_sonnet-4.5	FALSE	This study		Zenodo, ExPert paper - gene embeddings (this study)	Figure 3	Gene text embeddings: gene descriptions written by Claude Sonnet 4.5, embedded with 11 text encoders (BioLORD, MedCPT-Article, PubMedBERT, SapBERT, bge-m3, llama-embed-nemotron-8b, llama-nemotron-embed-1b, NIM openai-3-large, qwen3-embed-0.6b / 4b / 8b) plus OpenAI text-embedding-3-large (1,024-d)	gene embedding
GenePT_v2	TRUE	ChenZou2024 (GenePT)		https://zenodo.org/records/10833191	Figure 3	GenePT gene embeddings (NCBI / UniProt gene summaries)	gene embedding
Prior_DepMap	FALSE	This study (from DepMap)		Zenodo, ExPert paper - gene embeddings (this study); source https://depmap.org	Figures 1, 3, S6, S9	Gene prior from DepMap CRISPR gene effects (co-dependency; three builds)	gene embedding
Prior_STRING	FALSE	This study (from STRING)		Zenodo, ExPert paper - gene embeddings (this study); source https://string-db.org	Figures 1, 3, S6, S9	Gene prior from STRING (combined, experimental and co-expression channels)	gene embedding
Prior_L1000	FALSE	This study (from LINCS L1000)		Zenodo, ExPert paper - gene embeddings (this study); source https://clue.io	Figure 3	Gene prior from LINCS L1000 genetic perturbation signatures	gene embedding
Prior_JUMP_morphology	FALSE	This study (from JUMP Cell Painting)		Zenodo, ExPert paper - gene embeddings (this study); source https://jump-cellpainting.broadinstitute.org	Figure 3	Gene prior from JUMP Cell Painting morphology profiles (CRISPR and ORF)	gene embedding
Prior_ProteinTalks	FALSE	This study (from ProteinTalks)		Zenodo, ExPert paper - gene embeddings (this study)	Figure 3	Gene prior from ProteinTalks protein co-variation (global and within-tissue)	gene embedding
Prior_genomic_position	FALSE	This study (from GENCODE)		Zenodo, ExPert paper - gene embeddings (this study); source https://www.gencodegenes.org	Figure 3	Gene prior from genomic position (control)	gene embedding
Prior_coexpression	FALSE	This study		Zenodo, ExPert paper - gene embeddings (this study)	Figure 3	Gene prior from co-expression in the training screens' pseudobulks	gene embedding
Prior_response	FALSE	This study		Zenodo, ExPert paper - gene embeddings (this study)	Figure 3	Gene prior from perturbation-response similarity in the training screens	gene embedding
Prior_random_init	FALSE	This study		Zenodo, ExPert paper - gene embeddings (this study)	Figure 3	Random gene embeddings (control)	gene embedding
ExPert_figure_data	TRUE	This study		https://doi.org/10.5281/zenodo.23740198 (ExPert - figure data)	all main and supplementary figures	Plot caches read by the figure notebooks (one zip per figure)

### Sheet: S1B training DB
dataset	context	counted toward pool rule	perturbed cells	control cells	selected perturbations	median cells per perturbation	train cells (production split)	validation cells (production split)	prior-pulled perturbations
ReplogleWeissman2022_K562_gwps	K562	TRUE	1569709	9203	8347	171	1491224	78485	757
ReplogleWeissman2022_K562_essential	K562	TRUE	251815	9646	1714	124	239224	12591	485
ReplogleWeissman2022_rpe1	RPE1	TRUE	171611	9492	1344	97.5	163030	8581	175
ReplogleWeissman2025_HepG2	HepG2	TRUE	79343	4758	883	72	75376	3967	192
ReplogleWeissman2025_Jurkat	Jurkat	TRUE	195544	9430	1606	95	185767	9777	282
XAtlas2025_HCT116	HCT116	TRUE	1310904	8962	7651	144	1245359	65545	594
XAtlas2025_HEK293T	HEK293T	TRUE	1815857	9132	8142	188	1725064	90793	677
Marson2025_D2_Stim8hr	CD4+ T, Stim8hr	TRUE	1087674	8810	5534	134	1033290	54384	57
Marson2025_D3_Rest	CD4+ T, Rest	TRUE	961807	8526	5025	141	913717	48090	44
Marson2025_D4_Rest	CD4+ T, Rest	TRUE	931530	8967	6636	125	884954	46576	79
Marson2025_D4_Stim48hr	CD4+ T, Stim48hr	TRUE	981627	8794	6651	130	932546	49081	80
Marson2025_D3_Stim48hr	CD4+ T, Stim48hr	TRUE	871366	7914	4755	131	827798	43568	51
Marson2025_D2_Rest	CD4+ T, Rest	TRUE	1061589	9137	5138	136	1008510	53079	36
Marson2025_D3_Stim8hr	CD4+ T, Stim8hr	TRUE	802524	8076	4880	124	762398	40126	47
Marson2025_D4_Stim8hr	CD4+ T, Stim8hr	TRUE	817247	7866	6508	112	776385	40862	72
Marson2025_D1_Stim8hr	CD4+ T, Stim8hr	TRUE	750576	8124	5636	112	713047	37529	36
Marson2025_D1_Stim48hr	CD4+ T, Stim48hr	TRUE	767574	8099	5653	114	729195	38379	47
Marson2025_D1_Rest	CD4+ T, Rest	TRUE	913435	8976	5757	130	867763	45672	47
Marson2025_D2_Stim48hr	CD4+ T, Stim48hr	TRUE	1071167	8800	5300	133.5	1017609	53558	44
Zhuang2026	hESC	FALSE	970319	8462	2416	306	921803	48516	629
Wong2026	TeloHAEC	FALSE	551907	8979	1095	421	524312	27595	39
Mali2026	KOLF2.1J	FALSE	1578744	9212	7368	211	1499807	78937	491
TOTAL			19513869	189365	8964		18538178	975691	1004

### Sheet: S1C gene classes
class	selected (n)	selected (%)	all measured (n)	all measured (%)	not selected (%)	odds ratio selected vs not	Fisher p
transcription factor	1539	17.1687	1628	8.48314	0.870245	23.6105	0
chromatin regulator	262	2.9228	340	1.77166	0.762687	3.91752	1.26044e-30
signaling component	1231	13.7327	2556	13.3187	12.9559	1.0695	0.115166
metabolic enzyme	1226	13.6769	2168	11.297	9.21091	1.56168	2.06551e-22
transcription (Reactome)	1178	13.1415	1478	7.70153	2.93341	5.00642	2.24236e-161
complex subunit (CORUM)	1851	20.6493	2442	12.7247	5.77882	4.2429	4.08583e-215
common essential (DepMap)	917	10.2298	1023	5.33062	1.03647	10.8806	1.64316e-195
