## Supplementary material for "ExPert infers causal perturbations from cell states across biological and clinical contexts": SI Tables: Table_S1A.csv

dataset	Public	study	DOI	data accession	used in	title	perturbation type	cell line / cell type	donor	condition	context	QC-passed perturbed cells	perturbations with cells	perturbations measured (>=10 cells)	median cells per perturbation	perturbed cells with effect size (%)	median effect size (Mixscale z)
ReplogleWeissman2022_K562_gwps	True	ReplogleWeissman2022	10.1016/j.cell.2022.05.013	https://zenodo.org/record/7041849/files/ReplogleWeissman2022_K562_gwps.h5ad	Figures 1-3 (training corpus, benchmark)	Mapping information-rich genotype-phenotype landscapes with genome-scale Perturb-seq	CRISPRi	K562			K562	1736945	9866	9834	162.0	86.8	1.07
ReplogleWeissman2022_K562_essential	True	ReplogleWeissman2022	10.1016/j.cell.2022.05.013	https://zenodo.org/record/7041849/files/ReplogleWeissman2022_K562_essential.h5ad	Figures 1-3 (training corpus, benchmark)	Mapping information-rich genotype-phenotype landscapes with genome-scale Perturb-seq	CRISPRi	K562			K562	268994	2057	2046	112.0	100.0	1.85
ReplogleWeissman2022_rpe1	True	ReplogleWeissman2022	10.1016/j.cell.2022.05.013	https://zenodo.org/record/7041849/files/ReplogleWeissman2022_rpe1.h5ad	Figures 1-3 (training corpus, benchmark)	Mapping information-rich genotype-phenotype landscapes with genome-scale Perturb-seq	CRISPRi	RPE1			RPE1	202686	2391	2297	59.0	100.0	1.96
ReplogleWeissman2025_HepG2	True	ReplogleWeissman2025	10.1038/s41588-025-02169-3	https://ftp.ncbi.nlm.nih.gov/geo/series/GSE264nnn/GSE264667/suppl/GSE264667%5Fhepg2%5Fraw%5Fsinglecell%5F01.h5ad	Figures 1-3 (training corpus, benchmark)	Transcriptome-wide analysis of differential expression in perturbation atlases	CRISPRi	HepG2			HepG2	125167	2392	2313	40.0	100.0	2.27
ReplogleWeissman2025_Jurkat	True	ReplogleWeissman2025	10.1038/s41588-025-02169-3	https://ftp.ncbi.nlm.nih.gov/geo/series/GSE264nnn/GSE264667/suppl/GSE264667%5Fjurkat%5Fraw%5Fsinglecell%5F01.h5ad	Figures 1-3 (training corpus, benchmark)	Transcriptome-wide analysis of differential expression in perturbation atlases	CRISPRi	Jurkat			Jurkat	220816	2393	2327	73.0	100.0	1.83
XAtlas2025_HCT116	True	XAtlas2025	10.1101/2025.06.11.659105	https://ndownloader.figshare.com/files/55021257	Figures 1-3 (training corpus, benchmark)	X-Atlas/Orion: Genome-wide Perturb-seq Datasets via a Scalable Fix-Cryopreserve Platform for Training Dose-Dependent Biological Foundation Models	CRISPRi	HCT116			HCT116	2901124	18291	18024	134.0	79.8	0.12
XAtlas2025_HEK293T	True	XAtlas2025	10.1101/2025.06.11.659105	https://ndownloader.figshare.com/files/55074802	Figures 1-3 (training corpus, benchmark)	X-Atlas/Orion: Genome-wide Perturb-seq Datasets via a Scalable Fix-Cryopreserve Platform for Training Dose-Dependent Biological Foundation Models	CRISPRi	HEK293T			HEK293T	3941719	18310	18161	183.0	58.1	0.06
Marson2025_D2_Stim8hr	True	Marson2025	10.64898/2025.12.23.696273	https://genome-scale-tcell-perturb-seq.s3.amazonaws.com/marson2025_data/D2_Stim8hr.assigned_guide.h5ad	Figures 1-3 (training corpus, benchmark)	Genome-scale perturb-seq in primary human CD4+ T cells maps context-specific regulators of T cell programs and human immune traits	CRISPRi	primary CD4+ T cells	D2	Stim8hr	CD4+ T, Stim8hr	1745879	12215	11181	87.0	100.0	3.1
Marson2025_D3_Rest	True	Marson2025	10.64898/2025.12.23.696273	https://genome-scale-tcell-perturb-seq.s3.amazonaws.com/marson2025_data/D3_Rest.assigned_guide.h5ad	Figures 1-3 (training corpus, benchmark)	Genome-scale perturb-seq in primary human CD4+ T cells maps context-specific regulators of T cell programs and human immune traits	CRISPRi	primary CD4+ T cells	D3	Rest	CD4+ T, Rest	1562362	11914	10519	81.0	100.0	2.26
Marson2025_D4_Rest	True	Marson2025	10.64898/2025.12.23.696273	https://genome-scale-tcell-perturb-seq.s3.amazonaws.com/marson2025_data/D4_Rest.assigned_guide.h5ad	Figures 1-3 (training corpus, benchmark)	Genome-scale perturb-seq in primary human CD4+ T cells maps context-specific regulators of T cell programs and human immune traits	CRISPRi	primary CD4+ T cells	D4	Rest	CD4+ T, Rest	1493824	12399	11665	110.0	98.2	0.92
Marson2025_D4_Stim48hr	True	Marson2025	10.64898/2025.12.23.696273	https://genome-scale-tcell-perturb-seq.s3.amazonaws.com/marson2025_data/D4_Stim48hr.assigned_guide.h5ad	Figures 1-3 (training corpus, benchmark)	Genome-scale perturb-seq in primary human CD4+ T cells maps context-specific regulators of T cell programs and human immune traits	CRISPRi	primary CD4+ T cells	D4	Stim48hr	CD4+ T, Stim48hr	1575973	12413	11664	116.0	99.4	1.27
Marson2025_D3_Stim48hr	True	Marson2025	10.64898/2025.12.23.696273	https://genome-scale-tcell-perturb-seq.s3.amazonaws.com/marson2025_data/D3_Stim48hr.assigned_guide.h5ad	Figures 1-3 (training corpus, benchmark)	Genome-scale perturb-seq in primary human CD4+ T cells maps context-specific regulators of T cell programs and human immune traits	CRISPRi	primary CD4+ T cells	D3	Stim48hr	CD4+ T, Stim48hr	1433049	11753	10287	75.0	100.0	2.74
Marson2025_D2_Rest	True	Marson2025	10.64898/2025.12.23.696273	https://genome-scale-tcell-perturb-seq.s3.amazonaws.com/marson2025_data/D2_Rest.assigned_guide.h5ad	Figures 1-3 (training corpus, benchmark)	Genome-scale perturb-seq in primary human CD4+ T cells maps context-specific regulators of T cell programs and human immune traits	CRISPRi	primary CD4+ T cells	D2	Rest	CD4+ T, Rest	1717576	12041	10791	81.0	100.0	2.9
Marson2025_D3_Stim8hr	True	Marson2025	10.64898/2025.12.23.696273	https://genome-scale-tcell-perturb-seq.s3.amazonaws.com/marson2025_data/D3_Stim8hr.assigned_guide.h5ad	Figures 1-3 (training corpus, benchmark)	Genome-scale perturb-seq in primary human CD4+ T cells maps context-specific regulators of T cell programs and human immune traits	CRISPRi	primary CD4+ T cells	D3	Stim8hr	CD4+ T, Stim8hr	1322009	11986	10558	71.0	100.0	2.71
Marson2025_D4_Stim8hr	True	Marson2025	10.64898/2025.12.23.696273	https://genome-scale-tcell-perturb-seq.s3.amazonaws.com/marson2025_data/D4_Stim8hr.assigned_guide.h5ad	Figures 1-3 (training corpus, benchmark)	Genome-scale perturb-seq in primary human CD4+ T cells maps context-specific regulators of T cell programs and human immune traits	CRISPRi	primary CD4+ T cells	D4	Stim8hr	CD4+ T, Stim8hr	1325392	12431	11673	99.0	99.5	1.15
Marson2025_D1_Stim8hr	True	Marson2025	10.64898/2025.12.23.696273	https://genome-scale-tcell-perturb-seq.s3.amazonaws.com/marson2025_data/D1_Stim8hr.assigned_guide.h5ad	Figures 1-3 (training corpus, benchmark)	Genome-scale perturb-seq in primary human CD4+ T cells maps context-specific regulators of T cell programs and human immune traits	CRISPRi	primary CD4+ T cells	D1	Stim8hr	CD4+ T, Stim8hr	1242887	12141	11277	85.0	99.9	1.81
Marson2025_D1_Stim48hr	True	Marson2025	10.64898/2025.12.23.696273	https://genome-scale-tcell-perturb-seq.s3.amazonaws.com/marson2025_data/D1_Stim48hr.assigned_guide.h5ad	Figures 1-3 (training corpus, benchmark)	Genome-scale perturb-seq in primary human CD4+ T cells maps context-specific regulators of T cell programs and human immune traits	CRISPRi	primary CD4+ T cells	D1	Stim48hr	CD4+ T, Stim48hr	1272190	12124	11250	87.0	99.8	1.79
Marson2025_D1_Rest	True	Marson2025	10.64898/2025.12.23.696273	https://genome-scale-tcell-perturb-seq.s3.amazonaws.com/marson2025_data/D1_Rest.assigned_guide.h5ad	Figures 1-3 (training corpus, benchmark)	Genome-scale perturb-seq in primary human CD4+ T cells maps context-specific regulators of T cell programs and human immune traits	CRISPRi	primary CD4+ T cells	D1	Rest	CD4+ T, Rest	1485179	12067	11085	97.0	99.6	1.65
Marson2025_D2_Stim48hr	True	Marson2025	10.64898/2025.12.23.696273	https://genome-scale-tcell-perturb-seq.s3.amazonaws.com/marson2025_data/D2_Stim48hr.assigned_guide.h5ad	Figures 1-3 (training corpus, benchmark)	Genome-scale perturb-seq in primary human CD4+ T cells maps context-specific regulators of T cell programs and human immune traits	CRISPRi	primary CD4+ T cells	D2	Stim48hr	CD4+ T, Stim48hr	1734880	12055	10929	83.0	100.0	2.79
Zhuang2026	True	Zhuang2026	10.64898/2026.05.16.725005	https://ftp.ncbi.nlm.nih.gov/geo/series/GSE295nnn/GSE295214/suppl/GSE295214_RAW.tar	Figures 1-3 (training corpus, benchmark)	Global cell-state and gene-program representations reveal conserved and context-specific perturbation responses of cells	CRISPRi	hESC			hESC	1182596	2979	2977	305.0	81.5	0.78
Wong2026	True	Wong2026	10.64898/2026.03.04.709607	https://zenodo.org/api/records/18792213/files/imru_full.h5ad/content	Figures 1-3 (training corpus, benchmark)	Phenotypic reversion and target prioritization for cellular inflammation via representation learning with foundation models	CRISPRi	TeloHAEC			TeloHAEC	750533	1738	1677	343.5	30.2	0.49
Mali2026	True	Mali2026	10.1038/s41587-026-03199-w	https://ndownloader.figshare.com/files/64650261	Figures 1-3 (training corpus, benchmark)	A genome-scale CRISPRi perturbation atlas of human induced pluripotent stem cells	CRISPRi	KOLF2.1J			KOLF2.1J	2357927	11687	11553	204.0	95.6	0.35
TOTAL (training corpus)												31599707	19209	19191
GrabskiSatija2026_FlexPlex_K562_HDACi	True	GrabskiSatija2026	10.1016/j.cell.2026.09.017	https://www.ncbi.nlm.nih.gov/geo/query/acc.cgi?acc=GSE339463	Figure 4	Mapping transcriptional responses to cellular perturbations with RNA fingerprinting	drug (HDAC inhibitor)	K562			K562	12951	4	4	3346.5
SrivatsanTrapnell2020_sciplex3_K562	True	SrivatsanTrapnell2020	10.1126/science.aax6234	https://zenodo.org/records/13350497/files/SrivatsanTrapnell2020_sciplex3.h5ad (scPerturb; original GEO GSE139944)	Figure 4	Massively multiplex chemical transcriptomics at single-cell resolution	drug	K562			K562	169717	188	188	945.0
ZhangYu2025_A-172	True	ZhangYu2025	10.1101/2025.02.20.639398	https://huggingface.co/datasets/tahoebio/Tahoe-100M	Figure 4	Tahoe-100M: A Giga-Scale Single-Cell Perturbation Atlas for Context-Dependent Gene Function and Cellular Modeling	drug	A-172			A-172	2295301	379	379	5360.0
ZhangYu2025_A-427	True	ZhangYu2025	10.1101/2025.02.20.639398	https://huggingface.co/datasets/tahoebio/Tahoe-100M	Figure 4	Tahoe-100M: A Giga-Scale Single-Cell Perturbation Atlas for Context-Dependent Gene Function and Cellular Modeling	drug	A-427			A-427	1435917	379	379	3504.0
ZhangYu2025_A498	True	ZhangYu2025	10.1101/2025.02.20.639398	https://huggingface.co/datasets/tahoebio/Tahoe-100M	Figure 4	Tahoe-100M: A Giga-Scale Single-Cell Perturbation Atlas for Context-Dependent Gene Function and Cellular Modeling	drug	A498			A498	2719608	379	379	6712.0
ZhangYu2025_A549	True	ZhangYu2025	10.1101/2025.02.20.639398	https://huggingface.co/datasets/tahoebio/Tahoe-100M	Figure 4	Tahoe-100M: A Giga-Scale Single-Cell Perturbation Atlas for Context-Dependent Gene Function and Cellular Modeling	drug	A549			A549	2601646	379	379	6400.0
ZhangYu2025_AN3 CA	True	ZhangYu2025	10.1101/2025.02.20.639398	https://huggingface.co/datasets/tahoebio/Tahoe-100M	Figure 4	Tahoe-100M: A Giga-Scale Single-Cell Perturbation Atlas for Context-Dependent Gene Function and Cellular Modeling	drug	AN3 CA			AN3 CA	619485	379	379	1430.0
ZhangYu2025_AsPC-1	True	ZhangYu2025	10.1101/2025.02.20.639398	https://huggingface.co/datasets/tahoebio/Tahoe-100M	Figure 4	Tahoe-100M: A Giga-Scale Single-Cell Perturbation Atlas for Context-Dependent Gene Function and Cellular Modeling	drug	AsPC-1			AsPC-1	2417613	379	379	5730.0
ZhangYu2025_BT-474	True	ZhangYu2025	10.1101/2025.02.20.639398	https://huggingface.co/datasets/tahoebio/Tahoe-100M	Figure 4	Tahoe-100M: A Giga-Scale Single-Cell Perturbation Atlas for Context-Dependent Gene Function and Cellular Modeling	drug	BT-474			BT-474	1289975	379	379	3077.0
ZhangYu2025_C-33 A	True	ZhangYu2025	10.1101/2025.02.20.639398	https://huggingface.co/datasets/tahoebio/Tahoe-100M	Figure 4	Tahoe-100M: A Giga-Scale Single-Cell Perturbation Atlas for Context-Dependent Gene Function and Cellular Modeling	drug	C-33 A			C-33 A	1561575	379	379	3865.0
ZhangYu2025_C32	True	ZhangYu2025	10.1101/2025.02.20.639398	https://huggingface.co/datasets/tahoebio/Tahoe-100M	Figure 4	Tahoe-100M: A Giga-Scale Single-Cell Perturbation Atlas for Context-Dependent Gene Function and Cellular Modeling	drug	C32			C32	2046373	379	379	5137.0
ZhangYu2025_CFPAC-1	True	ZhangYu2025	10.1101/2025.02.20.639398	https://huggingface.co/datasets/tahoebio/Tahoe-100M	Figure 4	Tahoe-100M: A Giga-Scale Single-Cell Perturbation Atlas for Context-Dependent Gene Function and Cellular Modeling	drug	CFPAC-1			CFPAC-1	2442201	379	379	6165.0
ZhangYu2025_CHP-212	True	ZhangYu2025	10.1101/2025.02.20.639398	https://huggingface.co/datasets/tahoebio/Tahoe-100M	Figure 4	Tahoe-100M: A Giga-Scale Single-Cell Perturbation Atlas for Context-Dependent Gene Function and Cellular Modeling	drug	CHP-212			CHP-212	574120	379	379	1446.0
ZhangYu2025_COLO 205	True	ZhangYu2025	10.1101/2025.02.20.639398	https://huggingface.co/datasets/tahoebio/Tahoe-100M	Figure 4	Tahoe-100M: A Giga-Scale Single-Cell Perturbation Atlas for Context-Dependent Gene Function and Cellular Modeling	drug	COLO 205			COLO 205	1496734	379	379	3777.0
ZhangYu2025_H4	True	ZhangYu2025	10.1101/2025.02.20.639398	https://huggingface.co/datasets/tahoebio/Tahoe-100M	Figure 4	Tahoe-100M: A Giga-Scale Single-Cell Perturbation Atlas for Context-Dependent Gene Function and Cellular Modeling	drug	H4			H4	1050328	379	379	2528.0
ZhangYu2025_HCT15	True	ZhangYu2025	10.1101/2025.02.20.639398	https://huggingface.co/datasets/tahoebio/Tahoe-100M	Figure 4	Tahoe-100M: A Giga-Scale Single-Cell Perturbation Atlas for Context-Dependent Gene Function and Cellular Modeling	drug	HCT15			HCT15	1644029	379	379	4073.0
ZhangYu2025_HEC-1-A	True	ZhangYu2025	10.1101/2025.02.20.639398	https://huggingface.co/datasets/tahoebio/Tahoe-100M	Figure 4	Tahoe-100M: A Giga-Scale Single-Cell Perturbation Atlas for Context-Dependent Gene Function and Cellular Modeling	drug	HEC-1-A			HEC-1-A	2706528	379	379	6595.0
ZhangYu2025_HOP62	True	ZhangYu2025	10.1101/2025.02.20.639398	https://huggingface.co/datasets/tahoebio/Tahoe-100M	Figure 4	Tahoe-100M: A Giga-Scale Single-Cell Perturbation Atlas for Context-Dependent Gene Function and Cellular Modeling	drug	HOP62			HOP62	3342248	379	379	8333.0
ZhangYu2025_HS-578T	True	ZhangYu2025	10.1101/2025.02.20.639398	https://huggingface.co/datasets/tahoebio/Tahoe-100M	Figure 4	Tahoe-100M: A Giga-Scale Single-Cell Perturbation Atlas for Context-Dependent Gene Function and Cellular Modeling	drug	HS-578T			HS-578T	1730747	379	379	4176.0
ZhangYu2025_HT-29	True	ZhangYu2025	10.1101/2025.02.20.639398	https://huggingface.co/datasets/tahoebio/Tahoe-100M	Figure 4	Tahoe-100M: A Giga-Scale Single-Cell Perturbation Atlas for Context-Dependent Gene Function and Cellular Modeling	drug	HT-29			HT-29	2199713	379	379	5470.0
ZhangYu2025_HepG2/C3A	True	ZhangYu2025	10.1101/2025.02.20.639398	https://huggingface.co/datasets/tahoebio/Tahoe-100M	Figure 4	Tahoe-100M: A Giga-Scale Single-Cell Perturbation Atlas for Context-Dependent Gene Function and Cellular Modeling	drug	HepG2/C3A			HepG2/C3A	1323783	379	379	2919.0
ZhangYu2025_Hs 766T	True	ZhangYu2025	10.1101/2025.02.20.639398	https://huggingface.co/datasets/tahoebio/Tahoe-100M	Figure 4	Tahoe-100M: A Giga-Scale Single-Cell Perturbation Atlas for Context-Dependent Gene Function and Cellular Modeling	drug	Hs 766T			Hs 766T	2682226	379	379	5647.0
ZhangYu2025_J82	True	ZhangYu2025	10.1101/2025.02.20.639398	https://huggingface.co/datasets/tahoebio/Tahoe-100M	Figure 4	Tahoe-100M: A Giga-Scale Single-Cell Perturbation Atlas for Context-Dependent Gene Function and Cellular Modeling	drug	J82			J82	2338513	379	379	5749.0
ZhangYu2025_KATO III	True	ZhangYu2025	10.1101/2025.02.20.639398	https://huggingface.co/datasets/tahoebio/Tahoe-100M	Figure 4	Tahoe-100M: A Giga-Scale Single-Cell Perturbation Atlas for Context-Dependent Gene Function and Cellular Modeling	drug	KATO III			KATO III	2277552	379	379	5635.0
ZhangYu2025_LOX-IMVI	True	ZhangYu2025	10.1101/2025.02.20.639398	https://huggingface.co/datasets/tahoebio/Tahoe-100M	Figure 4	Tahoe-100M: A Giga-Scale Single-Cell Perturbation Atlas for Context-Dependent Gene Function and Cellular Modeling	drug	LOX-IMVI			LOX-IMVI	2224794	379	379	5649.0
ZhangYu2025_LS 180	True	ZhangYu2025	10.1101/2025.02.20.639398	https://huggingface.co/datasets/tahoebio/Tahoe-100M	Figure 4	Tahoe-100M: A Giga-Scale Single-Cell Perturbation Atlas for Context-Dependent Gene Function and Cellular Modeling	drug	LS 180			LS 180	1902498	379	379	4760.0
ZhangYu2025_LoVo	True	ZhangYu2025	10.1101/2025.02.20.639398	https://huggingface.co/datasets/tahoebio/Tahoe-100M	Figure 4	Tahoe-100M: A Giga-Scale Single-Cell Perturbation Atlas for Context-Dependent Gene Function and Cellular Modeling	drug	LoVo			LoVo	3200017	379	379	7820.0
ZhangYu2025_MIA PaCa-2	True	ZhangYu2025	10.1101/2025.02.20.639398	https://huggingface.co/datasets/tahoebio/Tahoe-100M	Figure 4	Tahoe-100M: A Giga-Scale Single-Cell Perturbation Atlas for Context-Dependent Gene Function and Cellular Modeling	drug	MIA PaCa-2			MIA PaCa-2	2433541	379	379	5334.0
ZhangYu2025_NCI-H1573	True	ZhangYu2025	10.1101/2025.02.20.639398	https://huggingface.co/datasets/tahoebio/Tahoe-100M	Figure 4	Tahoe-100M: A Giga-Scale Single-Cell Perturbation Atlas for Context-Dependent Gene Function and Cellular Modeling	drug	NCI-H1573			NCI-H1573	2201853	379	379	5543.0
ZhangYu2025_NCI-H1792	True	ZhangYu2025	10.1101/2025.02.20.639398	https://huggingface.co/datasets/tahoebio/Tahoe-100M	Figure 4	Tahoe-100M: A Giga-Scale Single-Cell Perturbation Atlas for Context-Dependent Gene Function and Cellular Modeling	drug	NCI-H1792			NCI-H1792	1845384	379	379	4702.0
ZhangYu2025_NCI-H2030	True	ZhangYu2025	10.1101/2025.02.20.639398	https://huggingface.co/datasets/tahoebio/Tahoe-100M	Figure 4	Tahoe-100M: A Giga-Scale Single-Cell Perturbation Atlas for Context-Dependent Gene Function and Cellular Modeling	drug	NCI-H2030			NCI-H2030	1940273	379	379	4658.0
ZhangYu2025_NCI-H2122	True	ZhangYu2025	10.1101/2025.02.20.639398	https://huggingface.co/datasets/tahoebio/Tahoe-100M	Figure 4	Tahoe-100M: A Giga-Scale Single-Cell Perturbation Atlas for Context-Dependent Gene Function and Cellular Modeling	drug	NCI-H2122			NCI-H2122	38646	379	379	93.0
ZhangYu2025_NCI-H23	True	ZhangYu2025	10.1101/2025.02.20.639398	https://huggingface.co/datasets/tahoebio/Tahoe-100M	Figure 4	Tahoe-100M: A Giga-Scale Single-Cell Perturbation Atlas for Context-Dependent Gene Function and Cellular Modeling	drug	NCI-H23			NCI-H23	1790797	379	379	4380.0
ZhangYu2025_NCI-H2347	True	ZhangYu2025	10.1101/2025.02.20.639398	https://huggingface.co/datasets/tahoebio/Tahoe-100M	Figure 4	Tahoe-100M: A Giga-Scale Single-Cell Perturbation Atlas for Context-Dependent Gene Function and Cellular Modeling	drug	NCI-H2347			NCI-H2347	2308714	379	379	5781.0
ZhangYu2025_NCI-H460	True	ZhangYu2025	10.1101/2025.02.20.639398	https://huggingface.co/datasets/tahoebio/Tahoe-100M	Figure 4	Tahoe-100M: A Giga-Scale Single-Cell Perturbation Atlas for Context-Dependent Gene Function and Cellular Modeling	drug	NCI-H460			NCI-H460	5811818	379	379	14381.0
ZhangYu2025_NCI-H596	True	ZhangYu2025	10.1101/2025.02.20.639398	https://huggingface.co/datasets/tahoebio/Tahoe-100M	Figure 4	Tahoe-100M: A Giga-Scale Single-Cell Perturbation Atlas for Context-Dependent Gene Function and Cellular Modeling	drug	NCI-H596			NCI-H596	29808	379	379	71.0
ZhangYu2025_NCI-H661	True	ZhangYu2025	10.1101/2025.02.20.639398	https://huggingface.co/datasets/tahoebio/Tahoe-100M	Figure 4	Tahoe-100M: A Giga-Scale Single-Cell Perturbation Atlas for Context-Dependent Gene Function and Cellular Modeling	drug	NCI-H661			NCI-H661	141328	379	379	355.0
ZhangYu2025_PANC-1	True	ZhangYu2025	10.1101/2025.02.20.639398	https://huggingface.co/datasets/tahoebio/Tahoe-100M	Figure 4	Tahoe-100M: A Giga-Scale Single-Cell Perturbation Atlas for Context-Dependent Gene Function and Cellular Modeling	drug	PANC-1			PANC-1	4073488	379	379	9955.0
ZhangYu2025_Panc 03.27	True	ZhangYu2025	10.1101/2025.02.20.639398	https://huggingface.co/datasets/tahoebio/Tahoe-100M	Figure 4	Tahoe-100M: A Giga-Scale Single-Cell Perturbation Atlas for Context-Dependent Gene Function and Cellular Modeling	drug	Panc 03.27			Panc 03.27	1716458	379	379	4295.0
ZhangYu2025_RKO	True	ZhangYu2025	10.1101/2025.02.20.639398	https://huggingface.co/datasets/tahoebio/Tahoe-100M	Figure 4	Tahoe-100M: A Giga-Scale Single-Cell Perturbation Atlas for Context-Dependent Gene Function and Cellular Modeling	drug	RKO			RKO	2299440	379	379	5646.0
ZhangYu2025_RPMI-7951	True	ZhangYu2025	10.1101/2025.02.20.639398	https://huggingface.co/datasets/tahoebio/Tahoe-100M	Figure 4	Tahoe-100M: A Giga-Scale Single-Cell Perturbation Atlas for Context-Dependent Gene Function and Cellular Modeling	drug	RPMI-7951			RPMI-7951	1673834	379	379	4187.0
ZhangYu2025_SHP-77	True	ZhangYu2025	10.1101/2025.02.20.639398	https://huggingface.co/datasets/tahoebio/Tahoe-100M	Figure 4	Tahoe-100M: A Giga-Scale Single-Cell Perturbation Atlas for Context-Dependent Gene Function and Cellular Modeling	drug	SHP-77			SHP-77	2390253	379	379	5673.0
ZhangYu2025_SK-MEL-2	True	ZhangYu2025	10.1101/2025.02.20.639398	https://huggingface.co/datasets/tahoebio/Tahoe-100M	Figure 4	Tahoe-100M: A Giga-Scale Single-Cell Perturbation Atlas for Context-Dependent Gene Function and Cellular Modeling	drug	SK-MEL-2			SK-MEL-2	1576376	379	379	4058.0
ZhangYu2025_SNU-1	True	ZhangYu2025	10.1101/2025.02.20.639398	https://huggingface.co/datasets/tahoebio/Tahoe-100M	Figure 4	Tahoe-100M: A Giga-Scale Single-Cell Perturbation Atlas for Context-Dependent Gene Function and Cellular Modeling	drug	SNU-1			SNU-1	1310789	379	379	3220.0
ZhangYu2025_SNU-423	True	ZhangYu2025	10.1101/2025.02.20.639398	https://huggingface.co/datasets/tahoebio/Tahoe-100M	Figure 4	Tahoe-100M: A Giga-Scale Single-Cell Perturbation Atlas for Context-Dependent Gene Function and Cellular Modeling	drug	SNU-423			SNU-423	1508418	379	379	3660.0
ZhangYu2025_SW 1088	True	ZhangYu2025	10.1101/2025.02.20.639398	https://huggingface.co/datasets/tahoebio/Tahoe-100M	Figure 4	Tahoe-100M: A Giga-Scale Single-Cell Perturbation Atlas for Context-Dependent Gene Function and Cellular Modeling	drug	SW 1088			SW 1088	160386	379	379	363.0
ZhangYu2025_SW 1271	True	ZhangYu2025	10.1101/2025.02.20.639398	https://huggingface.co/datasets/tahoebio/Tahoe-100M	Figure 4	Tahoe-100M: A Giga-Scale Single-Cell Perturbation Atlas for Context-Dependent Gene Function and Cellular Modeling	drug	SW 1271			SW 1271	224172	379	379	549.0
ZhangYu2025_SW 900	True	ZhangYu2025	10.1101/2025.02.20.639398	https://huggingface.co/datasets/tahoebio/Tahoe-100M	Figure 4	Tahoe-100M: A Giga-Scale Single-Cell Perturbation Atlas for Context-Dependent Gene Function and Cellular Modeling	drug	SW 900			SW 900	1751123	379	379	4341.0
ZhangYu2025_SW1417	True	ZhangYu2025	10.1101/2025.02.20.639398	https://huggingface.co/datasets/tahoebio/Tahoe-100M	Figure 4	Tahoe-100M: A Giga-Scale Single-Cell Perturbation Atlas for Context-Dependent Gene Function and Cellular Modeling	drug	SW1417			SW1417	1992872	379	379	4964.0
ZhangYu2025_SW48	True	ZhangYu2025	10.1101/2025.02.20.639398	https://huggingface.co/datasets/tahoebio/Tahoe-100M	Figure 4	Tahoe-100M: A Giga-Scale Single-Cell Perturbation Atlas for Context-Dependent Gene Function and Cellular Modeling	drug	SW48			SW48	1008524	379	379	2450.0
ZhangYu2025_SW480	True	ZhangYu2025	10.1101/2025.02.20.639398	https://huggingface.co/datasets/tahoebio/Tahoe-100M	Figure 4	Tahoe-100M: A Giga-Scale Single-Cell Perturbation Atlas for Context-Dependent Gene Function and Cellular Modeling	drug	SW480			SW480	6216333	379	379	15402.0
ZhangYu2025_hTERT-HPNE	True	ZhangYu2025	10.1101/2025.02.20.639398	https://huggingface.co/datasets/tahoebio/Tahoe-100M	Figure 4	Tahoe-100M: A Giga-Scale Single-Cell Perturbation Atlas for Context-Dependent Gene Function and Cellular Modeling	drug	hTERT-HPNE			hTERT-HPNE	1750482	379	379	4317.0
ZhangYu2025_Tahoe-100M_pseudobulk	False	This study (from ZhangYu2025)	10.1101/2025.02.20.639398	Zenodo, ExPert paper - derived (this study); source https://huggingface.co/datasets/tahoebio/Tahoe-100M	Figure 4, S8, S9	Tahoe-100M pseudobulks, one per plate x cell line x drug x dose (50 cell lines, 379 drugs, 3 doses; 62,969 with >= 30 cells), built in this study from the public single-cell data; the input to ExPert for Figure 4F-H	drug
ReplogleWeissman2020_K562_doubles	True	ReplogleWeissman2020	10.1038/s41587-020-0470-y	https://www.ncbi.nlm.nih.gov/geo/query/acc.cgi?acc=GSE146194	Figure 3, S5	Combinatorial single-cell CRISPR screens by direct guide RNA capture and targeted sequencing	CRISPRi (single and double)	K562			K562
WesselsSatija2023_CaRPool-seq	True	WesselsSatija2023	10.1038/s41592-022-01705-x	https://www.ncbi.nlm.nih.gov/geo/query/acc.cgi?acc=GSE213957	Figure 3, S5	Efficient combinatorial targeting of RNA transcripts in single cells with Cas13 RNA Perturb-seq	Cas13d (single and double)	THP-1			THP-1
NormanWeissman2019_K562_CRISPRa	True	NormanWeissman2019	10.1126/science.aax4438	https://www.ncbi.nlm.nih.gov/geo/query/acc.cgi?acc=GSE133344	Figure 3, S5	Exploring genetic interaction manifolds constructed from rich phenotypes	CRISPRa (single and double)	K562			K562
ProPer-seq	False	Swinderman2026 (ProPer-seq)	10.64898/2026.02.04.703058	not yet deposited (preprint)	Figure 3, S5	Scalable probe-based single-cell transcriptional profiling for virtual cell perturbation mapping and synthetic biology phenotyping	CRISPRa (single and double)
Degron_AID_screen	True	This study		https://doi.org/10.5281/zenodo.23740344 (ExPert - source data: degron_labeled.h5ad); reads to GEO	Figure 4	Pooled auxin-inducible degron screen (40 AID-tagged clones, DMSO or auxin 24 h; 10x Multiome GEX, nuclei)	protein degradation (AID)	[CELL LINE TO CONFIRM]		DMSO; auxin 24 h
Chembazhi2025_ALD_snRNA	True	Chembazhi2025	10.1038/s41467-025-63251-2	https://www.ncbi.nlm.nih.gov/geo/query/acc.cgi?acc=GSE281574	Figure 5, S12, S13	Dysregulated RNA splicing impairs regeneration in alcohol-associated liver disease	none (disease)	human liver nuclei (hepatocytes, LSEC, Kupffer cells, HSC, T cells)	15 individuals pooled into 6 libraries	healthy; alcoholic cirrhosis; severe alcoholic hepatitis
Chembazhi2025_ALD_bulk_RNA	True	Chembazhi2025/This study	10.1038/s41467-025-63251-2	https://doi.org/10.5281/zenodo.23740344 (ExPert - source data: ald_bulk_rnaseq.zip, normalized counts + DESeq2 / rMATS results)	Figure 5, S12	Bulk RNA-seq of 16 livers (4 healthy, 6 AC, 6 AH): expression and alternative splicing	none (disease)	human liver	16 livers	healthy; alcoholic cirrhosis; severe alcoholic hepatitis
ALD_liver_imaging_and_RT-PCR	True	This study		https://doi.org/10.5281/zenodo.23740344 (ExPert - source data: ald_imaging_rtpcr.zip)	Figure 5, S12	Poly(A) RNA-FISH, nuclear morphometry and RT-PCR splicing assays of healthy, AC and AH liver tissue	none (disease)	human liver	3 livers per condition	healthy; alcoholic cirrhosis; alcoholic hepatitis
PMD_PBMC_scRNA	True	This study		https://doi.org/10.5281/zenodo.23740344 (ExPert - source data: pmd_pbmc_scrna.h5ad, pmd_invitro_scrna.h5ad); reads to GEO	Figure 6, S14, S15	Single-cell RNA-seq of PBMCs from patients with primary mitochondrial disease and controls	none (disease)	PBMCs	9 donors (Table S11)	ex vivo
PMD_sorted_bulk_RNA	True	This study		https://doi.org/10.5281/zenodo.23740344 (ExPert - source data: pmd_sorted_bulk_rnaseq.zip, salmon counts); reads to GEO	Figure 6	Bulk RNA-seq of sorted monocytes, CD4+ and CD8+ T cells, unstimulated and stimulated	none (disease)	sorted monocytes, CD4+ T, CD8+ T		unstimulated; stimulated
PMD_flow_cytometry	True	This study		https://doi.org/10.5281/zenodo.23740344 (ExPert - source data: pmd_flow_cytometry.xlsx)	Figure 6	Flow cytometry of monocytes (MitoTracker / TMRE, CellROX)	none (disease)	monocytes		stimulated
GeneText_opus-4.8	False	This study		Zenodo, ExPert paper - gene embeddings (this study)	Figures 1, 3, S6, S9	Gene text embeddings: gene descriptions written by Claude Opus 4.8, embedded with 11 text encoders (BioLORD, MedCPT-Article, PubMedBERT, SapBERT, bge-m3, llama-embed-nemotron-8b, llama-nemotron-embed-1b, NIM openai-3-large, qwen3-embed-0.6b / 4b / 8b) plus a gene-shuffled control; qwen3-embed-8b is the production prior	gene embedding
GeneText_opus-4.7	False	This study		Zenodo, ExPert paper - gene embeddings (this study)	Figure 3	Gene text embeddings: gene descriptions written by Claude Opus 4.7, embedded with 11 text encoders (BioLORD, MedCPT-Article, PubMedBERT, SapBERT, bge-m3, llama-embed-nemotron-8b, llama-nemotron-embed-1b, NIM openai-3-large, qwen3-embed-0.6b / 4b / 8b)	gene embedding
GeneText_sonnet-4.5	False	This study		Zenodo, ExPert paper - gene embeddings (this study)	Figure 3	Gene text embeddings: gene descriptions written by Claude Sonnet 4.5, embedded with 11 text encoders (BioLORD, MedCPT-Article, PubMedBERT, SapBERT, bge-m3, llama-embed-nemotron-8b, llama-nemotron-embed-1b, NIM openai-3-large, qwen3-embed-0.6b / 4b / 8b) plus OpenAI text-embedding-3-large (1,024-d)	gene embedding
GenePT_v2	True	ChenZou2024 (GenePT)		https://zenodo.org/records/10833191	Figure 3	GenePT gene embeddings (NCBI / UniProt gene summaries)	gene embedding
Prior_DepMap	False	This study (from DepMap)		Zenodo, ExPert paper - gene embeddings (this study); source https://depmap.org	Figures 1, 3, S6, S9	Gene prior from DepMap CRISPR gene effects (co-dependency; three builds)	gene embedding
Prior_STRING	False	This study (from STRING)		Zenodo, ExPert paper - gene embeddings (this study); source https://string-db.org	Figures 1, 3, S6, S9	Gene prior from STRING (combined, experimental and co-expression channels)	gene embedding
Prior_L1000	False	This study (from LINCS L1000)		Zenodo, ExPert paper - gene embeddings (this study); source https://clue.io	Figure 3	Gene prior from LINCS L1000 genetic perturbation signatures	gene embedding
Prior_JUMP_morphology	False	This study (from JUMP Cell Painting)		Zenodo, ExPert paper - gene embeddings (this study); source https://jump-cellpainting.broadinstitute.org	Figure 3	Gene prior from JUMP Cell Painting morphology profiles (CRISPR and ORF)	gene embedding
Prior_ProteinTalks	False	This study (from ProteinTalks)		Zenodo, ExPert paper - gene embeddings (this study)	Figure 3	Gene prior from ProteinTalks protein co-variation (global and within-tissue)	gene embedding
Prior_genomic_position	False	This study (from GENCODE)		Zenodo, ExPert paper - gene embeddings (this study); source https://www.gencodegenes.org	Figure 3	Gene prior from genomic position (control)	gene embedding
Prior_coexpression	False	This study		Zenodo, ExPert paper - gene embeddings (this study)	Figure 3	Gene prior from co-expression in the training screens' pseudobulks	gene embedding
Prior_response	False	This study		Zenodo, ExPert paper - gene embeddings (this study)	Figure 3	Gene prior from perturbation-response similarity in the training screens	gene embedding
Prior_random_init	False	This study		Zenodo, ExPert paper - gene embeddings (this study)	Figure 3	Random gene embeddings (control)	gene embedding
ExPert_figure_data	True	This study		https://doi.org/10.5281/zenodo.23740198 (ExPert - figure data)	all main and supplementary figures	Plot caches read by the figure notebooks (one zip per figure)
