## Supplementary material for "ExPert infers causal perturbations from cell states across biological and clinical contexts": SI Tables: Table_S1B.csv

dataset	context	counted toward pool rule	perturbed cells	control cells	selected perturbations	median cells per perturbation	train cells (production split)	validation cells (production split)	prior-pulled perturbations
ReplogleWeissman2022_K562_gwps	K562	True	1569709	9203	8347	171.0	1491224	78485	757
ReplogleWeissman2022_K562_essential	K562	True	251815	9646	1714	124.0	239224	12591	485
ReplogleWeissman2022_rpe1	RPE1	True	171611	9492	1344	97.5	163030	8581	175
ReplogleWeissman2025_HepG2	HepG2	True	79343	4758	883	72.0	75376	3967	192
ReplogleWeissman2025_Jurkat	Jurkat	True	195544	9430	1606	95.0	185767	9777	282
XAtlas2025_HCT116	HCT116	True	1310904	8962	7651	144.0	1245359	65545	594
XAtlas2025_HEK293T	HEK293T	True	1815857	9132	8142	188.0	1725064	90793	677
Marson2025_D2_Stim8hr	CD4+ T, Stim8hr	True	1087674	8810	5534	134.0	1033290	54384	57
Marson2025_D3_Rest	CD4+ T, Rest	True	961807	8526	5025	141.0	913717	48090	44
Marson2025_D4_Rest	CD4+ T, Rest	True	931530	8967	6636	125.0	884954	46576	79
Marson2025_D4_Stim48hr	CD4+ T, Stim48hr	True	981627	8794	6651	130.0	932546	49081	80
Marson2025_D3_Stim48hr	CD4+ T, Stim48hr	True	871366	7914	4755	131.0	827798	43568	51
Marson2025_D2_Rest	CD4+ T, Rest	True	1061589	9137	5138	136.0	1008510	53079	36
Marson2025_D3_Stim8hr	CD4+ T, Stim8hr	True	802524	8076	4880	124.0	762398	40126	47
Marson2025_D4_Stim8hr	CD4+ T, Stim8hr	True	817247	7866	6508	112.0	776385	40862	72
Marson2025_D1_Stim8hr	CD4+ T, Stim8hr	True	750576	8124	5636	112.0	713047	37529	36
Marson2025_D1_Stim48hr	CD4+ T, Stim48hr	True	767574	8099	5653	114.0	729195	38379	47
Marson2025_D1_Rest	CD4+ T, Rest	True	913435	8976	5757	130.0	867763	45672	47
Marson2025_D2_Stim48hr	CD4+ T, Stim48hr	True	1071167	8800	5300	133.5	1017609	53558	44
Zhuang2026	hESC	False	970319	8462	2416	306.0	921803	48516	629
Wong2026	TeloHAEC	False	551907	8979	1095	421.0	524312	27595	39
Mali2026	KOLF2.1J	False	1578744	9212	7368	211.0	1499807	78937	491
TOTAL			19513869	189365	8964		18538178	975691	1004
