## Supplementary material for "ExPert infers causal perturbations from cell states across biological and clinical contexts": SI Tables: Table_S1C.csv

class	selected (n)	selected (%)	all measured (n)	all measured (%)	not selected (%)	odds ratio selected vs not	Fisher p
transcription factor	1539	17.16867469879518	1628	8.483143140013548	0.8702454287669893	23.610459652706844	0.0
chromatin regulator	262	2.9228023203926816	340	1.7716638007399304	0.7626870049867996	3.9175167512331384	1.260444642515455e-30
signaling component	1231	13.732708612226684	2556	13.318743160856652	12.955901046250123	1.0695023777049597	0.11516645897835476
metabolic enzyme	1226	13.676929941990183	2168	11.29696211765932	9.210912290994427	1.5616825230107683	2.0655089011590318e-22
transcription (Reactome)	1178	13.141454707719769	1478	7.701526757334166	2.933411557641537	5.006424351399948	2.2423602680628163e-161
complex subunit (CORUM)	1851	20.649263721552877	2442	12.72471471002032	5.778820768553828	4.242901215405267	4.0858290594489187e-215
common essential (DepMap)	917	10.229808121374386	1023	5.330623729873378	1.0364720837000099	10.880601231913452	1.6431577826379678e-195
