## Supplementary material for "ExPert infers causal perturbations from cell states across biological and clinical contexts": SI Tables: Table_S2.xlsx

### Sheet: S2A prototype source
stage	arm	prototype_source	baseline	change_vs_baseline	ood_top1_best	ood_top10_best	val_top10_best	val_top10_last_ckpt	last_epoch	delta_ood_top10_vs_baseline	note
S2A_prototype_source_legacy	full_v3_baseline	CLIP-style: frozen PRIOR (text) prototypes + learned adapter; the prior is the starting point, the adapter learns the rest	full_v3_baseline	baseline: CLIP alignment (weight 4) of z to adapter(text prior)	0.1215	0.1467	0.1958	0.1957	109		legacy database (merge 86ecffa), its own fold_0 split; in-training metrics, best over evaluations; arms ran to different epochs (see last_epoch)
S2A_prototype_source_legacy	full_v3_classifier	free classifier head (no prototypes, no alignment)	full_v3_baseline	use_cls_head true, cls_head_weight 1; alignment, anchor, centre and contrastive weights -> 0; adapter regularisers off	0.1437	0.2233	0.2979	0.2939	49	0.0766	legacy database (merge 86ecffa), its own fold_0 split; in-training metrics, best over evaluations; arms ran to different epochs (see last_epoch)

### Sheet: S2B capacity
stage	ladder	arm	baseline	parent	change_vs_baseline	description	readout	n_latent	n_hidden	epochs	status	top1	top10	w_top10	rank_med	w_rankmed	top10_essential	top10_gwps	delta_top10_vs_baseline	beyond_resolution	scored	train_top10_cell	val_top10_cell	ood_top10_cell_intraining	train_over_val	last_epoch_logged	carried_forward	delta_train_vs_baseline	delta_val_vs_baseline	fit_diagnosis	note
S2B_capacity	v0.1.2 PA ladder	A	pa_dec_w2048	pa_dec_w2048	data.fold_dir: …/splits/full/fold_0 -> …/splits/full/fold_4 | comb_per_step: 512 -> 2048 | dropout_rate: 0.3 -> 0.1 | x_encoder_kwargs.mask_target_prob: 1.0 -> 0.0 | proxy_anchor_relax_beta: 2.0 -> 0.0 | use_recursive_decode: True -> False	v0.1.2 base: moves to fold_4, dropout 0.1, mask_target 0, graph+decoder off, latent 2048	PA: cosine to learned atoms (Proxy-Anchor 200)	2048	1024	100	complete (model.pt); last ckpt ep98										FALSE	0.181991	0.16848	0.0361793	1.0802	99	TRUE	0.0503	0.0325		nan not scored (no final model / unfinished)
S2B_capacity	v0.1.2 PA ladder	B	A	A	n_hidden: 1024 -> 2048 | n_latent: 2048 -> 4096	n_latent 4096 + n_hidden 2048 (n_shared left 2048 -> COLLAPSED, invalid)	PA: cosine to learned atoms (Proxy-Anchor 200)	4096	2048	100	complete (model.pt); last ckpt ep98										FALSE	0.0348197	0.0316137	0.00176921	1.10141	99	FALSE	-0.1472	-0.1369		nan not scored (no final model / unfinished)
S2B_capacity	v0.1.2 PA ladder	C	A	A	x_decoder_kwargs.n_layers: 1 -> 2 | x_encoder_kwargs.n_encoder_layers: 1 -> 4 | x_encoder_kwargs.n_layers: 1 -> 2 | proxy_anchor_weight: 200.0 -> 4.0 | scale_elbo: False -> True	2/4 enc + 2 dec layers + scale_elbo + PA weight 4	PA: cosine to learned atoms (Proxy-Anchor 4)	2048	1024	100	complete (model.pt); last ckpt ep97										FALSE	0.248524	0.223551	0.00934301	1.11171	99	FALSE	0.0665	0.0551		nan not scored (no final model / unfinished)
S2B_capacity	v0.1.2 PA ladder	D	A	A	plan.lr: 0.005 -> 0.0001 | plan.lr_modules.cls_emb.embedding: <unset> -> 0.01	Proxy-Anchor LR mirror: backbone lr 1e-4, atoms lr 1e-2	PA: cosine to learned atoms (Proxy-Anchor 200)	2048	1024	100	complete (model.pt); last ckpt ep99										FALSE	0.11691	0.115005	0.0241527	1.01657	99	FALSE	-0.0651	-0.0535		nan not scored (no final model / unfinished)
S2B_capacity	v0.1.2 PA ladder	E	A	A	dropout_rate: 0.1 -> 0.3	dropout 0.3 (control for 0.1)	PA: cosine to learned atoms (Proxy-Anchor 200)	2048	1024	100	complete (model.pt); last ckpt ep99										FALSE	0.157722	0.170786	0.0370739	0.923504	99	FALSE	-0.0243	0.0023		nan not scored (no final model / unfinished)
S2B_capacity	v0.1.3 PA ladder	A2	A	A	efficiency_rank_target: <unset> -> True | use_efficiency_pa_weight: <unset> -> True | sched.lambda_eff.weight: 0.0 -> 0.2 | train.max_epochs: 100 -> 60	v0.1.3 base: A at 60 ep + effect-size PA weight + effect-size head	PA: cosine to learned atoms (Proxy-Anchor 200)	2048	1024	60	no weights on disk (tfevents/hparams only)	0.084882	0.167777	0.257463	1540	449	0.35706	0.128909			TRUE	0.148264	0.133446	0.0393201	1.11105	59	FALSE	-0.0337	-0.035		nan
S2B_capacity	v0.1.3 PA ladder	G16	A2 [1e6b]	A2 [1e6b]	cluster.adata_path: …/store_out/1e6bafc04836e06a/database_perturbed.h5ad -> …/store_out/963044872df9d6a8/database_perturbed.h5ad | cluster.unseen_pert_adata_path: …/store_out/1e6bafc04836e06a/database_perturbed_zs.h5ad -> …/store_out/963044872df9d6a8/database_perturbed_zs.h5ad | data.fold_dir: …/splits/full/fold_4 -> …/splits/full/fold_4 | model_setup.control_adata_path: …/store_out/1e6bafc04836e…	A2 on the 16,092-gene panel DB (store 963044872df9d6a8), same fold_4	PA: cosine to learned atoms (Proxy-Anchor 200)	2048	1024	60	no weights on disk (tfevents/hparams only)	0.0656	0.14094	0.2236	1593	547	0.310385	0.106146	-0.0268	TRUE	TRUE						FALSE				16k-gene panel DB; scored on its own capped fold_4 split, not paired with the other rows
S2B_capacity	v0.1.3 PA ladder	N	A2	A2	efficiency_rank_target: True -> <unset> | use_efficiency_pa_weight: True -> False | sched.lambda_eff.weight: 0.2 -> 0.0	effect-size PA weighting OFF (control)	PA: cosine to learned atoms (Proxy-Anchor 200)	2048	1024	60	no weights on disk (tfevents/hparams only)	0.066594	0.144916	0.227732	1575	477	0.320303	0.108901	-0.0229	TRUE	TRUE	0.177283	0.158159	0.034589	1.12092	59	FALSE	0.029	0.0247	overfit (train up, OOD down)	nan
S2B_capacity	v0.1.3 PA ladder	P	A2	A2	proxy_anchor_alpha: 32.0 -> 64.0	proxy_anchor_alpha 32 -> 64	PA: cosine to learned atoms (Proxy-Anchor 200)	2048	1024	60	complete (model.pt); last ckpt ep59	0.085876	0.166385	0.257619	1600	506	0.365811	0.125434	-0.0014	FALSE	TRUE	0.187636	0.169956	0.0371136	1.10403	59	FALSE	0.0394	0.0365		nan
S2B_capacity	v0.1.3 PA ladder	W1	A2	A2	n_latent: 2048 -> 4096 | n_shared: 2048 -> 4096	n_latent=n_shared 4096 (atom/latent width)	PA: cosine to learned atoms (Proxy-Anchor 200)	4096	1024	60	complete (model.pt); last ckpt ep58	0.074744	0.150979	0.236474	1586	505	0.34014	0.112136	-0.0168	TRUE	TRUE	0.14472	0.134607	0.0375509	1.07513	59	FALSE	-0.0035	0.0012	equal fit, worse transfer	nan
S2B_capacity	v0.1.3 PA ladder	W2	W1	W1	n_hidden: 1024 -> 2048	W1 + n_hidden 2048 (trunk width)	PA: cosine to learned atoms (Proxy-Anchor 200)	4096	2048	60	complete (model.pt); last ckpt ep59	0.084286	0.163602	0.253004	1530	416	0.365811	0.12208	0.0126	TRUE	TRUE	0.174985	0.156122	0.0414472	1.12082	59	TRUE	0.0303	0.0215		nan
S2B_capacity	v0.1.4 capacity ladder	H4	W2	W2	n_hidden: 2048 -> 4096 | n_latent: 4096 -> 2048 | n_shared: 4096 -> 2048	n_latent 2048, n_hidden 4096 -- became the base/control for v0.1.5-v0.1.7	PA: cosine to learned atoms (Proxy-Anchor 200)	2048	4096	60	complete (model.pt); last ckpt ep2	0.099294	0.185667	0.282762	1405	326	0.409568	0.139691	0.0221	TRUE	TRUE	0.215439	0.170013	0.0448266	1.26719	59	TRUE	0.0405	0.0139		nan
S2B_capacity	v0.1.4 capacity ladder	H8	W2	W2	n_hidden: 2048 -> 8192	n_latent 4096, n_hidden 8192	PA: cosine to learned atoms (Proxy-Anchor 200)	4096	8192	60	complete (model.pt)	0.087367	0.173343	0.267111	1455	350	0.386231	0.129627	0.0097	TRUE	TRUE	0.233507	0.182424	0.04427	1.28003	59	FALSE	0.0585	0.0263		nan
S2B_capacity	v0.1.4 capacity ladder	W2E	W2	W2	x_encoder_kwargs.n_encoder_layers: 1 -> 3	W2 + 3 encoder layers	PA: cosine to learned atoms (Proxy-Anchor 200)	4096	2048	60	complete (model.pt); last ckpt ep2	0.037471	0.098002	0.169445	2212	892	0.243291	0.068168	-0.0656	TRUE	TRUE	0.230921	0.229072	0.0242123	1.00807	59	FALSE	0.0559	0.0729	overfit (train up, OOD down)	nan
S2B_capacity	v0.1.4 capacity ladder	W2H4	W2	W2	n_hidden: 2048 -> 4096	n_latent 4096, n_hidden 4096	PA: cosine to learned atoms (Proxy-Anchor 200)	4096	4096	60	complete (model.pt); last ckpt ep2	0.090051	0.17046	0.261965	1471	373	0.375146	0.128429	0.0069	TRUE	TRUE	0.200149	0.172463	0.0432363	1.16054	59	FALSE	0.0252	0.0163		nan
S2B_capacity	v0.1.4 capacity ladder	W2NS	W2	W2	x_encoder_kwargs.noise_sigma: 0.05 -> 0.0	W2 + encoder input noise_sigma 0	PA: cosine to learned atoms (Proxy-Anchor 200)	4096	2048	60	complete (model.pt); last ckpt ep2	0.08687	0.164695	0.25352	1538	425	0.361144	0.124356	0.0011	FALSE	TRUE	0.175176	0.156088	0.0416658	1.12229	59	FALSE	0.0002	0		nan
S2B_capacity	v0.1.4 capacity ladder	W2P	W2	W2	proxy_anchor_alpha: 32.0 -> 64.0	W2 + proxy_anchor_alpha 64	PA: cosine to learned atoms (Proxy-Anchor 200)	4096	2048	60	complete (model.pt); last ckpt ep2	0.099493	0.183878	0.282549	1458	406	0.404901	0.138493	0.0203	TRUE	TRUE	0.245268	0.211171	0.0450253	1.16146	59	FALSE	0.0703	0.055		nan

### Sheet: S2C invariance
stage	ladder	arm	baseline	parent	change_vs_baseline	description	readout	n_latent	n_hidden	epochs	status	top1	top10	w_top10	rank_med	w_rankmed	top10_essential	top10_gwps	delta_top10_vs_baseline	beyond_resolution	scored	train_top10_cell	val_top10_cell	ood_top10_cell_intraining	train_over_val	last_epoch_logged	carried_forward	delta_train_vs_baseline	delta_val_vs_baseline	fit_diagnosis	note
S2C_invariance	v0.1.5 invariance ladder	B64	H4	H4	pbulk_recon_online: True -> False | pbulk_shift_online: True -> False | proxy_anchor_alpha: 32.0 -> 64.0 | plan.live_macro_exclude: Marson -> ["Marson"]	proxy_anchor_alpha 64 at H4 capacity	PA: cosine to learned atoms (Proxy-Anchor 200)	2048	4096	60	complete (model.pt); last ckpt ep59	0.100785	0.18845	0.288938	1470	347	0.415403	0.141847	0.0028	FALSE	TRUE	0.292717	0.216772	0.042779	1.35035	59	FALSE	0.0773	0.0468		nan
S2C_invariance	v0.1.5 invariance ladder	CD	H4	H4	cdan_cond_on_head: False -> True | pbulk_recon_online: True -> False | pbulk_shift_online: True -> False | use_cdan: False -> True | sched.cls_head_weight.weight: 0.0 -> 20.0 | sched.dann_grl_lambda.max_weight: <unset> -> 1.0 | sched.dann_grl_lambda.min_weight: <unset> -> 0.0 | sched.dann_grl_lambda.n_epochs_warmup: <unset> -> 20 | sched.dann_grl_lambda.schedule: <unset> -> linear | sched.dann_gr…	CDAN conditioned on head softmax (needs cls_head 20), dann 0.1, grl ramp	PA: cosine to learned atoms (Proxy-Anchor 200); classifier head (20)	2048	4096	60	complete (model.pt); last ckpt ep59	0.09671	0.182189	0.278147	1415	349	0.389148	0.139691	-0.0035	FALSE	TRUE	0.223156	0.175638	0.0433158	1.27054	59	FALSE	0.0077	0.0056		nan
S2C_invariance	v0.1.5 invariance ladder	CDNH	H4	H4	pbulk_recon_online: True -> False | pbulk_shift_online: True -> False | use_cdan: False -> True | sched.dann_grl_lambda.max_weight: <unset> -> 1.0 | sched.dann_grl_lambda.min_weight: <unset> -> 0.0 | sched.dann_grl_lambda.n_epochs_warmup: <unset> -> 20 | sched.dann_grl_lambda.schedule: <unset> -> linear | sched.dann_grl_lambda.weight: 0.0 -> <unset> | sched.dann_weight.weight: 0.0 -> 0.1 | plan.l…	CDAN conditioned on frozen atoms (no head), dann 0.1	PA: cosine to learned atoms (Proxy-Anchor 200)	2048	4096	60	complete (model.pt); last ckpt ep59	0.102574	0.188749	0.28555	1409	340	0.406068	0.144124	0.0031	FALSE	TRUE	0.215338	0.169018	0.045085	1.27406	59	TRUE	-0.0001	-0.001		nan
S2C_invariance	v0.1.5 invariance ladder	GR	H4	H4	pbulk_recon_online: True -> False | proxy_anchor_relax_beta: 0.0 -> 1.0 | plan.live_macro_exclude: Marson -> ["Marson"]	response-graph margin relaxation (relax_beta 1, shift bank on)	PA: cosine to learned atoms (Proxy-Anchor 200)	2048	4096	60	complete (model.pt); last ckpt ep59	0.097207	0.17871	0.272329	1397	316	0.387981	0.135737	-0.007	TRUE	TRUE	0.214142	0.168684	0.0437133	1.26948	59	FALSE	-0.0013	-0.0013	equal fit, worse transfer	nan
S2C_invariance	v0.1.5 invariance ladder	MM	H4	H4	pbulk_recon_online: True -> False | pbulk_shift_online: True -> False | sched.ctx_mmd_weight.weight: 0.0 -> 0.1 | plan.live_macro_exclude: Marson -> ["Marson"]	ctx_mmd 0.1	PA: cosine to learned atoms (Proxy-Anchor 200)	2048	4096	60	complete (model.pt); last ckpt ep59	0.101183	0.188848	0.285539	1470	346	0.411319	0.143165	0.0032	FALSE	TRUE	0.211223	0.165176	0.0463175	1.27877	59	FALSE	-0.0042	-0.0048		nan
S2C_invariance	v0.1.5b invariance re-weight	CDN100	CDNH	CDNH	sched.dann_weight.weight: 0.1 -> 100.0	CDNH with dann_weight 100	PA: cosine to learned atoms (Proxy-Anchor 200)	2048	4096	60	complete (model.pt); last ckpt ep59	0.10168	0.175827	0.271552	1749	633	0.375729	0.134779	-0.0129	TRUE	TRUE	0.147161	0.116273	0.0382268	1.26565	59	FALSE	-0.0682	-0.0527	underfit (train and OOD down)	nan
S2C_invariance	v0.1.5b invariance re-weight	CDN200	CDNH	CDNH	sched.dann_weight.weight: 0.1 -> 200.0	CDNH with dann_weight 200	PA: cosine to learned atoms (Proxy-Anchor 200)	2048	4096	60	complete (model.pt); last ckpt ep59	0.099294	0.175032	0.270754	1751	610	0.384481	0.132023	-0.0137	TRUE	TRUE	0.152252	0.117352	0.0383063	1.29739	59	FALSE	-0.0631	-0.0517	underfit (train and OOD down)	nan
S2C_invariance	v0.1.5b invariance re-weight	MM100	H4	H4	pbulk_recon_online: True -> False | pbulk_shift_online: True -> False | sched.ctx_mmd_weight.weight: 0.0 -> 100.0 | plan.live_macro_exclude: Marson -> ["Marson"]	ctx_mmd 100	PA: cosine to learned atoms (Proxy-Anchor 200)	2048	4096	60	no model.pt; last ckpt ep10										FALSE	0.134319	0.102322	0.0290428	1.3127	10	FALSE	-0.0811	-0.0677		nan not scored (no final model / unfinished)
S2C_invariance	v0.1.5b invariance re-weight	MM200	H4	H4	pbulk_recon_online: True -> False | pbulk_shift_online: True -> False | sched.ctx_mmd_weight.weight: 0.0 -> 200.0 | plan.live_macro_exclude: Marson -> ["Marson"]	ctx_mmd 200	PA: cosine to learned atoms (Proxy-Anchor 200)	2048	4096	60	complete (model.pt); last ckpt ep59	0.102475	0.188053	0.284892	1415	354	0.403734	0.143764	0.0024	FALSE	TRUE	0.205891	0.16481	0.0456416	1.24927	59	FALSE	-0.0095	-0.0052		nan

### Sheet: S2D prior pull
stage	ladder	arm	baseline	parent	change_vs_baseline	description	readout	n_latent	n_hidden	epochs	status	top1	top10	w_top10	rank_med	w_rankmed	top10_essential	top10_gwps	delta_top10_vs_baseline	beyond_resolution	scored	train_top10_cell	val_top10_cell	ood_top10_cell_intraining	train_over_val	last_epoch_logged	carried_forward	delta_train_vs_baseline	delta_val_vs_baseline	fit_diagnosis	note
S2D_prior_atoms	v0.1.5 PA (prior-atom pull)	PA10	H4	H4	class_emb_extra_paths: <unset> -> ["…/embeddings/priors/depmap.npz"] | pbulk_recon_online: True -> False | pbulk_shift_online: True -> False | prior_atom_holdout: <unset> -> 0.2 | prior_atom_lam: <unset> -> 0.5 | prior_atom_min_cells: <unset> -> 8 | prior_atom_ramp_epochs: <unset> -> 5 | prior_atom_refit_every: <unset> -> 1 | prior_atom_start_epoch: <unset> -> 10 | prior_atom_strong_q: <unset> ->…	prior-atom pull of weakest-|eff| 7.5% atoms toward f(text,DepMap,STRING), weight 10, + f(missing) negatives	PA: cosine to learned atoms (Proxy-Anchor 200); + prior-atom pull (10)	2048	4096	60	complete (model.pt); last ckpt ep59	0.100686	0.187655	0.287491	1432	278	0.415403	0.140889	0.002	FALSE	TRUE	0.213063	0.16904	0.0448067	1.26043	59	FALSE	-0.0024	-0.001		nan
S2D_prior_atoms	v0.1.5 PA (prior-atom pull)	PA200	PA10	PA10	prior_atom_weight: 10.0 -> 200.0	same, pull weight 200 (dictionary becomes f(priors))	PA: cosine to learned atoms (Proxy-Anchor 200); + prior-atom pull (200)	2048	4096	60	complete (model.pt); last ckpt ep59	0.082795	0.156644	0.244052	1997	807	0.34014	0.118965	-0.031	TRUE	TRUE	0.159699	0.131021	0.0367558	1.21888	59	FALSE	-0.0534	-0.038	underfit (train and OOD down)	nan
S2D_prior_atoms	v0.1.5 PA (prior-atom pull)	PA50	PA10	PA10	prior_atom_weight: 10.0 -> 50.0	same, pull weight 50	PA: cosine to learned atoms (Proxy-Anchor 200); + prior-atom pull (50)	2048	4096	60	complete (model.pt); last ckpt ep59	0.09502	0.180598	0.278099	1521	356	0.394982	0.136576	-0.0071	TRUE	TRUE	0.200167	0.161698	0.0436338	1.23791	59	FALSE	-0.0129	-0.0073	underfit (train and OOD down)	nan
S2D_prior_atoms	v0.1.6 PAGW (agreement gate)	PAGW10	PAGW3	PAGW3	prior_atom_weight: 3.0 -> 10.0	agree gate, weight 10	PA: cosine to learned atoms (Proxy-Anchor 200); + prior-atom pull (10)	2048	4096	60	complete (model.pt); last ckpt ep59	0.099493	0.184773	0.279203	1405	350	0.396733	0.141248	-0.0017	FALSE	TRUE	0.208283	0.16352	0.0431965	1.27375	59	FALSE	-0.0058	-0.0048		nan
S2D_prior_atoms	v0.1.6 PAGW (agreement gate)	PAGW10R	PAGW10	PAGW10	prior_atom_gate_refresh: 0 -> 10	agree gate re-selected every 10 ep (refresh) -- replicate pair with PAGW10	PA: cosine to learned atoms (Proxy-Anchor 200); + prior-atom pull (10)	2048	4096	60	complete (model.pt); last ckpt ep59	0.100288	0.18368	0.277809	1482	374	0.393816	0.14053	-0.0011	FALSE	TRUE	0.207849	0.164012	0.0432363	1.26728	59	FALSE	-0.0004	0.0005		nan
S2D_prior_atoms	v0.1.6 PAGW (agreement gate)	PAGW3	H4	H4	class_emb_extra_paths: <unset> -> ["……/depmap_dstd.npz", "……/string.npz"] | pbulk_recon_online: True -> False | pbulk_shift_online: True -> False | prior_atom_coh_max: <unset> -> 0.01 | prior_atom_cos_floor: <unset> -> -1.0 | prior_atom_folds: <unset> -> 5 | prior_atom_gate: <unset> -> agree | prior_atom_gate_refresh: <unset> -> 0 | prior_atom_neg_weight: <unset> -> 1.0 | prior_atom_pull_k: <unse…	pull top-1000 atoms by cross-fit cos(A,f(prior)) (agree gate, frozen at ep20), weight 3	PA: cosine to learned atoms (Proxy-Anchor 200); + prior-atom pull (3)	2048	4096	60	complete (model.pt); last ckpt ep59	0.099096	0.186463	0.282939	1412	348	0.403734	0.141847	0.0008	FALSE	TRUE	0.214116	0.168296	0.0447868	1.27226	59	FALSE	-0.0013	-0.0017		nan
S2D_prior_atoms	v0.1.7 soft-pull ladder	BASE	H4	H4	class_emb_extra_paths: <unset> -> ["……/depmap_dstd.npz", "……/string.npz"] | pbulk_recon_online: True -> False | pbulk_shift_online: True -> False | prior_atom_coh_max: <unset> -> 0.01 | prior_atom_cos_floor: <unset> -> -1.0 | prior_atom_folds: <unset> -> 5 | prior_atom_graph_k: <unset> -> 25 | prior_atom_map: <unset> -> ridge | prior_atom_min_fit: <unset> -> 300 | prior_atom_missing_map: <unset> …	zero-shot machinery alone: f(missing) graph-map negatives, no pull (true baseline for pulls)	PA: cosine to learned atoms (Proxy-Anchor 200)	2048	4096	60	complete (model.pt); last ckpt ep59	0.099791	0.184872	0.281167	1439	350	0.400233	0.140649	-0.0008	FALSE	TRUE	0.21448	0.16874	0.0447272	1.27107	59	TRUE	-0.001	-0.0013		nan
S2D_prior_atoms	v0.1.7 soft-pull ladder	BOTH	BASE	BASE	extra_proxy_anchor_kwargs.relax_beta: <unset> -> 1.0 | extra_proxy_anchor_kwargs.relax_k: <unset> -> 200 | extra_proxy_anchor_kwargs.relax_priors: <unset> -> ['/projects/p32655/lschwartz/projects/perturbation_prediction/ExPert/ExPert-model/resources/embeddings/opus-4.8/qwen3-embed-8b/gene_embeddings.npz', '/projects/p32655/lschwartz/projects/perturbation_prediction/ExPert/ExPert-model/resources/e…	PULL + REPEL interaction	PA: cosine to learned atoms (Proxy-Anchor 200); + prior-atom pull (3)	2048	4096	60	complete (model.pt); last ckpt ep59	0.101083	0.184673	0.279863	1582	464	0.385064	0.143525	-0.0002	FALSE	TRUE	0.211684	0.165431	0.0417652	1.27959	59	FALSE	-0.0028	-0.0033		nan
S2D_prior_atoms	v0.1.7 soft-pull ladder	COH	BASE	BASE	atom_coherence_T: <unset> -> 0.05 | atom_coherence_max_c: <unset> -> 1024 | atom_coherence_mode: <unset> -> soft | atom_coherence_weight: <unset> -> 5.0	soft mutual-coherence penalty on atoms, weight 5	PA: cosine to learned atoms (Proxy-Anchor 200)	2048	4096	60	complete (model.pt); last ckpt ep59	0.099692	0.187556	0.285851	1399	354	0.410152	0.141847	0.0027	FALSE	TRUE	0.214204	0.168126	0.0447073	1.27407	59	FALSE	-0.0003	-0.0006		nan
S2D_prior_atoms	v0.1.7 soft-pull ladder	CTX1K	BASE	BASE	ctx_mmd_weight.weight: 0.0 -> 1000.0	ctx_mmd 1000 invariance ceiling probe	PA: cosine to learned atoms (Proxy-Anchor 200)	2048	4096	60	complete (model.pt); last ckpt ep59	0.093033	0.174933	0.266591	1490	389	0.373396	0.13418	-0.0099	TRUE	TRUE	0.201985	0.16454	0.043614	1.22757	59	FALSE	-0.0125	-0.0042	underfit (train and OOD down)	nan
S2D_prior_atoms	v0.1.7 soft-pull ladder	PULL	BASE	BASE	prior_atom_evidence: <unset> -> ntrain | prior_atom_gamma: <unset> -> 16.0 | prior_atom_gate: <unset> -> soft | prior_atom_weight: 0.0 -> 3.0	soft-alpha pull, evidence n_train, gamma 16, weight 3	PA: cosine to learned atoms (Proxy-Anchor 200); + prior-atom pull (3)	2048	4096	60	complete (model.pt); last ckpt ep59	0.101779	0.186761	0.285878	1419	346	0.406651	0.141608	0.0019	FALSE	TRUE	0.21303	0.167302	0.0458801	1.27332	59	TRUE	-0.0015	-0.0014		nan
S2D_prior_atoms	v0.1.7 soft-pull ladder	PULLCOH	BASE	PULL	atom_coherence_T: <unset> -> 0.05 | atom_coherence_max_c: <unset> -> 1024 | atom_coherence_mode: <unset> -> soft | atom_coherence_weight: <unset> -> 5.0 | prior_atom_evidence: <unset> -> ntrain | prior_atom_gamma: <unset> -> 16.0 | prior_atom_gate: <unset> -> soft | prior_atom_weight: 0.0 -> 3.0	PULL + coherence penalty	PA: cosine to learned atoms (Proxy-Anchor 200); + prior-atom pull (3)	2048	4096	60	complete (model.pt); last ckpt ep59	0.0984	0.187059	0.28435	1443	356	0.407818	0.141728	0.0022	FALSE	TRUE	0.215707	0.170768	0.0453633	1.26316	59	FALSE	0.0012	0.002		nan
S2D_prior_atoms	v0.1.7 soft-pull ladder	REPEL	BASE	BASE	extra_proxy_anchor_kwargs.relax_beta: <unset> -> 1.0 | extra_proxy_anchor_kwargs.relax_k: <unset> -> 200 | extra_proxy_anchor_kwargs.relax_priors: <unset> -> ['/projects/p32655/lschwartz/projects/perturbation_prediction/ExPert/ExPert-model/resources/embeddings/opus-4.8/qwen3-embed-8b/gene_embeddings.npz', '/projects/p32655/lschwartz/projects/perturbation_prediction/ExPert/ExPert-model/resources/e…	prior-neighbour margin SHARPENING (relax_sharpen, k 200, text+DepMap+STRING)	PA: cosine to learned atoms (Proxy-Anchor 200)	2048	4096	60	complete (model.pt); last ckpt ep59	0.099791	0.182288	0.275484	1611	496	0.380397	0.141608	-0.0026	FALSE	TRUE	0.214207	0.166957	0.0415664	1.28301	59	FALSE	-0.0003	-0.0018		nan
S2D_prior_atoms	v0.1.7 pull dose ladder	PULLW10	BASE	PULL	prior_atom_evidence: <unset> -> ntrain | prior_atom_gamma: <unset> -> 16.0 | prior_atom_gate: <unset> -> soft | prior_atom_weight: 0.0 -> 10.0 | rec_decode_weight.weight: 200.0 -> 0.0	soft pull weight 10	PA: cosine to learned atoms (Proxy-Anchor 200); + prior-atom pull (10)	2048	4096	60	complete (model.pt); last ckpt ep59	0.10168	0.187357	0.28462	1385	295	0.405484	0.142566	0.0025	FALSE	TRUE	0.213991	0.168161	0.0457211	1.27254	59	FALSE	-0.0005	-0.0006		nan
S2D_prior_atoms	v0.1.7 pull dose ladder	PULLW15	BASE	PULL	prior_atom_evidence: <unset> -> ntrain | prior_atom_gamma: <unset> -> 16.0 | prior_atom_gate: <unset> -> soft | prior_atom_weight: 0.0 -> 15.0 | rec_decode_weight.weight: 200.0 -> 0.0	soft pull weight 15	PA: cosine to learned atoms (Proxy-Anchor 200); + prior-atom pull (15)	2048	4096	60	complete (model.pt); last ckpt ep59	0.099493	0.188649	0.288015	1400	312	0.408401	0.143525	0.0038	FALSE	TRUE	0.214422	0.169292	0.0459199	1.26658	59	TRUE	-0.0001	0.0006		nan
S2D_prior_atoms	v0.1.7 pull dose ladder	PULLW20	BASE	PULL	prior_atom_evidence: <unset> -> ntrain | prior_atom_gamma: <unset> -> 16.0 | prior_atom_gate: <unset> -> soft | prior_atom_weight: 0.0 -> 20.0 | rec_decode_weight.weight: 200.0 -> 0.0	soft pull weight 20	PA: cosine to learned atoms (Proxy-Anchor 200); + prior-atom pull (20)	2048	4096	60	complete (model.pt); last ckpt ep59	0.10168	0.188649	0.286202	1405	311	0.410152	0.143165	0.0038	FALSE	TRUE	0.215303	0.169288	0.0454826	1.27182	59	FALSE	0.0008	0.0005		nan
S2D_prior_atoms	v0.1.7 pull dose ladder	PULLW50	BASE	PULL	prior_atom_evidence: <unset> -> ntrain | prior_atom_gamma: <unset> -> 16.0 | prior_atom_gate: <unset> -> soft | prior_atom_weight: 0.0 -> 50.0 | rec_decode_weight.weight: 200.0 -> 0.0	soft pull weight 50	PA: cosine to learned atoms (Proxy-Anchor 200); + prior-atom pull (50)	2048	4096	60	complete (model.pt); last ckpt ep59	0.099394	0.186164	0.283771	1369	285	0.406651	0.140889	0.0013	FALSE	TRUE	0.212396	0.167832	0.0446675	1.26553	59	FALSE	-0.0021	-0.0009		nan
S2D_prior_atoms	v0.1.7 evidence arms	NQ15	BASE	PULLW15	prior_atom_evidence: <unset> -> nqxnds | prior_atom_gamma: <unset> -> 16.0 | prior_atom_gate: <unset> -> soft | prior_atom_weight: 0.0 -> 15.0 | rec_decode_weight.weight: 200.0 -> 0.0	evidence = n_cells x n_datasets (nqxnds) instead of n_train	PA: cosine to learned atoms (Proxy-Anchor 200); + prior-atom pull (15)	2048	4096	60	complete (model.pt); last ckpt ep59	0.101083	0.18696	0.285342	1368	312	0.406068	0.141967	0.0021	FALSE	TRUE	0.21573	0.170095	0.0453633	1.26829	59	TRUE	0.0013	0.0014		nan
S2D_prior_atoms	v0.1.7 evidence arms	NQQ15	BASE	PULLW15	prior_atom_evidence: <unset> -> nqxnds_q | prior_atom_gamma: <unset> -> 16.0 | prior_atom_gate: <unset> -> soft | prior_atom_weight: 0.0 -> 15.0 | rec_decode_weight.weight: 200.0 -> 0.0	evidence = nqxnds x prior-fit quality	PA: cosine to learned atoms (Proxy-Anchor 200); + prior-atom pull (15)	2048	4096	60	complete (model.pt); last ckpt ep59	0.099394	0.187655	0.285379	1421	324	0.408985	0.142207	0.0028	FALSE	TRUE	0.214452	0.169952	0.0459199	1.26184	59	FALSE	0	0.0012		nan
S2D_prior_atoms	v0.1.7 evidence arms	NQQGATE15	BASE	NQQ15	prior_atom_evidence: <unset> -> nqxnds_q | prior_atom_gamma: <unset> -> 16.0 | prior_atom_gate: <unset> -> eff | prior_atom_pull_q: <unset> -> 0.075 | prior_atom_weight: 0.0 -> 15.0 | rec_decode_weight.weight: 200.0 -> 0.0	hard ~672-atom gate (pull_q 0.075) on nqxnds_q evidence	PA: cosine to learned atoms (Proxy-Anchor 200); + prior-atom pull (15)	2048	4096	60	complete (model.pt); last ckpt ep59	0.097803	0.184276	0.280353	1369	289	0.401984	0.139571	-0.0006	FALSE	TRUE	0.212422	0.167822	0.0441904	1.26576	59	FALSE	-0.0021	-0.0009		nan
S2D_prior_atoms	v0.1.7 graph-map arms	CELLPULL15	BASE	GRAPH0	class_emb_extra_paths: ['depmap_dstd.npz', 'string.npz'] -> ['depmap_dstd.npz', 'string.npz', 'coexpr_pbulk38k_v2.npz'] | prior_atom_evidence: <unset> -> nqxnds | prior_atom_gamma: <unset> -> 16.0 | prior_atom_gate: <unset> -> soft | prior_atom_map: ridge -> graph | prior_atom_start_epoch: 20 -> 0 | prior_atom_weight: 0.0 -> 15.0 | prior_cell_eff_weight: <unset> -> True | prior_cell_weight: <unse…	GRAPH0 + per-cell pull toward prior targets (weight 15, eff-weighted)	PA: cosine to learned atoms (Proxy-Anchor 200); + prior-atom pull (15)	2048	4096	60	complete (model.pt); last ckpt ep59	0.09999	0.187854	0.285494	1420	286	0.401984	0.143884	0.003	FALSE	TRUE	0.216987	0.171216	0.0454826	1.26733	59	FALSE	0.0025	0.0025		nan
S2D_prior_atoms	v0.1.7 graph-map arms	CELLPULL75	BASE	CELLPULL15	<no hparams; vs parent CELLPULL15: prior_cell_weight: 15.0 -> 75.0 [diffed on config.yaml]>	cell pull weight 75; CANCELLED before training (no hparams)	PA: cosine to learned atoms (Proxy-Anchor 200); + prior-atom pull (15)	2048	4096	60	cancelled before training										FALSE						FALSE				nan not scored (no final model / unfinished)
S2D_prior_atoms	v0.1.7 graph-map arms	GRAPH0	BASE	NQ15	class_emb_extra_paths: ['depmap_dstd.npz', 'string.npz'] -> ['depmap_dstd.npz', 'string.npz', 'coexpr_pbulk38k_v2.npz'] | prior_atom_evidence: <unset> -> nqxnds | prior_atom_gamma: <unset> -> 16.0 | prior_atom_gate: <unset> -> soft | prior_atom_map: ridge -> graph | prior_atom_start_epoch: 20 -> 0 | prior_atom_weight: 0.0 -> 15.0 | rec_decode_weight.weight: 200.0 -> 0.0	graph25 map (k-NN in prior space) for pull AND f(missing), + coexpr bank, pull from ep0	PA: cosine to learned atoms (Proxy-Anchor 200); + prior-atom pull (15)	2048	4096	60	complete (model.pt); last ckpt ep59	0.099891	0.187655	0.287106	1394	295	0.412485	0.141488	0.0028	FALSE	TRUE	0.214052	0.16902	0.0447669	1.26643	59	TRUE	-0.0004	0.0003		nan
S2D_prior_atoms	v0.1.7 graph-map arms	GRAPHEV	BASE	GRAPH0	class_emb_extra_paths: ['depmap_dstd.npz', 'string.npz'] -> ['depmap_dstd.npz', 'string.npz', 'coexpr_pbulk38k_v2.npz'] | prior_atom_evidence: <unset> -> nqxnds | prior_atom_gamma: <unset> -> 16.0 | prior_atom_gate: <unset> -> soft | prior_atom_graph_ev_pow: <unset> -> 1.0 | prior_atom_graph_loo: <unset> -> True | prior_atom_map: ridge -> graph | prior_atom_start_epoch: 20 -> 0 | prior_atom_weigh…	graph neighbours weighted by evidence^1 + leave-one-out	PA: cosine to learned atoms (Proxy-Anchor 200); + prior-atom pull (15)	2048	4096	60	complete (model.pt); last ckpt ep59	0.101978	0.186761	0.286032	1386	304	0.409568	0.141009	0.0019	FALSE	TRUE	0.214913	0.17014	0.0449657	1.26316	59	FALSE	0.0004	0.0014		nan
S2D_prior_atoms	v0.1.7 graph-map arms	GRAPHEV_NOCX	BASE	GRAPHEV	prior_atom_evidence: <unset> -> nqxnds | prior_atom_gamma: <unset> -> 16.0 | prior_atom_gate: <unset> -> soft | prior_atom_graph_ev_pow: <unset> -> 1.0 | prior_atom_graph_k: 25 -> 50 | prior_atom_graph_loo: <unset> -> True | prior_atom_map: ridge -> graph | prior_atom_start_epoch: 20 -> 0 | prior_atom_weight: 0.0 -> 15.0 | rec_decode_weight.weight: 200.0 -> 0.0	GRAPHEV without coexpr bank, graph k 50	PA: cosine to learned atoms (Proxy-Anchor 200); + prior-atom pull (15)	2048	4096	60	complete (model.pt); last ckpt ep59	0.099096	0.187457	0.285976	1379	305	0.407235	0.142327	0.0026	FALSE	TRUE	0.213128	0.167828	0.0445284	1.26992	59	FALSE	-0.0014	-0.0009		nan
S2D_prior_atoms	v0.1.7 gate arms (shipped recipe)	EFFGATE3	BASE	GRAPH0	class_emb_extra_paths: ['depmap_dstd.npz', 'string.npz'] -> ['depmap_dstd.npz', 'string.npz', 'coexpr_pbulk38k_v2.npz'] | prior_atom_evidence: <unset> -> nqxnds | prior_atom_gamma: <unset> -> 16.0 | prior_atom_gate: <unset> -> eff | prior_atom_map: ridge -> graph | prior_atom_pull_q: <unset> -> 0.112 | prior_atom_start_epoch: 20 -> 0 | prior_atom_weight: 0.0 -> 3.0 | rec_decode_weight.weight: 200…	SHIPPED ExPert(PA) recipe: hard gate on 1,004 rarest nqxnds atoms (pull_q .112), L2 pull weight 3	PA: cosine to learned atoms (Proxy-Anchor 200); + prior-atom pull (3)	2048	4096	60	complete (model.pt); last ckpt ep59	0.100984	0.190737	0.290989	1417	293	0.416569	0.144363	0.0059	TRUE	TRUE	0.213496	0.168298	0.044747	1.26856	59	TRUE	-0.001	-0.0004		nan
S2D_prior_atoms	v0.1.7 gate arms (shipped recipe)	EFFGATE3_DEC	BASE	EFFGATE3	class_emb_extra_paths: ['depmap_dstd.npz', 'string.npz'] -> ['depmap_dstd.npz', 'string.npz', 'coexpr_pbulk38k_v2.npz'] | prior_atom_evidence: <unset> -> nqxnds | prior_atom_gamma: <unset> -> 16.0 | prior_atom_gate: <unset> -> eff | prior_atom_map: ridge -> graph | prior_atom_pull_q: <unset> -> 0.112 | prior_atom_start_epoch: 20 -> 0 | prior_atom_weight: 0.0 -> 3.0 | use_recursive_decode: False -…	EFFGATE3 + recursive decoder (weight 200)	PA: cosine to learned atoms (Proxy-Anchor 200); + prior-atom pull (3)	2048	4096	60	complete (model.pt); last ckpt ep59										FALSE	0.230409	0.179402	0.0404334	1.28431	59	FALSE	0.0159	0.0107		nan not scored (no final model / unfinished)
S2D_prior_atoms	v0.1.7 stopping-point arms	FWDEFF	BASE	EFFGATE3	class_emb_extra_paths: ['depmap_dstd.npz', 'string.npz'] -> ['depmap_dstd.npz', 'string.npz', 'coexpr_pbulk38k_v2.npz'] | prior_atom_evidence: <unset> -> nqxnds | prior_atom_fwd_alpha_max: <unset> -> 0.25 | prior_atom_fwd_blend: <unset> -> True | prior_atom_fwd_fill_missing: <unset> -> True | prior_atom_gamma: <unset> -> 16.0 | prior_atom_gate: <unset> -> eff | prior_atom_map: ridge -> graph | pr…	forward-pass blend of atom with f(prior) (alpha_max .25) instead of L2 pull, eff gate	PA: cosine to learned atoms (Proxy-Anchor 200); + prior forward-blend	2048	4096	60	complete (model.pt); last ckpt ep59	0.099493	0.184574	0.282072	1442	354	0.397316	0.140889	-0.0003	FALSE	TRUE	0.212964	0.16685	0.0450452	1.27638	59	FALSE	-0.0015	-0.0019		nan
S2D_prior_atoms	v0.1.7 stopping-point arms	FWDSOFT	BASE	GRAPH0	class_emb_extra_paths: ['depmap_dstd.npz', 'string.npz'] -> ['depmap_dstd.npz', 'string.npz', 'coexpr_pbulk38k_v2.npz'] | prior_atom_evidence: <unset> -> nqxnds | prior_atom_fwd_alpha_max: <unset> -> 0.25 | prior_atom_fwd_blend: <unset> -> True | prior_atom_fwd_fill_missing: <unset> -> True | prior_atom_gamma: <unset> -> 16.0 | prior_atom_gate: <unset> -> soft | prior_atom_map: ridge -> graph | p…	forward blend, soft gate	PA: cosine to learned atoms (Proxy-Anchor 200); + prior forward-blend	2048	4096	60	complete (model.pt); last ckpt ep59	0.099493	0.186761	0.284078	1431	336	0.399067	0.143165	0.0019	FALSE	TRUE	0.21374	0.168682	0.0454229	1.26712	59	FALSE	-0.0007	-0.0001		nan
S2D_prior_atoms	v0.1.7 stopping-point arms	HINGESOFT	BASE	MARGSOFT	class_emb_extra_paths: ['depmap_dstd.npz', 'string.npz'] -> ['depmap_dstd.npz', 'string.npz', 'coexpr_pbulk38k_v2.npz'] | prior_atom_evidence: <unset> -> nqxnds | prior_atom_gamma: <unset> -> 16.0 | prior_atom_gate: <unset> -> soft | prior_atom_loss_form: <unset> -> hinge | prior_atom_map: ridge -> graph | prior_atom_margin_alpha_max: <unset> -> 0.25 | prior_atom_margin_freeze_epoch: <unset> -> 1…	hinge instead of softplus margin	PA: cosine to learned atoms (Proxy-Anchor 200); + prior-atom pull (30)	2048	4096	60	complete (model.pt); last ckpt ep59	0.10168	0.186562	0.285114	1467	334	0.410152	0.140649	0.0017	FALSE	TRUE	0.214506	0.169104	0.0456813	1.26849	59	FALSE	0	0.0004		nan
S2D_prior_atoms	v0.1.7 stopping-point arms	MARGEFF	BASE	EFFGATE3	class_emb_extra_paths: ['depmap_dstd.npz', 'string.npz'] -> ['depmap_dstd.npz', 'string.npz', 'coexpr_pbulk38k_v2.npz'] | prior_atom_evidence: <unset> -> nqxnds | prior_atom_gamma: <unset> -> 16.0 | prior_atom_gate: <unset> -> eff | prior_atom_loss_form: <unset> -> margin | prior_atom_map: ridge -> graph | prior_atom_margin_alpha_max: <unset> -> 0.25 | prior_atom_margin_freeze_epoch: <unset> -> 1…	margin-form pull (stops at frozen cos target), eff gate, weight 30	PA: cosine to learned atoms (Proxy-Anchor 200); + prior-atom pull (30)	2048	4096	60	complete (model.pt); last ckpt ep59	0.100984	0.187059	0.285229	1459	301	0.408401	0.141608	0.0022	FALSE	TRUE	0.214813	0.169541	0.0448862	1.26702	59	FALSE	0.0003	0.0008		nan
S2D_prior_atoms	v0.1.7 stopping-point arms	MARGSOFT	BASE	GRAPH0	class_emb_extra_paths: ['depmap_dstd.npz', 'string.npz'] -> ['depmap_dstd.npz', 'string.npz', 'coexpr_pbulk38k_v2.npz'] | prior_atom_evidence: <unset> -> nqxnds | prior_atom_gamma: <unset> -> 16.0 | prior_atom_gate: <unset> -> soft | prior_atom_loss_form: <unset> -> margin | prior_atom_map: ridge -> graph | prior_atom_margin_alpha_max: <unset> -> 0.25 | prior_atom_margin_freeze_epoch: <unset> -> …	margin-form pull, soft gate, weight 30	PA: cosine to learned atoms (Proxy-Anchor 200); + prior-atom pull (30)	2048	4096	60	complete (model.pt); last ckpt ep59	0.099493	0.185767	0.284158	1435	341	0.407235	0.14029	0.0009	FALSE	TRUE	0.212719	0.167768	0.0449061	1.26794	59	FALSE	-0.0018	-0.001		nan
S2D_prior_atoms	v0.1.7 gate vs pull-all	FULLOPEN27	BASE	ExPert_fold4	class_emb_extra_paths: ['depmap_dstd.npz', 'string.npz'] -> ['depmap_dstd.npz', 'string.npz', 'coexpr_pbulk38k_v2.npz'] | prior_atom_evidence: <unset> -> nqxnds | prior_atom_gamma: <unset> -> 0.0 | prior_atom_gate: <unset> -> soft | prior_atom_map: ridge -> graph | prior_atom_start_epoch: 20 -> 0 | prior_atom_weight: 0.0 -> 27.0 | rec_decode_weight.weight: 200.0 -> 0.0 | max_epochs: 60 -> 80	pull ALL atoms (soft gate, gamma 0) at weight 27; parent is the gated recipe at the same 80 epochs	PA: cosine to learned atoms (Proxy-Anchor 200); + prior-atom pull (27)	2048	4096	80	complete (model.pt); last ckpt ep79	0.100089	0.188947	0.288795	1417	306	0.412485	0.143045	0.0041	TRUE	TRUE	0.214189	0.177668	0.0468542	1.20556	79	FALSE	-0.0003	0.0089		nan
S2D_prior_atoms	v0.1.7 head vs PA	HEAD200	BASE	EFFGATE3	class_emb_extra_paths: ['depmap_dstd.npz', 'string.npz'] -> <unset> | cls_head_hidden: <unset> -> 2048 | prior_atom_evidence: <unset> -> nqxnds | prior_atom_gamma: <unset> -> 16.0 | prior_atom_gate: <unset> -> eff | prior_atom_map: ridge -> graph | prior_atom_neg_weight: 1.0 -> 0.0 | prior_atom_pull_q: <unset> -> 0.112 | prior_atom_start_epoch: 20 -> 0 | proxy_anchor_weight: 200.0 -> 0.0 | cls_he…	ExPert(Classifier): cls_head 200 (hidden 2048), PA off, no pull/negatives/extra banks	classifier head (200)	2048	4096	60	complete (model.pt); last ckpt ep51	0.046616	0.112215	0.192753	2320	1009	0.302217	0.0732	-0.0727	TRUE	TRUE	0.293173	0.244593	0.0374118	1.19862	59	FALSE				classifier head on the final setup; scored on its head (atoms untrained). Also drops the prior pull
S2D_prior_atoms	v0.1.7 head vs PA	NOCTR_MM100	BASE	EFFGATE3	class_emb_extra_paths: ['depmap_dstd.npz', 'string.npz'] -> ['depmap_dstd.npz', 'string.npz', 'coexpr_pbulk38k_v2.npz'] | extra_encoder_kwargs.center_input: True -> False | invariant_align: True -> False | prior_atom_evidence: <unset> -> nqxnds | prior_atom_gamma: <unset> -> 16.0 | prior_atom_gate: <unset> -> eff | prior_atom_map: ridge -> graph | prior_atom_pull_q: <unset> -> 0.112 | prior_atom_…	no input/latent ctrl-centring (center_input, invariant_align off) + ctx_mmd 100	PA: cosine to learned atoms (Proxy-Anchor 200); + prior-atom pull (3)	2048	4096	60	complete (model.pt); last ckpt ep59	0.084982	0.168572	0.256965	1509	413	0.356476	0.129987	-0.0163	TRUE	TRUE	0.154146	0.13899	0.0192625	1.10904	59	FALSE	-0.0603	-0.0297	underfit (train and OOD down)	nan
S2D_prior_atoms	v0.1.7 resume/LR arms	EFFGATE3_R20CONST	BASE	EFFGATE3	class_emb_extra_paths: ['depmap_dstd.npz', 'string.npz'] -> ['depmap_dstd.npz', 'string.npz', 'coexpr_pbulk38k_v2.npz'] | extra_clip_kwargs.reduction: mean -> <unset> | extra_encoder_kwargs.ctrl_gene_means: <Tensor shape=(22, 3096)> -> <unset> | extra_encoder_kwargs.ctrl_gene_stds: <Tensor shape=(22, 3096)> -> <unset> | extra_encoder_kwargs.ctrl_pc_dropout: 0.0 -> <unset> | extra_encoder_kwargs.c…	EFFGATE3 resumed from ep59 to 80 ep, constant LR (also replicate anchor vs ExPert_fold4)	PA: cosine to learned atoms (Proxy-Anchor 200); + prior-atom pull (3)	2048	4096	80	complete (model.pt); last ckpt ep79	0.104165	0.192327	0.2935	1375	277	0.42007	0.145561	0.0075	TRUE	TRUE	0.21665	0.178599	0.0465163	1.21305	79	FALSE	0.0022	0.0099		replicate of the final recipe at 80 epochs; the spread between replicates is the noise floor
S2D_prior_atoms	v0.1.7 resume/LR arms	EFFGATE3_R20COS	BASE	EFFGATE3_R20CONST	class_emb_extra_paths: ['depmap_dstd.npz', 'string.npz'] -> ['depmap_dstd.npz', 'string.npz', 'coexpr_pbulk38k_v2.npz'] | extra_clip_kwargs.reduction: mean -> <unset> | extra_encoder_kwargs.ctrl_gene_means: <Tensor shape=(22, 3096)> -> <unset> | extra_encoder_kwargs.ctrl_gene_stds: <Tensor shape=(22, 3096)> -> <unset> | extra_encoder_kwargs.ctrl_pc_dropout: 0.0 -> <unset> | extra_encoder_kwargs.c…	resume to 80 ep with cosine LR (T0 20)	PA: cosine to learned atoms (Proxy-Anchor 200); + prior-atom pull (3)	2048	4096	80	complete (model.pt); last ckpt ep79	0.102773	0.192426	0.292929	1390	280	0.424154	0.144842	0.0076	TRUE	TRUE	0.217535	0.17729	0.0461187	1.227	79	FALSE	0.0031	0.0086		nan
S2D_prior_atoms	12-fold benchmark (EFFGATE3 recipe)	ExPert_fold4	BASE	EFFGATE3	class_emb_extra_paths: ['depmap_dstd.npz', 'string.npz'] -> ['depmap_dstd.npz', 'string.npz', 'coexpr_pbulk38k_v2.npz'] | prior_atom_evidence: <unset> -> nqxnds | prior_atom_gamma: <unset> -> 16.0 | prior_atom_gate: <unset> -> eff | prior_atom_map: ridge -> graph | prior_atom_pull_q: <unset> -> 0.112 | prior_atom_start_epoch: 20 -> 0 | prior_atom_weight: 0.0 -> 3.0 | rec_decode_weight.weight: 200…	EFFGATE3 recipe at 80 ep on full/fold_4 (benchmark fold model)	PA: cosine to learned atoms (Proxy-Anchor 200); + prior-atom pull (3)	2048	4096	80	complete (model.pt); last ckpt ep79	0.100984	0.19014	0.291835	1372	274	0.421237	0.142686	0.0053	TRUE	TRUE	0.217465	0.180987	0.0462379	1.20155	79	FALSE	0.003	0.0122		replicate of the final recipe at 80 epochs; the spread between replicates is the noise floor
