## Supplementary material for "ExPert infers causal perturbations from cell states across biological and clinical contexts": SI Tables: Table_S2B.csv

stage	ladder	arm	baseline	parent	change_vs_baseline	description	readout	n_latent	n_hidden	epochs	status	top1	top10	w_top10	rank_med	w_rankmed	top10_essential	top10_gwps	delta_top10_vs_baseline	beyond_resolution	scored	train_top10_cell	val_top10_cell	ood_top10_cell_intraining	train_over_val	last_epoch_logged	carried_forward	delta_train_vs_baseline	delta_val_vs_baseline	fit_diagnosis	note
S2B_capacity	v0.1.2 PA ladder	A	pa_dec_w2048	pa_dec_w2048	data.fold_dir: …/splits/full/fold_0 -> …/splits/full/fold_4 | comb_per_step: 512 -> 2048 | dropout_rate: 0.3 -> 0.1 | x_encoder_kwargs.mask_target_prob: 1.0 -> 0.0 | proxy_anchor_relax_beta: 2.0 -> 0.0 | use_recursive_decode: True -> False	v0.1.2 base: moves to fold_4, dropout 0.1, mask_target 0, graph+decoder off, latent 2048	PA: cosine to learned atoms (Proxy-Anchor 200)	2048.0	1024.0	100.0	complete (model.pt); last ckpt ep98										False	0.1819912046194076	0.1684798896312713	0.0361793078482151	1.0801954168993502	99.0	True	0.0503	0.0325		nan not scored (no final model / unfinished)
S2B_capacity	v0.1.2 PA ladder	B	A	A	n_hidden: 1024 -> 2048 | n_latent: 2048 -> 4096	n_latent 4096 + n_hidden 2048 (n_shared left 2048 -> COLLAPSED, invalid)	PA: cosine to learned atoms (Proxy-Anchor 200)	4096.0	2048.0	100.0	complete (model.pt); last ckpt ep98										False	0.0348196625709533	0.0316137485206127	0.0017692078836262	1.1014088553355286	99.0	False	-0.1472	-0.1369		nan not scored (no final model / unfinished)
S2B_capacity	v0.1.2 PA ladder	C	A	A	x_decoder_kwargs.n_layers: 1 -> 2 | x_encoder_kwargs.n_encoder_layers: 1 -> 4 | x_encoder_kwargs.n_layers: 1 -> 2 | proxy_anchor_weight: 200.0 -> 4.0 | scale_elbo: False -> True	2/4 enc + 2 dec layers + scale_elbo + PA weight 4	PA: cosine to learned atoms (Proxy-Anchor 4)	2048.0	1024.0	100.0	complete (model.pt); last ckpt ep97										False	0.2485237568616867	0.2235514521598816	0.0093430075794458	1.1117071907184266	99.0	False	0.0665	0.0551		nan not scored (no final model / unfinished)
S2B_capacity	v0.1.2 PA ladder	D	A	A	plan.lr: 0.005 -> 0.0001 | plan.lr_modules.cls_emb.embedding: <unset> -> 0.01	Proxy-Anchor LR mirror: backbone lr 1e-4, atoms lr 1e-2	PA: cosine to learned atoms (Proxy-Anchor 200)	2048.0	1024.0	100.0	complete (model.pt); last ckpt ep99										False	0.1169104799628257	0.1150051802396774	0.0241526681929826	1.0165670774062312	99.0	False	-0.0651	-0.0535		nan not scored (no final model / unfinished)
S2B_capacity	v0.1.2 PA ladder	E	A	A	dropout_rate: 0.1 -> 0.3	dropout 0.3 (control for 0.1)	PA: cosine to learned atoms (Proxy-Anchor 200)	2048.0	1024.0	100.0	complete (model.pt); last ckpt ep99										False	0.1577216833829879	0.1707862168550491	0.0370738506317138	0.9235035841144638	99.0	False	-0.0243	0.0023		nan not scored (no final model / unfinished)
S2B_capacity	v0.1.3 PA ladder	A2	A	A	efficiency_rank_target: <unset> -> True | use_efficiency_pa_weight: <unset> -> True | sched.lambda_eff.weight: 0.0 -> 0.2 | train.max_epochs: 100 -> 60	v0.1.3 base: A at 60 ep + effect-size PA weight + effect-size head	PA: cosine to learned atoms (Proxy-Anchor 200)	2048.0	1024.0	60.0	no weights on disk (tfevents/hparams only)	0.084882	0.167777	0.257463	1540.0	449.0	0.35706	0.128909			True	0.1482643187046051	0.1334455162286758	0.0393201485276222	1.1110475862713545	59.0	False	-0.0337	-0.035		nan
S2B_capacity	v0.1.3 PA ladder	G16	A2 [1e6b]	A2 [1e6b]	cluster.adata_path: …/store_out/1e6bafc04836e06a/database_perturbed.h5ad -> …/store_out/963044872df9d6a8/database_perturbed.h5ad | cluster.unseen_pert_adata_path: …/store_out/1e6bafc04836e06a/database_perturbed_zs.h5ad -> …/store_out/963044872df9d6a8/database_perturbed_zs.h5ad | data.fold_dir: …/splits/full/fold_4 -> …/splits/full/fold_4 | model_setup.control_adata_path: …/store_out/1e6bafc04836e…	A2 on the 16,092-gene panel DB (store 963044872df9d6a8), same fold_4	PA: cosine to learned atoms (Proxy-Anchor 200)	2048.0	1024.0	60.0	no weights on disk (tfevents/hparams only)	0.0656	0.14094	0.2236	1593.0	547.0	0.310385	0.106146	-0.0268	True	True						False				16k-gene panel DB; scored on its own capped fold_4 split, not paired with the other rows
S2B_capacity	v0.1.3 PA ladder	N	A2	A2	efficiency_rank_target: True -> <unset> | use_efficiency_pa_weight: True -> False | sched.lambda_eff.weight: 0.2 -> 0.0	effect-size PA weighting OFF (control)	PA: cosine to learned atoms (Proxy-Anchor 200)	2048.0	1024.0	60.0	no weights on disk (tfevents/hparams only)	0.066594	0.144916	0.227732	1575.0	477.0	0.320303	0.108901	-0.0229	True	True	0.1772825568914413	0.1581587046384811	0.0345890074968338	1.120915584739224	59.0	False	0.029	0.0247	overfit (train up, OOD down)	nan
S2B_capacity	v0.1.3 PA ladder	P	A2	A2	proxy_anchor_alpha: 32.0 -> 64.0	proxy_anchor_alpha 32 -> 64	PA: cosine to learned atoms (Proxy-Anchor 200)	2048.0	1024.0	60.0	complete (model.pt); last ckpt ep59	0.085876	0.166385	0.257619	1600.0	506.0	0.365811	0.125434	-0.0014	False	True	0.187636062502861	0.1699561029672622	0.037113606929779	1.104026623504096	59.0	False	0.0394	0.0365		nan
S2B_capacity	v0.1.3 PA ladder	W1	A2	A2	n_latent: 2048 -> 4096 | n_shared: 2048 -> 4096	n_latent=n_shared 4096 (atom/latent width)	PA: cosine to learned atoms (Proxy-Anchor 200)	4096.0	1024.0	60.0	complete (model.pt); last ckpt ep58	0.074744	0.150979	0.236474	1586.0	505.0	0.34014	0.112136	-0.0168	True	True	0.144720047712326	0.1346068531274795	0.0375509411096572	1.0751313499266548	59.0	False	-0.0035	0.0012	equal fit, worse transfer	nan
S2B_capacity	v0.1.3 PA ladder	W2	W1	W1	n_hidden: 1024 -> 2048	W1 + n_hidden 2048 (trunk width)	PA: cosine to learned atoms (Proxy-Anchor 200)	4096.0	2048.0	60.0	complete (model.pt); last ckpt ep59	0.084286	0.163602	0.253004	1530.0	416.0	0.365811	0.12208	0.0126	True	True	0.1749850213527679	0.1561222821474075	0.0414471738040447	1.1208202887243897	59.0	True	0.0303	0.0215		nan
S2B_capacity	v0.1.4 capacity ladder	H4	W2	W2	n_hidden: 2048 -> 4096 | n_latent: 4096 -> 2048 | n_shared: 4096 -> 2048	n_latent 2048, n_hidden 4096 -- became the base/control for v0.1.5-v0.1.7	PA: cosine to learned atoms (Proxy-Anchor 200)	2048.0	4096.0	60.0	complete (model.pt); last ckpt ep2	0.099294	0.185667	0.282762	1405.0	326.0	0.409568	0.139691	0.0221	True	True	0.2154394537210464	0.170013353228569	0.0448265597224235	1.2671913683827276	59.0	True	0.0405	0.0139		nan
S2B_capacity	v0.1.4 capacity ladder	H8	W2	W2	n_hidden: 2048 -> 8192	n_latent 4096, n_hidden 8192	PA: cosine to learned atoms (Proxy-Anchor 200)	4096.0	8192.0	60.0	complete (model.pt)	0.087367	0.173343	0.267111	1455.0	350.0	0.386231	0.129627	0.0097	True	True	0.2335074841976165	0.1824241280555725	0.0442699529230594	1.280025217533079	59.0	False	0.0585	0.0263		nan
S2B_capacity	v0.1.4 capacity ladder	W2E	W2	W2	x_encoder_kwargs.n_encoder_layers: 1 -> 3	W2 + 3 encoder layers	PA: cosine to learned atoms (Proxy-Anchor 200)	4096.0	2048.0	60.0	complete (model.pt); last ckpt ep2	0.037471	0.098002	0.169445	2212.0	892.0	0.243291	0.068168	-0.0656	True	True	0.2309205681085586	0.2290718853473663	0.0242123045027256	1.0080703171338068	59.0	False	0.0559	0.0729	overfit (train up, OOD down)	nan
S2B_capacity	v0.1.4 capacity ladder	W2H4	W2	W2	n_hidden: 2048 -> 4096	n_latent 4096, n_hidden 4096	PA: cosine to learned atoms (Proxy-Anchor 200)	4096.0	4096.0	60.0	complete (model.pt); last ckpt ep2	0.090051	0.17046	0.261965	1471.0	373.0	0.375146	0.128429	0.0069	True	True	0.2001494169235229	0.1724627912044525	0.0432362593710422	1.1605368063784163	59.0	False	0.0252	0.0163		nan
S2B_capacity	v0.1.4 capacity ladder	W2NS	W2	W2	x_encoder_kwargs.noise_sigma: 0.05 -> 0.0	W2 + encoder input noise_sigma 0	PA: cosine to learned atoms (Proxy-Anchor 200)	4096.0	2048.0	60.0	complete (model.pt); last ckpt ep2	0.08687	0.164695	0.25352	1538.0	425.0	0.361144	0.124356	0.0011	False	True	0.1751757860183715	0.1560875177383422	0.0416658371686935	1.1222920868792852	59.0	False	0.0002	-0.0		nan
S2B_capacity	v0.1.4 capacity ladder	W2P	W2	W2	proxy_anchor_alpha: 32.0 -> 64.0	W2 + proxy_anchor_alpha 64	PA: cosine to learned atoms (Proxy-Anchor 200)	4096.0	2048.0	60.0	complete (model.pt); last ckpt ep2	0.099493	0.183878	0.282549	1458.0	406.0	0.404901	0.138493	0.0203	True	True	0.2452678978443145	0.2111713290214538	0.0450253449380397	1.1614640064106272	59.0	False	0.0703	0.055		nan
