## Supplementary material for "ExPert infers causal perturbations from cell states across biological and clinical contexts": SI Tables: Table_S2C.csv

stage	ladder	arm	baseline	parent	change_vs_baseline	description	readout	n_latent	n_hidden	epochs	status	top1	top10	w_top10	rank_med	w_rankmed	top10_essential	top10_gwps	delta_top10_vs_baseline	beyond_resolution	scored	train_top10_cell	val_top10_cell	ood_top10_cell_intraining	train_over_val	last_epoch_logged	carried_forward	delta_train_vs_baseline	delta_val_vs_baseline	fit_diagnosis	note
S2C_invariance	v0.1.5 invariance ladder	B64	H4	H4	pbulk_recon_online: True -> False | pbulk_shift_online: True -> False | proxy_anchor_alpha: 32.0 -> 64.0 | plan.live_macro_exclude: Marson -> ["Marson"]	proxy_anchor_alpha 64 at H4 capacity	PA: cosine to learned atoms (Proxy-Anchor 200)	2048.0	4096.0	60.0	complete (model.pt); last ckpt ep59	0.100785	0.18845	0.288938	1470.0	347.0	0.415403	0.141847	0.0028	False	True	0.2927168011665344	0.2167715281248092	0.0427790470421314	1.3503470852408195	59.0	False	0.0773	0.0468		nan
S2C_invariance	v0.1.5 invariance ladder	CD	H4	H4	cdan_cond_on_head: False -> True | pbulk_recon_online: True -> False | pbulk_shift_online: True -> False | use_cdan: False -> True | sched.cls_head_weight.weight: 0.0 -> 20.0 | sched.dann_grl_lambda.max_weight: <unset> -> 1.0 | sched.dann_grl_lambda.min_weight: <unset> -> 0.0 | sched.dann_grl_lambda.n_epochs_warmup: <unset> -> 20 | sched.dann_grl_lambda.schedule: <unset> -> linear | sched.dann_gr…	CDAN conditioned on head softmax (needs cls_head 20), dann 0.1, grl ramp	PA: cosine to learned atoms (Proxy-Anchor 200); classifier head (20)	2048.0	4096.0	60.0	complete (model.pt); last ckpt ep59	0.09671	0.182189	0.278147	1415.0	349.0	0.389148	0.139691	-0.0035	False	True	0.2231559306383133	0.1756380647420883	0.0433157719671726	1.2705442351918506	59.0	False	0.0077	0.0056		nan
S2C_invariance	v0.1.5 invariance ladder	CDNH	H4	H4	pbulk_recon_online: True -> False | pbulk_shift_online: True -> False | use_cdan: False -> True | sched.dann_grl_lambda.max_weight: <unset> -> 1.0 | sched.dann_grl_lambda.min_weight: <unset> -> 0.0 | sched.dann_grl_lambda.n_epochs_warmup: <unset> -> 20 | sched.dann_grl_lambda.schedule: <unset> -> linear | sched.dann_grl_lambda.weight: 0.0 -> <unset> | sched.dann_weight.weight: 0.0 -> 0.1 | plan.l…	CDAN conditioned on frozen atoms (no head), dann 0.1	PA: cosine to learned atoms (Proxy-Anchor 200)	2048.0	4096.0	60.0	complete (model.pt); last ckpt ep59	0.102574	0.188749	0.28555	1409.0	340.0	0.406068	0.144124	0.0031	False	True	0.2153378874063491	0.1690176278352737	0.0450849831104278	1.2740557903002852	59.0	True	-0.0001	-0.001		nan
S2C_invariance	v0.1.5 invariance ladder	GR	H4	H4	pbulk_recon_online: True -> False | proxy_anchor_relax_beta: 0.0 -> 1.0 | plan.live_macro_exclude: Marson -> ["Marson"]	response-graph margin relaxation (relax_beta 1, shift bank on)	PA: cosine to learned atoms (Proxy-Anchor 200)	2048.0	4096.0	60.0	complete (model.pt); last ckpt ep59	0.097207	0.17871	0.272329	1397.0	316.0	0.387981	0.135737	-0.007	True	True	0.2141419202089309	0.1686843484640121	0.0437133498489856	1.2694830442708023	59.0	False	-0.0013	-0.0013	equal fit, worse transfer	nan
S2C_invariance	v0.1.5 invariance ladder	MM	H4	H4	pbulk_recon_online: True -> False | pbulk_shift_online: True -> False | sched.ctx_mmd_weight.weight: 0.0 -> 0.1 | plan.live_macro_exclude: Marson -> ["Marson"]	ctx_mmd 0.1	PA: cosine to learned atoms (Proxy-Anchor 200)	2048.0	4096.0	60.0	complete (model.pt); last ckpt ep59	0.101183	0.188848	0.285539	1470.0	346.0	0.411319	0.143165	0.0032	False	True	0.2112226635217666	0.1651758104562759	0.0463174618780612	1.2787747972193535	59.0	False	-0.0042	-0.0048		nan
S2C_invariance	v0.1.5b invariance re-weight	CDN100	CDNH	CDNH	sched.dann_weight.weight: 0.1 -> 100.0	CDNH with dann_weight 100	PA: cosine to learned atoms (Proxy-Anchor 200)	2048.0	4096.0	60.0	complete (model.pt); last ckpt ep59	0.10168	0.175827	0.271552	1749.0	633.0	0.375729	0.134779	-0.0129	True	True	0.1471608132123947	0.1162728443741798	0.0382268168032169	1.2656507545202365	59.0	False	-0.0682	-0.0527	underfit (train and OOD down)	nan
S2C_invariance	v0.1.5b invariance re-weight	CDN200	CDNH	CDNH	sched.dann_weight.weight: 0.1 -> 200.0	CDNH with dann_weight 200	PA: cosine to learned atoms (Proxy-Anchor 200)	2048.0	4096.0	60.0	complete (model.pt); last ckpt ep59	0.099294	0.175032	0.270754	1751.0	610.0	0.384481	0.132023	-0.0137	True	True	0.1522516310214996	0.1173523962497711	0.0383063331246376	1.2973883438856202	59.0	False	-0.0631	-0.0517	underfit (train and OOD down)	nan
S2C_invariance	v0.1.5b invariance re-weight	MM100	H4	H4	pbulk_recon_online: True -> False | pbulk_shift_online: True -> False | sched.ctx_mmd_weight.weight: 0.0 -> 100.0 | plan.live_macro_exclude: Marson -> ["Marson"]	ctx_mmd 100	PA: cosine to learned atoms (Proxy-Anchor 200)	2048.0	4096.0	60.0	no model.pt; last ckpt ep10										False	0.1343186795711517	0.1023224741220474	0.0290428381413221	1.3126996852220376	10.0	False	-0.0811	-0.0677		nan not scored (no final model / unfinished)
S2C_invariance	v0.1.5b invariance re-weight	MM200	H4	H4	pbulk_recon_online: True -> False | pbulk_shift_online: True -> False | sched.ctx_mmd_weight.weight: 0.0 -> 200.0 | plan.live_macro_exclude: Marson -> ["Marson"]	ctx_mmd 200	PA: cosine to learned atoms (Proxy-Anchor 200)	2048.0	4096.0	60.0	complete (model.pt); last ckpt ep59	0.102475	0.188053	0.284892	1415.0	354.0	0.403734	0.143764	0.0024	False	True	0.2058912813663482	0.1648098230361938	0.0456415861845016	1.2492658360608309	59.0	False	-0.0095	-0.0052		nan
