## Supplementary material for "ExPert infers causal perturbations from cell states across biological and clinical contexts": SI Tables: Table_S2D.csv

stage	ladder	arm	baseline	parent	change_vs_baseline	description	readout	n_latent	n_hidden	epochs	status	top1	top10	w_top10	rank_med	w_rankmed	top10_essential	top10_gwps	delta_top10_vs_baseline	beyond_resolution	scored	train_top10_cell	val_top10_cell	ood_top10_cell_intraining	train_over_val	last_epoch_logged	carried_forward	delta_train_vs_baseline	delta_val_vs_baseline	fit_diagnosis	note
S2D_prior_atoms	v0.1.5 PA (prior-atom pull)	PA10	H4	H4	class_emb_extra_paths: <unset> -> ["…/embeddings/priors/depmap.npz"] | pbulk_recon_online: True -> False | pbulk_shift_online: True -> False | prior_atom_holdout: <unset> -> 0.2 | prior_atom_lam: <unset> -> 0.5 | prior_atom_min_cells: <unset> -> 8 | prior_atom_ramp_epochs: <unset> -> 5 | prior_atom_refit_every: <unset> -> 1 | prior_atom_start_epoch: <unset> -> 10 | prior_atom_strong_q: <unset> ->…	prior-atom pull of weakest-|eff| 7.5% atoms toward f(text,DepMap,STRING), weight 10, + f(missing) negatives	PA: cosine to learned atoms (Proxy-Anchor 200); + prior-atom pull (10)	2048.0	4096.0	60.0	complete (model.pt); last ckpt ep59	0.100686	0.187655	0.287491	1432.0	278.0	0.415403	0.140889	0.002	False	True	0.2130628228187561	0.1690401136875152	0.0448066778481006	1.2604275882860596	59.0	False	-0.0024	-0.001		nan
S2D_prior_atoms	v0.1.5 PA (prior-atom pull)	PA200	PA10	PA10	prior_atom_weight: 10.0 -> 200.0	same, pull weight 200 (dictionary becomes f(priors))	PA: cosine to learned atoms (Proxy-Anchor 200); + prior-atom pull (200)	2048.0	4096.0	60.0	complete (model.pt); last ckpt ep59	0.082795	0.156644	0.244052	1997.0	807.0	0.34014	0.118965	-0.031	True	True	0.1596985608339309	0.1310206055641174	0.0367557890713214	1.218881260289851	59.0	False	-0.0534	-0.038	underfit (train and OOD down)	nan
S2D_prior_atoms	v0.1.5 PA (prior-atom pull)	PA50	PA10	PA10	prior_atom_weight: 10.0 -> 50.0	same, pull weight 50	PA: cosine to learned atoms (Proxy-Anchor 200); + prior-atom pull (50)	2048.0	4096.0	60.0	complete (model.pt); last ckpt ep59	0.09502	0.180598	0.278099	1521.0	356.0	0.394982	0.136576	-0.0071	True	True	0.2001666724681854	0.1616979241371154	0.043633833527565	1.2379050228155655	59.0	False	-0.0129	-0.0073	underfit (train and OOD down)	nan
S2D_prior_atoms	v0.1.6 PAGW (agreement gate)	PAGW10	PAGW3	PAGW3	prior_atom_weight: 3.0 -> 10.0	agree gate, weight 10	PA: cosine to learned atoms (Proxy-Anchor 200); + prior-atom pull (10)	2048.0	4096.0	60.0	complete (model.pt); last ckpt ep59	0.099493	0.184773	0.279203	1405.0	350.0	0.396733	0.141248	-0.0017	False	True	0.2082832008600235	0.1635196655988693	0.043196503072977	1.2737501639158424	59.0	False	-0.0058	-0.0048		nan
S2D_prior_atoms	v0.1.6 PAGW (agreement gate)	PAGW10R	PAGW10	PAGW10	prior_atom_gate_refresh: 0 -> 10	agree gate re-selected every 10 ep (refresh) -- replicate pair with PAGW10	PA: cosine to learned atoms (Proxy-Anchor 200); + prior-atom pull (10)	2048.0	4096.0	60.0	complete (model.pt); last ckpt ep59	0.100288	0.18368	0.277809	1482.0	374.0	0.393816	0.14053	-0.0011	False	True	0.2078492790460586	0.1640124171972274	0.0432362593710422	1.2672777012737806	59.0	False	-0.0004	0.0005		nan
S2D_prior_atoms	v0.1.6 PAGW (agreement gate)	PAGW3	H4	H4	class_emb_extra_paths: <unset> -> ["……/depmap_dstd.npz", "……/string.npz"] | pbulk_recon_online: True -> False | pbulk_shift_online: True -> False | prior_atom_coh_max: <unset> -> 0.01 | prior_atom_cos_floor: <unset> -> -1.0 | prior_atom_folds: <unset> -> 5 | prior_atom_gate: <unset> -> agree | prior_atom_gate_refresh: <unset> -> 0 | prior_atom_neg_weight: <unset> -> 1.0 | prior_atom_pull_k: <unse…	pull top-1000 atoms by cross-fit cos(A,f(prior)) (agree gate, frozen at ep20), weight 3	PA: cosine to learned atoms (Proxy-Anchor 200); + prior-atom pull (3)	2048.0	4096.0	60.0	complete (model.pt); last ckpt ep59	0.099096	0.186463	0.282939	1412.0	348.0	0.403734	0.141847	0.0008	False	True	0.2141162157058715	0.1682958751916885	0.044786799699068	1.2722606270771268	59.0	False	-0.0013	-0.0017		nan
S2D_prior_atoms	v0.1.7 soft-pull ladder	BASE	H4	H4	class_emb_extra_paths: <unset> -> ["……/depmap_dstd.npz", "……/string.npz"] | pbulk_recon_online: True -> False | pbulk_shift_online: True -> False | prior_atom_coh_max: <unset> -> 0.01 | prior_atom_cos_floor: <unset> -> -1.0 | prior_atom_folds: <unset> -> 5 | prior_atom_graph_k: <unset> -> 25 | prior_atom_map: <unset> -> ridge | prior_atom_min_fit: <unset> -> 300 | prior_atom_missing_map: <unset> …	zero-shot machinery alone: f(missing) graph-map negatives, no pull (true baseline for pulls)	PA: cosine to learned atoms (Proxy-Anchor 200)	2048.0	4096.0	60.0	complete (model.pt); last ckpt ep59	0.099791	0.184872	0.281167	1439.0	350.0	0.400233	0.140649	-0.0008	False	True	0.2144801467657089	0.1687395572662353	0.0447271652519702	1.2710721199019424	59.0	True	-0.001	-0.0013		nan
S2D_prior_atoms	v0.1.7 soft-pull ladder	BOTH	BASE	BASE	extra_proxy_anchor_kwargs.relax_beta: <unset> -> 1.0 | extra_proxy_anchor_kwargs.relax_k: <unset> -> 200 | extra_proxy_anchor_kwargs.relax_priors: <unset> -> ['/projects/p32655/lschwartz/projects/perturbation_prediction/ExPert/ExPert-model/resources/embeddings/opus-4.8/qwen3-embed-8b/gene_embeddings.npz', '/projects/p32655/lschwartz/projects/perturbation_prediction/ExPert/ExPert-model/resources/e…	PULL + REPEL interaction	PA: cosine to learned atoms (Proxy-Anchor 200); + prior-atom pull (3)	2048.0	4096.0	60.0	complete (model.pt); last ckpt ep59	0.101083	0.184673	0.279863	1582.0	464.0	0.385064	0.143525	-0.0002	False	True	0.2116842418909073	0.1654313802719116	0.0417652316391468	1.2795894076623922	59.0	False	-0.0028	-0.0033		nan
S2D_prior_atoms	v0.1.7 soft-pull ladder	COH	BASE	BASE	atom_coherence_T: <unset> -> 0.05 | atom_coherence_max_c: <unset> -> 1024 | atom_coherence_mode: <unset> -> soft | atom_coherence_weight: <unset> -> 5.0	soft mutual-coherence penalty on atoms, weight 5	PA: cosine to learned atoms (Proxy-Anchor 200)	2048.0	4096.0	60.0	complete (model.pt); last ckpt ep59	0.099692	0.187556	0.285851	1399.0	354.0	0.410152	0.141847	0.0027	False	True	0.2142037749290466	0.168126180768013	0.0447072871029377	1.2740655497588043	59.0	False	-0.0003	-0.0006		nan
S2D_prior_atoms	v0.1.7 soft-pull ladder	CTX1K	BASE	BASE	ctx_mmd_weight.weight: 0.0 -> 1000.0	ctx_mmd 1000 invariance ceiling probe	PA: cosine to learned atoms (Proxy-Anchor 200)	2048.0	4096.0	60.0	complete (model.pt); last ckpt ep59	0.093033	0.174933	0.266591	1490.0	389.0	0.373396	0.13418	-0.0099	True	True	0.201984703540802	0.1645399332046508	0.0436139553785324	1.2275725388169345	59.0	False	-0.0125	-0.0042	underfit (train and OOD down)	nan
S2D_prior_atoms	v0.1.7 soft-pull ladder	PULL	BASE	BASE	prior_atom_evidence: <unset> -> ntrain | prior_atom_gamma: <unset> -> 16.0 | prior_atom_gate: <unset> -> soft | prior_atom_weight: 0.0 -> 3.0	soft-alpha pull, evidence n_train, gamma 16, weight 3	PA: cosine to learned atoms (Proxy-Anchor 200); + prior-atom pull (3)	2048.0	4096.0	60.0	complete (model.pt); last ckpt ep59	0.101779	0.186761	0.285878	1419.0	346.0	0.406651	0.141608	0.0019	False	True	0.2130296230316162	0.167302206158638	0.0458801314234733	1.2733222587012327	59.0	True	-0.0015	-0.0014		nan
S2D_prior_atoms	v0.1.7 soft-pull ladder	PULLCOH	BASE	PULL	atom_coherence_T: <unset> -> 0.05 | atom_coherence_max_c: <unset> -> 1024 | atom_coherence_mode: <unset> -> soft | atom_coherence_weight: <unset> -> 5.0 | prior_atom_evidence: <unset> -> ntrain | prior_atom_gamma: <unset> -> 16.0 | prior_atom_gate: <unset> -> soft | prior_atom_weight: 0.0 -> 3.0	PULL + coherence penalty	PA: cosine to learned atoms (Proxy-Anchor 200); + prior-atom pull (3)	2048.0	4096.0	60.0	complete (model.pt); last ckpt ep59	0.0984	0.187059	0.28435	1443.0	356.0	0.407818	0.141728	0.0022	False	True	0.2157070338726043	0.1707678139209747	0.0453632846474647	1.263159777710956	59.0	False	0.0012	0.002		nan
S2D_prior_atoms	v0.1.7 soft-pull ladder	REPEL	BASE	BASE	extra_proxy_anchor_kwargs.relax_beta: <unset> -> 1.0 | extra_proxy_anchor_kwargs.relax_k: <unset> -> 200 | extra_proxy_anchor_kwargs.relax_priors: <unset> -> ['/projects/p32655/lschwartz/projects/perturbation_prediction/ExPert/ExPert-model/resources/embeddings/opus-4.8/qwen3-embed-8b/gene_embeddings.npz', '/projects/p32655/lschwartz/projects/perturbation_prediction/ExPert/ExPert-model/resources/e…	prior-neighbour margin SHARPENING (relax_sharpen, k 200, text+DepMap+STRING)	PA: cosine to learned atoms (Proxy-Anchor 200)	2048.0	4096.0	60.0	complete (model.pt); last ckpt ep59	0.099791	0.182288	0.275484	1611.0	496.0	0.380397	0.141608	-0.0026	False	True	0.214207038283348	0.1669566631317138	0.0415664464235305	1.2830098198258664	59.0	False	-0.0003	-0.0018		nan
S2D_prior_atoms	v0.1.7 pull dose ladder	PULLW10	BASE	PULL	prior_atom_evidence: <unset> -> ntrain | prior_atom_gamma: <unset> -> 16.0 | prior_atom_gate: <unset> -> soft | prior_atom_weight: 0.0 -> 10.0 | rec_decode_weight.weight: 200.0 -> 0.0	soft pull weight 10	PA: cosine to learned atoms (Proxy-Anchor 200); + prior-atom pull (10)	2048.0	4096.0	60.0	complete (model.pt); last ckpt ep59	0.10168	0.187357	0.28462	1385.0	295.0	0.405484	0.142566	0.0025	False	True	0.2139908820390701	0.168160930275917	0.0457211025059223	1.272536264445943	59.0	False	-0.0005	-0.0006		nan
S2D_prior_atoms	v0.1.7 pull dose ladder	PULLW15	BASE	PULL	prior_atom_evidence: <unset> -> ntrain | prior_atom_gamma: <unset> -> 16.0 | prior_atom_gate: <unset> -> soft | prior_atom_weight: 0.0 -> 15.0 | rec_decode_weight.weight: 200.0 -> 0.0	soft pull weight 15	PA: cosine to learned atoms (Proxy-Anchor 200); + prior-atom pull (15)	2048.0	4096.0	60.0	complete (model.pt); last ckpt ep59	0.099493	0.188649	0.288015	1400.0	312.0	0.408401	0.143525	0.0038	False	True	0.2144218683242797	0.1692916005849838	0.0459198877215385	1.2665830294199425	59.0	True	-0.0001	0.0006		nan
S2D_prior_atoms	v0.1.7 pull dose ladder	PULLW20	BASE	PULL	prior_atom_evidence: <unset> -> ntrain | prior_atom_gamma: <unset> -> 16.0 | prior_atom_gate: <unset> -> soft | prior_atom_weight: 0.0 -> 20.0 | rec_decode_weight.weight: 200.0 -> 0.0	soft pull weight 20	PA: cosine to learned atoms (Proxy-Anchor 200); + prior-atom pull (20)	2048.0	4096.0	60.0	complete (model.pt); last ckpt ep59	0.10168	0.188649	0.286202	1405.0	311.0	0.410152	0.143165	0.0038	False	True	0.2153027355670929	0.1692875176668167	0.0454825572669506	1.271816956940919	59.0	False	0.0008	0.0005		nan
S2D_prior_atoms	v0.1.7 pull dose ladder	PULLW50	BASE	PULL	prior_atom_evidence: <unset> -> ntrain | prior_atom_gamma: <unset> -> 16.0 | prior_atom_gate: <unset> -> soft | prior_atom_weight: 0.0 -> 50.0 | rec_decode_weight.weight: 200.0 -> 0.0	soft pull weight 50	PA: cosine to learned atoms (Proxy-Anchor 200); + prior-atom pull (50)	2048.0	4096.0	60.0	complete (model.pt); last ckpt ep59	0.099394	0.186164	0.283771	1369.0	285.0	0.406651	0.140889	0.0013	False	True	0.2123964875936508	0.1678317487239837	0.0446675270795822	1.2655322321818758	59.0	False	-0.0021	-0.0009		nan
S2D_prior_atoms	v0.1.7 evidence arms	NQ15	BASE	PULLW15	prior_atom_evidence: <unset> -> nqxnds | prior_atom_gamma: <unset> -> 16.0 | prior_atom_gate: <unset> -> soft | prior_atom_weight: 0.0 -> 15.0 | rec_decode_weight.weight: 200.0 -> 0.0	evidence = n_cells x n_datasets (nqxnds) instead of n_train	PA: cosine to learned atoms (Proxy-Anchor 200); + prior-atom pull (15)	2048.0	4096.0	60.0	complete (model.pt); last ckpt ep59	0.101083	0.18696	0.285342	1368.0	312.0	0.406068	0.141967	0.0021	False	True	0.2157304733991623	0.1700951308012008	0.0453632846474647	1.2682930568500395	59.0	True	0.0013	0.0014		nan
S2D_prior_atoms	v0.1.7 evidence arms	NQQ15	BASE	PULLW15	prior_atom_evidence: <unset> -> nqxnds_q | prior_atom_gamma: <unset> -> 16.0 | prior_atom_gate: <unset> -> soft | prior_atom_weight: 0.0 -> 15.0 | rec_decode_weight.weight: 200.0 -> 0.0	evidence = nqxnds x prior-fit quality	PA: cosine to learned atoms (Proxy-Anchor 200); + prior-atom pull (15)	2048.0	4096.0	60.0	complete (model.pt); last ckpt ep59	0.099394	0.187655	0.285379	1421.0	324.0	0.408985	0.142207	0.0028	False	True	0.2144521474838256	0.1699520200490951	0.0459198877215385	1.261839355730373	59.0	False	-0.0	0.0012		nan
S2D_prior_atoms	v0.1.7 evidence arms	NQQGATE15	BASE	NQQ15	prior_atom_evidence: <unset> -> nqxnds_q | prior_atom_gamma: <unset> -> 16.0 | prior_atom_gate: <unset> -> eff | prior_atom_pull_q: <unset> -> 0.075 | prior_atom_weight: 0.0 -> 15.0 | rec_decode_weight.weight: 200.0 -> 0.0	hard ~672-atom gate (pull_q 0.075) on nqxnds_q evidence	PA: cosine to learned atoms (Proxy-Anchor 200); + prior-atom pull (15)	2048.0	4096.0	60.0	complete (model.pt); last ckpt ep59	0.097803	0.184276	0.280353	1369.0	289.0	0.401984	0.139571	-0.0006	False	True	0.2124222069978714	0.1678215265274047	0.0441904366016387	1.265762571663794	59.0	False	-0.0021	-0.0009		nan
S2D_prior_atoms	v0.1.7 graph-map arms	CELLPULL15	BASE	GRAPH0	class_emb_extra_paths: ['depmap_dstd.npz', 'string.npz'] -> ['depmap_dstd.npz', 'string.npz', 'coexpr_pbulk38k_v2.npz'] | prior_atom_evidence: <unset> -> nqxnds | prior_atom_gamma: <unset> -> 16.0 | prior_atom_gate: <unset> -> soft | prior_atom_map: ridge -> graph | prior_atom_start_epoch: 20 -> 0 | prior_atom_weight: 0.0 -> 15.0 | prior_cell_eff_weight: <unset> -> True | prior_cell_weight: <unse…	GRAPH0 + per-cell pull toward prior targets (weight 15, eff-weighted)	PA: cosine to learned atoms (Proxy-Anchor 200); + prior-atom pull (15)	2048.0	4096.0	60.0	complete (model.pt); last ckpt ep59	0.09999	0.187854	0.285494	1420.0	286.0	0.401984	0.143884	0.003	False	True	0.2169873118400573	0.1712155789136886	0.0454825572669506	1.267333926134389	59.0	False	0.0025	0.0025		nan
S2D_prior_atoms	v0.1.7 graph-map arms	CELLPULL75	BASE	CELLPULL15	<no hparams; vs parent CELLPULL15: prior_cell_weight: 15.0 -> 75.0 [diffed on config.yaml]>	cell pull weight 75; CANCELLED before training (no hparams)	PA: cosine to learned atoms (Proxy-Anchor 200); + prior-atom pull (15)	2048.0	4096.0	60.0	cancelled before training										False						False				nan not scored (no final model / unfinished)
S2D_prior_atoms	v0.1.7 graph-map arms	GRAPH0	BASE	NQ15	class_emb_extra_paths: ['depmap_dstd.npz', 'string.npz'] -> ['depmap_dstd.npz', 'string.npz', 'coexpr_pbulk38k_v2.npz'] | prior_atom_evidence: <unset> -> nqxnds | prior_atom_gamma: <unset> -> 16.0 | prior_atom_gate: <unset> -> soft | prior_atom_map: ridge -> graph | prior_atom_start_epoch: 20 -> 0 | prior_atom_weight: 0.0 -> 15.0 | rec_decode_weight.weight: 200.0 -> 0.0	graph25 map (k-NN in prior space) for pull AND f(missing), + coexpr bank, pull from ep0	PA: cosine to learned atoms (Proxy-Anchor 200); + prior-atom pull (15)	2048.0	4096.0	60.0	complete (model.pt); last ckpt ep59	0.099891	0.187655	0.287106	1394.0	295.0	0.412485	0.141488	0.0028	False	True	0.2140520811080932	0.1690196692943573	0.0447669215500354	1.266432966066863	59.0	True	-0.0004	0.0003		nan
S2D_prior_atoms	v0.1.7 graph-map arms	GRAPHEV	BASE	GRAPH0	class_emb_extra_paths: ['depmap_dstd.npz', 'string.npz'] -> ['depmap_dstd.npz', 'string.npz', 'coexpr_pbulk38k_v2.npz'] | prior_atom_evidence: <unset> -> nqxnds | prior_atom_gamma: <unset> -> 16.0 | prior_atom_gate: <unset> -> soft | prior_atom_graph_ev_pow: <unset> -> 1.0 | prior_atom_graph_loo: <unset> -> True | prior_atom_map: ridge -> graph | prior_atom_start_epoch: 20 -> 0 | prior_atom_weigh…	graph neighbours weighted by evidence^1 + leave-one-out	PA: cosine to learned atoms (Proxy-Anchor 200); + prior-atom pull (15)	2048.0	4096.0	60.0	complete (model.pt); last ckpt ep59	0.101978	0.186761	0.286032	1386.0	304.0	0.409568	0.141009	0.0019	False	True	0.2149134129285812	0.1701401174068451	0.044965710490942	1.2631554286204743	59.0	False	0.0004	0.0014		nan
S2D_prior_atoms	v0.1.7 graph-map arms	GRAPHEV_NOCX	BASE	GRAPHEV	prior_atom_evidence: <unset> -> nqxnds | prior_atom_gamma: <unset> -> 16.0 | prior_atom_gate: <unset> -> soft | prior_atom_graph_ev_pow: <unset> -> 1.0 | prior_atom_graph_k: 25 -> 50 | prior_atom_graph_loo: <unset> -> True | prior_atom_map: ridge -> graph | prior_atom_start_epoch: 20 -> 0 | prior_atom_weight: 0.0 -> 15.0 | rec_decode_weight.weight: 200.0 -> 0.0	GRAPHEV without coexpr bank, graph k 50	PA: cosine to learned atoms (Proxy-Anchor 200); + prior-atom pull (15)	2048.0	4096.0	60.0	complete (model.pt); last ckpt ep59	0.099096	0.187457	0.285976	1379.0	305.0	0.407235	0.142327	0.0026	False	True	0.2131275981664657	0.1678276658058166	0.0445283763110637	1.269919337453355	59.0	False	-0.0014	-0.0009		nan
S2D_prior_atoms	v0.1.7 gate arms (shipped recipe)	EFFGATE3	BASE	GRAPH0	class_emb_extra_paths: ['depmap_dstd.npz', 'string.npz'] -> ['depmap_dstd.npz', 'string.npz', 'coexpr_pbulk38k_v2.npz'] | prior_atom_evidence: <unset> -> nqxnds | prior_atom_gamma: <unset> -> 16.0 | prior_atom_gate: <unset> -> eff | prior_atom_map: ridge -> graph | prior_atom_pull_q: <unset> -> 0.112 | prior_atom_start_epoch: 20 -> 0 | prior_atom_weight: 0.0 -> 3.0 | rec_decode_weight.weight: 200…	SHIPPED ExPert(PA) recipe: hard gate on 1,004 rarest nqxnds atoms (pull_q .112), L2 pull weight 3	PA: cosine to learned atoms (Proxy-Anchor 200); + prior-atom pull (3)	2048.0	4096.0	60.0	complete (model.pt); last ckpt ep59	0.100984	0.190737	0.290989	1417.0	293.0	0.416569	0.144363	0.0059	True	True	0.2134964168071746	0.1682979315519333	0.0447470434010028	1.2685623337045826	59.0	True	-0.001	-0.0004		nan
S2D_prior_atoms	v0.1.7 gate arms (shipped recipe)	EFFGATE3_DEC	BASE	EFFGATE3	class_emb_extra_paths: ['depmap_dstd.npz', 'string.npz'] -> ['depmap_dstd.npz', 'string.npz', 'coexpr_pbulk38k_v2.npz'] | prior_atom_evidence: <unset> -> nqxnds | prior_atom_gamma: <unset> -> 16.0 | prior_atom_gate: <unset> -> eff | prior_atom_map: ridge -> graph | prior_atom_pull_q: <unset> -> 0.112 | prior_atom_start_epoch: 20 -> 0 | prior_atom_weight: 0.0 -> 3.0 | use_recursive_decode: False -…	EFFGATE3 + recursive decoder (weight 200)	PA: cosine to learned atoms (Proxy-Anchor 200); + prior-atom pull (3)	2048.0	4096.0	60.0	complete (model.pt); last ckpt ep59										False	0.2304085344076156	0.1794022023677826	0.0404333546757698	1.2843127417982736	59.0	False	0.0159	0.0107		nan not scored (no final model / unfinished)
S2D_prior_atoms	v0.1.7 stopping-point arms	FWDEFF	BASE	EFFGATE3	class_emb_extra_paths: ['depmap_dstd.npz', 'string.npz'] -> ['depmap_dstd.npz', 'string.npz', 'coexpr_pbulk38k_v2.npz'] | prior_atom_evidence: <unset> -> nqxnds | prior_atom_fwd_alpha_max: <unset> -> 0.25 | prior_atom_fwd_blend: <unset> -> True | prior_atom_fwd_fill_missing: <unset> -> True | prior_atom_gamma: <unset> -> 16.0 | prior_atom_gate: <unset> -> eff | prior_atom_map: ridge -> graph | pr…	forward-pass blend of atom with f(prior) (alpha_max .25) instead of L2 pull, eff gate	PA: cosine to learned atoms (Proxy-Anchor 200); + prior forward-blend	2048.0	4096.0	60.0	complete (model.pt); last ckpt ep59	0.099493	0.184574	0.282072	1442.0	354.0	0.397316	0.140889	-0.0003	False	True	0.2129638642072677	0.1668503433465957	0.0450452230870723	1.276376541610592	59.0	False	-0.0015	-0.0019		nan
S2D_prior_atoms	v0.1.7 stopping-point arms	FWDSOFT	BASE	GRAPH0	class_emb_extra_paths: ['depmap_dstd.npz', 'string.npz'] -> ['depmap_dstd.npz', 'string.npz', 'coexpr_pbulk38k_v2.npz'] | prior_atom_evidence: <unset> -> nqxnds | prior_atom_fwd_alpha_max: <unset> -> 0.25 | prior_atom_fwd_blend: <unset> -> True | prior_atom_fwd_fill_missing: <unset> -> True | prior_atom_gamma: <unset> -> 16.0 | prior_atom_gate: <unset> -> soft | prior_atom_map: ridge -> graph | p…	forward blend, soft gate	PA: cosine to learned atoms (Proxy-Anchor 200); + prior forward-blend	2048.0	4096.0	60.0	complete (model.pt); last ckpt ep59	0.099493	0.186761	0.284078	1431.0	336.0	0.399067	0.143165	0.0019	False	True	0.2137399017810821	0.1686823070049286	0.0454229190945625	1.2671151205848579	59.0	False	-0.0007	-0.0001		nan
S2D_prior_atoms	v0.1.7 stopping-point arms	HINGESOFT	BASE	MARGSOFT	class_emb_extra_paths: ['depmap_dstd.npz', 'string.npz'] -> ['depmap_dstd.npz', 'string.npz', 'coexpr_pbulk38k_v2.npz'] | prior_atom_evidence: <unset> -> nqxnds | prior_atom_gamma: <unset> -> 16.0 | prior_atom_gate: <unset> -> soft | prior_atom_loss_form: <unset> -> hinge | prior_atom_map: ridge -> graph | prior_atom_margin_alpha_max: <unset> -> 0.25 | prior_atom_margin_freeze_epoch: <unset> -> 1…	hinge instead of softplus margin	PA: cosine to learned atoms (Proxy-Anchor 200); + prior-atom pull (30)	2048.0	4096.0	60.0	complete (model.pt); last ckpt ep59	0.10168	0.186562	0.285114	1467.0	334.0	0.410152	0.140649	0.0017	False	True	0.2145061790943145	0.1691035032272339	0.0456813424825668	1.2684904511178015	59.0	False	0.0	0.0004		nan
S2D_prior_atoms	v0.1.7 stopping-point arms	MARGEFF	BASE	EFFGATE3	class_emb_extra_paths: ['depmap_dstd.npz', 'string.npz'] -> ['depmap_dstd.npz', 'string.npz', 'coexpr_pbulk38k_v2.npz'] | prior_atom_evidence: <unset> -> nqxnds | prior_atom_gamma: <unset> -> 16.0 | prior_atom_gate: <unset> -> eff | prior_atom_loss_form: <unset> -> margin | prior_atom_map: ridge -> graph | prior_atom_margin_alpha_max: <unset> -> 0.25 | prior_atom_margin_freeze_epoch: <unset> -> 1…	margin-form pull (stops at frozen cos target), eff gate, weight 30	PA: cosine to learned atoms (Proxy-Anchor 200); + prior-atom pull (30)	2048.0	4096.0	60.0	complete (model.pt); last ckpt ep59	0.100984	0.187059	0.285229	1459.0	301.0	0.408401	0.141608	0.0022	False	True	0.2148125022649765	0.1695410460233688	0.0448861941695213	1.2670235751368886	59.0	False	0.0003	0.0008		nan
S2D_prior_atoms	v0.1.7 stopping-point arms	MARGSOFT	BASE	GRAPH0	class_emb_extra_paths: ['depmap_dstd.npz', 'string.npz'] -> ['depmap_dstd.npz', 'string.npz', 'coexpr_pbulk38k_v2.npz'] | prior_atom_evidence: <unset> -> nqxnds | prior_atom_gamma: <unset> -> 16.0 | prior_atom_gate: <unset> -> soft | prior_atom_loss_form: <unset> -> margin | prior_atom_map: ridge -> graph | prior_atom_margin_alpha_max: <unset> -> 0.25 | prior_atom_margin_freeze_epoch: <unset> -> …	margin-form pull, soft gate, weight 30	PA: cosine to learned atoms (Proxy-Anchor 200); + prior-atom pull (30)	2048.0	4096.0	60.0	complete (model.pt); last ckpt ep59	0.099493	0.185767	0.284158	1435.0	341.0	0.407235	0.14029	0.0009	False	True	0.2127193957567215	0.1677683740854263	0.0449060723185539	1.2679350140712844	59.0	False	-0.0018	-0.001		nan
S2D_prior_atoms	v0.1.7 gate vs pull-all	FULLOPEN27	BASE	ExPert_fold4	class_emb_extra_paths: ['depmap_dstd.npz', 'string.npz'] -> ['depmap_dstd.npz', 'string.npz', 'coexpr_pbulk38k_v2.npz'] | prior_atom_evidence: <unset> -> nqxnds | prior_atom_gamma: <unset> -> 0.0 | prior_atom_gate: <unset> -> soft | prior_atom_map: ridge -> graph | prior_atom_start_epoch: 20 -> 0 | prior_atom_weight: 0.0 -> 27.0 | rec_decode_weight.weight: 200.0 -> 0.0 | max_epochs: 60 -> 80	pull ALL atoms (soft gate, gamma 0) at weight 27; parent is the gated recipe at the same 80 epochs	PA: cosine to learned atoms (Proxy-Anchor 200); + prior-atom pull (27)	2048.0	4096.0	80.0	complete (model.pt); last ckpt ep79	0.100089	0.188947	0.288795	1417.0	306.0	0.412485	0.143045	0.0041	True	True	0.214189127087593	0.1776683628559112	0.0468541905283927	1.2055558099631958	79.0	False	-0.0003	0.0089		nan
S2D_prior_atoms	v0.1.7 head vs PA	HEAD200	BASE	EFFGATE3	class_emb_extra_paths: ['depmap_dstd.npz', 'string.npz'] -> <unset> | cls_head_hidden: <unset> -> 2048 | prior_atom_evidence: <unset> -> nqxnds | prior_atom_gamma: <unset> -> 16.0 | prior_atom_gate: <unset> -> eff | prior_atom_map: ridge -> graph | prior_atom_neg_weight: 1.0 -> 0.0 | prior_atom_pull_q: <unset> -> 0.112 | prior_atom_start_epoch: 20 -> 0 | proxy_anchor_weight: 200.0 -> 0.0 | cls_he…	ExPert(Classifier): cls_head 200 (hidden 2048), PA off, no pull/negatives/extra banks	classifier head (200)	2048.0	4096.0	60.0	complete (model.pt); last ckpt ep51	0.046616	0.112215	0.192753	2320.0	1009.0	0.302217	0.0732	-0.0727	True	True	0.2931731641292572	0.2445925176143646	0.0374117866158485	1.1986186944258328	59.0	False				classifier head on the final setup; scored on its head (atoms untrained). Also drops the prior pull
S2D_prior_atoms	v0.1.7 head vs PA	NOCTR_MM100	BASE	EFFGATE3	class_emb_extra_paths: ['depmap_dstd.npz', 'string.npz'] -> ['depmap_dstd.npz', 'string.npz', 'coexpr_pbulk38k_v2.npz'] | extra_encoder_kwargs.center_input: True -> False | invariant_align: True -> False | prior_atom_evidence: <unset> -> nqxnds | prior_atom_gamma: <unset> -> 16.0 | prior_atom_gate: <unset> -> eff | prior_atom_map: ridge -> graph | prior_atom_pull_q: <unset> -> 0.112 | prior_atom_…	no input/latent ctrl-centring (center_input, invariant_align off) + ctx_mmd 100	PA: cosine to learned atoms (Proxy-Anchor 200); + prior-atom pull (3)	2048.0	4096.0	60.0	complete (model.pt); last ckpt ep59	0.084982	0.168572	0.256965	1509.0	413.0	0.356476	0.129987	-0.0163	True	True	0.1541458368301391	0.1389904916286468	0.0192624982446432	1.1090387192958795	59.0	False	-0.0603	-0.0297	underfit (train and OOD down)	nan
S2D_prior_atoms	v0.1.7 resume/LR arms	EFFGATE3_R20CONST	BASE	EFFGATE3	class_emb_extra_paths: ['depmap_dstd.npz', 'string.npz'] -> ['depmap_dstd.npz', 'string.npz', 'coexpr_pbulk38k_v2.npz'] | extra_clip_kwargs.reduction: mean -> <unset> | extra_encoder_kwargs.ctrl_gene_means: <Tensor shape=(22, 3096)> -> <unset> | extra_encoder_kwargs.ctrl_gene_stds: <Tensor shape=(22, 3096)> -> <unset> | extra_encoder_kwargs.ctrl_pc_dropout: 0.0 -> <unset> | extra_encoder_kwargs.c…	EFFGATE3 resumed from ep59 to 80 ep, constant LR (also replicate anchor vs ExPert_fold4)	PA: cosine to learned atoms (Proxy-Anchor 200); + prior-atom pull (3)	2048.0	4096.0	80.0	complete (model.pt); last ckpt ep79	0.104165	0.192327	0.2935	1375.0	277.0	0.42007	0.145561	0.0075	True	True	0.2166497409343719	0.1785986721515655	0.0465162508189678	1.2130534808820685	79.0	False	0.0022	0.0099		replicate of the final recipe at 80 epochs; the spread between replicates is the noise floor
S2D_prior_atoms	v0.1.7 resume/LR arms	EFFGATE3_R20COS	BASE	EFFGATE3_R20CONST	class_emb_extra_paths: ['depmap_dstd.npz', 'string.npz'] -> ['depmap_dstd.npz', 'string.npz', 'coexpr_pbulk38k_v2.npz'] | extra_clip_kwargs.reduction: mean -> <unset> | extra_encoder_kwargs.ctrl_gene_means: <Tensor shape=(22, 3096)> -> <unset> | extra_encoder_kwargs.ctrl_gene_stds: <Tensor shape=(22, 3096)> -> <unset> | extra_encoder_kwargs.ctrl_pc_dropout: 0.0 -> <unset> | extra_encoder_kwargs.c…	resume to 80 ep with cosine LR (T0 20)	PA: cosine to learned atoms (Proxy-Anchor 200); + prior-atom pull (3)	2048.0	4096.0	80.0	complete (model.pt); last ckpt ep79	0.102773	0.192426	0.292929	1390.0	280.0	0.424154	0.144842	0.0076	True	True	0.2175354808568954	0.1772901117801666	0.046118676662445	1.2270028975255631	79.0	False	0.0031	0.0086		nan
S2D_prior_atoms	12-fold benchmark (EFFGATE3 recipe)	ExPert_fold4	BASE	EFFGATE3	class_emb_extra_paths: ['depmap_dstd.npz', 'string.npz'] -> ['depmap_dstd.npz', 'string.npz', 'coexpr_pbulk38k_v2.npz'] | prior_atom_evidence: <unset> -> nqxnds | prior_atom_gamma: <unset> -> 16.0 | prior_atom_gate: <unset> -> eff | prior_atom_map: ridge -> graph | prior_atom_pull_q: <unset> -> 0.112 | prior_atom_start_epoch: 20 -> 0 | prior_atom_weight: 0.0 -> 3.0 | rec_decode_weight.weight: 200…	EFFGATE3 recipe at 80 ep on full/fold_4 (benchmark fold model)	PA: cosine to learned atoms (Proxy-Anchor 200); + prior-atom pull (3)	2048.0	4096.0	80.0	complete (model.pt); last ckpt ep79	0.100984	0.19014	0.291835	1372.0	274.0	0.421237	0.142686	0.0053	True	True	0.2174645215272903	0.1809867620468139	0.0462379492819309	1.201549323651865	79.0	False	0.003	0.0122		replicate of the final recipe at 80 epochs; the spread between replicates is the noise floor
