## Supplementary material for "ExPert infers causal perturbations from cell states across biological and clinical contexts": SI Tables: Table_S3.xlsx

### Sheet: S3A objective
stage	version	arm	run	baseline	change_vs_baseline	readout	ood_top10	val_top10	train_top10_cell	val_top10_cell	train_over_val	last_epoch	delta_ood_top10_vs_baseline	delta_train_vs_baseline	fit_diagnosis	note
S3A_objective	v0.1.0	v0.1.0 PA (proxy anchor)	pa/run_0	v0.1.0 PA (proxy anchor)	baseline: proxy anchor 200 on learned atoms, latent 512	atoms (A)	0.160572	0.119821	0.068561	0.0898953	0.762677	49
S3A_objective	v0.1.0	v0.1.0 CE (classifier)	ce/run_0	v0.1.0 PA (proxy anchor)	proxy_anchor_weight 200 -> 0, cls_head_weight 0 -> 200	head (H)	0.157477	0.120874	0.123038	0.145692	0.844511	49	-0.0031	0.0545		scored on its head (its atoms are untrained); train fit is on a different readout from PA, so no over/underfit call
S3A_objective	v0.1.0	v0.1.0 PA, latent 768	pa_wide/run_0	v0.1.0 PA (proxy anchor)	n_latent = n_shared 512 -> 768	atoms (A)	0.176343	0.125735	0.0701238	0.099984	0.70135	49	0.0158	0.0016
S3A_objective	v0.1.1	CE (classifier)	v2_ce/run_0	PA (proxy anchor)	proxy_anchor_weight 200 -> 0, cls_head_weight 0 -> 200	head (H)	0.156776	0.121077	0.12006	0.142241	0.844059	49	-0.0153	0.0492		scored on its head (its atoms are untrained); train fit is on a different readout from PA, so no over/underfit call
S3A_objective	v0.1.1	PA (proxy anchor)	v2_pa/run_0	PA (proxy anchor)	baseline: proxy anchor 200 on learned atoms, latent 768	atoms (A)	0.172079	0.127073	0.070834	0.100505	0.704784	49
S3A_objective	v0.1.1	PA weight 400	v2_pa_w/run_0	PA (proxy anchor)	proxy_anchor_weight 200 -> 400	atoms (A)	0.165713	0.123365	0.0833452	0.108803	0.766019	49	-0.0064	0.0125	overfit (train up, OOD down)
S3A_objective	v0.1.1	PA weight 1000	v2_pa_w/run_1	PA (proxy anchor)	proxy_anchor_weight 200 -> 1000	atoms (A)	0.147761	0.111133	0.0904584	0.10754	0.84116	49	-0.0243	0.0196	overfit (train up, OOD down)
S3A_objective	v0.1.1	PA weight 5000	v2_pa_w/run_2	PA (proxy anchor)	proxy_anchor_weight 200 -> 5000	atoms (A)	0.119178	0.0926434	0.0929045	0.103834	0.894737	49	-0.0529	0.0221	overfit (train up, OOD down)
S3A_objective	v0.1.1	PA, normalised ELBO	v2_pa_selbo/run_0	PA (proxy anchor)	scale_elbo false -> true, proxy_anchor_weight 200 -> 4	atoms (A)	0.102473	0.07517	0.0949956	0.104836	0.906134	49	-0.0696	0.0242	overfit (train up, OOD down)
S3A_objective	v0.1.1	PA, DepMap-only margin prior	v2_pa_depmap/run_0	PA (proxy anchor)	relax priors text+DepMap -> DepMap	atoms (A)	0.170308	0.128481	0.0708733	0.101183	0.700445	49	-0.0018	0
S3A_objective	v0.1.1	PA, text-only margin prior	v2_pa_textp/run_0	PA (proxy anchor)	relax priors text+DepMap -> text	atoms (A)	0.167153	0.128899	0.0707225	0.100436	0.704152	49	-0.0049	-0.0001	equal fit, worse transfer
S3A_objective	v0.1.1	PA, relax_k 450	v2_pa_relax/run_0	PA (proxy anchor)	proxy_anchor_relax_k 200 -> 450	atoms (A)	0.182243	0.127999	0.0708275	0.100511	0.704673	49	0.0102	0		VOID: the response graph was lost on resume, so the relax_k change never took effect
S3A_objective	v0.1.1	PA, relax_k 900	v2_pa_relax/run_1	PA (proxy anchor)	proxy_anchor_relax_k 200 -> 900	atoms (A)	0.180646	0.129594	0.0707533	0.10059	0.703382	49	0.0086	-0.0001		VOID: the response graph was lost on resume, so the relax_k change never took effect

### Sheet: S3B prototype init
stage	arm	baseline	change_vs_baseline	description	readout	ood_top10_at_common_epoch	ood_top10_best	best_epoch	val_top10_at_common_epoch	delta_ood_top10_best_vs_baseline	note
S3B_prototype_init_small	s3_base	s3_base	baseline: PA, atoms randomly initialised (randn * 0.02), effect-size weighting on	random-init prototype table	atoms (A)	0.3387	0.344	37	0.3155		200-perturbation DB (small scale), 25 step-matched epochs; run-to-run sd ~0.0045. No full-scale prior-initialised arm was trained.
S3B_prototype_init_small	s3_base_ne	s3_base	use_efficiency_pa_weight: true -> false	effect-size weighting of the PA loss off	atoms (A)	0.28	0.3147	39	0.3045	-0.0293	200-perturbation DB (small scale), 25 step-matched epochs; run-to-run sd ~0.0045. No full-scale prior-initialised arm was trained.
S3B_prototype_init_small	s3_ti	s3_base	extra_cls_emb_kwargs.atom_init: random -> text (full-rank PCA of the qwen3 text prior, rescaled to the random-init norm)	CLIP-style: prototype table initialised FROM the prior embeddings, fine-tuned by PA	atoms (A)	0.312	0.32	31	0.3061	-0.024	200-perturbation DB (small scale), 25 step-matched epochs; run-to-run sd ~0.0045. No full-scale prior-initialised arm was trained.

### Sheet: S3C prototype vs head
ladder	arm	db	split	epochs	scored_epoch	objective	baseline	change_vs_baseline	readout	train_top10_cell	val_top10_cell	ood_top10_cell	delta_ood_top10_vs_baseline	delta_train_vs_baseline	train_over_val	posthoc_predict_ood_r10	score_source	ood_top10_sd	note
CLIP vs head, replicated (legacy DB, fold_2)	rep_base_r1	86ecffa180438d16 (legacy merge)	fold_2	30	29	CLIP-style: frozen text prior + linear adapter, cosine readout	rep_base_r1		per-cell atom/prior cosine top10 (clip_top10_recall_*)	0.8914	0.3941	0.2427			2.26		analysis_out/results/claims_last.csv (tfevents since purged; last logged step)		fold_2 keeps the held-out donor's other condition in TRAIN: a cell-context holdout, not a clean donor holdout
CLIP vs head, replicated (legacy DB, fold_2)	rep_base_r2	86ecffa180438d16 (legacy merge)	fold_2	30	29	CLIP-style: frozen text prior + linear adapter, cosine readout	rep_base_r1	replicate (identical config)	per-cell atom/prior cosine top10 (clip_top10_recall_*)	0.8892	0.4029	0.2496	0.0069	-0.0022	2.21		analysis_out/results/claims_last.csv (tfevents since purged; last logged step)		fold_2 keeps the held-out donor's other condition in TRAIN: a cell-context holdout, not a clean donor holdout
CLIP vs head, replicated (legacy DB, fold_2)	mlpA_cdan	86ecffa180438d16 (legacy merge)	fold_2	30	29	CLIP-style: frozen text prior + linear adapter, cosine readout	rep_base_r1	replicate (identical config)	per-cell atom/prior cosine top10 (clip_top10_recall_*)	0.891	0.4037	0.2487	0.006	-0.0004	2.21		tfevents (job small_arm_scores)		fold_2 keeps the held-out donor's other condition in TRAIN: a cell-context holdout, not a clean donor holdout
CLIP vs head, replicated (legacy DB, fold_2)	rep_cls_r1	86ecffa180438d16 (legacy merge)	fold_2	30	29	classifier head (CE)	rep_base_r1	CE head 4 instead of CLIP align 4 (single swap), replicate	per-cell head top10 (top10_recall_*)	0.9256	0.4231	0.2575	0.0148	0.0342	2.19		analysis_out/results/claims_last.csv (tfevents since purged; last logged step)		fold_2 keeps the held-out donor's other condition in TRAIN: a cell-context holdout, not a clean donor holdout
CLIP vs head, replicated (legacy DB, fold_2)	rep_cls_r2	86ecffa180438d16 (legacy merge)	fold_2	30	29	classifier head (CE)	rep_base_r1	CE head 4 instead of CLIP align 4 (single swap), replicate	per-cell head top10 (top10_recall_*)	0.9215	0.4192	0.2521	0.0094	0.0301	2.2		analysis_out/results/claims_last.csv (tfevents since purged; last logged step)		fold_2 keeps the held-out donor's other condition in TRAIN: a cell-context holdout, not a clean donor holdout
CLIP vs head, replicated (legacy DB, fold_2)	s_c0head	86ecffa180438d16 (legacy merge)	fold_2	30	29	classifier head (CE)	rep_base_r1	CE head 4 instead of CLIP align 4 (single swap), replicate	per-cell head top10 (top10_recall_*)	0.9227	0.4277	0.2684	0.0257	0.0313	2.16		analysis_out/results/claims_last.csv (tfevents since purged; last logged step)		fold_2 keeps the held-out donor's other condition in TRAIN: a cell-context holdout, not a clean donor holdout
CLIP vs head, replicated (legacy DB, fold_2)	mean (n=3)	86ecffa180438d16 (legacy merge)	fold_2	30		CLIP-style: frozen text prior + linear adapter, cosine readout				0.890533	0.400233	0.247			2.23			0.003751	fold_2 keeps the held-out donor's other condition in TRAIN: a cell-context holdout, not a clean donor holdout
CLIP vs head, replicated (legacy DB, fold_2)	mean (n=3)	86ecffa180438d16 (legacy merge)	fold_2	30		classifier head (CE)				0.923267	0.423333	0.259333			2.18			0.00830321	fold_2 keeps the held-out donor's other condition in TRAIN: a cell-context holdout, not a clean donor holdout
CLIP vs head, no CDAN (legacy DB, fold_2)	mlpA_linadapter	86ecffa180438d16 (legacy merge)	fold_2	30	29	CLIP-style: frozen text prior + linear adapter, cosine readout	mlpA_linadapter		per-cell atom/prior cosine top10 (clip_top10_recall_*)	0.8922	0.4054	0.2518			2.2		tfevents (job small_arm_scores)		fold_2 keeps the held-out donor's other condition in TRAIN: a cell-context holdout, not a clean donor holdout
CLIP vs head, no CDAN (legacy DB, fold_2)	mlpA_clshead	86ecffa180438d16 (legacy merge)	fold_2	30	29	classifier head (CE)	mlpA_linadapter	CE head 4 instead of CLIP align 4 (single swap)	per-cell head top10 (top10_recall_*)	0.9255	0.4267	0.2565	0.0047	0.0333	2.17		tfevents (job small_arm_scores)		fold_2 keeps the held-out donor's other condition in TRAIN: a cell-context holdout, not a clean donor holdout
CLIP vs head, donor + cell-line holdout (legacy DB, v1 fold_0)	s_e9_v1_align10	86ecffa180438d16 (legacy merge)	v1/fold_0	30	29	CLIP-style: frozen text prior + linear adapter, cosine readout	s_e9_v1_align10		per-cell atom/prior cosine top10 (clip_top10_recall_*)	0.5976	0.363	0.1929			1.65		analysis_out/results/claims_last.csv (tfevents since purged; last logged step)
CLIP vs head, donor + cell-line holdout (legacy DB, v1 fold_0)	s_e9_v1_ctrlcenter	86ecffa180438d16 (legacy merge)	v1/fold_0	30	29	classifier head (CE)	s_e9_v1_align10	CE head 10 + CDAN, ctrl-centred	per-cell head top10 (top10_recall_*)	0.8789	0.4162	0.2084	0.0155	0.2813	2.11		tfevents (job small_arm_scores)

### Sheet: S3D proxy anchor vs head
ladder	arm	db	split	epochs	scored_epoch	objective	baseline	change_vs_baseline	readout	train_top10_cell	val_top10_cell	ood_top10_cell	delta_ood_top10_vs_baseline	delta_train_vs_baseline	train_over_val	posthoc_predict_ood_r10	score_source	note
PA vs classifier head (current DB, fold_4)	PA_F4	1e6bafc04836e06a (current)	fold_4	30	29	proxy-anchor, random-init atoms	PA_F4		per-cell atom/prior cosine top10 (clip_top10_recall_*)	0.9399	0.3761	0.2			2.5	0.187	tfevents (job small_arm_scores)
PA vs classifier head (current DB, fold_4)	CLS20_F4	1e6bafc04836e06a (current)	fold_4	30	29	classifier head (CE)	PA_F4	CE head (20/200; linear vs MLP-4096) instead of PA+pull	per-cell head top10 (top10_recall_*)	0.9112	0.3728	0.2	0	-0.0287	2.44	0.1879	tfevents (job small_arm_scores)
PA vs classifier head (current DB, fold_4)	CLS200_F4	1e6bafc04836e06a (current)	fold_4	30	29	classifier head (CE)	PA_F4	CE head (20/200; linear vs MLP-4096) instead of PA+pull	per-cell head top10 (top10_recall_*)	0.9861	0.3744	0.1765	-0.0235	0.0462	2.63	0.1778	tfevents (job small_arm_scores)
PA vs classifier head (current DB, fold_4)	CLSMLP20_F4	1e6bafc04836e06a (current)	fold_4	30	29	classifier head (CE)	PA_F4	CE head (20/200; linear vs MLP-4096) instead of PA+pull	per-cell head top10 (top10_recall_*)	0.9584	0.3617	0.1799	-0.0201	0.0185	2.65	0.182	tfevents (job small_arm_scores)
PA vs classifier head (current DB, fold_4)	CLSMLP200_F4	1e6bafc04836e06a (current)	fold_4	30	29	classifier head (CE)	PA_F4	CE head (20/200; linear vs MLP-4096) instead of PA+pull	per-cell head top10 (top10_recall_*)	0.9926	0.3746	0.1689	-0.0311	0.0527	2.65	0.1774	tfevents (job small_arm_scores)
PA vs classifier head (current DB, fold_4)	GRAPH0_F4	1e6bafc04836e06a (current)	fold_4	30	29	proxy-anchor, random-init atoms	PA_F4	prior map ridge->graph, evidence nqxnds, +coexpr prior	per-cell atom/prior cosine top10 (clip_top10_recall_*)	0.9339	0.3869	0.1882	-0.0118	-0.006	2.41	0.1903	tfevents (job small_arm_scores)	not an objective swap: PA with the graph prior map + nqxnds evidence
