## Supplementary material for "ExPert infers causal perturbations from cell states across biological and clinical contexts": SI Tables: Table_S3A.csv

stage	version	arm	run	baseline	change_vs_baseline	readout	ood_top10	val_top10	train_top10_cell	val_top10_cell	train_over_val	last_epoch	delta_ood_top10_vs_baseline	delta_train_vs_baseline	fit_diagnosis	note
S3A_objective	v0.1.0	v0.1.0 PA (proxy anchor)	pa/run_0	v0.1.0 PA (proxy anchor)	baseline: proxy anchor 200 on learned atoms, latent 512	atoms (A)	0.1605724245309829	0.119820512831211	0.0685610324144363	0.0898952931165695	0.7626765544390791	49
S3A_objective	v0.1.0	v0.1.0 CE (classifier)	ce/run_0	v0.1.0 PA (proxy anchor)	proxy_anchor_weight 200 -> 0, cls_head_weight 0 -> 200	head (H)	0.1574766337871551	0.120874136686325	0.1230382099747657	0.1456916183233261	0.8445112449894898	49	-0.0031	0.0545		scored on its head (its atoms are untrained); train fit is on a different readout from PA, so no over/underfit call
S3A_objective	v0.1.0	v0.1.0 PA, latent 768	pa_wide/run_0	v0.1.0 PA (proxy anchor)	n_latent = n_shared 512 -> 768	atoms (A)	0.1763434559106826	0.1257346719503402	0.0701237767934799	0.0999839678406715	0.7013502095178398	49	0.0158	0.0016
S3A_objective	v0.1.1	CE (classifier)	v2_ce/run_0	PA (proxy anchor)	proxy_anchor_weight 200 -> 0, cls_head_weight 0 -> 200	head (H)	0.1567756980657577	0.1210765689611435	0.1200596913695335	0.1422408521175384	0.8440591404101273	49	-0.0153	0.0492		scored on its head (its atoms are untrained); train fit is on a different readout from PA, so no over/underfit call
S3A_objective	v0.1.1	PA (proxy anchor)	v2_pa/run_0	PA (proxy anchor)	baseline: proxy anchor 200 on learned atoms, latent 768	atoms (A)	0.1720794290304184	0.1270728856325149	0.0708339810371398	0.1005045399069786	0.7047838943663618	49
S3A_objective	v0.1.1	PA weight 400	v2_pa_w/run_0	PA (proxy anchor)	proxy_anchor_weight 200 -> 400	atoms (A)	0.1657126247882843	0.1233654469251632	0.0833452120423317	0.1088030412793159	0.7660191393765398	49	-0.0064	0.0125	overfit (train up, OOD down)
S3A_objective	v0.1.1	PA weight 1000	v2_pa_w/run_1	PA (proxy anchor)	proxy_anchor_weight 200 -> 1000	atoms (A)	0.1477608978748321	0.1111327335238456	0.090458370745182	0.1075400337576866	0.8411599623355738	49	-0.0243	0.0196	overfit (train up, OOD down)
S3A_objective	v0.1.1	PA weight 5000	v2_pa_w/run_2	PA (proxy anchor)	proxy_anchor_weight 200 -> 5000	atoms (A)	0.1191783547401428	0.0926434323191642	0.0929045379161834	0.1038344874978065	0.89473680811634	49	-0.0529	0.0221	overfit (train up, OOD down)
S3A_objective	v0.1.1	PA, normalised ELBO	v2_pa_selbo/run_0	PA (proxy anchor)	scale_elbo false -> true, proxy_anchor_weight 200 -> 4	atoms (A)	0.1024727448821067	0.075169950723648	0.0949956029653549	0.104836106300354	0.9061344065296912	49	-0.0696	0.0242	overfit (train up, OOD down)
S3A_objective	v0.1.1	PA, DepMap-only margin prior	v2_pa_depmap/run_0	PA (proxy anchor)	relax priors text+DepMap -> DepMap	atoms (A)	0.1703076362609863	0.1284810155630111	0.0708732903003692	0.1011832728981971	0.700444730342697	49	-0.0018	0.0
S3A_objective	v0.1.1	PA, text-only margin prior	v2_pa_textp/run_0	PA (proxy anchor)	relax priors text+DepMap -> text	atoms (A)	0.1671534180641174	0.1288991868495941	0.0707225352525711	0.1004364490509033	0.7041520874232365	49	-0.0049	-0.0001	equal fit, worse transfer
S3A_objective	v0.1.1	PA, relax_k 450	v2_pa_relax/run_0	PA (proxy anchor)	proxy_anchor_relax_k 200 -> 450	atoms (A)	0.1822429895401001	0.1279994994401931	0.0708275139331817	0.1005111336708068	0.7046733167407638	49	0.0102	-0.0		VOID: the response graph was lost on resume, so the relax_k change never took effect
S3A_objective	v0.1.1	PA, relax_k 900	v2_pa_relax/run_1	PA (proxy anchor)	proxy_anchor_relax_k 200 -> 900	atoms (A)	0.1806464195251464	0.1295938640832901	0.0707532986998558	0.100590206682682	0.703381581897445	49	0.0086	-0.0001		VOID: the response graph was lost on resume, so the relax_k change never took effect
