## Supplementary material for "ExPert infers causal perturbations from cell states across biological and clinical contexts": SI Tables: Table_S3C.csv

ladder	arm	db	split	epochs	scored_epoch	objective	baseline	change_vs_baseline	readout	train_top10_cell	val_top10_cell	ood_top10_cell	delta_ood_top10_vs_baseline	delta_train_vs_baseline	train_over_val	posthoc_predict_ood_r10	score_source	ood_top10_sd	note
CLIP vs head, replicated (legacy DB, fold_2)	rep_base_r1	86ecffa180438d16 (legacy merge)	fold_2	30	29.0	CLIP-style: frozen text prior + linear adapter, cosine readout	rep_base_r1		per-cell atom/prior cosine top10 (clip_top10_recall_*)	0.8914	0.3941	0.2427			2.26		analysis_out/results/claims_last.csv (tfevents since purged; last logged step)		fold_2 keeps the held-out donor's other condition in TRAIN: a cell-context holdout, not a clean donor holdout
CLIP vs head, replicated (legacy DB, fold_2)	rep_base_r2	86ecffa180438d16 (legacy merge)	fold_2	30	29.0	CLIP-style: frozen text prior + linear adapter, cosine readout	rep_base_r1	replicate (identical config)	per-cell atom/prior cosine top10 (clip_top10_recall_*)	0.8892	0.4029	0.2496	0.0069	-0.0022	2.21		analysis_out/results/claims_last.csv (tfevents since purged; last logged step)		fold_2 keeps the held-out donor's other condition in TRAIN: a cell-context holdout, not a clean donor holdout
CLIP vs head, replicated (legacy DB, fold_2)	mlpA_cdan	86ecffa180438d16 (legacy merge)	fold_2	30	29.0	CLIP-style: frozen text prior + linear adapter, cosine readout	rep_base_r1	replicate (identical config)	per-cell atom/prior cosine top10 (clip_top10_recall_*)	0.891	0.4037	0.2487	0.006	-0.0004	2.21		tfevents (job small_arm_scores)		fold_2 keeps the held-out donor's other condition in TRAIN: a cell-context holdout, not a clean donor holdout
CLIP vs head, replicated (legacy DB, fold_2)	rep_cls_r1	86ecffa180438d16 (legacy merge)	fold_2	30	29.0	classifier head (CE)	rep_base_r1	CE head 4 instead of CLIP align 4 (single swap), replicate	per-cell head top10 (top10_recall_*)	0.9256	0.4231	0.2575	0.0148	0.0342	2.19		analysis_out/results/claims_last.csv (tfevents since purged; last logged step)		fold_2 keeps the held-out donor's other condition in TRAIN: a cell-context holdout, not a clean donor holdout
CLIP vs head, replicated (legacy DB, fold_2)	rep_cls_r2	86ecffa180438d16 (legacy merge)	fold_2	30	29.0	classifier head (CE)	rep_base_r1	CE head 4 instead of CLIP align 4 (single swap), replicate	per-cell head top10 (top10_recall_*)	0.9215	0.4192	0.2521	0.0094	0.0301	2.2		analysis_out/results/claims_last.csv (tfevents since purged; last logged step)		fold_2 keeps the held-out donor's other condition in TRAIN: a cell-context holdout, not a clean donor holdout
CLIP vs head, replicated (legacy DB, fold_2)	s_c0head	86ecffa180438d16 (legacy merge)	fold_2	30	29.0	classifier head (CE)	rep_base_r1	CE head 4 instead of CLIP align 4 (single swap), replicate	per-cell head top10 (top10_recall_*)	0.9227	0.4277	0.2684	0.0257	0.0313	2.16		analysis_out/results/claims_last.csv (tfevents since purged; last logged step)		fold_2 keeps the held-out donor's other condition in TRAIN: a cell-context holdout, not a clean donor holdout
CLIP vs head, replicated (legacy DB, fold_2)	mean (n=3)	86ecffa180438d16 (legacy merge)	fold_2	30		CLIP-style: frozen text prior + linear adapter, cosine readout				0.8905333333333333	0.4002333333333333	0.247			2.23			0.003750999866702208	fold_2 keeps the held-out donor's other condition in TRAIN: a cell-context holdout, not a clean donor holdout
CLIP vs head, replicated (legacy DB, fold_2)	mean (n=3)	86ecffa180438d16 (legacy merge)	fold_2	30		classifier head (CE)				0.9232666666666667	0.42333333333333334	0.25933333333333336			2.18			0.008303212229814052	fold_2 keeps the held-out donor's other condition in TRAIN: a cell-context holdout, not a clean donor holdout
CLIP vs head, no CDAN (legacy DB, fold_2)	mlpA_linadapter	86ecffa180438d16 (legacy merge)	fold_2	30	29.0	CLIP-style: frozen text prior + linear adapter, cosine readout	mlpA_linadapter		per-cell atom/prior cosine top10 (clip_top10_recall_*)	0.8922	0.4054	0.2518			2.2		tfevents (job small_arm_scores)		fold_2 keeps the held-out donor's other condition in TRAIN: a cell-context holdout, not a clean donor holdout
CLIP vs head, no CDAN (legacy DB, fold_2)	mlpA_clshead	86ecffa180438d16 (legacy merge)	fold_2	30	29.0	classifier head (CE)	mlpA_linadapter	CE head 4 instead of CLIP align 4 (single swap)	per-cell head top10 (top10_recall_*)	0.9255	0.4267	0.2565	0.0047	0.0333	2.17		tfevents (job small_arm_scores)		fold_2 keeps the held-out donor's other condition in TRAIN: a cell-context holdout, not a clean donor holdout
CLIP vs head, donor + cell-line holdout (legacy DB, v1 fold_0)	s_e9_v1_align10	86ecffa180438d16 (legacy merge)	v1/fold_0	30	29.0	CLIP-style: frozen text prior + linear adapter, cosine readout	s_e9_v1_align10		per-cell atom/prior cosine top10 (clip_top10_recall_*)	0.5976	0.363	0.1929			1.65		analysis_out/results/claims_last.csv (tfevents since purged; last logged step)
CLIP vs head, donor + cell-line holdout (legacy DB, v1 fold_0)	s_e9_v1_ctrlcenter	86ecffa180438d16 (legacy merge)	v1/fold_0	30	29.0	classifier head (CE)	s_e9_v1_align10	CE head 10 + CDAN, ctrl-centred	per-cell head top10 (top10_recall_*)	0.8789	0.4162	0.2084	0.0155	0.2813	2.11		tfevents (job small_arm_scores)
