## Supplementary material for "ExPert infers causal perturbations from cell states across biological and clinical contexts": SI Tables: Table_S4.csv

section	parameter	value	config_key	note
Data	Training cells	18,538,178	data.train_size	975,691 cells held out for validation
Data	Datasets	22	model_setup.batch_key
Data	Trained perturbations	8,964	model_setup.labels_key
Data	Perturbation vocabulary (prototype rows)	19,895		10,931 rows filled zero-shot
Data	Genes (input and reconstruction)	3,096
Data	Batch size (cells)	2,048	data.batch_size
Data	Batches per epoch	1,500	data.n_samples
Data	Cell sampling	weighted, with replacement	data.loader_type, use_balanced_weights, weights_mode	weight ∝ (n + 1)^-1/2, n = cells of the same perturbation in the same dataset
Input	Transform	log(1 + x)	model.log_variational
Input	Centring	per-dataset control mean subtracted	encoder.center_input, center_mode	control cells of each dataset; reconstruction target stays the raw counts
Input	Input noise (training)	multiplicative log-normal, σ = 0.05	encoder.noise_sigma
Input	Library size	observed (log total counts)
Encoder	Input layer	3,096 → 4,096	model.n_hidden	Linear, LayerNorm, GELU
Encoder	Residual blocks	1	encoder.n_layers	width 4,096; Gaussian activation noise σ = 0.01 (training)
Encoder	Dropout	0.1	model.dropout_rate
Encoder	Latent dimension	2,048	model.n_latent	Gaussian posterior; sampled in training, mean at evaluation
Encoder	Latent centring (for scoring)	per-dataset EMA mean subtracted (momentum 0.05)	model.invariant_align
Decoder	Dataset embedding	1,024	decoder.n_cat_frac	concatenated to the latent (0.5 × latent)
Decoder	Input layer	3,072 → 1,548		Linear, LayerNorm, GELU
Decoder	Residual blocks	1	decoder.n_layers	width 1,548; no dropout
Decoder	Likelihood	zero-inflated negative binomial	model.gene_likelihood	gene-wise dispersion; mean = softmax output × observed library
Perturbation prototypes	Prototype table	19,895 × 2,048	cls_emb.random_init_proxies	free parameters, initialised N(0, 0.02²); no adapter; cosine to the centred latent
Objective	Reconstruction weight	0.5	anneal.rl_weight	ZINB negative log-likelihood, mean over cells
Objective	KL weight	0 → 0.0495 (linear)	anneal.kl_weight	ramp to 0.1 over 200 epochs, stopped at 100
Objective	Proxy Anchor weight	200	model.proxy_anchor_weight	cells vs the trained prototypes
Objective	Proxy Anchor scale α	32	model.proxy_anchor_alpha
Objective	Proxy Anchor margin δ	0.1	model.proxy_anchor_delta
Objective	Proxy Anchor cell weight	efficiency rank in [0.1, 1]	model.use_efficiency_pa_weight	within-batch, per-dataset rank of the measured perturbation efficiency
Objective	Prior pull weight	3	model.prior_atom_weight	ramped in linearly over 5 epochs
Objective	Prior pull: pulled prototypes	lowest 11.2% of evidence (1,004)	model.prior_atom_pull_q, prior_atom_evidence	evidence = rank of training cells × datasets
Objective	Prior pull: target	mean of 25 nearest prior neighbours	model.prior_atom_map, prior_atom_graph_k	cosine-weighted mean of well-supported prototypes, summed over the prior banks; detached
Objective	Prior pull: banks	gene-description text (4,096-d), DepMap (1,178-d), STRING (256-d)	model_setup.class_emb_path, model.class_emb_extra_paths
Objective	Prior pull: cross-fitting	5 folds, ≥ 300 fit prototypes	model.prior_atom_folds, prior_atom_min_fit	refit every epoch
Objective	Prior pull: loss	squared distance of unit vectors		2(1 − cos) to the target
Objective	Prior pull: runaway guard	off-diagonal cosine > 0.01	model.prior_atom_coh_max	disables the pull if exceeded; never tripped
Objective	Zero-shot negative weight	1	model.prior_atom_neg_weight	256 random untrained prototypes per step, filled by the same map; Proxy Anchor negative term
Objective	Efficiency head weight	0.2	anneal.lambda_eff	MLP 2,048 → 1,024 → 1 on the detached latent; regresses the per-dataset efficiency rank
Optimisation	Optimiser	AdamW		ε = 0.01
Optimisation	Learning rate	0.005	plan.lr	constant
Optimisation	Weight decay	1e-05	plan.weight_decay
Optimisation	Gradient clipping (norm)	1	train.gradient_clip_val
Optimisation	Epochs	100	train.max_epochs	150,000 steps; no early stop
Optimisation	Precision	32-bit	train.precision
Zero-shot fill (shipped)	Untrained rows	10,931		mean of 25 nearest prior neighbours, weights cos⁴, summed over the banks
Learned parameters	Encoder	46,280,704
Learned parameters	Decoder	16,784,272
Learned parameters	Efficiency head	2,101,249
Learned parameters	Prototypes (trained rows)	18,358,272
Learned parameters	Total	83,524,497
