## Supplementary material for "ExPert infers causal perturbations from cell states across biological and clinical contexts": SI Tables: Table_S5.xlsx

### Sheet: S5A databases
database	perturbations	cells	datasets	contexts	selection	folds	seed	id_test_frac	id_eval_cap	ood_cap
200	200	671242	22	10	nested subset of the full database: every dataset contributes >= 30% of the 200 perturbations, greedy by cross-dataset breadth, random ties and fill (seed 42)	12	42	0.1	10	uncapped
ctx7	1157	2741678	22	10	every perturbation measured in >= 7 cell contexts	12	42	0.1	10	10

### Sheet: S5B datasets
database	dataset	context	cells	perturbations
200	Mali2026	KOLF2.1J	37754	180
200	Marson2025_D1_Rest	T cells (primary)	29218	170
200	Marson2025_D1_Stim48hr	T cells (primary)	22789	168
200	Marson2025_D1_Stim8hr	T cells (primary)	23606	168
200	Marson2025_D2_Rest	T cells (primary)	40132	162
200	Marson2025_D2_Stim48hr	T cells (primary)	38494	161
200	Marson2025_D2_Stim8hr	T cells (primary)	39899	168
200	Marson2025_D3_Rest	T cells (primary)	34492	161
200	Marson2025_D3_Stim48hr	T cells (primary)	29605	155
200	Marson2025_D3_Stim8hr	T cells (primary)	28131	158
200	Marson2025_D4_Rest	T cells (primary)	27635	178
200	Marson2025_D4_Stim48hr	T cells (primary)	28166	180
200	Marson2025_D4_Stim8hr	T cells (primary)	24288	181
200	ReplogleWeissman2022_K562_essential	K562	15459	91
200	ReplogleWeissman2022_K562_gwps	K562	47036	198
200	ReplogleWeissman2022_rpe1	RPE1	19264	107
200	ReplogleWeissman2025_HepG2	HepG2	6953	75
200	ReplogleWeissman2025_Jurkat	Jurkat	17990	111
200	Wong2026	TeloHAEC	33941	70
200	XAtlas2025_HCT116	HCT116	30430	184
200	XAtlas2025_HEK293T	HEK293T	42507	190
200	Zhuang2026	hESC	53453	91
ctx7	Mali2026	KOLF2.1J	181899	1001
ctx7	Marson2025_D1_Rest	T cells (primary)	68220	474
ctx7	Marson2025_D1_Stim48hr	T cells (primary)	55460	476
ctx7	Marson2025_D1_Stim8hr	T cells (primary)	55154	461
ctx7	Marson2025_D2_Rest	T cells (primary)	92066	468
ctx7	Marson2025_D2_Stim48hr	T cells (primary)	88666	473
ctx7	Marson2025_D2_Stim8hr	T cells (primary)	97295	531
ctx7	Marson2025_D3_Rest	T cells (primary)	85479	498
ctx7	Marson2025_D3_Stim48hr	T cells (primary)	72611	437
ctx7	Marson2025_D3_Stim8hr	T cells (primary)	71549	478
ctx7	Marson2025_D4_Rest	T cells (primary)	76661	619
ctx7	Marson2025_D4_Stim48hr	T cells (primary)	77341	598
ctx7	Marson2025_D4_Stim8hr	T cells (primary)	68738	604
ctx7	ReplogleWeissman2022_K562_essential	K562	122906	819
ctx7	ReplogleWeissman2022_K562_gwps	K562	263510	1116
ctx7	ReplogleWeissman2022_rpe1	RPE1	129200	932
ctx7	ReplogleWeissman2025_HepG2	HepG2	55363	586
ctx7	ReplogleWeissman2025_Jurkat	Jurkat	136446	1003
ctx7	Wong2026	TeloHAEC	127089	269
ctx7	XAtlas2025_HCT116	HCT116	180911	1095
ctx7	XAtlas2025_HEK293T	HEK293T	248556	1134
ctx7	Zhuang2026	hESC	386558	839

### Sheet: S5C folds
database	fold	held_out	held_out_axis	held_out_datasets	id_train_cells	id_train_perturbations	id_val_cells	id_val_perturbations	id_test_cells	id_test_perturbations	ood_test_cells	ood_test_perturbations
200	0	D2 + HepG2	donor + cell_line	Marson2025_D2_Rest; Marson2025_D2_Stim48hr; Marson2025_D2_Stim8hr; ReplogleWeissman2025_HepG2	490944	200	27410	200	27410	200	125478	178
200	1	D3 + Jurkat	donor + cell_line	Marson2025_D3_Rest; Marson2025_D3_Stim48hr; Marson2025_D3_Stim8hr; ReplogleWeissman2025_Jurkat	506584	200	27220	200	27220	200	110218	171
200	2	D4 + RPE1	donor + cell_line	Marson2025_D4_Rest; Marson2025_D4_Stim48hr; Marson2025_D4_Stim8hr; ReplogleWeissman2022_rpe1	518669	200	26610	200	26610	200	99353	190
200	3	D1 + HCT116	donor + cell_line	Marson2025_D1_Rest; Marson2025_D1_Stim48hr; Marson2025_D1_Stim8hr; XAtlas2025_HCT116	512859	200	26170	200	26170	200	106043	195
200	4	K562	cell_line	ReplogleWeissman2022_K562_essential; ReplogleWeissman2022_K562_gwps	548387	200	30180	200	30180	200	62495	198
200	5	hESC	cell_line	Zhuang2026	553469	200	32160	200	32160	200	53453	91
200	6	HEK293T	cell_line	XAtlas2025_HEK293T	566395	200	31170	200	31170	200	42507	190
200	7	KOLF2.1J	cell_line	Mali2026	570948	200	31270	200	31270	200	37754	180
200	8	TeloHAEC	cell_line	Wong2026	572561	200	32370	200	32370	200	33941	70
200	9	Rest	condition	Marson2025_D1_Rest; Marson2025_D2_Rest; Marson2025_D3_Rest; Marson2025_D4_Rest	487045	200	26360	200	26360	200	131477	188
200	10	Stim48hr	condition	Marson2025_D1_Stim48hr; Marson2025_D2_Stim48hr; Marson2025_D3_Stim48hr; Marson2025_D4_Stim48hr	499328	200	26430	200	26430	200	119054	187
200	11	Stim8hr	condition	Marson2025_D1_Stim8hr; Marson2025_D2_Stim8hr; Marson2025_D3_Stim8hr; Marson2025_D4_Stim8hr	502678	200	26320	200	26320	200	115924	187
ctx7	0	D2 + HepG2	donor + cell_line	Marson2025_D2_Rest; Marson2025_D2_Stim48hr; Marson2025_D2_Stim8hr; ReplogleWeissman2025_HepG2	2151228	1157	128772	1157	128288	1157	20580	924
ctx7	1	D4 + RPE1	donor + cell_line	Marson2025_D4_Rest; Marson2025_D4_Stim48hr; Marson2025_D4_Stim8hr; ReplogleWeissman2022_rpe1	2146578	1157	121332	1157	121828	1157	27530	1092
ctx7	2	D3 + Jurkat	donor + cell_line	Marson2025_D3_Rest; Marson2025_D3_Stim48hr; Marson2025_D3_Stim8hr; ReplogleWeissman2025_Jurkat	2125693	1157	124802	1157	125098	1157	24160	1098
ctx7	3	D1 + TeloHAEC	donor + cell_line	Marson2025_D1_Rest; Marson2025_D1_Stim48hr; Marson2025_D1_Stim8hr; Wong2026	2171135	1157	132559	1157	132061	1157	16800	662
ctx7	4	K562	cell_line	ReplogleWeissman2022_K562_essential; ReplogleWeissman2022_K562_gwps	2095742	1157	129717	1157	129803	1157	19350	1141
ctx7	5	HEK293T	cell_line	XAtlas2025_HEK293T	2217582	1157	137394	1157	138146	1157	11340	1134
ctx7	6	KOLF2.1J	cell_line	Mali2026	2281579	1157	138704	1157	139496	1157	10010	1001
ctx7	7	HCT116	cell_line	XAtlas2025_HCT116	2284447	1157	137627	1157	138693	1157	10950	1095
ctx7	8	hESC	cell_line	Zhuang2026	2073680	1157	140862	1157	140578	1157	8390	839
ctx7	9	Rest	condition	Marson2025_D1_Rest; Marson2025_D2_Rest; Marson2025_D3_Rest; Marson2025_D4_Rest	2162212	1157	128712	1157	128328	1157	20590	804
ctx7	10	Stim48hr	condition	Marson2025_D1_Stim48hr; Marson2025_D2_Stim48hr; Marson2025_D3_Stim48hr; Marson2025_D4_Stim48hr	2189060	1157	129586	1157	128954	1157	19840	801
ctx7	11	Stim8hr	condition	Marson2025_D1_Stim8hr; Marson2025_D2_Stim8hr; Marson2025_D3_Stim8hr; Marson2025_D4_Stim8hr	2192202	1157	128341	1157	128399	1157	20740	819

### Sheet: S5D perturbations
perturbation	in_200	in_ctx7	contexts_in_ctx7	datasets_in_ctx7
AAAS	FALSE	TRUE	7	16
AARS2	FALSE	TRUE	8	9
ABCF1	FALSE	TRUE	8	9
ABCG1	FALSE	TRUE	9	17
ABHD11	FALSE	TRUE	7	13
ABHD17A	FALSE	TRUE	7	14
ABR	TRUE	FALSE	0	0
ACACA	TRUE	TRUE	7	18
ACBD6	TRUE	TRUE	7	18
ACIN1	FALSE	TRUE	8	12
ACLY	FALSE	TRUE	7	16
ACSL3	FALSE	TRUE	7	15
ACTR1B	FALSE	TRUE	7	13
ACTR2	FALSE	TRUE	9	14
ACTR5	FALSE	TRUE	7	14
ACTR6	FALSE	TRUE	8	9
ACTR8	FALSE	TRUE	9	11
ADAT2	FALSE	TRUE	8	14
ADAT3	FALSE	TRUE	8	19
ADRM1	FALSE	TRUE	8	14
AGPAT1	FALSE	TRUE	7	9
AHCTF1	FALSE	TRUE	7	8
AIFM1	FALSE	TRUE	8	12
AKIRIN2	FALSE	TRUE	8	12
ALDOA	FALSE	TRUE	9	11
ALG1	FALSE	TRUE	7	8
ALG13	FALSE	TRUE	7	12
ALG2	FALSE	TRUE	7	13
ANAPC11	FALSE	TRUE	8	9
ANAPC13	FALSE	TRUE	9	14
ANAPC15	TRUE	TRUE	9	18
ANKLE2	FALSE	TRUE	7	10
ANKRD11	TRUE	TRUE	8	20
ANKRD49	FALSE	TRUE	8	12
ANKS6	TRUE	TRUE	7	19
AP2M1	FALSE	TRUE	7	8
ARGFX	TRUE	TRUE	7	19
ARGLU1	FALSE	TRUE	8	19
ARHGAP11B	FALSE	TRUE	7	17
ARID5B	FALSE	TRUE	7	12
ARIH1	FALSE	TRUE	7	14
ARL2	FALSE	TRUE	7	9
ARMC6	FALSE	TRUE	7	12
ARMC7	FALSE	TRUE	8	9
ARPC2	FALSE	TRUE	9	12
ARPC3	FALSE	TRUE	7	11
ARPC4	FALSE	TRUE	8	9
ASCC3	FALSE	TRUE	7	7
ATF4	FALSE	TRUE	7	11
ATG4C	TRUE	FALSE	0	0
ATL2	FALSE	TRUE	7	10
ATP11B	FALSE	TRUE	7	7
ATP2A2	FALSE	TRUE	8	13
ATP5F1A	FALSE	TRUE	8	13
ATP5F1B	FALSE	TRUE	7	7
ATP5ME	FALSE	TRUE	7	12
ATP5PO	TRUE	TRUE	8	19
ATP6AP1	FALSE	TRUE	7	8
ATP6AP2	FALSE	TRUE	7	8
ATP6V0B	FALSE	TRUE	7	8
ATP6V0C	FALSE	TRUE	7	7
ATP6V0D1	FALSE	TRUE	8	9
ATP6V1A	FALSE	TRUE	7	7
ATP6V1G1	FALSE	TRUE	8	9
ATR	FALSE	TRUE	7	8
ATXN10	FALSE	TRUE	7	7
AURKAIP1	TRUE	TRUE	8	18
BANP	FALSE	TRUE	7	14
BAP1	FALSE	TRUE	7	8
BCAR1	FALSE	TRUE	8	9
BCAT2	FALSE	TRUE	7	8
BCL2L1	FALSE	TRUE	8	12
BCLAF1	FALSE	TRUE	8	19
BCR	FALSE	TRUE	7	16
BCS1L	FALSE	TRUE	8	13
BIRC2	FALSE	TRUE	7	17
BOD1L1	FALSE	TRUE	7	7
BOP1	FALSE	TRUE	8	9
BORA	FALSE	TRUE	7	7
BPTF	FALSE	TRUE	10	16
BRCA2	FALSE	TRUE	7	8
BRD2	FALSE	TRUE	8	16
BRD4	FALSE	TRUE	7	19
BRF1	FALSE	TRUE	7	8
BRF2	FALSE	TRUE	8	17
BRIP1	FALSE	TRUE	7	8
BTAF1	FALSE	TRUE	7	18
BTF3	FALSE	TRUE	7	8
BTF3L4	TRUE	TRUE	8	20
BUB1	FALSE	TRUE	7	9
BYSL	FALSE	TRUE	7	15
C16orf86	FALSE	TRUE	8	14
C17orf58	FALSE	TRUE	9	18
C1orf109	FALSE	TRUE	7	16
C4orf3	TRUE	FALSE	0	0
C7orf50	FALSE	TRUE	7	16
C9orf78	FALSE	TRUE	7	8
CABIN1	FALSE	TRUE	9	15
CACNB3	TRUE	TRUE	8	20
CADM4	FALSE	TRUE	7	8
CALR	FALSE	TRUE	9	14
CAMLG	FALSE	TRUE	7	8
CAMTA1	TRUE	FALSE	0	0
CAPZB	FALSE	TRUE	7	8
CASC3	FALSE	TRUE	8	15
CBLL1	FALSE	TRUE	7	10
CBLN1	FALSE	TRUE	7	8
CBX1	FALSE	TRUE	8	17
CCDC115	FALSE	TRUE	7	10
CCDC124	FALSE	TRUE	7	18
CCDC137	FALSE	TRUE	7	8
CCDC144NL	FALSE	TRUE	7	8
CCDC6	FALSE	TRUE	9	12
CCDC78	TRUE	TRUE	8	20
CCDC92	TRUE	FALSE	0	0
CCNB1	TRUE	TRUE	8	20
CCNC	TRUE	TRUE	10	21
CCND1	TRUE	TRUE	8	20
CCND3	TRUE	TRUE	7	18
CCNK	FALSE	TRUE	10	14
CCT4	FALSE	TRUE	7	10
CD8B	FALSE	TRUE	7	19
CDCA5	FALSE	TRUE	8	9
CDIPT	FALSE	TRUE	8	15
CDK11A	FALSE	TRUE	7	17
CDK6	TRUE	TRUE	9	20
CENPK	FALSE	TRUE	7	10
CENPP	FALSE	TRUE	7	9
CENPT	FALSE	TRUE	7	8
CENPW	FALSE	TRUE	7	8
CEP68	TRUE	TRUE	8	18
CEP85	FALSE	TRUE	7	8
CETN2	FALSE	TRUE	7	16
CFDP1	FALSE	TRUE	8	9
CGGBP1	FALSE	TRUE	7	12
CHCHD1	FALSE	TRUE	9	17
CHCHD2	FALSE	TRUE	7	15
CHCHD4	FALSE	TRUE	8	9
CHD4	FALSE	TRUE	9	14
CHD8	TRUE	TRUE	7	12
CHERP	FALSE	TRUE	7	8
CHMP5	FALSE	TRUE	7	8
CHMP6	FALSE	TRUE	7	8
CHMP7	FALSE	TRUE	7	18
CHORDC1	FALSE	TRUE	8	9
CHTF18	FALSE	TRUE	9	13
CHTOP	FALSE	TRUE	7	12
CIAO1	FALSE	TRUE	9	13
CIAPIN1	FALSE	TRUE	7	8
CKAP5	FALSE	TRUE	7	8
CLASRP	FALSE	TRUE	8	9
CLCC1	FALSE	TRUE	7	18
CLCN3	TRUE	FALSE	0	0
CLK2	FALSE	TRUE	7	19
CLNS1A	FALSE	TRUE	7	7
CLOCK	FALSE	TRUE	8	18
CLU	FALSE	TRUE	7	17
CMPK1	FALSE	TRUE	9	10
CMTR1	FALSE	TRUE	9	15
CNBP	FALSE	TRUE	7	18
CNIH4	FALSE	TRUE	8	14
CNN2	FALSE	TRUE	8	17
CNOT10	FALSE	TRUE	9	14
CNOT11	FALSE	TRUE	9	11
CNOT2	FALSE	TRUE	8	12
COA4	TRUE	TRUE	7	18
COA5	FALSE	TRUE	8	16
COASY	FALSE	TRUE	7	8
COG1	FALSE	TRUE	7	7
COG4	FALSE	TRUE	7	9
COMTD1	FALSE	TRUE	7	16
COPG1	FALSE	TRUE	7	14
COPS4	FALSE	TRUE	7	15
COPS8	FALSE	TRUE	8	9
COPZ1	FALSE	TRUE	7	8
COQ2	FALSE	TRUE	8	9
COQ4	FALSE	TRUE	8	10
COQ5	FALSE	TRUE	7	13
COTL1	FALSE	TRUE	8	16
COX10	FALSE	TRUE	7	8
COX11	FALSE	TRUE	9	10
COX15	FALSE	TRUE	7	17
COX17	FALSE	TRUE	8	14
COX5A	FALSE	TRUE	8	10
COX5B	FALSE	TRUE	7	10
COX6C	FALSE	TRUE	9	12
COX7C	FALSE	TRUE	8	13
CPEB1	FALSE	TRUE	7	13
CPNE7	FALSE	TRUE	7	8
CPSF3	FALSE	TRUE	7	8
CRCP	FALSE	TRUE	7	8
CREB5	FALSE	TRUE	7	17
CS	FALSE	TRUE	9	16
CSDE1	FALSE	TRUE	8	19
CSNK2B	FALSE	TRUE	9	15
CTBP2	FALSE	TRUE	7	19
CTDP1	FALSE	TRUE	7	8
CTU2	FALSE	TRUE	9	18
CUL3	FALSE	TRUE	7	13
CXXC1	FALSE	TRUE	7	8
CYC1	FALSE	TRUE	8	9
CYCS	FALSE	TRUE	8	9
CYSTM1	TRUE	FALSE	0	0
DAP3	TRUE	TRUE	8	19
DAXX	FALSE	TRUE	8	16
DBF4	FALSE	TRUE	7	9
DCLRE1B	FALSE	TRUE	7	15
DCTN1	FALSE	TRUE	7	8
DCTN2	FALSE	TRUE	7	8
DCTN3	FALSE	TRUE	7	8
DCTN4	FALSE	TRUE	8	10
DCUN1D5	FALSE	TRUE	7	14
DDB1	FALSE	TRUE	7	8
DDOST	FALSE	TRUE	7	8
DDX1	FALSE	TRUE	9	10
DDX11	FALSE	TRUE	8	17
DDX17	TRUE	TRUE	8	19
DDX18	FALSE	TRUE	7	7
DDX19A	FALSE	TRUE	8	17
DDX19B	FALSE	TRUE	8	17
DDX20	FALSE	TRUE	7	16
DDX23	FALSE	TRUE	9	10
DDX46	FALSE	TRUE	7	8
DDX5	FALSE	TRUE	9	15
DDX54	FALSE	TRUE	8	11
DDX55	FALSE	TRUE	8	9
DDX56	FALSE	TRUE	7	7
DDX6	FALSE	TRUE	7	12
DENR	TRUE	TRUE	9	21
DERL2	FALSE	TRUE	7	8
DESI1	FALSE	TRUE	8	12
DHPS	FALSE	TRUE	8	11
DHX30	FALSE	TRUE	8	13
DHX36	FALSE	TRUE	8	12
DHX9	FALSE	TRUE	8	9
DICER1	FALSE	TRUE	8	9
DIMT1	FALSE	TRUE	7	8
DLD	FALSE	TRUE	10	13
DMRTA2	FALSE	TRUE	7	19
DNAAF3	FALSE	TRUE	7	7
DNAJA1	FALSE	TRUE	9	17
DNAJC19	TRUE	TRUE	9	21
DNAJC24	FALSE	TRUE	7	15
DNAJC3	FALSE	TRUE	7	15
DNAJC8	FALSE	TRUE	9	16
DNLZ	FALSE	TRUE	7	13
DNM1	FALSE	TRUE	7	8
DNM1L	FALSE	TRUE	7	19
DNMT1	FALSE	TRUE	8	9
DOHH	FALSE	TRUE	9	15
DOLK	FALSE	TRUE	8	14
DPAGT1	FALSE	TRUE	7	8
DPF2	FALSE	TRUE	7	8
DPH1	FALSE	TRUE	8	11
DPH2	FALSE	TRUE	9	12
DPH3	FALSE	TRUE	8	19
DPH6	FALSE	TRUE	7	15
DPM2	FALSE	TRUE	7	16
DPY19L3	TRUE	FALSE	0	0
DPY19L4	FALSE	TRUE	8	19
DR1	FALSE	TRUE	7	18
DRAP1	FALSE	TRUE	9	18
DRG1	FALSE	TRUE	7	18
DSTYK	FALSE	TRUE	7	18
DTYMK	FALSE	TRUE	8	10
DYNLL1	FALSE	TRUE	9	17
DYNLL2	FALSE	TRUE	8	13
DYNLRB1	FALSE	TRUE	7	8
E2F6	FALSE	TRUE	8	16
E4F1	FALSE	TRUE	7	8
EARS2	FALSE	TRUE	7	11
EDC4	FALSE	TRUE	7	15
EDF1	TRUE	TRUE	7	18
EEF1B2	FALSE	TRUE	7	14
EEF1G	FALSE	TRUE	7	8
EEF2	FALSE	TRUE	9	10
EFNA4	TRUE	FALSE	0	0
EHMT2	TRUE	TRUE	9	20
EIF1	TRUE	TRUE	10	19
EIF1AX	FALSE	TRUE	7	10
EIF2B1	FALSE	TRUE	7	8
EIF2B2	FALSE	TRUE	7	8
EIF2B3	TRUE	FALSE	0	0
EIF2B4	FALSE	TRUE	7	8
EIF2B5	FALSE	TRUE	7	8
EIF2S3	FALSE	TRUE	7	15
EIF3L	FALSE	TRUE	8	16
EIF3M	TRUE	TRUE	8	10
EIF4B	TRUE	TRUE	10	18
EIF4G1	FALSE	TRUE	7	8
EIF4G2	FALSE	TRUE	9	13
EIF4H	FALSE	TRUE	9	16
EIF5	TRUE	TRUE	7	19
ELAC2	FALSE	TRUE	8	9
ELAVL1	FALSE	TRUE	7	16
ELL	FALSE	TRUE	8	9
ELOB	FALSE	TRUE	8	16
ELOF1	FALSE	TRUE	8	19
ELOVL1	TRUE	TRUE	8	20
ELP2	FALSE	TRUE	8	13
ELP3	FALSE	TRUE	8	17
ELP5	FALSE	TRUE	8	16
ELP6	FALSE	TRUE	7	11
EMC1	FALSE	TRUE	8	14
EMC3	FALSE	TRUE	8	17
EMC4	FALSE	TRUE	7	14
EMC7	TRUE	TRUE	8	20
ENO1	FALSE	TRUE	8	9
ENY2	FALSE	TRUE	8	8
EPB41L2	FALSE	TRUE	7	13
EPS8L1	FALSE	TRUE	7	7
ERAL1	FALSE	TRUE	8	16
ERCC2	FALSE	TRUE	8	9
ESD	TRUE	FALSE	0	0
ESF1	FALSE	TRUE	7	8
ESPN	TRUE	TRUE	8	20
ESYT1	FALSE	TRUE	7	9
ETV4	FALSE	TRUE	7	12
EWSR1	TRUE	TRUE	9	19
EXOC5	FALSE	TRUE	7	8
EXOC7	FALSE	TRUE	7	8
EXOSC1	FALSE	TRUE	7	8
EXOSC2	FALSE	TRUE	7	8
EXOSC3	FALSE	TRUE	7	7
EXOSC8	FALSE	TRUE	8	9
EZH2	TRUE	FALSE	0	0
F8A1	FALSE	TRUE	7	12
FAF2	FALSE	TRUE	8	9
FAM136A	FALSE	TRUE	8	10
FAM229A	TRUE	TRUE	8	20
FAU	FALSE	TRUE	7	7
FBLIM1	FALSE	TRUE	8	16
FBXL14	FALSE	TRUE	8	10
FBXO42	FALSE	TRUE	9	14
FBXW7	FALSE	TRUE	7	16
FDXR	FALSE	TRUE	8	13
FEN1	FALSE	TRUE	8	14
FLI1	TRUE	FALSE	0	0
FMR1	TRUE	FALSE	0	0
FNBP4	FALSE	TRUE	8	11
FOXD4	FALSE	TRUE	7	19
FOXL2	FALSE	TRUE	7	17
FOXN3	FALSE	TRUE	7	17
FOXP1	FALSE	TRUE	7	15
FUT10	TRUE	FALSE	0	0
FYN	FALSE	TRUE	8	16
GAB2	FALSE	TRUE	7	16
GABPA	FALSE	TRUE	7	11
GABPB1	FALSE	TRUE	7	11
GAK	FALSE	TRUE	7	10
GAPDH	FALSE	TRUE	8	9
GCLC	FALSE	TRUE	8	10
GEMIN4	FALSE	TRUE	7	8
GFER	FALSE	TRUE	8	9
GFM1	FALSE	TRUE	9	13
GFOD2	FALSE	TRUE	8	16
GINS2	FALSE	TRUE	9	14
GINS4	FALSE	TRUE	8	9
GLB1	FALSE	TRUE	7	15
GLI4	TRUE	FALSE	0	0
GLRX5	TRUE	TRUE	9	21
GNB1L	FALSE	TRUE	8	10
GNPNAT1	FALSE	TRUE	7	8
GON4L	FALSE	TRUE	8	9
GPS1	FALSE	TRUE	7	8
GPS2	FALSE	TRUE	8	16
GRB2	FALSE	TRUE	8	17
GRSF1	TRUE	TRUE	10	22
GRWD1	FALSE	TRUE	8	9
GSK3B	TRUE	TRUE	9	20
GTF2A2	FALSE	TRUE	7	8
GTF2E1	FALSE	TRUE	7	10
GTF2E2	FALSE	TRUE	8	9
GTF2H3	FALSE	TRUE	9	10
GTF3C1	FALSE	TRUE	7	8
GTF3C2	FALSE	TRUE	9	12
GTF3C4	FALSE	TRUE	9	11
GTF3C5	FALSE	TRUE	7	8
GTF3C6	FALSE	TRUE	8	9
GTPBP4	FALSE	TRUE	8	9
GUK1	FALSE	TRUE	7	8
GYG1	FALSE	TRUE	9	17
HDAC3	FALSE	TRUE	8	12
HDAC7	FALSE	TRUE	7	7
HECTD1	FALSE	TRUE	8	15
HERC1	FALSE	TRUE	7	13
HES7	TRUE	FALSE	0	0
HEXB	TRUE	FALSE	0	0
HEXIM1	FALSE	TRUE	7	12
HHEX	TRUE	TRUE	9	20
HIF1A	FALSE	TRUE	7	14
HIPK1	FALSE	TRUE	7	10
HIRA	FALSE	TRUE	9	14
HJURP	FALSE	TRUE	8	9
HK2	TRUE	TRUE	7	18
HLA-C	TRUE	TRUE	8	18
HMBOX1	FALSE	TRUE	7	11
HMBS	FALSE	TRUE	7	17
HMGA1	FALSE	TRUE	8	16
HMGB1	TRUE	TRUE	9	21
HMGB3	FALSE	TRUE	8	19
HMGCS1	FALSE	TRUE	7	8
HMGN2	FALSE	TRUE	7	19
HMGN3	TRUE	TRUE	7	18
HNF1B	TRUE	FALSE	0	0
HNRNPA1	FALSE	TRUE	7	18
HNRNPC	FALSE	TRUE	7	9
HNRNPH1	FALSE	TRUE	9	12
HNRNPL	FALSE	TRUE	7	8
HNRNPR	TRUE	TRUE	9	21
HOXA3	FALSE	TRUE	7	18
HS3ST3A1	TRUE	FALSE	0	0
HS6ST1	FALSE	TRUE	8	17
HSD17B10	FALSE	TRUE	8	13
HSD17B12	FALSE	TRUE	8	11
HSP90B1	TRUE	TRUE	9	14
HSPA14	FALSE	TRUE	8	10
HSPA8	FALSE	TRUE	8	11
HTATSF1	FALSE	TRUE	8	14
HUS1	FALSE	TRUE	8	9
HUWE1	FALSE	TRUE	9	14
HYOU1	FALSE	TRUE	8	8
IFITM3	FALSE	TRUE	7	15
IGBP1	FALSE	TRUE	7	8
IK	FALSE	TRUE	7	8
ILF3	FALSE	TRUE	8	14
IMPA2	FALSE	TRUE	7	17
INF2	FALSE	TRUE	7	9
ING3	FALSE	TRUE	8	12
INO80	FALSE	TRUE	7	9
INO80B	FALSE	TRUE	8	10
INO80C	FALSE	TRUE	8	15
INPPL1	FALSE	TRUE	7	10
INTS1	FALSE	TRUE	8	10
INTS10	FALSE	TRUE	8	14
INTS12	FALSE	TRUE	9	17
INTS13	FALSE	TRUE	8	13
INTS14	FALSE	TRUE	8	10
INTS3	FALSE	TRUE	7	8
INTS6	FALSE	TRUE	7	16
INTS9	FALSE	TRUE	7	8
IPO11	FALSE	TRUE	7	13
IPO5	TRUE	FALSE	0	0
IPO7	FALSE	TRUE	7	10
IRF2BP2	FALSE	TRUE	7	15
IRF2BPL	TRUE	FALSE	0	0
IRF5	TRUE	FALSE	0	0
ISCA2	FALSE	TRUE	9	11
ISCU	FALSE	TRUE	8	11
ISG20L2	FALSE	TRUE	8	10
IST1	FALSE	TRUE	8	10
ITGAV	FALSE	TRUE	7	17
JAZF1	TRUE	TRUE	9	20
JMJD6	FALSE	TRUE	8	15
KAT2A	TRUE	FALSE	0	0
KAT7	FALSE	TRUE	7	9
KATNB1	FALSE	TRUE	7	11
KDM1A	FALSE	TRUE	7	18
KDM2A	FALSE	TRUE	8	17
KDM5B	TRUE	TRUE	7	18
KDM5C	FALSE	TRUE	7	16
KDM6A	FALSE	TRUE	8	16
KDM8	FALSE	TRUE	7	13
KIAA1143	TRUE	TRUE	9	18
KLC2	FALSE	TRUE	7	19
KLF10	FALSE	TRUE	7	16
KLF2	FALSE	TRUE	7	13
KLF4	FALSE	TRUE	7	12
KLF7	FALSE	TRUE	7	16
KLHL11	FALSE	TRUE	7	19
KLHL17	FALSE	TRUE	8	19
KLHL5	FALSE	TRUE	7	8
KMT2A	TRUE	FALSE	0	0
KMT2B	FALSE	TRUE	7	15
KPNB1	FALSE	TRUE	7	8
KRT10	TRUE	TRUE	9	19
KRT8	TRUE	TRUE	8	20
KTI12	FALSE	TRUE	8	19
LAMTOR1	FALSE	TRUE	7	9
LAMTOR2	FALSE	TRUE	7	10
LAMTOR3	FALSE	TRUE	8	13
LAMTOR4	FALSE	TRUE	8	18
LARS2	FALSE	TRUE	7	12
LDB1	FALSE	TRUE	7	15
LEMD3	TRUE	FALSE	0	0
LEO1	FALSE	TRUE	7	11
LETM1	FALSE	TRUE	8	9
LIN54	FALSE	TRUE	8	11
LMO2	FALSE	TRUE	8	19
LRG1	TRUE	FALSE	0	0
LRP5	TRUE	TRUE	8	19
LRRC37A3	TRUE	TRUE	7	19
LRRC37B	FALSE	TRUE	7	18
LRRC58	TRUE	FALSE	0	0
LSG1	FALSE	TRUE	8	12
LSM12	FALSE	TRUE	9	14
LSM5	FALSE	TRUE	9	15
LSM7	FALSE	TRUE	8	9
LST1	FALSE	TRUE	7	16
LTBP3	FALSE	TRUE	8	18
LTBP4	FALSE	TRUE	8	14
LZTR1	FALSE	TRUE	7	9
MAD2L2	FALSE	TRUE	8	9
MAGED2	TRUE	FALSE	0	0
MAGOH	FALSE	TRUE	7	8
MALSU1	FALSE	TRUE	8	9
MANF	FALSE	TRUE	9	15
MARS2	FALSE	TRUE	8	17
MAT2A	FALSE	TRUE	7	7
MAU2	FALSE	TRUE	7	19
MAX	TRUE	TRUE	9	21
MBD3	FALSE	TRUE	8	19
MBIP	FALSE	TRUE	7	12
MBNL1	FALSE	TRUE	7	18
MBTPS2	FALSE	TRUE	7	8
MCL1	FALSE	TRUE	8	11
MCM3	FALSE	TRUE	8	9
MCM3AP	FALSE	TRUE	7	8
MCM7	FALSE	TRUE	7	13
MCMBP	FALSE	TRUE	9	14
MED1	FALSE	TRUE	7	12
MED15	TRUE	TRUE	7	18
MED16	FALSE	TRUE	8	10
MED19	TRUE	TRUE	9	20
MED20	FALSE	TRUE	7	16
MEIS3	FALSE	TRUE	8	10
MEN1	FALSE	TRUE	8	10
METAP1	FALSE	TRUE	7	19
METAP2	FALSE	TRUE	7	11
METTL1	FALSE	TRUE	8	15
METTL17	FALSE	TRUE	8	19
METTL21A	FALSE	TRUE	7	7
METTL23	FALSE	TRUE	7	19
METTL3	FALSE	TRUE	9	11
METTL9	TRUE	FALSE	0	0
MFN2	FALSE	TRUE	8	11
MIER1	FALSE	TRUE	8	8
MIOS	FALSE	TRUE	7	8
MIS18A	FALSE	TRUE	7	8
MKRN1	TRUE	TRUE	9	18
MLLT6	FALSE	TRUE	7	7
MLST8	FALSE	TRUE	8	16
MLX	FALSE	TRUE	7	12
MMGT1	FALSE	TRUE	7	13
MMP17	TRUE	TRUE	9	20
MMS19	FALSE	TRUE	7	8
MNAT1	FALSE	TRUE	8	9
MOCS3	FALSE	TRUE	8	9
MON1A	FALSE	TRUE	8	17
MPG	FALSE	TRUE	7	9
MRPL1	FALSE	TRUE	7	14
MRPL14	FALSE	TRUE	7	8
MRPL15	FALSE	TRUE	8	10
MRPL16	FALSE	TRUE	7	8
MRPL17	FALSE	TRUE	7	8
MRPL18	FALSE	TRUE	7	10
MRPL19	FALSE	TRUE	7	8
MRPL2	FALSE	TRUE	8	13
MRPL20	TRUE	TRUE	8	20
MRPL22	FALSE	TRUE	8	13
MRPL23	FALSE	TRUE	8	11
MRPL24	FALSE	TRUE	9	13
MRPL27	FALSE	TRUE	8	10
MRPL3	FALSE	TRUE	8	10
MRPL34	FALSE	TRUE	8	8
MRPL35	FALSE	TRUE	8	9
MRPL36	FALSE	TRUE	8	9
MRPL37	FALSE	TRUE	9	10
MRPL38	FALSE	TRUE	8	19
MRPL39	FALSE	TRUE	8	14
MRPL4	FALSE	TRUE	9	15
MRPL42	FALSE	TRUE	8	8
MRPL43	FALSE	TRUE	7	12
MRPL44	FALSE	TRUE	8	15
MRPL46	FALSE	TRUE	7	7
MRPL48	TRUE	FALSE	0	0
MRPL50	FALSE	TRUE	8	15
MRPL51	FALSE	TRUE	8	9
MRPL53	FALSE	TRUE	8	11
MRPL54	FALSE	TRUE	9	14
MRPL55	FALSE	TRUE	7	8
MRPL9	FALSE	TRUE	8	16
MRPS10	FALSE	TRUE	8	16
MRPS11	FALSE	TRUE	8	13
MRPS12	FALSE	TRUE	7	10
MRPS16	FALSE	TRUE	9	17
MRPS17	FALSE	TRUE	9	14
MRPS18A	FALSE	TRUE	8	10
MRPS2	FALSE	TRUE	7	9
MRPS21	FALSE	TRUE	9	13
MRPS22	FALSE	TRUE	8	18
MRPS23	FALSE	TRUE	8	16
MRPS24	FALSE	TRUE	8	12
MRPS25	FALSE	TRUE	8	16
MRPS26	TRUE	TRUE	9	19
MRPS27	FALSE	TRUE	9	12
MRPS28	TRUE	TRUE	9	18
MRPS30	FALSE	TRUE	8	13
MRPS33	FALSE	TRUE	7	7
MRPS34	FALSE	TRUE	8	9
MRPS35	FALSE	TRUE	8	12
MRPS5	FALSE	TRUE	9	12
MRPS7	FALSE	TRUE	7	13
MRPS9	FALSE	TRUE	8	9
MSL1	FALSE	TRUE	8	14
MSRB1	FALSE	TRUE	7	18
MST1	TRUE	TRUE	7	19
MT2A	TRUE	TRUE	9	18
MTBP	FALSE	TRUE	7	8
MTG2	FALSE	TRUE	9	16
MTHFD1	FALSE	TRUE	8	8
MTOR	FALSE	TRUE	7	8
MVD	FALSE	TRUE	8	9
MVK	FALSE	TRUE	8	9
MYSM1	TRUE	TRUE	9	20
MZF1	FALSE	TRUE	7	19
N6AMT1	FALSE	TRUE	8	12
NAA20	FALSE	TRUE	7	8
NAA25	FALSE	TRUE	7	8
NAA30	FALSE	TRUE	7	7
NAA35	FALSE	TRUE	9	18
NAA38	FALSE	TRUE	9	15
NAA50	FALSE	TRUE	7	8
NAE1	FALSE	TRUE	7	8
NAF1	FALSE	TRUE	7	8
NAGLU	TRUE	TRUE	9	21
NANOG	FALSE	TRUE	8	17
NAPG	TRUE	TRUE	9	18
NARS2	FALSE	TRUE	10	16
NASP	FALSE	TRUE	7	18
NBEAL1	FALSE	TRUE	7	17
NBPF12	FALSE	TRUE	7	8
NCAPD3	FALSE	TRUE	7	8
NCAPG2	FALSE	TRUE	7	17
NCAPH2	FALSE	TRUE	9	10
NCKAP1	FALSE	TRUE	8	17
NCL	FALSE	TRUE	8	11
NDC1	FALSE	TRUE	7	15
NDOR1	FALSE	TRUE	8	10
NDUFA3	FALSE	TRUE	7	11
NDUFA4	TRUE	TRUE	7	19
NDUFA6	FALSE	TRUE	8	14
NDUFA7	FALSE	TRUE	7	8
NDUFAF3	TRUE	TRUE	8	20
NDUFAF4	FALSE	TRUE	7	15
NDUFB3	FALSE	TRUE	8	14
NDUFB4	FALSE	TRUE	8	14
NDUFB6	TRUE	TRUE	9	21
NDUFB7	FALSE	TRUE	8	11
NDUFS3	TRUE	TRUE	7	19
NDUFS5	TRUE	TRUE	8	19
NDUFV2	FALSE	TRUE	8	19
NELFCD	FALSE	TRUE	8	10
NELFE	FALSE	TRUE	8	16
NEMF	FALSE	TRUE	7	14
NF1	FALSE	TRUE	7	15
NFATC2IP	FALSE	TRUE	8	14
NFE2L3	TRUE	TRUE	7	18
NFKBIE	FALSE	TRUE	7	7
NFRKB	TRUE	TRUE	8	20
NFS1	FALSE	TRUE	7	19
NFYB	FALSE	TRUE	8	10
NHLRC2	FALSE	TRUE	7	12
NIFK	FALSE	TRUE	7	7
NISCH	FALSE	TRUE	7	19
NKAPD1	FALSE	TRUE	7	15
NLE1	TRUE	TRUE	8	20
NMD3	FALSE	TRUE	7	8
NOL12	FALSE	TRUE	8	9
NOLC1	FALSE	TRUE	7	8
NOM1	FALSE	TRUE	7	8
NOP56	FALSE	TRUE	7	10
NOP9	FALSE	TRUE	7	10
NPB	FALSE	TRUE	7	8
NPEPPS	FALSE	TRUE	7	12
NPM3	TRUE	TRUE	8	20
NR2F6	FALSE	TRUE	7	16
NRBP1	FALSE	TRUE	8	10
NSA2	FALSE	TRUE	7	9
NSD1	FALSE	TRUE	7	15
NSF	FALSE	TRUE	7	14
NSUN4	FALSE	TRUE	8	12
NT5C2	FALSE	TRUE	7	12
NUB1	FALSE	TRUE	8	12
NUBP2	FALSE	TRUE	8	18
NUDC	FALSE	TRUE	9	11
NUDCD3	FALSE	TRUE	8	9
NUDT1	TRUE	FALSE	0	0
NUDT15	FALSE	TRUE	7	15
NUP133	FALSE	TRUE	7	8
NUP35	FALSE	TRUE	7	19
NUP43	FALSE	TRUE	8	8
NUS1	FALSE	TRUE	7	18
NXF1	FALSE	TRUE	8	9
OGFOD1	FALSE	TRUE	7	8
OIP5	FALSE	TRUE	7	8
OLFML3	FALSE	TRUE	7	8
OPA1	FALSE	TRUE	7	9
ORC5	FALSE	TRUE	9	12
OSTC	TRUE	TRUE	7	18
OTX1	FALSE	TRUE	8	13
OVCA2	FALSE	TRUE	7	17
PABPC1	FALSE	TRUE	8	11
PABPC4	FALSE	TRUE	8	8
PABPN1	FALSE	TRUE	7	12
PARN	FALSE	TRUE	9	16
PARS2	FALSE	TRUE	7	10
PAXBP1	FALSE	TRUE	8	9
PC	FALSE	TRUE	8	17
PCBP1	FALSE	TRUE	10	11
PCBP2	FALSE	TRUE	8	11
PCID2	FALSE	TRUE	9	12
PCNX3	TRUE	FALSE	0	0
PDCD5	FALSE	TRUE	8	16
PDCD6	FALSE	TRUE	7	19
PDCD6IP	FALSE	TRUE	8	17
PDHA1	FALSE	TRUE	8	9
PDHB	FALSE	TRUE	7	12
PDK2	TRUE	FALSE	0	0
PDPK1	FALSE	TRUE	7	8
PELO	FALSE	TRUE	9	17
PELP1	FALSE	TRUE	7	7
PES1	FALSE	TRUE	7	9
PFDN1	FALSE	TRUE	8	14
PFDN4	FALSE	TRUE	7	8
PGAM1	FALSE	TRUE	8	9
PGAM5	FALSE	TRUE	7	12
PGBD2	TRUE	FALSE	0	0
PGD	FALSE	TRUE	7	8
PGK1	FALSE	TRUE	9	9
PGPEP1	FALSE	TRUE	7	8
PGS1	FALSE	TRUE	8	11
PHAX	FALSE	TRUE	9	10
PHTF2	TRUE	FALSE	0	0
PI4KA	FALSE	TRUE	8	9
PIAS1	FALSE	TRUE	8	11
PIAS4	FALSE	TRUE	7	15
PIK3C3	FALSE	TRUE	7	11
PIK3R4	FALSE	TRUE	7	15
PIP4K2C	FALSE	TRUE	7	15
PITRM1	FALSE	TRUE	9	11
PKM	TRUE	TRUE	9	20
PKMYT1	FALSE	TRUE	7	8
PLA2G15	TRUE	FALSE	0	0
PLK4	FALSE	TRUE	7	9
PLOD3	TRUE	FALSE	0	0
PMAIP1	TRUE	TRUE	7	18
PMPCB	FALSE	TRUE	8	11
PMVK	FALSE	TRUE	7	14
PNN	FALSE	TRUE	8	9
PNO1	FALSE	TRUE	7	7
POGLUT3	FALSE	TRUE	7	7
POGZ	FALSE	TRUE	7	9
POLG	FALSE	TRUE	9	17
POLG2	FALSE	TRUE	8	10
POLR1C	FALSE	TRUE	7	8
POLR1E	FALSE	TRUE	7	8
POLR2D	FALSE	TRUE	7	8
POLR2F	FALSE	TRUE	7	8
POLR2M	FALSE	TRUE	9	17
POLR3B	FALSE	TRUE	7	8
POLR3G	FALSE	TRUE	7	18
POP7	FALSE	TRUE	8	9
POU3F1	FALSE	TRUE	8	19
POU5F1B	FALSE	TRUE	8	14
PPA1	FALSE	TRUE	8	9
PPA2	FALSE	TRUE	8	12
PPARGC1B	FALSE	TRUE	7	12
PPIA	FALSE	TRUE	8	17
PPIL1	FALSE	TRUE	7	10
PPIL4	FALSE	TRUE	7	8
PPME1	FALSE	TRUE	8	17
PPP1CA	TRUE	TRUE	8	20
PPP1R11	FALSE	TRUE	7	8
PPP1R2	TRUE	TRUE	9	21
PPP1R37	FALSE	TRUE	8	17
PPP1R8	FALSE	TRUE	9	11
PPP2CA	FALSE	TRUE	7	8
PPP2CB	FALSE	TRUE	8	16
PPP2R1A	FALSE	TRUE	8	9
PPP6C	TRUE	TRUE	8	13
PPRC1	FALSE	TRUE	7	13
PRDM13	TRUE	FALSE	0	0
PRDM4	FALSE	TRUE	8	16
PRELID1	FALSE	TRUE	7	9
PRKCI	TRUE	TRUE	7	18
PRKRA	TRUE	TRUE	7	18
PRKRIP1	FALSE	TRUE	9	11
PRMT5	FALSE	TRUE	9	10
PRODH	FALSE	TRUE	7	8
PRPF39	FALSE	TRUE	8	16
PRRC2A	FALSE	TRUE	8	18
PRSS50	FALSE	TRUE	7	7
PRXL2A	FALSE	TRUE	7	15
PSAT1	TRUE	TRUE	8	20
PSMA4	FALSE	TRUE	7	8
PSMB5	FALSE	TRUE	7	18
PSMD9	FALSE	TRUE	7	14
PSME1	FALSE	TRUE	7	16
PSME2	TRUE	TRUE	8	20
PSMG2	FALSE	TRUE	8	12
PSMG3	FALSE	TRUE	8	9
PTCD1	FALSE	TRUE	7	11
PTEN	TRUE	TRUE	10	21
PTGES2	FALSE	TRUE	7	15
PTGR2	FALSE	TRUE	7	12
PTK2	TRUE	TRUE	8	19
PTMA	FALSE	TRUE	9	18
PTPMT1	FALSE	TRUE	8	10
PTPN1	FALSE	TRUE	7	9
PTPN11	TRUE	TRUE	9	20
PTTG1IP	TRUE	FALSE	0	0
PUF60	FALSE	TRUE	8	14
PXN	TRUE	TRUE	9	21
PYROXD1	FALSE	TRUE	7	8
QRSL1	FALSE	TRUE	8	15
RAB13	TRUE	FALSE	0	0
RAB18	FALSE	TRUE	7	13
RAB4A	FALSE	TRUE	9	17
RABGGTA	FALSE	TRUE	8	9
RAC3	FALSE	TRUE	8	16
RAD17	FALSE	TRUE	7	10
RAD51D	FALSE	TRUE	7	8
RAI14	FALSE	TRUE	7	15
RAN	FALSE	TRUE	7	9
RARA	FALSE	TRUE	7	15
RARS2	FALSE	TRUE	9	17
RBBP6	FALSE	TRUE	7	13
RBM10	FALSE	TRUE	9	19
RBM15	FALSE	TRUE	9	17
RBM28	FALSE	TRUE	7	9
RBM33	FALSE	TRUE	8	10
RBM39	FALSE	TRUE	7	10
RBMX2	FALSE	TRUE	7	8
RBPJ	TRUE	TRUE	7	18
RCC1	FALSE	TRUE	7	8
RCCD1	TRUE	TRUE	9	19
RCN3	TRUE	FALSE	0	0
RECQL	TRUE	TRUE	7	18
REV3L	FALSE	TRUE	8	13
REXO2	FALSE	TRUE	7	16
RFT1	FALSE	TRUE	8	11
RHPN1	FALSE	TRUE	8	17
RING1	TRUE	FALSE	0	0
RMI1	FALSE	TRUE	7	12
RNASEH2C	FALSE	TRUE	7	8
RNF103	FALSE	TRUE	7	18
RNF123	FALSE	TRUE	8	16
RNF14	FALSE	TRUE	8	19
RNF145	FALSE	TRUE	7	17
RNF19A	TRUE	FALSE	0	0
RNF20	FALSE	TRUE	7	8
RNF31	FALSE	TRUE	7	7
RNF5	FALSE	TRUE	7	17
RNF8	FALSE	TRUE	9	19
RNMT	FALSE	TRUE	7	8
RNPS1	FALSE	TRUE	7	12
RPE	FALSE	TRUE	7	15
RPF1	FALSE	TRUE	7	7
RPL12	FALSE	TRUE	8	9
RPL26L1	FALSE	TRUE	7	13
RPL28	FALSE	TRUE	7	7
RPL29	FALSE	TRUE	7	9
RPL35A	FALSE	TRUE	7	8
RPL36AL	TRUE	TRUE	8	18
RPL41	FALSE	TRUE	8	16
RPL5	TRUE	FALSE	0	0
RPL7L1	FALSE	TRUE	7	12
RPN1	FALSE	TRUE	7	7
RPP14	FALSE	TRUE	8	9
RPP21	FALSE	TRUE	7	8
RPP30	FALSE	TRUE	7	8
RPS19BP1	FALSE	TRUE	7	7
RPS2	FALSE	TRUE	8	9
RPS29	FALSE	TRUE	8	9
RPUSD3	FALSE	TRUE	7	18
RRS1	FALSE	TRUE	7	7
RSF1	FALSE	TRUE	7	12
RSL1D1	FALSE	TRUE	8	9
RSRC2	FALSE	TRUE	7	19
RTCB	FALSE	TRUE	7	8
RTEL1	FALSE	TRUE	8	9
RTRAF	FALSE	TRUE	7	8
RUFY1	TRUE	TRUE	7	18
S100A1	FALSE	TRUE	7	15
SACM1L	FALSE	TRUE	7	13
SAE1	FALSE	TRUE	7	8
SAFB	FALSE	TRUE	7	12
SAMD4B	FALSE	TRUE	7	16
SARNP	TRUE	TRUE	9	17
SARS2	FALSE	TRUE	7	16
SART1	FALSE	TRUE	8	9
SART3	FALSE	TRUE	8	9
SATB1	FALSE	TRUE	7	10
SBDS	FALSE	TRUE	7	12
SBNO1	FALSE	TRUE	7	8
SC5D	FALSE	TRUE	7	14
SCAF1	FALSE	TRUE	8	15
SCAP	FALSE	TRUE	9	12
SCD	FALSE	TRUE	8	12
SCNM1	FALSE	TRUE	7	16
SDC1	FALSE	TRUE	8	9
SDCBP	FALSE	TRUE	7	13
SDHAF2	FALSE	TRUE	8	18
SDHC	FALSE	TRUE	7	12
SDR39U1	TRUE	FALSE	0	0
SEC14L1	FALSE	TRUE	7	9
SEC16A	FALSE	TRUE	8	17
SEC61A1	FALSE	TRUE	8	9
SEC62	FALSE	TRUE	7	15
SEC63	FALSE	TRUE	7	14
SEL1L	TRUE	FALSE	0	0
SEM1	FALSE	TRUE	7	18
SEMA4B	FALSE	TRUE	7	15
SEPHS2	FALSE	TRUE	7	8
SERBP1	FALSE	TRUE	8	9
SERINC3	TRUE	FALSE	0	0
SETD1A	FALSE	TRUE	7	8
SETD2	FALSE	TRUE	8	15
SETD5	FALSE	TRUE	9	17
SETDB1	TRUE	TRUE	9	21
SETX	FALSE	TRUE	8	12
SF3A1	FALSE	TRUE	7	8
SF3A2	FALSE	TRUE	7	8
SF3B3	FALSE	TRUE	7	8
SFPQ	FALSE	TRUE	8	9
SHC1	TRUE	TRUE	9	20
SHOC2	TRUE	TRUE	9	20
SHQ1	FALSE	TRUE	8	10
SIGLEC14	FALSE	TRUE	7	15
SIN3A	TRUE	TRUE	9	21
SIRT7	FALSE	TRUE	8	16
SIVA1	FALSE	TRUE	7	15
SKA1	FALSE	TRUE	7	13
SLC1A5	TRUE	TRUE	9	21
SLC25A3	FALSE	TRUE	7	17
SLC26A6	TRUE	FALSE	0	0
SLC27A4	TRUE	FALSE	0	0
SLC2A3	TRUE	TRUE	7	18
SLC30A9	FALSE	TRUE	7	17
SLC35B1	FALSE	TRUE	7	10
SLC35D1	TRUE	FALSE	0	0
SLC38A1	FALSE	TRUE	7	14
SLC39A10	FALSE	TRUE	8	17
SLC39A6	FALSE	TRUE	7	15
SLC39A7	FALSE	TRUE	7	11
SLC39A9	FALSE	TRUE	7	11
SLC7A5	TRUE	TRUE	8	20
SLMAP	TRUE	FALSE	0	0
SMAD4	TRUE	TRUE	7	18
SMAGP	FALSE	TRUE	7	19
SMARCA4	FALSE	TRUE	7	10
SMARCB1	FALSE	TRUE	10	15
SMARCC1	FALSE	TRUE	7	12
SMC1A	FALSE	TRUE	7	10
SMC5	FALSE	TRUE	8	9
SMG5	FALSE	TRUE	7	8
SMG8	FALSE	TRUE	8	19
SMG9	FALSE	TRUE	8	16
SMPD2	TRUE	FALSE	0	0
SMYD3	FALSE	TRUE	7	15
SNAPC1	FALSE	TRUE	7	9
SNAPC3	FALSE	TRUE	8	9
SNAPC4	FALSE	TRUE	7	12
SNF8	FALSE	TRUE	8	10
SNRNP200	TRUE	FALSE	0	0
SNRNP40	FALSE	TRUE	9	10
SNRNP48	FALSE	TRUE	7	10
SNTB2	FALSE	TRUE	8	17
SNUPN	FALSE	TRUE	7	8
SNW1	FALSE	TRUE	8	9
SNX15	FALSE	TRUE	7	8
SOD2	FALSE	TRUE	7	12
SOX4	FALSE	TRUE	7	17
SP1	TRUE	TRUE	9	20
SPAG7	FALSE	TRUE	7	18
SPCS2	FALSE	TRUE	7	11
SPCS3	FALSE	TRUE	10	12
SPEN	FALSE	TRUE	7	13
SPG7	FALSE	TRUE	8	15
SPRTN	FALSE	TRUE	7	13
SRA1	FALSE	TRUE	7	7
SRCAP	FALSE	TRUE	8	17
SRF	FALSE	TRUE	8	11
SRFBP1	TRUE	FALSE	0	0
SRP14	FALSE	TRUE	9	14
SRP68	TRUE	FALSE	0	0
SRP72	FALSE	TRUE	8	9
SRP9	FALSE	TRUE	9	12
SRPRB	FALSE	TRUE	7	11
SRRM1	FALSE	TRUE	10	13
SRSF10	FALSE	TRUE	8	16
SRSF11	TRUE	TRUE	9	21
SRSF6	TRUE	TRUE	9	19
SRSF7	FALSE	TRUE	7	8
SS18L2	FALSE	TRUE	8	13
SSBP3	TRUE	TRUE	9	21
SSR4	FALSE	TRUE	7	16
SSU72	FALSE	TRUE	9	10
SSX2IP	TRUE	FALSE	0	0
STAG2	FALSE	TRUE	8	16
STARD7	FALSE	TRUE	8	18
STAT5A	TRUE	TRUE	8	20
STAT5B	FALSE	TRUE	8	10
STRAP	FALSE	TRUE	8	12
STRIP1	FALSE	TRUE	7	19
STXBP4	FALSE	TRUE	8	11
SUB1	FALSE	TRUE	7	16
SUDS3	FALSE	TRUE	9	12
SUGP1	FALSE	TRUE	7	15
SULT1A1	TRUE	FALSE	0	0
SUMO2	TRUE	TRUE	7	19
SUPT20H	TRUE	TRUE	9	20
SURF6	FALSE	TRUE	7	8
SYF2	FALSE	TRUE	8	15
SYNGR3	FALSE	TRUE	7	12
SYS1	FALSE	TRUE	7	8
TACC3	FALSE	TRUE	7	8
TADA1	FALSE	TRUE	9	18
TADA2A	FALSE	TRUE	8	13
TADA2B	FALSE	TRUE	8	19
TAF11	TRUE	TRUE	9	20
TAF13	TRUE	TRUE	9	19
TAF1D	FALSE	TRUE	8	14
TAF3	FALSE	TRUE	9	10
TAF6	FALSE	TRUE	7	8
TAF6L	TRUE	TRUE	7	16
TAF8	FALSE	TRUE	7	8
TARDBP	FALSE	TRUE	8	9
TARS2	FALSE	TRUE	8	12
TBC1D1	TRUE	FALSE	0	0
TBCA	FALSE	TRUE	8	12
TBCE	TRUE	TRUE	7	8
TBP	FALSE	TRUE	9	10
TBPL1	FALSE	TRUE	9	15
TBX1	FALSE	TRUE	8	12
TCF4	TRUE	TRUE	7	18
TCF7L1	FALSE	TRUE	7	18
TCF7L2	FALSE	TRUE	7	15
TERF1	FALSE	TRUE	7	16
TERF2	FALSE	TRUE	8	8
TEX10	FALSE	TRUE	8	9
TFAM	FALSE	TRUE	8	18
TFB1M	FALSE	TRUE	9	16
TFDP1	FALSE	TRUE	8	13
THAP1	FALSE	TRUE	8	9
THAP11	FALSE	TRUE	9	19
THAP3	TRUE	FALSE	0	0
THG1L	FALSE	TRUE	7	7
THOC6	FALSE	TRUE	8	17
THRAP3	FALSE	TRUE	8	19
TIGD1	FALSE	TRUE	8	14
TIMM10	FALSE	TRUE	9	15
TIMM8A	TRUE	TRUE	8	19
TK1	TRUE	FALSE	0	0
TKT	FALSE	TRUE	8	12
TLCD1	TRUE	TRUE	8	20
TLX3	TRUE	FALSE	0	0
TM7SF2	FALSE	TRUE	7	18
TMED10	FALSE	TRUE	8	16
TMED2	FALSE	TRUE	7	16
TMEM127	FALSE	TRUE	7	18
TMEM175	TRUE	FALSE	0	0
TMEM199	FALSE	TRUE	7	17
TMEM242	FALSE	TRUE	10	12
TMSB10	FALSE	TRUE	7	19
TMX2	FALSE	TRUE	9	14
TNPO3	FALSE	TRUE	8	9
TOE1	FALSE	TRUE	8	17
TOR1A	TRUE	TRUE	7	18
TOR2A	FALSE	TRUE	7	12
TP53I13	FALSE	TRUE	7	15
TP53RK	FALSE	TRUE	7	10
TPI1	FALSE	TRUE	7	8
TPR	FALSE	TRUE	7	8
TPT1	FALSE	TRUE	8	11
TRA2B	FALSE	TRUE	7	8
TRAPPC1	FALSE	TRUE	8	9
TRAPPC11	FALSE	TRUE	8	9
TRAPPC3	FALSE	TRUE	9	11
TRAPPC4	FALSE	TRUE	8	14
TRAPPC5	FALSE	TRUE	8	9
TRAPPC8	FALSE	TRUE	7	15
TRIOBP	FALSE	TRUE	7	7
TRIP10	FALSE	TRUE	7	9
TRMT112	FALSE	TRUE	7	8
TRMT5	FALSE	TRUE	7	8
TRMT6	FALSE	TRUE	7	11
TRMT61A	FALSE	TRUE	7	12
TRNT1	FALSE	TRUE	8	9
TSEN2	FALSE	TRUE	7	8
TSEN34	TRUE	TRUE	9	19
TSFM	FALSE	TRUE	8	13
TSPAN14	FALSE	TRUE	7	15
TSPYL5	FALSE	TRUE	7	15
TSR1	FALSE	TRUE	7	8
TSR2	FALSE	TRUE	7	8
TTC4	FALSE	TRUE	7	8
TUBB	FALSE	TRUE	8	9
TUBB2A	FALSE	TRUE	9	10
TUBD1	TRUE	TRUE	9	20
TUBE1	FALSE	TRUE	7	13
TUFM	FALSE	TRUE	7	7
TUT1	FALSE	TRUE	9	18
TWF1	TRUE	TRUE	8	20
TXNL4B	FALSE	TRUE	7	9
TYW1B	TRUE	FALSE	0	0
U2AF1L4	TRUE	FALSE	0	0
UBA1	FALSE	TRUE	7	8
UBA5	FALSE	TRUE	8	16
UBA52	FALSE	TRUE	9	9
UBC	FALSE	TRUE	7	11
UBE2D3	FALSE	TRUE	7	18
UBE2H	FALSE	TRUE	7	13
UBE2I	FALSE	TRUE	8	11
UBE2L3	FALSE	TRUE	9	18
UBE2M	FALSE	TRUE	8	14
UBE2Z	TRUE	TRUE	8	20
UBE3A	TRUE	FALSE	0	0
UBE3C	FALSE	TRUE	7	18
UBE3D	FALSE	TRUE	7	10
UBE4B	FALSE	TRUE	7	14
UBR5	FALSE	TRUE	8	18
UBTF	FALSE	TRUE	9	18
UBXN7	FALSE	TRUE	7	11
UCHL5	FALSE	TRUE	8	10
UFL1	FALSE	TRUE	9	16
UHRF1	FALSE	TRUE	9	14
UNC45A	FALSE	TRUE	8	9
UPF2	FALSE	TRUE	8	9
UQCRB	FALSE	TRUE	8	12
UQCRC1	FALSE	TRUE	9	10
UQCRC2	FALSE	TRUE	7	9
UQCRQ	FALSE	TRUE	8	13
URB2	FALSE	TRUE	8	11
URI1	FALSE	TRUE	7	8
URM1	FALSE	TRUE	7	15
UROD	FALSE	TRUE	8	9
USF2	TRUE	TRUE	8	20
USP10	FALSE	TRUE	9	16
USP14	FALSE	TRUE	9	13
USP19	FALSE	TRUE	7	18
USP22	FALSE	TRUE	7	18
USP39	FALSE	TRUE	9	10
USP5	FALSE	TRUE	8	9
USP7	FALSE	TRUE	7	10
USP9X	FALSE	TRUE	8	17
UTP18	FALSE	TRUE	8	10
UTP20	FALSE	TRUE	7	8
UTP6	FALSE	TRUE	7	9
UXS1	TRUE	TRUE	8	20
VARS2	FALSE	TRUE	8	11
VBP1	FALSE	TRUE	9	15
VEZT	FALSE	TRUE	7	9
VPS11	FALSE	TRUE	7	11
VPS18	FALSE	TRUE	7	10
VPS26A	TRUE	FALSE	0	0
VPS33A	FALSE	TRUE	7	10
VPS41	FALSE	TRUE	7	9
VPS54	FALSE	TRUE	7	8
WAC	FALSE	TRUE	8	18
WBP1	FALSE	TRUE	7	19
WBP11	FALSE	TRUE	7	8
WBP1L	FALSE	TRUE	7	16
WDHD1	FALSE	TRUE	7	8
WDR12	FALSE	TRUE	7	12
WDR18	FALSE	TRUE	8	9
WDR26	FALSE	TRUE	7	9
WDR4	FALSE	TRUE	8	15
WDR44	FALSE	TRUE	7	7
WDR54	TRUE	TRUE	9	21
WDR70	FALSE	TRUE	7	8
WDR74	FALSE	TRUE	8	9
WDR77	FALSE	TRUE	7	9
WDR83OS	FALSE	TRUE	7	13
WNK1	FALSE	TRUE	7	19
WTAP	FALSE	TRUE	9	18
XBP1	FALSE	TRUE	7	15
XPO5	FALSE	TRUE	8	15
XRCC1	FALSE	TRUE	7	16
XRCC2	FALSE	TRUE	7	8
XRCC3	FALSE	TRUE	7	7
YARS2	TRUE	TRUE	8	20
YBX3	FALSE	TRUE	7	13
YEATS2	FALSE	TRUE	8	9
YEATS4	FALSE	TRUE	7	8
YPEL1	FALSE	TRUE	7	19
YPEL5	FALSE	TRUE	7	13
YRDC	FALSE	TRUE	8	11
YTHDC1	TRUE	FALSE	0	0
YY1	FALSE	TRUE	8	15
ZBTB17	FALSE	TRUE	9	10
ZC3H13	FALSE	TRUE	8	8
ZC3H18	FALSE	TRUE	7	7
ZC3H3	FALSE	TRUE	7	10
ZC3H4	FALSE	TRUE	9	16
ZC3H7A	FALSE	TRUE	7	15
ZCCHC9	FALSE	TRUE	7	7
ZDHHC7	FALSE	TRUE	8	13
ZFC3H1	FALSE	TRUE	9	11
ZFP69B	FALSE	TRUE	8	14
ZFR	FALSE	TRUE	8	10
ZMAT2	FALSE	TRUE	7	8
ZNF124	TRUE	FALSE	0	0
ZNF133	TRUE	TRUE	8	20
ZNF143	FALSE	TRUE	7	7
ZNF207	FALSE	TRUE	7	8
ZNF236	FALSE	TRUE	9	12
ZNF253	TRUE	TRUE	8	20
ZNF284	FALSE	TRUE	7	19
ZNF292	FALSE	TRUE	9	16
ZNF317	TRUE	TRUE	7	19
ZNF468	FALSE	TRUE	7	13
ZNF483	TRUE	FALSE	0	0
ZNF492	FALSE	TRUE	7	16
ZNF506	FALSE	TRUE	7	19
ZNF574	FALSE	TRUE	8	11
ZNF648	TRUE	FALSE	0	0
ZNF658	FALSE	TRUE	7	16
ZNF674	FALSE	TRUE	8	15
ZNF706	TRUE	TRUE	9	20
ZNF718	FALSE	TRUE	8	19
ZNF763	FALSE	TRUE	7	8
ZNF84	FALSE	TRUE	7	10
ZNF844	TRUE	FALSE	0	0
ZNHIT3	FALSE	TRUE	9	10
ZRANB2	FALSE	TRUE	7	14
ZRSR2	FALSE	TRUE	7	12
ZW10	FALSE	TRUE	8	13
