## Supplementary material for "ExPert infers causal perturbations from cell states across biological and clinical contexts": SI Tables: Table_S6.csv

fold	context	split	perturbations	n_unique	n_query	top10_weighted_x_chance	top10_weighted	top10_x_chance	top10	hits_top10	shuffled_null_x_chance_mean	shuffled_null_x_chance_sd	n_shuffles
0	all unseen perturbations	ID	unseen (zero-shot)	9874	9874	26.233442899899416	0.013185947675244742	17.529521976909056	0.008811018837350618	87.0	0.7769858949518238	0.4386495042195524	20
1	all unseen perturbations	ID	unseen (zero-shot)	9873	9873	26.18363934814664	0.013160914475067424	16.72526081231642	0.00840676592727641	83.0	0.9789233498770813	0.48441519418077844	20
2	all unseen perturbations	ID	unseen (zero-shot)	9874	9874	25.841073778535367	0.012988727709743837	16.72356694348795	0.00840591452298967	83.0	0.9877953475260999	0.5800574640882237	20
3	all unseen perturbations	ID	unseen (zero-shot)	9871	9871	26.236900728097048	0.01318768571404727	17.13174956944585	0.00861108297031709	85.0	0.8712227474675409	0.3714298435445066	20
4	all unseen perturbations	ID	unseen (zero-shot)	9858	9858	24.750760298103202	0.012440693791456748	16.548894299046463	0.008318117265165348	82.0	0.9057877374927704	0.3979422869596314	20
5	all unseen perturbations	ID	unseen (zero-shot)	9859	9859	23.26041181523901	0.011691586737993972	15.740034486256215	0.00791155289583122	78.0	0.9203622021505197	0.4281600763346864	20
6	all unseen perturbations	ID	unseen (zero-shot)	9823	9823	26.24537245689333	0.013191943934100694	17.012928840476434	0.008551359055278427	84.0	0.6267987943903369	0.3671867959590955	20
7	all unseen perturbations	ID	unseen (zero-shot)	9873	9873	24.021077266668122	0.012073926748765076	15.516205813835715	0.007799047908437152	77.0	0.9594830694259613	0.6461371938999116	20
8	all unseen perturbations	ID	unseen (zero-shot)	9872	9872	25.65447078883924	0.012894933796853098	16.928484602917344	0.008508914100486223	84.0	1.0185098818759868	0.597848987756041	20
9	all unseen perturbations	ID	unseen (zero-shot)	9874	9874	27.39596269255367	0.013770275291557511	17.731010735264334	0.008912294915940856	88.0	0.816722029793332	0.5611923779396308	20
10	all unseen perturbations	ID	unseen (zero-shot)	9874	9874	29.230865432982696	0.01469256870217778	18.738454527040716	0.00941867530889204	93.0	1.0050128621744956	0.5536387496128563	20
11	all unseen perturbations	ID	unseen (zero-shot)	9874	9874	27.56104811576906	0.013853253639491862	17.93249949361961	0.009013570994531091	89.0	1.016711412990954	0.49959583494605403	20
0	all unseen perturbations	OOD	unseen (zero-shot)	3773	3773	17.28959631067408	0.008690422875433064	13.182480784521601	0.0066260270341902995	25.0	0.707109403443168	0.5094273505360628	20
1	all unseen perturbations	OOD	unseen (zero-shot)	3857	3857	19.34876320512711	0.009725440163421518	13.927015815400571	0.0070002592688618095	27.0	0.6694232581976818	0.4808852077512409	20
2	all unseen perturbations	OOD	unseen (zero-shot)	3683	3683	13.504678924860766	0.0067879763382059635	11.343877273961445	0.005701873472712463	21.0	0.3833438632494732	0.5040435954024611	20
3	all unseen perturbations	OOD	unseen (zero-shot)	3940	3940	9.500113550802643	0.004775126187887732	6.059390862944163	0.003045685279187817	12.0	0.5392378355043356	0.6125071710832968	20
4	all unseen perturbations	OOD	unseen (zero-shot)	896	896	94.80245653103864	0.047651398105573575	57.73102678571429	0.029017857142857144	26.0	1.6173444572742373	2.7481022256717833	20
5	all unseen perturbations	OOD	unseen (zero-shot)	9273	9273	10.160483780990344	0.00510705392359404	5.149142672274346	0.002588159171789065	24.0	0.840377108168826	0.6440396823107746	20
6	all unseen perturbations	OOD	unseen (zero-shot)	3473	3473	13.587694879716627	0.006829703382617053	10.311258278145695	0.005182839044054132	18.0	0.9086343726918221	0.8281690229649048	20
7	all unseen perturbations	OOD	unseen (zero-shot)	9210	9210	14.846953042806549	0.007462655462581828	7.776547231270359	0.003908794788273616	36.0	0.9554300423736517	0.47628119698009747	20
8	all unseen perturbations	OOD	unseen (zero-shot)	413	413	52.91563001415763	0.026597451628126476	28.903147699757874	0.014527845036319613	6.0	1.3238296366210478	3.00623607701928	20
9	all unseen perturbations	OOD	unseen (zero-shot)	3797	3797	7.157144647124392	0.0035974589832241223	4.715696602580985	0.00237029233605478	9.0	0.35175172797266085	0.4375022980012859	20
10	all unseen perturbations	OOD	unseen (zero-shot)	3785	3785	10.130533364166412	0.0050919996804053335	7.3587846763540306	0.0036988110964332895	14.0	0.6773108952621969	0.6803884944051295	20
11	all unseen perturbations	OOD	unseen (zero-shot)	3798	3798	6.496205601930545	0.003265245338994996	4.714454976303318	0.002369668246445498	9.0	0.5614163011316308	0.6289491556682297	20
0	all seen perturbations	ID	trained (reference)	8964	90687	1800.0470074297027			0.9060687193217314		0.921372868736565	0.35473380954128897	20
1	all seen perturbations	ID	trained (reference)	8964	86399	1821.350008461751			0.9146586345381527		1.1336361284014083	0.4884598099248692	20
2	all seen perturbations	ID	trained (reference)	8964	91201	1819.1195103139075			0.9149933065595717		0.9426200926322734	0.5310109527348296	20
3	all seen perturbations	ID	trained (reference)	8964	89368	1815.7488082296968			0.9135430611334225		0.9281595741003134	0.4687902092319142	20
4	all seen perturbations	ID	trained (reference)	8962	97384	1815.8675332089051			0.912965855835751		0.9429632569822874	0.4812374835765766	20
5	all seen perturbations	ID	trained (reference)	8962	99312	1849.908127555556			0.9301495201963847		0.9675170331555462	0.5108968739736292	20
6	all seen perturbations	ID	trained (reference)	8963	100045	1860.4437448949745			0.9355126631708134		0.9263184511329389	0.37731490309278226	20
7	all seen perturbations	ID	trained (reference)	8964	99845	1837.4850450116353			0.9246987951807228		0.8536154887861651	0.45290935549969136	20
8	all seen perturbations	ID	trained (reference)	8958	105040	1845.7643009946278			0.9295601696807323		0.849659911395352	0.385375995815317	20
9	all seen perturbations	ID	trained (reference)	8964	84958	1824.0540709974302			0.9162204373047746		0.8843931484670078	0.4300336899667898	20
10	all seen perturbations	ID	trained (reference)	8964	85155	1811.928236416933			0.9113119143239625		0.9292131559822077	0.31081783366935395	20
11	all seen perturbations	ID	trained (reference)	8964	84989	1807.383813487112			0.9100847835787594		0.9658050740884745	0.35589637281841674	20
0	all seen perturbations	OOD	trained (reference)	6442	16855	301.44439588153585			0.13427506985408258		0.9627512571927023	0.4855218819296576	20
1	all seen perturbations	OOD	trained (reference)	7703	21139	380.95195702316704			0.15980786706477995		0.9240611269005008	0.5864257539964153	20
2	all seen perturbations	OOD	trained (reference)	6373	16266	370.8517873385873			0.16209006747214813		1.0290334843144917	0.6734916298653368	20
3	all seen perturbations	OOD	trained (reference)	6518	18141	269.688665899934			0.11414544338754219		1.1235200380976444	0.7094624259388588	20
4	all seen perturbations	OOD	trained (reference)	8458	10061	397.3587247983574			0.13714826200047292		0.8659070780390683	0.4567053459032146	20
5	all seen perturbations	OOD	trained (reference)	8142	8142	284.70490439913493			0.10636207320068779		1.29107233327692	0.6079023884568618	20
6	all seen perturbations	OOD	trained (reference)	7368	7368	136.97770606335283			0.04750271444082519		0.8941757332593477	0.5480112459005103	20
7	all seen perturbations	OOD	trained (reference)	7651	7651	349.5957364711124			0.13527643445301268		1.0295867180465605	0.6173803436849876	20
8	all seen perturbations	OOD	trained (reference)	2416	2416	601.9956992101041			0.236341059602649		0.8811540275672467	0.880018482326381	20
9	all seen perturbations	OOD	trained (reference)	7483	22556	1797.4664469700833			0.918214619804891		0.9364480128227679	0.5173922411170392	20
10	all seen perturbations	OOD	trained (reference)	7481	22359	1819.3834038514656			0.9263467450875551		0.9020075399157939	0.58486519984752	20
11	all seen perturbations	OOD	trained (reference)	7518	22558	1864.8789308713344			0.9446661346102687		0.9301195481471016	0.4198279144322091	20
0	CD4+ T – 48 h	ID	unseen (zero-shot)	3785	14576	2.875538568052054	0.0014453574104307885	2.183863885839737	0.0010976948408342481	16.0	0.41276476662010086	0.26064530255766394	20
1	CD4+ T – 48 h	ID	unseen (zero-shot)	3785	14576	3.1006429405277354	0.0015585036142386202	2.32035537870472	0.0011663007683863885	17.0	0.4010236264774732	0.21661509008120258	20
2	CD4+ T – 48 h	ID	unseen (zero-shot)	3785	14576	4.560331796041742	0.0022921999477465405	3.002812843029638	0.0015093304061470911	22.0	0.465232246843701	0.23643891775800116	20
3	CD4+ T – 48 h	ID	unseen (zero-shot)	3785	14576	4.0394235507823115	0.0020303712243188296	3.139304335894622	0.0015779363336992317	23.0	0.4673140311576791	0.3231740032386586	20
4	CD4+ T – 48 h	ID	unseen (zero-shot)	3785	14576	4.155540228599885	0.002088735978185416	2.8663213501646543	0.0014407244785949506	21.0	0.4761133321323685	0.3361707078397859	20
5	CD4+ T – 48 h	ID	unseen (zero-shot)	3785	14576	3.410665509161346	0.0017143330028456122	2.5933383644346875	0.0013035126234906696	19.0	0.4317120133562725	0.2847567337546392	20
6	CD4+ T – 48 h	ID	unseen (zero-shot)	3785	14576	4.244905373951351	0.0021336543724309377	2.8663213501646543	0.0014407244785949506	21.0	0.6642588005254224	0.34031318675852146	20
7	CD4+ T – 48 h	ID	unseen (zero-shot)	3785	14576	4.123336969701099	0.002072549369037999	3.002812843029638	0.0015093304061470911	22.0	0.37162152532785575	0.2403678579461605	20
8	CD4+ T – 48 h	ID	unseen (zero-shot)	3785	14576	4.709327277226244	0.0023670908656578254	3.548778814489572	0.0017837541163556532	26.0	0.3574178565864648	0.23779514660131515	20
9	CD4+ T – 48 h	ID	unseen (zero-shot)	3785	14576	4.267780047308858	0.0021451520720326	3.139304335894622	0.0015779363336992317	23.0	0.48407426557222777	0.17126756698212603	20
11	CD4+ T – 48 h	ID	unseen (zero-shot)	3785	14576	3.1101456378623706	0.0015632800391366527	2.32035537870472	0.0011663007683863885	17.0	0.42199317631000327	0.23130276726857862	20
10	CD4+ T – 48 h	OOD	unseen (zero-shot)	3785	14576	2.774467427915755	0.0013945551283818822	2.183863885839737	0.0010976948408342481	16.0	0.5976165940006635	0.4403248887459085	20
0	CD4+ T – 8 h	ID	unseen (zero-shot)	3798	14681	3.962567587488259	0.0019917404310069156	2.9813364212247127	0.001498535522103399	22.0	0.4962251264976631	0.26499497540943034	20
1	CD4+ T – 8 h	ID	unseen (zero-shot)	3798	14681	3.254565478413877	0.001635871062283929	2.1682446699816094	0.0010898440160751993	16.0	0.3977457008244051	0.2239597314914704	20
2	CD4+ T – 8 h	ID	unseen (zero-shot)	3798	14681	3.8455921478361432	0.0019329440300759702	2.43927525372931	0.001226074518084599	18.0	0.5089538894790682	0.2353343869422376	20
3	CD4+ T – 8 h	ID	unseen (zero-shot)	3798	14681	3.8563762845683645	0.0019383645562042545	2.7103058374770113	0.001362305020093999	20.0	0.5011064884015148	0.3497332163809818	20
4	CD4+ T – 8 h	ID	unseen (zero-shot)	3798	14681	3.463254436688255	0.0017407662411099546	2.1682446699816094	0.0010898440160751993	16.0	0.42015097795708484	0.259128030265226	20
5	CD4+ T – 8 h	ID	unseen (zero-shot)	3798	14681	4.194814453537244	0.002108476729599017	2.9813364212247127	0.001498535522103399	22.0	0.3770216014055342	0.23125886243366323	20
6	CD4+ T – 8 h	ID	unseen (zero-shot)	3798	14681	4.073449470087776	0.00204747397340426	2.9813364212247127	0.001498535522103399	22.0	0.6782062087710651	0.34841783620685934	20
7	CD4+ T – 8 h	ID	unseen (zero-shot)	3798	14681	4.2716289369260245	0.002147086673498881	2.9813364212247127	0.001498535522103399	22.0	0.526363551805146	0.3311798314123997	20
8	CD4+ T – 8 h	ID	unseen (zero-shot)	3798	14681	3.2358524606937586	0.0016264651725025174	2.30375996185546	0.0011579592670798993	17.0	0.5019427141683428	0.30252768700376437	20
9	CD4+ T – 8 h	ID	unseen (zero-shot)	3798	14681	4.269070117802892	0.002145800511587279	2.845821129350862	0.001430420271098699	21.0	0.4413325268847337	0.21020110501538558	20
10	CD4+ T – 8 h	ID	unseen (zero-shot)	3798	14681	3.4532361673619447	0.0017357306696968808	2.7103058374770113	0.001362305020093999	20.0	0.549883338030671	0.31109134220308055	20
11	CD4+ T – 8 h	OOD	unseen (zero-shot)	3798	14681	2.9509210445193874	0.0014832475720127605	2.0327293781077587	0.0010217287650704993	15.0	0.6805219056084705	0.27800848352207763	20
0	CD4+ T – Rest	ID	unseen (zero-shot)	3797	14567	5.561892586770716	0.0027956233157932723	3.6875471957163457	0.0018535044964646118	27.0	0.549630809427141	0.29684542477026726	20
1	CD4+ T – Rest	ID	unseen (zero-shot)	3797	14567	4.385592155342161	0.0022043690149998294	3.1412439074620724	0.0015789112377291139	23.0	0.4030653169001293	0.2501190868383831	20
2	CD4+ T – Rest	ID	unseen (zero-shot)	3797	14567	5.691895895442858	0.0028609680298782897	3.9606988398434826	0.001990801125832361	29.0	0.45969886267958476	0.2777135037602339	20
3	CD4+ T – Rest	ID	unseen (zero-shot)	3797	14567	5.474642498527259	0.0027517680314286296	3.414395551589209	0.0017162078670968628	25.0	0.5282794441309503	0.371985566145118	20
4	CD4+ T – Rest	ID	unseen (zero-shot)	3797	14567	5.360446600589346	0.00269436873615951	3.824123017779914	0.0019221528111484864	28.0	0.6480626037422401	0.33442144376205685	20
5	CD4+ T – Rest	ID	unseen (zero-shot)	3797	14567	5.021587079531104	0.002524044774833427	3.550971373652777	0.0017848561817807372	26.0	0.4466888444937001	0.25929102270388427	20
6	CD4+ T – Rest	ID	unseen (zero-shot)	3797	14567	5.72708939127022	0.0028786576482886252	3.9606988398434826	0.001990801125832361	29.0	0.4621468018229639	0.25017647904879997	20
7	CD4+ T – Rest	ID	unseen (zero-shot)	3797	14567	5.887685364936836	0.002959379424446763	3.6875471957163457	0.0018535044964646118	27.0	0.5218725630812211	0.2376990164950736	20
8	CD4+ T – Rest	ID	unseen (zero-shot)	3797	14567	6.148162848571972	0.003090305528309611	4.3704263060341875	0.0021967460698839843	32.0	0.3963338993257747	0.2933532052675223	20
10	CD4+ T – Rest	ID	unseen (zero-shot)	3797	14567	5.993655065638652	0.0030126439133644893	3.9606988398434826	0.001990801125832361	29.0	0.5209629945051298	0.3370949623812243	20
11	CD4+ T – Rest	ID	unseen (zero-shot)	3797	14567	6.331019009346697	0.0031822161394052255	4.233850483970619	0.0021280977552001097	31.0	0.547491577728989	0.44180453597340613	20
9	CD4+ T – Rest	OOD	unseen (zero-shot)	3797	14567	3.7560095302646945	0.001887916325843023	2.5949406192077986	0.0013043179789936157	19.0	0.5057991994847879	0.30549575651135463	20
0	HCT116	ID	unseen (zero-shot)	9210	9210	15.291222599504684	0.007685962603420297	8.640608034744844	0.004343105320304018	40.0	0.6937083415680556	0.4754722786533237	20
1	HCT116	ID	unseen (zero-shot)	9210	9210	16.417242938023836	0.00825194417593558	9.504668838219327	0.004777415852334419	44.0	0.675217744723497	0.44920311380026434	20
2	HCT116	ID	unseen (zero-shot)	9210	9210	14.252443787673494	0.007163832011899217	8.2085776330076	0.004125950054288816	38.0	0.7507090182625008	0.38338855909685876	20
3	HCT116	ID	unseen (zero-shot)	9210	9210	17.10607669527893	0.008598178786267367	9.720684039087947	0.004885993485342019	45.0	0.7164947918059623	0.49312156382736055	20
4	HCT116	ID	unseen (zero-shot)	9210	9210	14.457619734597076	0.007266961414725848	8.424592833876222	0.004234527687296417	39.0	0.6308224608950554	0.512002089376317	20
5	HCT116	ID	unseen (zero-shot)	9210	9210	17.00495714355347	0.008547352170672765	9.93669923995657	0.00499457111834962	46.0	0.7318182045133341	0.46349990246032907	20
6	HCT116	ID	unseen (zero-shot)	9210	9210	16.360924645548035	0.00822363641394724	9.720684039087947	0.004885993485342019	45.0	0.7602451217737402	0.5487727772140922	20
8	HCT116	ID	unseen (zero-shot)	9210	9210	13.640083131039932	0.006856035753224393	7.776547231270359	0.003908794788273616	36.0	0.7001665179496104	0.5255648852365548	20
9	HCT116	ID	unseen (zero-shot)	9210	9210	15.817493432772887	0.007950486771939123	9.504668838219327	0.004777415852334419	44.0	0.5786934892552651	0.4660284654804071	20
10	HCT116	ID	unseen (zero-shot)	9210	9210	15.927711440746998	0.008005886625155565	9.072638436482086	0.004560260586319218	42.0	0.7173729655894552	0.5994230915309923	20
11	HCT116	ID	unseen (zero-shot)	9210	9210	15.332683919118763	0.007706802673595759	9.072638436482086	0.004560260586319218	42.0	0.7127114463911772	0.5986638323019424	20
7	HCT116	OOD	unseen (zero-shot)	9210	9210	14.846953042806549	0.007462655462581828	7.776547231270359	0.003908794788273616	36.0	0.9554300423736517	0.47628119698009747	20
0	HEK293T	ID	unseen (zero-shot)	9273	9273	15.791510046995098	0.007937426512689166	7.294618785721989	0.0036665588267011753	34.0	0.696721094786728	0.509498218381446	20
1	HEK293T	ID	unseen (zero-shot)	9273	9273	16.69671855785252	0.008392419481202573	7.9382616197562825	0.003990078723174808	37.0	0.6502044515583498	0.41970877676842333	20
2	HEK293T	ID	unseen (zero-shot)	9273	9273	15.658489196931077	0.007870565065057088	7.723714008411518	0.0038822387576835974	36.0	0.722349561742828	0.41032767351499805	20
3	HEK293T	ID	unseen (zero-shot)	9273	9273	18.181169450040077	0.009138562176446381	8.367356842445812	0.0042057586541572305	39.0	0.6735766051958213	0.6877223282553373	20
4	HEK293T	ID	unseen (zero-shot)	9273	9273	13.611708109729609	0.006841773365031218	6.650975951687696	0.003343038930227542	31.0	0.6580710574530284	0.6230920034951608	20
6	HEK293T	ID	unseen (zero-shot)	9273	9273	17.443537939171613	0.008767799919161403	8.79645206513534	0.004421438585139653	41.0	0.7189346010443629	0.5398502841052976	20
7	HEK293T	ID	unseen (zero-shot)	9273	9273	16.232121285685157	0.00815889484075655	7.9382616197562825	0.003990078723174808	37.0	0.6837767675677842	0.589347881533588	20
8	HEK293T	ID	unseen (zero-shot)	9273	9273	14.565945699186425	0.007321410253423686	7.080071174377225	0.0035587188612099642	33.0	0.6450250944990112	0.4633245799423082	20
9	HEK293T	ID	unseen (zero-shot)	9273	9273	17.297507715018206	0.008694399454645993	8.367356842445812	0.0042057586541572305	39.0	0.7842619861201194	0.585207769938511	20
10	HEK293T	ID	unseen (zero-shot)	9273	9273	17.92195767130896	0.00900827226504597	9.225547287824869	0.004637118516122075	43.0	0.6482571108743442	0.3914665242376381	20
11	HEK293T	ID	unseen (zero-shot)	9273	9273	16.907551726688713	0.008498392423568087	7.9382616197562825	0.003990078723174808	37.0	0.763390071565453	0.5278366633396468	20
5	HEK293T	OOD	unseen (zero-shot)	9273	9273	10.160483780990344	0.00510705392359404	5.149142672274346	0.002588159171789065	24.0	0.840377108168826	0.6440396823107746	20
1	HepG2	ID	unseen (zero-shot)	72	72	808.7208528951487	0.4064945226917058	663.1666666666667	0.3333333333333333	24.0	0.0	0.0	20
2	HepG2	ID	unseen (zero-shot)	72	72	755.7920579029735	0.37989045383411585	635.5347222222223	0.3194444444444444	23.0	0.0	0.0	20
3	HepG2	ID	unseen (zero-shot)	72	72	717.6521909233178	0.3607198748043819	607.9027777777779	0.3055555555555556	22.0	0.0	0.0	20
4	HepG2	ID	unseen (zero-shot)	72	72	635.1455399061033	0.3192488262910798	525.0069444444445	0.2638888888888889	19.0	0.0	0.0	20
5	HepG2	ID	unseen (zero-shot)	72	72	670.9503129890455	0.337245696400626	525.0069444444445	0.2638888888888889	19.0	0.0	0.0	20
6	HepG2	ID	unseen (zero-shot)	72	72	711.4252738654147	0.35758998435054773	607.9027777777779	0.3055555555555556	22.0	0.0	0.0	20
7	HepG2	ID	unseen (zero-shot)	72	72	666.2801251956182	0.3348982785602504	580.2708333333334	0.2916666666666667	21.0	0.0	0.0	20
8	HepG2	ID	unseen (zero-shot)	72	72	602.4542253521128	0.3028169014084507	497.37500000000006	0.25	18.0	0.0	0.0	20
9	HepG2	ID	unseen (zero-shot)	72	72	632.8104460093897	0.318075117370892	525.0069444444445	0.2638888888888889	19.0	0.0	0.0	20
10	HepG2	ID	unseen (zero-shot)	72	72	641.3724569640063	0.3223787167449139	525.0069444444445	0.2638888888888889	19.0	0.0	0.0	20
11	HepG2	ID	unseen (zero-shot)	72	72	733.2194835680752	0.3685446009389672	607.9027777777779	0.3055555555555556	22.0	0.7783646322378718	3.4809524579310103	20
0	HepG2	OOD	unseen (zero-shot)	72	72	661.6099374021909	0.3325508607198748	552.6388888888889	0.2777777777777778	20.0	0.0	0.0	20
0	Jurkat	ID	unseen (zero-shot)	75	75	547.0228828828829	0.2749549549549549	424.42666666666673	0.21333333333333335	16.0	0.250927927927928	1.1221838086000298	20
1	Jurkat	ID	unseen (zero-shot)	75	75	563.5124324324324	0.28324324324324324	424.42666666666673	0.21333333333333335	16.0	0.0	0.0	20
3	Jurkat	ID	unseen (zero-shot)	75	75	477.48	0.24	318.32000000000005	0.16	12.0	0.0	0.0	20
4	Jurkat	ID	unseen (zero-shot)	75	75	460.27351351351354	0.23135135135135135	344.8466666666667	0.17333333333333334	13.0	0.0	0.0	20
5	Jurkat	ID	unseen (zero-shot)	75	75	478.913873873874	0.24072072072072076	371.3733333333334	0.18666666666666668	14.0	0.0	0.0	20
6	Jurkat	ID	unseen (zero-shot)	75	75	569.247927927928	0.28612612612612615	424.42666666666673	0.21333333333333335	16.0	0.0	0.0	20
7	Jurkat	ID	unseen (zero-shot)	75	75	550.6075675675677	0.27675675675675676	424.42666666666673	0.21333333333333335	16.0	0.0	0.0	20
8	Jurkat	ID	unseen (zero-shot)	75	75	380.6935135135136	0.19135135135135137	318.32000000000005	0.16	12.0	0.0	0.0	20
9	Jurkat	ID	unseen (zero-shot)	75	75	649.544864864865	0.3264864864864865	477.48	0.24	18.0	0.0	0.0	20
10	Jurkat	ID	unseen (zero-shot)	75	75	524.7978378378378	0.26378378378378375	371.3733333333334	0.18666666666666668	14.0	0.0	0.0	20
11	Jurkat	ID	unseen (zero-shot)	75	75	599.3592792792793	0.3012612612612613	424.42666666666673	0.21333333333333335	16.0	0.0	0.0	20
2	Jurkat	OOD	unseen (zero-shot)	75	75	467.4428828828829	0.23495495495495494	344.8466666666667	0.17333333333333334	13.0	0.0	0.0	20
0	K562 – essential	ID	unseen (zero-shot)	73	73	920.5601217656011	0.46270928462709277	654.082191780822	0.3287671232876712	24.0	0.0	0.0	20
1	K562 – essential	ID	unseen (zero-shot)	73	73	883.4651826484019	0.44406392694063923	626.8287671232877	0.3150684931506849	23.0	0.07570395738203958	0.338558389743975	20
2	K562 – essential	ID	unseen (zero-shot)	73	73	896.3348554033486	0.4505327245053272	654.082191780822	0.3287671232876712	24.0	0.0	0.0	20
3	K562 – essential	ID	unseen (zero-shot)	73	73	859.2399162861493	0.4318873668188737	599.5753424657535	0.3013698630136986	22.0	0.0	0.0	20
5	K562 – essential	ID	unseen (zero-shot)	73	73	793.3774733637748	0.3987823439878234	545.068493150685	0.273972602739726	20.0	0.0	0.0	20
6	K562 – essential	ID	unseen (zero-shot)	73	73	1049.2568493150686	0.5273972602739726	790.3493150684932	0.3972602739726027	29.0	0.0	0.0	20
7	K562 – essential	ID	unseen (zero-shot)	73	73	953.1128234398782	0.4790715372907153	708.5890410958905	0.3561643835616438	26.0	0.0	0.0	20
8	K562 – essential	ID	unseen (zero-shot)	73	73	732.8143074581432	0.36834094368340947	517.8150684931508	0.2602739726027397	19.0	0.0	0.0	20
9	K562 – essential	ID	unseen (zero-shot)	73	73	968.2536149162861	0.4866818873668188	681.3356164383562	0.3424657534246575	25.0	0.0	0.0	20
10	K562 – essential	ID	unseen (zero-shot)	73	73	968.2536149162861	0.4866818873668188	681.3356164383562	0.3424657534246575	25.0	0.0	0.0	20
11	K562 – essential	ID	unseen (zero-shot)	73	73	879.6799847793	0.4421613394216134	626.8287671232877	0.3150684931506849	23.0	0.0	0.0	20
4	K562 – essential	OOD	unseen (zero-shot)	73	73	596.5471841704718	0.2998477929984779	436.05479452054794	0.2191780821917808	16.0	0.0	0.0	20
0	K562 – genome-wide	ID	unseen (zero-shot)	892	892	130.95349014201813	0.06582231221011214	73.60257847533633	0.03699551569506727	33.0	1.014476729993251	1.6325641077498647	20
1	K562 – genome-wide	ID	unseen (zero-shot)	892	892	134.49030284754235	0.06760005169517082	78.0633408071749	0.03923766816143498	35.0	0.8293511538074931	1.5323011059531928	20
2	K562 – genome-wide	ID	unseen (zero-shot)	892	892	125.52542540817646	0.06309395597294619	73.60257847533633	0.03699551569506727	33.0	0.9639100216832522	1.4865527580439184	20
3	K562 – genome-wide	ID	unseen (zero-shot)	892	892	115.09782736684903	0.057852640043653696	64.6810538116592	0.032511210762331835	29.0	0.602800873073996	1.319458838072987	20
5	K562 – genome-wide	ID	unseen (zero-shot)	892	892	114.48074211289651	0.057542469018796935	64.6810538116592	0.032511210762331835	29.0	0.6659378365571017	1.432072792994593	20
6	K562 – genome-wide	ID	unseen (zero-shot)	892	892	128.66798920145322	0.0646735306365686	71.37219730941705	0.03587443946188341	32.0	0.9162001895489598	1.349322306678889	20
7	K562 – genome-wide	ID	unseen (zero-shot)	892	892	114.66929594049313	0.057637243498614286	66.91143497757848	0.033632286995515695	30.0	0.05056670830999872	0.22614119435912128	20
8	K562 – genome-wide	ID	unseen (zero-shot)	892	892	112.65234136044458	0.05662344375996209	64.6810538116592	0.032511210762331835	29.0	0.7485015580350092	1.2429701147887071	20
9	K562 – genome-wide	ID	unseen (zero-shot)	892	892	133.67895001364178	0.06719223423656284	75.83295964125561	0.03811659192825112	34.0	1.022475983285228	1.5036084558336658	20
10	K562 – genome-wide	ID	unseen (zero-shot)	892	892	122.81710679360704	0.061732649808297076	71.37219730941705	0.03587443946188341	32.0	0.8787751116472092	1.5926111073332385	20
11	K562 – genome-wide	ID	unseen (zero-shot)	892	892	125.7711167592872	0.06321744999210213	73.60257847533633	0.03699551569506727	33.0	0.19169639138988212	0.6658846852764916	20
4	K562 – genome-wide	OOD	unseen (zero-shot)	892	892	75.14155717342294	0.037769066184178406	42.37724215246637	0.021300448430493273	19.0	1.622419980183518	2.71604297379358	20
0	KOLF2.1J	ID	unseen (zero-shot)	3473	3473	8.849502823422895	0.004448103957488261	9.165562913907285	0.004606968039159228	16.0	2.725473747329463	1.1820809979657034	20
1	KOLF2.1J	ID	unseen (zero-shot)	3473	3473	9.160710740125964	0.004604529148090456	8.019867549668875	0.004031097034264325	14.0	2.6260314825551387	1.3044604065528151	20
2	KOLF2.1J	ID	unseen (zero-shot)	3473	3473	9.784157063322509	0.00491789749350214	8.592715231788079	0.004319032536711776	15.0	2.7620904845486103	1.4171359575240057	20
3	KOLF2.1J	ID	unseen (zero-shot)	3473	3473	9.312536235912672	0.0046808425412981506	9.165562913907285	0.004606968039159228	16.0	2.477761176545338	1.3879670057172093	20
4	KOLF2.1J	ID	unseen (zero-shot)	3473	3473	9.744998451287021	0.004898214853625042	9.738410596026492	0.0048949035416066804	17.0	2.47516777723948	1.0280021600097304	20
5	KOLF2.1J	ID	unseen (zero-shot)	3473	3473	10.306271890462313	0.005180332691863439	10.311258278145695	0.005182839044054132	18.0	2.8698797166252357	1.249338381446183	20
7	KOLF2.1J	ID	unseen (zero-shot)	3473	3473	8.587414920062587	0.004316368394100319	8.592715231788079	0.004319032536711776	15.0	2.4805778486391183	1.2853428791351844	20
8	KOLF2.1J	ID	unseen (zero-shot)	3473	3473	8.79935232028973	0.004422896366066715	9.165562913907285	0.004606968039159228	16.0	2.782202210291397	1.2659277845897894	20
9	KOLF2.1J	ID	unseen (zero-shot)	3473	3473	16.26765532796976	0.00817675563104788	13.748344370860929	0.006910452058738843	24.0	2.2558623750109206	1.0259107884661915	20
10	KOLF2.1J	ID	unseen (zero-shot)	3473	3473	9.326963092978374	0.004688094040200238	9.165562913907285	0.004606968039159228	16.0	2.902958438897317	1.4611446812222408	20
11	KOLF2.1J	ID	unseen (zero-shot)	3473	3473	6.772378902558158	0.0034040607703232756	6.301324503311259	0.0031672905269219693	11.0	2.6283157349238753	1.3832325782178552	20
6	KOLF2.1J	OOD	unseen (zero-shot)	3473	3473	13.587694879716627	0.006829703382617053	10.311258278145695	0.005182839044054132	18.0	0.9086343726918221	0.8281690229649048	20
0	RPE1	ID	unseen (zero-shot)	77	77	499.0748462064252	0.2508544087491456	387.5649350649351	0.19480519480519481	15.0	0.0	0.0	20
2	RPE1	ID	unseen (zero-shot)	77	77	522.1927546138073	0.26247436773752564	413.40259740259745	0.2077922077922078	16.0	0.0	0.0	20
3	RPE1	ID	unseen (zero-shot)	77	77	463.718045112782	0.2330827067669173	335.8896103896104	0.16883116883116883	13.0	1.699846206425154	7.601943337723566	20
4	RPE1	ID	unseen (zero-shot)	77	77	520.1529391660971	0.26144907723855093	413.40259740259745	0.2077922077922078	16.0	0.0	0.0	20
5	RPE1	ID	unseen (zero-shot)	77	77	695.577067669173	0.3496240601503759	542.5909090909091	0.2727272727272727	21.0	0.0	0.0	20
6	RPE1	ID	unseen (zero-shot)	77	77	645.2616199589884	0.3243335611756664	516.7532467532468	0.2597402597402597	20.0	3.19571086807929	9.858429269428724	20
7	RPE1	ID	unseen (zero-shot)	77	77	518.113123718387	0.2604237867395762	439.2402597402598	0.22077922077922077	17.0	1.699846206425154	7.601943337723566	20
8	RPE1	ID	unseen (zero-shot)	77	77	509.2739234449761	0.25598086124401914	413.40259740259745	0.2077922077922078	16.0	0.0	0.0	20
9	RPE1	ID	unseen (zero-shot)	77	77	567.7486329460014	0.28537252221462744	439.2402597402598	0.22077922077922077	17.0	1.699846206425154	7.601943337723566	20
10	RPE1	ID	unseen (zero-shot)	77	77	513.3535543403965	0.25803144224196856	413.40259740259745	0.2077922077922078	16.0	1.699846206425154	7.601943337723566	20
11	RPE1	ID	unseen (zero-shot)	77	77	596.985987696514	0.30006835269993165	439.2402597402598	0.22077922077922077	17.0	1.699846206425154	7.601943337723566	20
1	RPE1	OOD	unseen (zero-shot)	77	77	598.3458646616542	0.30075187969924816	465.0779220779221	0.23376623376623376	18.0	3.19571086807929	9.858429269428724	20
0	TeloHAEC	ID	unseen (zero-shot)	506	506	11.879288257773148	0.005970991836025708	3.931818181818182	0.001976284584980237	1.0	1.1468912845231893	2.576394425362758	20
1	TeloHAEC	ID	unseen (zero-shot)	506	506	13.218408025013028	0.006644085461177697	7.863636363636364	0.003952569169960474	2.0	1.537827861733542	3.4155268660201683	20
2	TeloHAEC	ID	unseen (zero-shot)	506	506	11.879288257773148	0.005970991836025708	3.931818181818182	0.001976284584980237	1.0	1.2872828730241446	3.040809711480045	20
4	TeloHAEC	ID	unseen (zero-shot)	506	506	11.879288257773148	0.005970991836025708	3.931818181818182	0.001976284584980237	1.0	0.7300362602049679	2.247004197622505	20
5	TeloHAEC	ID	unseen (zero-shot)	506	506	11.879288257773148	0.005970991836025708	3.931818181818182	0.001976284584980237	1.0	0.669559883619941	1.7735874878296052	20
6	TeloHAEC	ID	unseen (zero-shot)	506	506	28.85587111342714	0.014504081987146084	11.795454545454545	0.005928853754940711	3.0	0.17278964738579122	0.7727387947256961	20
7	TeloHAEC	ID	unseen (zero-shot)	506	506	16.069437206878582	0.008077123501823866	11.795454545454545	0.005928853754940711	3.0	1.034578013722425	2.5187608425674743	20
8	TeloHAEC	ID	unseen (zero-shot)	506	506	14.384738144867121	0.007230328295987494	7.863636363636364	0.003952569169960474	2.0	1.587504885356957	3.364435657443272	20
9	TeloHAEC	ID	unseen (zero-shot)	506	506	11.879288257773148	0.005970991836025708	3.931818181818182	0.001976284584980237	1.0	1.2894427436164668	5.002784378040116	20
10	TeloHAEC	ID	unseen (zero-shot)	506	506	16.069437206878582	0.008077123501823866	7.863636363636364	0.003952569169960474	2.0	2.2095476159458047	5.826086593943923	20
11	TeloHAEC	ID	unseen (zero-shot)	506	506	11.879288257773148	0.005970991836025708	3.931818181818182	0.001976284584980237	1.0	0.177109388570436	0.7920572645938385	20
3	TeloHAEC	OOD	unseen (zero-shot)	506	506	47.2579685600139	0.02375369115858954	15.727272727272728	0.007905138339920948	4.0	1.9827612037519544	4.273520492882425	20
0	hESC	ID	unseen (zero-shot)	413	413	136.21361963190185	0.06846625766871166	91.5266343825666	0.04600484261501211	19.0	1.1585856536101935	3.0472524061404935	20
1	hESC	ID	unseen (zero-shot)	413	413	147.14225578102878	0.07395941481831052	96.34382566585957	0.048426150121065374	20.0	1.5116068900424728	4.39032653336223	20
2	hESC	ID	unseen (zero-shot)	413	413	130.8807456347334	0.06578574799433695	81.89225181598064	0.04116222760290557	17.0	0.5595762151958471	1.7320095212842785	20
3	hESC	ID	unseen (zero-shot)	413	413	119.12588957055215	0.05987730061349693	81.89225181598064	0.04116222760290557	17.0	0.19341057102406797	0.8649583687537343	20
4	hESC	ID	unseen (zero-shot)	413	413	128.32697498820198	0.06450212364322794	91.5266343825666	0.04600484261501211	19.0	0.018777725342142525	0.08397654065570237	20
5	hESC	ID	unseen (zero-shot)	413	413	170.68952336007553	0.08579518640868335	115.6125907990315	0.05811138014527845	24.0	0.9125974516281266	2.8253845049404274	20
6	hESC	ID	unseen (zero-shot)	413	413	136.1385087305333	0.0684285040113261	81.89225181598064	0.04116222760290557	17.0	2.1538050967437474	4.086134679251436	20
7	hESC	ID	unseen (zero-shot)	413	413	130.5051911278905	0.06559697970740914	86.70944309927361	0.043583535108958835	18.0	1.2243076923076923	3.1976710422215846	20
9	hESC	ID	unseen (zero-shot)	413	413	136.40139688532327	0.06856064181217555	96.34382566585957	0.048426150121065374	20.0	0.8994530438886269	2.9134815228839583	20
10	hESC	ID	unseen (zero-shot)	413	413	118.48744690891934	0.05955639452571969	77.07506053268766	0.0387409200968523	16.0	0.1577328928739972	0.7054029415078997	20
11	hESC	ID	unseen (zero-shot)	413	413	120.02722038697499	0.060330344502123635	72.25786924939467	0.03631961259079903	15.0	0.38494336951392166	1.7215190834418983	20
8	hESC	OOD	unseen (zero-shot)	413	413	52.91563001415763	0.026597451628126476	28.903147699757874	0.014527845036319613	6.0	1.3238296366210478	3.00623607701928	20
