## Supplementary material for "ExPert infers causal perturbations from cell states across biological and clinical contexts": SI Tables: Table_S6.xlsx

### Sheet: S6 zero-shot per screen
fold	context	split	perturbations	n_unique	n_query	top10_weighted_x_chance	top10_weighted	top10_x_chance	top10	hits_top10	shuffled_null_x_chance_mean	shuffled_null_x_chance_sd	n_shuffles
0	all unseen perturbations	ID	unseen (zero-shot)	9874	9874	26.2334	0.0131859	17.5295	0.00881102	87	0.776986	0.43865	20
1	all unseen perturbations	ID	unseen (zero-shot)	9873	9873	26.1836	0.0131609	16.7253	0.00840677	83	0.978923	0.484415	20
2	all unseen perturbations	ID	unseen (zero-shot)	9874	9874	25.8411	0.0129887	16.7236	0.00840591	83	0.987795	0.580057	20
3	all unseen perturbations	ID	unseen (zero-shot)	9871	9871	26.2369	0.0131877	17.1317	0.00861108	85	0.871223	0.37143	20
4	all unseen perturbations	ID	unseen (zero-shot)	9858	9858	24.7508	0.0124407	16.5489	0.00831812	82	0.905788	0.397942	20
5	all unseen perturbations	ID	unseen (zero-shot)	9859	9859	23.2604	0.0116916	15.74	0.00791155	78	0.920362	0.42816	20
6	all unseen perturbations	ID	unseen (zero-shot)	9823	9823	26.2454	0.0131919	17.0129	0.00855136	84	0.626799	0.367187	20
7	all unseen perturbations	ID	unseen (zero-shot)	9873	9873	24.0211	0.0120739	15.5162	0.00779905	77	0.959483	0.646137	20
8	all unseen perturbations	ID	unseen (zero-shot)	9872	9872	25.6545	0.0128949	16.9285	0.00850891	84	1.01851	0.597849	20
9	all unseen perturbations	ID	unseen (zero-shot)	9874	9874	27.396	0.0137703	17.731	0.00891229	88	0.816722	0.561192	20
10	all unseen perturbations	ID	unseen (zero-shot)	9874	9874	29.2309	0.0146926	18.7385	0.00941868	93	1.00501	0.553639	20
11	all unseen perturbations	ID	unseen (zero-shot)	9874	9874	27.561	0.0138533	17.9325	0.00901357	89	1.01671	0.499596	20
0	all unseen perturbations	OOD	unseen (zero-shot)	3773	3773	17.2896	0.00869042	13.1825	0.00662603	25	0.707109	0.509427	20
1	all unseen perturbations	OOD	unseen (zero-shot)	3857	3857	19.3488	0.00972544	13.927	0.00700026	27	0.669423	0.480885	20
2	all unseen perturbations	OOD	unseen (zero-shot)	3683	3683	13.5047	0.00678798	11.3439	0.00570187	21	0.383344	0.504044	20
3	all unseen perturbations	OOD	unseen (zero-shot)	3940	3940	9.50011	0.00477513	6.05939	0.00304569	12	0.539238	0.612507	20
4	all unseen perturbations	OOD	unseen (zero-shot)	896	896	94.8025	0.0476514	57.731	0.0290179	26	1.61734	2.7481	20
5	all unseen perturbations	OOD	unseen (zero-shot)	9273	9273	10.1605	0.00510705	5.14914	0.00258816	24	0.840377	0.64404	20
6	all unseen perturbations	OOD	unseen (zero-shot)	3473	3473	13.5877	0.0068297	10.3113	0.00518284	18	0.908634	0.828169	20
7	all unseen perturbations	OOD	unseen (zero-shot)	9210	9210	14.847	0.00746266	7.77655	0.00390879	36	0.95543	0.476281	20
8	all unseen perturbations	OOD	unseen (zero-shot)	413	413	52.9156	0.0265975	28.9031	0.0145278	6	1.32383	3.00624	20
9	all unseen perturbations	OOD	unseen (zero-shot)	3797	3797	7.15714	0.00359746	4.7157	0.00237029	9	0.351752	0.437502	20
10	all unseen perturbations	OOD	unseen (zero-shot)	3785	3785	10.1305	0.005092	7.35878	0.00369881	14	0.677311	0.680388	20
11	all unseen perturbations	OOD	unseen (zero-shot)	3798	3798	6.49621	0.00326525	4.71445	0.00236967	9	0.561416	0.628949	20
0	all seen perturbations	ID	trained (reference)	8964	90687	1800.05			0.906069		0.921373	0.354734	20
1	all seen perturbations	ID	trained (reference)	8964	86399	1821.35			0.914659		1.13364	0.48846	20
2	all seen perturbations	ID	trained (reference)	8964	91201	1819.12			0.914993		0.94262	0.531011	20
3	all seen perturbations	ID	trained (reference)	8964	89368	1815.75			0.913543		0.92816	0.46879	20
4	all seen perturbations	ID	trained (reference)	8962	97384	1815.87			0.912966		0.942963	0.481237	20
5	all seen perturbations	ID	trained (reference)	8962	99312	1849.91			0.93015		0.967517	0.510897	20
6	all seen perturbations	ID	trained (reference)	8963	100045	1860.44			0.935513		0.926318	0.377315	20
7	all seen perturbations	ID	trained (reference)	8964	99845	1837.49			0.924699		0.853615	0.452909	20
8	all seen perturbations	ID	trained (reference)	8958	105040	1845.76			0.92956		0.84966	0.385376	20
9	all seen perturbations	ID	trained (reference)	8964	84958	1824.05			0.91622		0.884393	0.430034	20
10	all seen perturbations	ID	trained (reference)	8964	85155	1811.93			0.911312		0.929213	0.310818	20
11	all seen perturbations	ID	trained (reference)	8964	84989	1807.38			0.910085		0.965805	0.355896	20
0	all seen perturbations	OOD	trained (reference)	6442	16855	301.444			0.134275		0.962751	0.485522	20
1	all seen perturbations	OOD	trained (reference)	7703	21139	380.952			0.159808		0.924061	0.586426	20
2	all seen perturbations	OOD	trained (reference)	6373	16266	370.852			0.16209		1.02903	0.673492	20
3	all seen perturbations	OOD	trained (reference)	6518	18141	269.689			0.114145		1.12352	0.709462	20
4	all seen perturbations	OOD	trained (reference)	8458	10061	397.359			0.137148		0.865907	0.456705	20
5	all seen perturbations	OOD	trained (reference)	8142	8142	284.705			0.106362		1.29107	0.607902	20
6	all seen perturbations	OOD	trained (reference)	7368	7368	136.978			0.0475027		0.894176	0.548011	20
7	all seen perturbations	OOD	trained (reference)	7651	7651	349.596			0.135276		1.02959	0.61738	20
8	all seen perturbations	OOD	trained (reference)	2416	2416	601.996			0.236341		0.881154	0.880018	20
9	all seen perturbations	OOD	trained (reference)	7483	22556	1797.47			0.918215		0.936448	0.517392	20
10	all seen perturbations	OOD	trained (reference)	7481	22359	1819.38			0.926347		0.902008	0.584865	20
11	all seen perturbations	OOD	trained (reference)	7518	22558	1864.88			0.944666		0.93012	0.419828	20
0	CD4+ T – 48 h	ID	unseen (zero-shot)	3785	14576	2.87554	0.00144536	2.18386	0.00109769	16	0.412765	0.260645	20
1	CD4+ T – 48 h	ID	unseen (zero-shot)	3785	14576	3.10064	0.0015585	2.32036	0.0011663	17	0.401024	0.216615	20
2	CD4+ T – 48 h	ID	unseen (zero-shot)	3785	14576	4.56033	0.0022922	3.00281	0.00150933	22	0.465232	0.236439	20
3	CD4+ T – 48 h	ID	unseen (zero-shot)	3785	14576	4.03942	0.00203037	3.1393	0.00157794	23	0.467314	0.323174	20
4	CD4+ T – 48 h	ID	unseen (zero-shot)	3785	14576	4.15554	0.00208874	2.86632	0.00144072	21	0.476113	0.336171	20
5	CD4+ T – 48 h	ID	unseen (zero-shot)	3785	14576	3.41067	0.00171433	2.59334	0.00130351	19	0.431712	0.284757	20
6	CD4+ T – 48 h	ID	unseen (zero-shot)	3785	14576	4.24491	0.00213365	2.86632	0.00144072	21	0.664259	0.340313	20
7	CD4+ T – 48 h	ID	unseen (zero-shot)	3785	14576	4.12334	0.00207255	3.00281	0.00150933	22	0.371622	0.240368	20
8	CD4+ T – 48 h	ID	unseen (zero-shot)	3785	14576	4.70933	0.00236709	3.54878	0.00178375	26	0.357418	0.237795	20
9	CD4+ T – 48 h	ID	unseen (zero-shot)	3785	14576	4.26778	0.00214515	3.1393	0.00157794	23	0.484074	0.171268	20
11	CD4+ T – 48 h	ID	unseen (zero-shot)	3785	14576	3.11015	0.00156328	2.32036	0.0011663	17	0.421993	0.231303	20
10	CD4+ T – 48 h	OOD	unseen (zero-shot)	3785	14576	2.77447	0.00139456	2.18386	0.00109769	16	0.597617	0.440325	20
0	CD4+ T – 8 h	ID	unseen (zero-shot)	3798	14681	3.96257	0.00199174	2.98134	0.00149854	22	0.496225	0.264995	20
1	CD4+ T – 8 h	ID	unseen (zero-shot)	3798	14681	3.25457	0.00163587	2.16824	0.00108984	16	0.397746	0.22396	20
2	CD4+ T – 8 h	ID	unseen (zero-shot)	3798	14681	3.84559	0.00193294	2.43928	0.00122607	18	0.508954	0.235334	20
3	CD4+ T – 8 h	ID	unseen (zero-shot)	3798	14681	3.85638	0.00193836	2.71031	0.00136231	20	0.501106	0.349733	20
4	CD4+ T – 8 h	ID	unseen (zero-shot)	3798	14681	3.46325	0.00174077	2.16824	0.00108984	16	0.420151	0.259128	20
5	CD4+ T – 8 h	ID	unseen (zero-shot)	3798	14681	4.19481	0.00210848	2.98134	0.00149854	22	0.377022	0.231259	20
6	CD4+ T – 8 h	ID	unseen (zero-shot)	3798	14681	4.07345	0.00204747	2.98134	0.00149854	22	0.678206	0.348418	20
7	CD4+ T – 8 h	ID	unseen (zero-shot)	3798	14681	4.27163	0.00214709	2.98134	0.00149854	22	0.526364	0.33118	20
8	CD4+ T – 8 h	ID	unseen (zero-shot)	3798	14681	3.23585	0.00162647	2.30376	0.00115796	17	0.501943	0.302528	20
9	CD4+ T – 8 h	ID	unseen (zero-shot)	3798	14681	4.26907	0.0021458	2.84582	0.00143042	21	0.441333	0.210201	20
10	CD4+ T – 8 h	ID	unseen (zero-shot)	3798	14681	3.45324	0.00173573	2.71031	0.00136231	20	0.549883	0.311091	20
11	CD4+ T – 8 h	OOD	unseen (zero-shot)	3798	14681	2.95092	0.00148325	2.03273	0.00102173	15	0.680522	0.278008	20
0	CD4+ T – Rest	ID	unseen (zero-shot)	3797	14567	5.56189	0.00279562	3.68755	0.0018535	27	0.549631	0.296845	20
1	CD4+ T – Rest	ID	unseen (zero-shot)	3797	14567	4.38559	0.00220437	3.14124	0.00157891	23	0.403065	0.250119	20
2	CD4+ T – Rest	ID	unseen (zero-shot)	3797	14567	5.6919	0.00286097	3.9607	0.0019908	29	0.459699	0.277714	20
3	CD4+ T – Rest	ID	unseen (zero-shot)	3797	14567	5.47464	0.00275177	3.4144	0.00171621	25	0.528279	0.371986	20
4	CD4+ T – Rest	ID	unseen (zero-shot)	3797	14567	5.36045	0.00269437	3.82412	0.00192215	28	0.648063	0.334421	20
5	CD4+ T – Rest	ID	unseen (zero-shot)	3797	14567	5.02159	0.00252404	3.55097	0.00178486	26	0.446689	0.259291	20
6	CD4+ T – Rest	ID	unseen (zero-shot)	3797	14567	5.72709	0.00287866	3.9607	0.0019908	29	0.462147	0.250176	20
7	CD4+ T – Rest	ID	unseen (zero-shot)	3797	14567	5.88769	0.00295938	3.68755	0.0018535	27	0.521873	0.237699	20
8	CD4+ T – Rest	ID	unseen (zero-shot)	3797	14567	6.14816	0.00309031	4.37043	0.00219675	32	0.396334	0.293353	20
10	CD4+ T – Rest	ID	unseen (zero-shot)	3797	14567	5.99366	0.00301264	3.9607	0.0019908	29	0.520963	0.337095	20
11	CD4+ T – Rest	ID	unseen (zero-shot)	3797	14567	6.33102	0.00318222	4.23385	0.0021281	31	0.547492	0.441805	20
9	CD4+ T – Rest	OOD	unseen (zero-shot)	3797	14567	3.75601	0.00188792	2.59494	0.00130432	19	0.505799	0.305496	20
0	HCT116	ID	unseen (zero-shot)	9210	9210	15.2912	0.00768596	8.64061	0.00434311	40	0.693708	0.475472	20
1	HCT116	ID	unseen (zero-shot)	9210	9210	16.4172	0.00825194	9.50467	0.00477742	44	0.675218	0.449203	20
2	HCT116	ID	unseen (zero-shot)	9210	9210	14.2524	0.00716383	8.20858	0.00412595	38	0.750709	0.383389	20
3	HCT116	ID	unseen (zero-shot)	9210	9210	17.1061	0.00859818	9.72068	0.00488599	45	0.716495	0.493122	20
4	HCT116	ID	unseen (zero-shot)	9210	9210	14.4576	0.00726696	8.42459	0.00423453	39	0.630822	0.512002	20
5	HCT116	ID	unseen (zero-shot)	9210	9210	17.005	0.00854735	9.9367	0.00499457	46	0.731818	0.4635	20
6	HCT116	ID	unseen (zero-shot)	9210	9210	16.3609	0.00822364	9.72068	0.00488599	45	0.760245	0.548773	20
8	HCT116	ID	unseen (zero-shot)	9210	9210	13.6401	0.00685604	7.77655	0.00390879	36	0.700167	0.525565	20
9	HCT116	ID	unseen (zero-shot)	9210	9210	15.8175	0.00795049	9.50467	0.00477742	44	0.578693	0.466028	20
10	HCT116	ID	unseen (zero-shot)	9210	9210	15.9277	0.00800589	9.07264	0.00456026	42	0.717373	0.599423	20
11	HCT116	ID	unseen (zero-shot)	9210	9210	15.3327	0.0077068	9.07264	0.00456026	42	0.712711	0.598664	20
7	HCT116	OOD	unseen (zero-shot)	9210	9210	14.847	0.00746266	7.77655	0.00390879	36	0.95543	0.476281	20
0	HEK293T	ID	unseen (zero-shot)	9273	9273	15.7915	0.00793743	7.29462	0.00366656	34	0.696721	0.509498	20
1	HEK293T	ID	unseen (zero-shot)	9273	9273	16.6967	0.00839242	7.93826	0.00399008	37	0.650204	0.419709	20
2	HEK293T	ID	unseen (zero-shot)	9273	9273	15.6585	0.00787057	7.72371	0.00388224	36	0.72235	0.410328	20
3	HEK293T	ID	unseen (zero-shot)	9273	9273	18.1812	0.00913856	8.36736	0.00420576	39	0.673577	0.687722	20
4	HEK293T	ID	unseen (zero-shot)	9273	9273	13.6117	0.00684177	6.65098	0.00334304	31	0.658071	0.623092	20
6	HEK293T	ID	unseen (zero-shot)	9273	9273	17.4435	0.0087678	8.79645	0.00442144	41	0.718935	0.53985	20
7	HEK293T	ID	unseen (zero-shot)	9273	9273	16.2321	0.00815889	7.93826	0.00399008	37	0.683777	0.589348	20
8	HEK293T	ID	unseen (zero-shot)	9273	9273	14.5659	0.00732141	7.08007	0.00355872	33	0.645025	0.463325	20
9	HEK293T	ID	unseen (zero-shot)	9273	9273	17.2975	0.0086944	8.36736	0.00420576	39	0.784262	0.585208	20
10	HEK293T	ID	unseen (zero-shot)	9273	9273	17.922	0.00900827	9.22555	0.00463712	43	0.648257	0.391467	20
11	HEK293T	ID	unseen (zero-shot)	9273	9273	16.9076	0.00849839	7.93826	0.00399008	37	0.76339	0.527837	20
5	HEK293T	OOD	unseen (zero-shot)	9273	9273	10.1605	0.00510705	5.14914	0.00258816	24	0.840377	0.64404	20
1	HepG2	ID	unseen (zero-shot)	72	72	808.721	0.406495	663.167	0.333333	24	0	0	20
2	HepG2	ID	unseen (zero-shot)	72	72	755.792	0.37989	635.535	0.319444	23	0	0	20
3	HepG2	ID	unseen (zero-shot)	72	72	717.652	0.36072	607.903	0.305556	22	0	0	20
4	HepG2	ID	unseen (zero-shot)	72	72	635.146	0.319249	525.007	0.263889	19	0	0	20
5	HepG2	ID	unseen (zero-shot)	72	72	670.95	0.337246	525.007	0.263889	19	0	0	20
6	HepG2	ID	unseen (zero-shot)	72	72	711.425	0.35759	607.903	0.305556	22	0	0	20
7	HepG2	ID	unseen (zero-shot)	72	72	666.28	0.334898	580.271	0.291667	21	0	0	20
8	HepG2	ID	unseen (zero-shot)	72	72	602.454	0.302817	497.375	0.25	18	0	0	20
9	HepG2	ID	unseen (zero-shot)	72	72	632.81	0.318075	525.007	0.263889	19	0	0	20
10	HepG2	ID	unseen (zero-shot)	72	72	641.372	0.322379	525.007	0.263889	19	0	0	20
11	HepG2	ID	unseen (zero-shot)	72	72	733.219	0.368545	607.903	0.305556	22	0.778365	3.48095	20
0	HepG2	OOD	unseen (zero-shot)	72	72	661.61	0.332551	552.639	0.277778	20	0	0	20
0	Jurkat	ID	unseen (zero-shot)	75	75	547.023	0.274955	424.427	0.213333	16	0.250928	1.12218	20
1	Jurkat	ID	unseen (zero-shot)	75	75	563.512	0.283243	424.427	0.213333	16	0	0	20
3	Jurkat	ID	unseen (zero-shot)	75	75	477.48	0.24	318.32	0.16	12	0	0	20
4	Jurkat	ID	unseen (zero-shot)	75	75	460.274	0.231351	344.847	0.173333	13	0	0	20
5	Jurkat	ID	unseen (zero-shot)	75	75	478.914	0.240721	371.373	0.186667	14	0	0	20
6	Jurkat	ID	unseen (zero-shot)	75	75	569.248	0.286126	424.427	0.213333	16	0	0	20
7	Jurkat	ID	unseen (zero-shot)	75	75	550.608	0.276757	424.427	0.213333	16	0	0	20
8	Jurkat	ID	unseen (zero-shot)	75	75	380.694	0.191351	318.32	0.16	12	0	0	20
9	Jurkat	ID	unseen (zero-shot)	75	75	649.545	0.326486	477.48	0.24	18	0	0	20
10	Jurkat	ID	unseen (zero-shot)	75	75	524.798	0.263784	371.373	0.186667	14	0	0	20
11	Jurkat	ID	unseen (zero-shot)	75	75	599.359	0.301261	424.427	0.213333	16	0	0	20
2	Jurkat	OOD	unseen (zero-shot)	75	75	467.443	0.234955	344.847	0.173333	13	0	0	20
0	K562 – essential	ID	unseen (zero-shot)	73	73	920.56	0.462709	654.082	0.328767	24	0	0	20
1	K562 – essential	ID	unseen (zero-shot)	73	73	883.465	0.444064	626.829	0.315068	23	0.075704	0.338558	20
2	K562 – essential	ID	unseen (zero-shot)	73	73	896.335	0.450533	654.082	0.328767	24	0	0	20
3	K562 – essential	ID	unseen (zero-shot)	73	73	859.24	0.431887	599.575	0.30137	22	0	0	20
5	K562 – essential	ID	unseen (zero-shot)	73	73	793.377	0.398782	545.068	0.273973	20	0	0	20
6	K562 – essential	ID	unseen (zero-shot)	73	73	1049.26	0.527397	790.349	0.39726	29	0	0	20
7	K562 – essential	ID	unseen (zero-shot)	73	73	953.113	0.479072	708.589	0.356164	26	0	0	20
8	K562 – essential	ID	unseen (zero-shot)	73	73	732.814	0.368341	517.815	0.260274	19	0	0	20
9	K562 – essential	ID	unseen (zero-shot)	73	73	968.254	0.486682	681.336	0.342466	25	0	0	20
10	K562 – essential	ID	unseen (zero-shot)	73	73	968.254	0.486682	681.336	0.342466	25	0	0	20
11	K562 – essential	ID	unseen (zero-shot)	73	73	879.68	0.442161	626.829	0.315068	23	0	0	20
4	K562 – essential	OOD	unseen (zero-shot)	73	73	596.547	0.299848	436.055	0.219178	16	0	0	20
0	K562 – genome-wide	ID	unseen (zero-shot)	892	892	130.953	0.0658223	73.6026	0.0369955	33	1.01448	1.63256	20
1	K562 – genome-wide	ID	unseen (zero-shot)	892	892	134.49	0.0676001	78.0633	0.0392377	35	0.829351	1.5323	20
2	K562 – genome-wide	ID	unseen (zero-shot)	892	892	125.525	0.063094	73.6026	0.0369955	33	0.96391	1.48655	20
3	K562 – genome-wide	ID	unseen (zero-shot)	892	892	115.098	0.0578526	64.6811	0.0325112	29	0.602801	1.31946	20
5	K562 – genome-wide	ID	unseen (zero-shot)	892	892	114.481	0.0575425	64.6811	0.0325112	29	0.665938	1.43207	20
6	K562 – genome-wide	ID	unseen (zero-shot)	892	892	128.668	0.0646735	71.3722	0.0358744	32	0.9162	1.34932	20
7	K562 – genome-wide	ID	unseen (zero-shot)	892	892	114.669	0.0576372	66.9114	0.0336323	30	0.0505667	0.226141	20
8	K562 – genome-wide	ID	unseen (zero-shot)	892	892	112.652	0.0566234	64.6811	0.0325112	29	0.748502	1.24297	20
9	K562 – genome-wide	ID	unseen (zero-shot)	892	892	133.679	0.0671922	75.833	0.0381166	34	1.02248	1.50361	20
10	K562 – genome-wide	ID	unseen (zero-shot)	892	892	122.817	0.0617326	71.3722	0.0358744	32	0.878775	1.59261	20
11	K562 – genome-wide	ID	unseen (zero-shot)	892	892	125.771	0.0632174	73.6026	0.0369955	33	0.191696	0.665885	20
4	K562 – genome-wide	OOD	unseen (zero-shot)	892	892	75.1416	0.0377691	42.3772	0.0213004	19	1.62242	2.71604	20
0	KOLF2.1J	ID	unseen (zero-shot)	3473	3473	8.8495	0.0044481	9.16556	0.00460697	16	2.72547	1.18208	20
1	KOLF2.1J	ID	unseen (zero-shot)	3473	3473	9.16071	0.00460453	8.01987	0.0040311	14	2.62603	1.30446	20
2	KOLF2.1J	ID	unseen (zero-shot)	3473	3473	9.78416	0.0049179	8.59272	0.00431903	15	2.76209	1.41714	20
3	KOLF2.1J	ID	unseen (zero-shot)	3473	3473	9.31254	0.00468084	9.16556	0.00460697	16	2.47776	1.38797	20
4	KOLF2.1J	ID	unseen (zero-shot)	3473	3473	9.745	0.00489821	9.73841	0.0048949	17	2.47517	1.028	20
5	KOLF2.1J	ID	unseen (zero-shot)	3473	3473	10.3063	0.00518033	10.3113	0.00518284	18	2.86988	1.24934	20
7	KOLF2.1J	ID	unseen (zero-shot)	3473	3473	8.58741	0.00431637	8.59272	0.00431903	15	2.48058	1.28534	20
8	KOLF2.1J	ID	unseen (zero-shot)	3473	3473	8.79935	0.0044229	9.16556	0.00460697	16	2.7822	1.26593	20
9	KOLF2.1J	ID	unseen (zero-shot)	3473	3473	16.2677	0.00817676	13.7483	0.00691045	24	2.25586	1.02591	20
10	KOLF2.1J	ID	unseen (zero-shot)	3473	3473	9.32696	0.00468809	9.16556	0.00460697	16	2.90296	1.46114	20
11	KOLF2.1J	ID	unseen (zero-shot)	3473	3473	6.77238	0.00340406	6.30132	0.00316729	11	2.62832	1.38323	20
6	KOLF2.1J	OOD	unseen (zero-shot)	3473	3473	13.5877	0.0068297	10.3113	0.00518284	18	0.908634	0.828169	20
0	RPE1	ID	unseen (zero-shot)	77	77	499.075	0.250854	387.565	0.194805	15	0	0	20
2	RPE1	ID	unseen (zero-shot)	77	77	522.193	0.262474	413.403	0.207792	16	0	0	20
3	RPE1	ID	unseen (zero-shot)	77	77	463.718	0.233083	335.89	0.168831	13	1.69985	7.60194	20
4	RPE1	ID	unseen (zero-shot)	77	77	520.153	0.261449	413.403	0.207792	16	0	0	20
5	RPE1	ID	unseen (zero-shot)	77	77	695.577	0.349624	542.591	0.272727	21	0	0	20
6	RPE1	ID	unseen (zero-shot)	77	77	645.262	0.324334	516.753	0.25974	20	3.19571	9.85843	20
7	RPE1	ID	unseen (zero-shot)	77	77	518.113	0.260424	439.24	0.220779	17	1.69985	7.60194	20
8	RPE1	ID	unseen (zero-shot)	77	77	509.274	0.255981	413.403	0.207792	16	0	0	20
9	RPE1	ID	unseen (zero-shot)	77	77	567.749	0.285373	439.24	0.220779	17	1.69985	7.60194	20
10	RPE1	ID	unseen (zero-shot)	77	77	513.354	0.258031	413.403	0.207792	16	1.69985	7.60194	20
11	RPE1	ID	unseen (zero-shot)	77	77	596.986	0.300068	439.24	0.220779	17	1.69985	7.60194	20
1	RPE1	OOD	unseen (zero-shot)	77	77	598.346	0.300752	465.078	0.233766	18	3.19571	9.85843	20
0	TeloHAEC	ID	unseen (zero-shot)	506	506	11.8793	0.00597099	3.93182	0.00197628	1	1.14689	2.57639	20
1	TeloHAEC	ID	unseen (zero-shot)	506	506	13.2184	0.00664409	7.86364	0.00395257	2	1.53783	3.41553	20
2	TeloHAEC	ID	unseen (zero-shot)	506	506	11.8793	0.00597099	3.93182	0.00197628	1	1.28728	3.04081	20
4	TeloHAEC	ID	unseen (zero-shot)	506	506	11.8793	0.00597099	3.93182	0.00197628	1	0.730036	2.247	20
5	TeloHAEC	ID	unseen (zero-shot)	506	506	11.8793	0.00597099	3.93182	0.00197628	1	0.66956	1.77359	20
6	TeloHAEC	ID	unseen (zero-shot)	506	506	28.8559	0.0145041	11.7955	0.00592885	3	0.17279	0.772739	20
7	TeloHAEC	ID	unseen (zero-shot)	506	506	16.0694	0.00807712	11.7955	0.00592885	3	1.03458	2.51876	20
8	TeloHAEC	ID	unseen (zero-shot)	506	506	14.3847	0.00723033	7.86364	0.00395257	2	1.5875	3.36444	20
9	TeloHAEC	ID	unseen (zero-shot)	506	506	11.8793	0.00597099	3.93182	0.00197628	1	1.28944	5.00278	20
10	TeloHAEC	ID	unseen (zero-shot)	506	506	16.0694	0.00807712	7.86364	0.00395257	2	2.20955	5.82609	20
11	TeloHAEC	ID	unseen (zero-shot)	506	506	11.8793	0.00597099	3.93182	0.00197628	1	0.177109	0.792057	20
3	TeloHAEC	OOD	unseen (zero-shot)	506	506	47.258	0.0237537	15.7273	0.00790514	4	1.98276	4.27352	20
0	hESC	ID	unseen (zero-shot)	413	413	136.214	0.0684663	91.5266	0.0460048	19	1.15859	3.04725	20
1	hESC	ID	unseen (zero-shot)	413	413	147.142	0.0739594	96.3438	0.0484262	20	1.51161	4.39033	20
2	hESC	ID	unseen (zero-shot)	413	413	130.881	0.0657857	81.8923	0.0411622	17	0.559576	1.73201	20
3	hESC	ID	unseen (zero-shot)	413	413	119.126	0.0598773	81.8923	0.0411622	17	0.193411	0.864958	20
4	hESC	ID	unseen (zero-shot)	413	413	128.327	0.0645021	91.5266	0.0460048	19	0.0187777	0.0839765	20
5	hESC	ID	unseen (zero-shot)	413	413	170.69	0.0857952	115.613	0.0581114	24	0.912597	2.82538	20
6	hESC	ID	unseen (zero-shot)	413	413	136.139	0.0684285	81.8923	0.0411622	17	2.15381	4.08613	20
7	hESC	ID	unseen (zero-shot)	413	413	130.505	0.065597	86.7094	0.0435835	18	1.22431	3.19767	20
9	hESC	ID	unseen (zero-shot)	413	413	136.401	0.0685606	96.3438	0.0484262	20	0.899453	2.91348	20
10	hESC	ID	unseen (zero-shot)	413	413	118.487	0.0595564	77.0751	0.0387409	16	0.157733	0.705403	20
11	hESC	ID	unseen (zero-shot)	413	413	120.027	0.0603303	72.2579	0.0363196	15	0.384943	1.72152	20
8	hESC	OOD	unseen (zero-shot)	413	413	52.9156	0.0265975	28.9031	0.0145278	6	1.32383	3.00624	20
