## Supplementary material for "ExPert infers causal perturbations from cell states across biological and clinical contexts": SI Tables: Table_S7A.csv

prior	family	kegg_neighbour_lift	zero_shot_x_chance	zero_shot_hits_top10	shuffled_null_x_chance
opus-4.7/qwen3-embed-8b	text	12.453508733887611	22.87433486959979	74	0.7409001736528568
opus-4.7/qwen3-embed-4b	text	12.00349237977223	22.354876790206617	72	0.6278237579476785
opus-4.7/SapBERT	text	11.581058818914844	21.888437644115346	70	0.9524669791422776
opus-4.8/nim-openai-3-large	text	11.667532188888266	21.820241485834813	71	0.7468889161906738
opus-4.8/qwen3-embed-8b	text	12.129992086903314	21.785646895868684	69	0.4900636817029011
opus-4.8/qwen3-embed-4b	text	11.660363145696262	21.597191635789567	70	0.3583513575222417
sonnet-4.5/qwen3-embed-8b	text	11.231188230677768	20.312657049018984	66	0.5795559541005971
opus-4.8/llama-embed-nemotron-8b	text	11.2068544247859	20.0683011653624	65	0.6184522688515313
sonnet-4.5/bge-m3-hf	text	10.001333210523708	20.05955131822156	66	1.311615650349437
opus-4.7/PubMedBERT	text	11.776861039851491	20.02276203393421	65	1.1235172486422549
opus-4.7/bge-m3-hf	text	10.828332687529166	19.93289030974408	62	0.7080757323847572
opus-4.7/qwen3-embed-0.6b	text	11.587345390324522	19.769602571495327	65	0.2562222293100492
opus-4.8/qwen3-embed-0.6b	text	11.188987172688226	19.73610925340955	65	0.5634031764060842
opus-4.7/nim-openai-3-large	text	12.059743518174226	19.480081796300627	62	1.086244002429668
opus-4.8/PubMedBERT	text	11.625213344281146	19.441160476898435	62	1.0879005935275468
sonnet-4.5/qwen3-embed-0.6b	text	10.69490662253853	19.226314574153157	62	0.8479183030665709
sonnet-4.5/SapBERT	text	10.42127563344387	19.09204795397101	61	0.4635517211143051
sonnet-4.5/nim-openai-3-large	text	11.227402233829933	18.77927791938968	60	0.8227481993210336
opus-4.7/llama-embed-nemotron-8b	text	11.664166323932523	18.400283496484025	58	0.988406335384585
sonnet-4.5/openai-3-large-1024/openai-3-large	text	11.741262768515	18.25534124467005	59	0.697694720880648
opus-4.8/SapBERT	text	11.404037223336005	18.095927741235556	58	0.5584061671616869
depmap_dstd	DepMap	2.7585914814020773	17.999795446226774	60	0.6611509837215067
opus-4.8/bge-m3-hf	text	10.509169967348177	17.850618594202377	55	1.336982771109721
opus-4.8/MedCPT-Article	text	10.332950266489672	17.721535689431757	56	1.0274912523611377
sonnet-4.5/llama-embed-nemotron-8b	text	9.58663038627438	17.46782271517559	56	1.4136573660567826
sonnet-4.5/qwen3-embed-4b	text	10.924476613820548	17.221987987415865	55	0.6251376869990747
opus-4.7/MedCPT-Article	text	10.388341929305316	17.206476826964558	59	0.3585892152722651
sonnet-4.5/PubMedBERT	text	10.080198626802147	16.992552501825415	53	0.8004226495089557
string	PPI (STRING)	11.63483950342206	16.018105075874242	55	0.9225644797090776
opus-4.7/llama-nemotron-embed-1b	text	9.699481078923466	15.027848385327305	52	1.357825540873195
sonnet-4.5/MedCPT-Article	text	8.92605588888041	14.981001762434854	50	0.8494456263722472
depmap_drop2	DepMap	2.639720988189849	14.784251655311396	51	0.5335739224628216
GenePT/3-large	text	10.223902072707236	13.504263684930493	45	0.8855661091853397
string_exp	PPI (STRING)	6.69004368937551	13.07024654161054	43	1.0626994574287445
GenePT/ada-002	text	9.156134366663869	12.119341972750226	42	0.9986568538418517
sonnet-4.5/llama-nemotron-embed-1b	text	8.13097374029683	11.812711751170836	39	0.7237288642828625
opus-4.8/llama-nemotron-embed-1b	text	9.327175143877788	11.685288904756232	37	0.583875929099892
opus-4.7/BioLORD	text	7.478944721141697	10.18726579832464	33	0.7168476523400225
depmap	DepMap	1.7493795958741387	9.2392637895101	31	0.6501337427678893
opus-4.8/BioLORD	text	7.839045966991591	8.140837097757569	26	1.0856185988778673
proteintalks_within	Proteome	4.097551553405853	7.336597936666353	24	0.398725633339984
proteintalks_global	Proteome	4.031570004017791	6.759500877265167	20	0.3083271894247439
sonnet-4.5/BioLORD	text	6.433974203437892	5.835533234377659	21	0.7842241903124169
string_coexp	PPI (STRING)	4.49454787109155	4.938054262761931	19	0.7315738280696723
morph_crispr	Morphology	1.3567794078153808	3.428505267441986	12	0.4975764993214928
gff_pos	Genomic position	1.793668379270764	1.2183491794401533	8	0.2095246844549743
morph_orf	Morphology	1.5120916893746696	0.9620119808182034	5	0.6524996823988919
l1000	L1000	1.1893347947412471	0.1525850695201827	1	0.5793820674551057
