## Supplementary material for "ExPert infers causal perturbations from cell states across biological and clinical contexts": SI Tables: Table_S7C.csv

text_prior	shipped	single_zero_shot_x_chance	single_rank	single_kegg_neighbour_lift	in_top10_pool	trio_zero_shot_x_chance	trio_zero_shot_hits_top10
opus-4.8/qwen3-embed-8b	True	21.785646895868684	5	12.129992086903314	False	25.53	84
opus-4.7/qwen3-embed-8b	False	22.87433486959979	1	12.453508733887611	True	25.34	83
