## Supplementary material for "ExPert infers causal perturbations from cell states across biological and clinical contexts": SI Tables: Table_S8.xlsx

### Sheet: S8A HDAC machinery
gene	complexes	curated_complex_member	corum_core_partner	S_g	in_sciplex3_candidates
SIN3A	SIN3-HDAC1/2	TRUE	TRUE	0.59	TRUE
MBD3	NuRD	TRUE	TRUE	0.41	TRUE
KDM1A	CoREST	TRUE	TRUE	0.37	TRUE
RCOR1	CoREST	TRUE	TRUE	0.36	TRUE
CHD4	NuRD	TRUE	TRUE	0.35	TRUE
MTA1	NuRD	TRUE	TRUE	0.32	TRUE
PHF21A	CoREST	TRUE	TRUE	0.3	TRUE
SIN3B	SIN3-HDAC1/2	TRUE	TRUE	0.3	TRUE
GATAD2B	NuRD	TRUE	TRUE	0.24	TRUE
NCOR1	NCoR-HDAC3	TRUE	TRUE	0.24	TRUE
ZNF217	CoREST	TRUE	TRUE	0.24	TRUE
GPS2	NCoR-HDAC3	TRUE	TRUE	0.22	TRUE
TBL1XR1	NCoR-HDAC3	TRUE	TRUE	0.22	TRUE
SUDS3	SIN3-HDAC1/2	TRUE	TRUE	0.21	TRUE
ARID4B	SIN3-HDAC1/2	TRUE	TRUE	0.18	TRUE
SAP18	SIN3-HDAC1/2	TRUE	TRUE	0.18	TRUE
RCOR3	CoREST	TRUE	TRUE	0.17	TRUE
ARID4A	SIN3-HDAC1/2	TRUE	FALSE		TRUE
BRMS1	SIN3-HDAC1/2	TRUE	FALSE		TRUE
BRMS1L	SIN3-HDAC1/2	TRUE	FALSE		FALSE
CDK2AP1	NuRD	TRUE	FALSE		FALSE
CHD3	NuRD	TRUE	FALSE		FALSE
GATAD2A	NuRD	TRUE	FALSE		FALSE
GSE1	CoREST	TRUE	FALSE		TRUE
HDAC1	HDAC1/2/3 only	TRUE	FALSE		TRUE
HDAC2	HDAC1/2/3 only	TRUE	FALSE		TRUE
HDAC3	HDAC1/2/3 only; NCoR-HDAC3	TRUE	FALSE		TRUE
HMG20B	CoREST	TRUE	FALSE		FALSE
ING1	SIN3-HDAC1/2	TRUE	FALSE		FALSE
ING2	SIN3-HDAC1/2	TRUE	FALSE		FALSE
MBD2	NuRD	TRUE	FALSE		FALSE
MTA2	NuRD	TRUE	FALSE		FALSE
MTA3	NuRD	TRUE	FALSE		FALSE
NCOR2	NCoR-HDAC3	TRUE	FALSE		FALSE
SAP30	SIN3-HDAC1/2	TRUE	FALSE		FALSE
SAP30L	SIN3-HDAC1/2	TRUE	FALSE		FALSE
SINHCAF	SIN3-HDAC1/2	TRUE	FALSE		TRUE
TBL1X	NCoR-HDAC3	TRUE	FALSE		FALSE
RBBP4		FALSE	TRUE	0.49	TRUE
ZMYM3		FALSE	TRUE	0.21	TRUE
ARID1A		FALSE	TRUE	0.18	TRUE
GTF2I		FALSE	TRUE	0.18	TRUE
CORO2A		FALSE	TRUE	0.17	TRUE
SMARCB1		FALSE	TRUE	0.17	TRUE
SMARCC1		FALSE	TRUE	0.17	TRUE
SMARCD2		FALSE	TRUE	0.17	TRUE
SMARCE1		FALSE	TRUE	0.16	TRUE
SMARCA4		FALSE	TRUE	0.15	TRUE

### Sheet: S8B corepressor subunits
gene	complex	recovered_by_partner_rule	S_g
GSE1	CoREST	FALSE
HMG20B	CoREST	FALSE
KDM1A	CoREST	TRUE	0.37
PHF21A	CoREST	TRUE	0.3
RCOR1	CoREST	TRUE	0.36
RCOR3	CoREST	TRUE	0.17
ZNF217	CoREST	TRUE	0.24
GPS2	NCoR-HDAC3	TRUE	0.22
NCOR1	NCoR-HDAC3	TRUE	0.24
NCOR2	NCoR-HDAC3	FALSE
TBL1X	NCoR-HDAC3	FALSE
TBL1XR1	NCoR-HDAC3	TRUE	0.22
CDK2AP1	NuRD	FALSE
CHD3	NuRD	FALSE
CHD4	NuRD	TRUE	0.35
GATAD2A	NuRD	FALSE
GATAD2B	NuRD	TRUE	0.24
MBD2	NuRD	FALSE
MBD3	NuRD	TRUE	0.41
MTA1	NuRD	TRUE	0.32
MTA2	NuRD	FALSE
MTA3	NuRD	FALSE
ARID4A	SIN3-HDAC1/2	FALSE
ARID4B	SIN3-HDAC1/2	TRUE	0.18
BRMS1	SIN3-HDAC1/2	FALSE
BRMS1L	SIN3-HDAC1/2	FALSE
ING1	SIN3-HDAC1/2	FALSE
ING2	SIN3-HDAC1/2	FALSE
SAP18	SIN3-HDAC1/2	TRUE	0.18
SAP30	SIN3-HDAC1/2	FALSE
SAP30L	SIN3-HDAC1/2	FALSE
SIN3A	SIN3-HDAC1/2	TRUE	0.59
SIN3B	SIN3-HDAC1/2	TRUE	0.3
SINHCAF	SIN3-HDAC1/2	FALSE
SUDS3	SIN3-HDAC1/2	TRUE	0.21

### Sheet: S8C vendor targets
Drug	ChEMBL ID	ChEMBL target	Vendor source	Vendor target entries	Vendor entries used	Class expansion	Vendor entries excluded	Targets used (genes)	Supporting reference(s)	PMID	DOI	Note
AG-490 (Tyrphostin B42)	CHEMBL1257042	none	Selleck S1143	JAK2; EGFR	JAK2; EGFR			EGFR, JAK2	Meydan N et al. Nature 1996;379:645-648 (JAK2) | Gazit A et al. J Med Chem 1991;34:1896-1907 (EGFR)	8628398; 1676428	10.1038/379645a0; 10.1021/jm00110a022
Anacardic Acid	CHEMBL33778	none	Selleck S7582	Tip60; PCAF; p300/CBP	KAT5; KAT2B; EP300; CREBBP			CREBBP, EP300, KAT2B, KAT5	Balasubramanyam K et al. J Biol Chem 2003;278:19134-19140 | Sun Y et al. FEBS Lett 2006;580:4353-4356 (Tip60)	12624111; 16844118	10.1074/jbc.m301580200; 10.1016/j.febslet.2006.06.092
BMS-265246	CHEMBL310840	none	Selleck S2014	CDK1 6 nM; CDK2 9 nM; CDK4 230 nM	CDK1; CDK2; CDK4			CDK1, CDK2, CDK4	Misra RN et al. Bioorg Med Chem Lett 2003;13:2405-2408	12824044	10.1016/s0960-894x(03)00381-0
BRD4770	CHEMBL3970748	none	Selleck S7591	G9a	EHMT2			EHMT2	Yuan Y et al. ACS Chem Biol 2012;7:1152-1157	22536950	10.1021/cb300139y
Daphnetin	CHEMBL244948	none	Selleck S2554	EGFR; PKA; PKC	EGFR; PKA class; PKC class	PKA class: PRKACA, PRKACB, PRKACG; PKC class: all PKC isoforms		EGFR, PRKACA, PRKACB, PRKACG, PRKCA, PRKCB, PRKCD, PRKCE, PRKCG, PRKCH, PRKCI, PRKCQ, PRKCZ	Yang EB et al. Biochem Biophys Res Commun 1999;260:682-685	10403826	10.1006/bbrc.1999.0958
Divalproex Sodium	CHEMBL109	ALDH5A1	Selleck S1168 (valproate sheet; divalproex is valproate)	HDAC	HDAC class	HDAC class: HDAC1-11		HDAC1, HDAC10, HDAC11, HDAC2, HDAC3, HDAC4, HDAC5, HDAC6, HDAC7, HDAC8, HDAC9	Gottlicher M et al. EMBO J 2001;20:6969-6978 | Phiel CJ et al. J Biol Chem 2001;276:36734-36741	11742974; 11473107	10.1093/emboj/20.24.6969; 10.1074/jbc.m101287200	Divalproex is valproate; references from the vendor valproate datasheet (Selleck S1168).
Droxinostat	CHEMBL1526649	none	Selleck S1422	HDAC8; HDAC6; HDAC3 (others > 20 uM excluded)	HDAC3; HDAC6; HDAC8		HDAC1, 2, 4, 5, 7, 9, 10 (listed > 20 uM, inactive)	HDAC3, HDAC6, HDAC8	Wood TE et al. Mol Cancer Ther 2010;9:246-256	20053768	10.1158/1535-7163.mct-09-0495
Epothilone A	CHEMBL329993	none	Selleck S1297	tubulin	tubulin class	tubulin class: all alpha and beta tubulins		TUBA1A, TUBA1B, TUBA1C, TUBA3C, TUBA3D, TUBA3E, TUBA4A, TUBA8, TUBAL3, TUBB, TUBB1, TUBB2A, TUBB2B, TUBB3, TUBB4A, TUBB4B, TUBB6, TUBB8, TUBB8B	Bollag DM et al. Cancer Res 1995;55:2325-2333	7757983
FLLL32	CHEMBL2172012	none	Selleck S7259	JAK2 < 5 uM (STAT3 only in the description)	JAK2		STAT3 (description only, not in targets table)	JAK2	Lin L et al. Cancer Res 2010;70:2445-2454	20215512	10.1158/0008-5472.can-09-2468
INO-1001 (3-Aminobenzamide)	CHEMBL81977	LMNA	Selleck S1132	PARP	PARP class	PARP class: all PARP family genes incl. TNKS, TNKS2		PARP1, PARP10, PARP11, PARP12, PARP14, PARP15, PARP16, PARP2, PARP3, PARP4, PARP6, PARP8, PARP9, TIPARP, TNKS, TNKS2, ZC3HAV1	Meng X et al. Int J Clin Exp Pathol 2015;8:12207-12215	26722405
JNJ-26854165 (Serdemetan)	CHEMBL2137530	none	Selleck S1172	p53; HDM2; Mdm2	MDM2; TP53			MDM2, TP53	Smith MA et al. Pediatr Blood Cancer 2012;59:329-332 | Chargari C et al. Cancer Lett 2011;312:209-218	21922647; 21937165	10.1002/pbc.23319; 10.1016/j.canlet.2011.08.011	Cited reports describe a p53 activator; none shows MDM2 binding (vendor annotation only).
MC1568	CHEMBL3426805	none	Selleck S1484	maize HD1-A (class II homologue) 100 nM; maize HD1-B (class I homologue) 3.4 uM	HDAC class II; HDAC class I	HDAC class I: HDAC1, 2, 3, 8; HDAC class II: HDAC4, 5, 6, 7, 9, 10		HDAC1, HDAC10, HDAC2, HDAC3, HDAC4, HDAC5, HDAC6, HDAC7, HDAC8, HDAC9	Mai A et al. J Med Chem 2005;48:3344-3353 | Nebbioso A et al. EMBO Rep 2009;10:776-782	15857140; 19498465	10.1021/jm049002a; 10.1038/embor.2009.88	Vendor lists maize enzymes: HD1-A (class II homologue, 100 nM) and HD1-B (class I homologue, 3.4 uM).
MK-0752	CHEMBL4205422	none	Selleck S2660	Abeta production (gamma-secretase)	gamma-secretase class	gamma-secretase class: PSEN1, PSEN2, NCSTN, APH1A, APH1B, PSENEN	Abeta (cell readout; mapped to gamma-secretase from the description)	APH1A, APH1B, NCSTN, PSEN1, PSEN2, PSENEN	Cook JJ et al. J Neurosci 2010;30:6743-6750	20463236	10.1523/jneurosci.1381-10.2010
Obatoclax Mesylate (GX15-070)	CHEMBL408194	none	Selleck S1057	Bcl-2 Ki 0.22 uM	BCL2			BCL2	Nguyen M et al. Proc Natl Acad Sci U S A 2007;104:19512-19517	18040043	10.1073/pnas.0709443104	Vendor targets table lists Bcl-2 only.
PD98059	CHEMBL35482	none	Selleck S1177	AhR 1 uM; MEK1 2 uM	AHR; MAP2K1			AHR, MAP2K1	Dudley DT et al. Proc Natl Acad Sci U S A 1995;92:7686-7689 | Alessi DR et al. J Biol Chem 1995;270:27489-27494 | Reiners JJ et al. Mol Pharmacol 1998;53:438-445 (AhR)	7644477; 7499206; 9495809	10.1073/pnas.92.17.7686; 10.1074/jbc.270.46.27489; 10.1124/mol.53.3.438
Pirarubicin	CHEMBL2354444	none	Cayman Chemical 28384 (Selleck S1393 refs do not address topo II)	Topo II (Cayman)	TOP2A; TOP2B			TOP2A, TOP2B	Monneret C. Eur J Med Chem 2001;36:483-493 (review)	11525839	10.1016/s0223-5234(01)01244-2	Selleck S1393 references do not address topoisomerase II; Cayman 28384 cites Monneret 2001 (review), confirm in full text.
RG108	CHEMBL1564869	none	Selleck S2821	DNA methyltransferase	DNMT class	DNMT class: DNMT1, DNMT3A, DNMT3B		DNMT1, DNMT3A, DNMT3B	Brueckner B et al. Cancer Res 2005;65:6305-6311	16024632	10.1158/0008-5472.can-04-2957
S3I-201	CHEMBL4168681	none	Selleck S1155	STAT3	STAT3			STAT3	Siddiquee K et al. Proc Natl Acad Sci U S A 2007;104:7391-7396	17463090	10.1073/pnas.0609757104
Sirtinol	CHEMBL380797	none	Selleck S2804	SIRT2; SIRT1	SIRT1; SIRT2			SIRT1, SIRT2	Grozinger CM et al. J Biol Chem 2001;276:38837-38843	11483616	10.1074/jbc.m106779200
SL-327	CHEMBL261237	none	Selleck S1066	MEK1; MEK2 (AP-1 reporter dropped)	MAP2K1; MAP2K2		AP-1 (reporter readout, not a protein target)	MAP2K1, MAP2K2	Atkins CM et al. Nat Neurosci 1998;1:602-609	10196568	10.1038/2836
Sodium Phenylbutyrate	CHEMBL1469	none	Selleck S4125	HDAC	HDAC class	HDAC class: HDAC1-11		HDAC1, HDAC10, HDAC11, HDAC2, HDAC3, HDAC4, HDAC5, HDAC6, HDAC7, HDAC8, HDAC9	Goh M et al. Neoplasia 2001;3:331-338	11571633	10.1038/sj.neo.7900165
SRT1720 HCl	CHEMBL257991	none	Selleck S1129	SIRT1	SIRT1			SIRT1	Milne JC et al. Nature 2007;450:712-716	18046409	10.1038/nature06261
SRT3025 HCl		none	Selleck S8481	SIRT1	SIRT1			SIRT1	Miranda MX et al. Eur Heart J 2015;36:51-59	24603306	10.1093/eurheartj/ehu095
Tie2 kinase inhibitor	CHEMBL237352	none	Selleck S1577	Tie-2	TEK			TEK	Semones M et al. Bioorg Med Chem Lett 2007;17:4756-4760	17618114	10.1016/j.bmcl.2007.06.068
Toremifene Citrate	CHEMBL1655	none	Selleck S1776	estrogen receptor	ESR1; ESR2			ESR1, ESR2	Warri AM et al. J Natl Cancer Inst 1993;85:1412-1418	8350365	10.1093/jnci/85.17.1412
UNC0379	CHEMBL3318285	none	Selleck S7570	SETD8	KMT5A			KMT5A	Ma A et al. J Med Chem 2014;57:6822-6833	25032507	10.1021/jm500871s
Valproic acid sodium salt (Sodium valproate)	CHEMBL109	ALDH5A1	Selleck S1168	HDAC; GABA receptor; Notch1 (Autophagy dropped)	HDAC class; GABA receptor class; NOTCH1	HDAC class: HDAC1-11; GABA receptor class: GABA-A subunits and GABBR1/2	Autophagy (process, not a protein)	GABBR1, GABBR2, GABRA1, GABRA2, GABRA3, GABRA4, GABRA5, GABRA6, GABRB1, GABRB2, GABRB3, GABRD, GABRE, GABRG1, GABRG2, GABRG3, GABRP, GABRQ, GABRR1, GABRR2, GABRR3, HDAC1, HDAC10, HDAC11, HDAC2, HDAC3, HDAC4, HDAC5, HDAC6, HDAC7, HDAC8, HDAC9, NOTCH1	Gottlicher M et al. EMBO J 2001;20:6969-6978 | Phiel CJ et al. J Biol Chem 2001;276:36734-36741	11742974; 11473107	10.1093/emboj/20.24.6969; 10.1074/jbc.m101287200	GABA receptor and Notch1 are listed by the vendor but not addressed by its cited references.
WHI-P154	CHEMBL473773	none	Selleck S2867	EGFR 4 nM; VEGFR 100 nM; Src 100 nM; JAK3 1.8 uM	EGFR; KDR; FLT1; FLT4; SRC; JAK3			EGFR, FLT1, FLT4, JAK3, KDR, SRC	Changelian PS et al. Blood 2008;111:2155-2157	18094329	10.1182/blood-2007-09-115030	Changelian 2008: nanomolar EGFR-family inhibition; weak, non-selective JAK3 (1.8 uM).
WP1066	CHEMBL1923234	none	Selleck S2796	JAK2; STAT3	JAK2; STAT3			JAK2, STAT3	Verstovsek S et al. Clin Cancer Res 2008;14:788-796 (JAK2) | Horiguchi A et al. Br J Cancer 2010;102:1592-1599 (STAT3)	18245540; 20461084	10.1158/1078-0432.ccr-07-0524; 10.1038/sj.bjc.6605691
YM155 (Sepantronium Bromide)	CHEMBL2110734	none	Selleck S1130	survivin	BIRC5			BIRC5	Nakahara T et al. Cancer Res 2007;67:8014-8021	17804712	10.1158/0008-5472.can-07-1343
