## Supplementary material for "ExPert infers causal perturbations from cell states across biological and clinical contexts": SI Tables: Table_S9.csv

Drug	Tahoe MoA (moa-fine)	Tahoe targets	ExPert evidence	Model-free (plain expression) evidence	Interpretation	Literature source(s)	counted_as_explained
Pimitespib	unclear	HSP90AA1, HSP90AB1	Loss-direction target hits 0/145; two-sided |cos| readout: HSP90AA1/AB1 in top 10 in 11/145 conditions (p < 0.001), 10 cell lines, 9 at 0.5 µM — all from the activation direction.	At 0.5 µM: HSP90AA1 +0.61 log-FC (rank 14/379), HSPA1A +0.48 (10/379), HSPA1B +0.34 (13/379), HSPH1 +0.35, DNAJB1 +0.26; ≤0.19 at 0.05 / 5 µM.	Previous literature has shown that Pimitespib can induce HSP in a dose dependent way, matching the HSP induction we see in ExPert's ranks.	Shimomura et al. 2019	True
BI-3406	RAS inhibitor	KRAS, SOS1	Whole-profile similarity to MEK-inhibitor class z = 3.09 (target KRAS/SOS1 median rank 253). Per cell line: MEK-like in KRAS G12/G13 (cosine = 0.53), NRAS (cosine = 0.54), other (cosine = 0.48) but not BRAF V600 lines (cosine = 0.11, n = 7); rises with dose (cosine = 0.34→0.57→0.54) while BRAF lines stay low.	MEK-inhibitor-class similarity z = 3.50; MAPK-output gene score 10th most suppressed of 379 drugs.	ExPert captures that SOS1 inhibition lowers RAS-GTP and MAPK output, so the drug clusters with MEK inhibitors; BRAF-V600 lines likely escape due to constitutive BRAF signal starting below RAS.	Hofmann et al. 2021	True
Ponatinib	Multi-TK inhibitor	ABL1, PDGFRA, KDR, FGFR1, SRC, KIT	Similarity to MEK-inhibitor class z = 3.07; rises with dose (cosine = 0.26→0.38→0.46); MEK-like in BRAF V600 lines too at 5 µM (cosine = 0.39).	MEK-inhibitor-class similarity z = 4.48; MAPK-output gene score 11th most suppressed of 379 drugs.	ExPert captures that Multi-RTK inhibition targets same pathway as MEK inhibitors; MEK-likeness in BRAF lines at high dose fits direct BRAF inhibition by ponatinib which is found previously in the literature.	Cotto-Rios et al. 2020	True
Triamcinolone	Glucocorticoid receptor agonist	NR3C1	Glucocorticoid-class similarity z = 6.64 (strongest in the screen). Annotated target NR3C1: knockdown rank #8,845 of 8,964. FKBP5 activation rank #3; DDIT4 activation rank #41.	Glucocorticoid-class similarity z = 7.14; FKBP5 +0.62 to +0.76 log-FC across doses.	Reproduces the glucocorticoid response of other annotated glucocorticoids; FKBP5 strongly activated matching the expected glucocorticoid response.	Vermeer et al. 2003	True
Betamethasone dipropionate	Glucocorticoid receptor agonist	NR3C1	Glucocorticoid-class similarity z = 3.52. Annotated target NR3C1: knockdown rank #7,799 of 8,964. FKBP5 activation rank #1; DDIT4 activation rank #15.	Glucocorticoid-class similarity z = 7.10; FKBP5 +0.83 to +0.86 log-FC across doses.	As triamcinolone.	Vermeer et al. 2003	True
Dexamethasone	Glucocorticoid receptor agonist	NR3C1	Glucocorticoid-class similarity z = 1.90. Annotated target NR3C1: knockdown rank #8,089 of 8,964. FKBP5 activation rank #1; DDIT4 activation rank #561.	Glucocorticoid-class similarity z = 5.78; FKBP5 +0.80 to +0.84 log-FC across doses.	As triamcinolone.	Vermeer et al. 2003	True
Budesonide	Glucocorticoid receptor agonist	NR3C1	Glucocorticoid-class similarity z = 2.27. Annotated target NR3C1: knockdown rank #8,640 of 8,964. FKBP5 activation rank #3; DDIT4 activation rank #1,508.	Glucocorticoid-class similarity z = 8.40; FKBP5 +0.81 to +0.89 log-FC across doses.	As triamcinolone.	Vermeer et al. 2003	True
Abemaciclib	CDK inhibitor	CDK4, CDK6	GSK3A #2, GSK3B #13 (drug level, q = 0.015); per dose GSK3B #1 / GSK3A #3 at 0.5 µM. CDK4 #2,363, CDK6 #1,561. Palbociclib control: GSK3A #1,575, GSK3B #8,119.	—	Abemaciclib inhibits GSK3α/β in the literature, an effect ExPert captures and is not annotated in the Tahoe dataset.	Cousins et al. 2018	True
Belinostat	HDAC inhibitor	HDAC6 (only)	SIN3–HDAC1/2 complex in top 20: SUDS3 #1, ARID4B #2, SINHCAF #5, SIN3B #6, SIN3A #8, ING1 #12, SAP30 #18; 0/325 other target annotated drugs put SUDS3/ARID4B/SINHCAF in top 20. HDAC6 #5,696.	HDAC-inhibitor-class similarity z = 3.01.	Belinostat is known in the literature to be a pan-HDAC inhibitor. Tahoe labelling is incomplete.	Khan et al. 2008	True
Tofacitinib	JAK/STAT inhibitor	JAK1, JAK2, JAK3	JAK1 and JAK3 are not trained prototypes (only JAK2, #1,912). Top 5 includes TYK2 #2, IRF9 #4, IFNAR1 #5, all in the JAK1-dependent type I interferon pathway. Zero-shot bank: JAK1 #36–#51 of 19,895 at 0.5–5 µM.	Interferon-stimulated gene score (20 ISGs) 2nd / 3rd most decreased of 379 drugs at 0.5 / 5 µM.	ExPert captures the perturbation of type I interferon receptor arm that JAK1 is a part of (IFNAR1, its kinase TYK2, ISGF3 subunit IRF9) and is consistent with the known inhibition of IFN-α by tofacitinib.	McInnes et al. 2019; Ivashkiv & Donlin 2014	True
Tofacitinib (citrate)	JAK/STAT inhibitor	JAK1, JAK2, JAK3	JAK1 and JAK3 are not trained prototypes (only JAK2, #1,165). Top 5 includes IFNAR1 #1, IRF9 #3, TYK2 #4; STAT1 #11. Zero-shot bank: JAK1 #31–#33 of 19,895 at 0.5–5 µM.	Interferon-stimulated gene score (20 ISGs) most decreased of 379 drugs at 0.5 µM.	As tofacitinib.	McInnes et al. 2019; Ivashkiv & Donlin 2014	True
Clobetasol propionate	unclear	CYP3A5, CYP3A4	Glucocorticoid-class similarity z = 5.32. FKBP5 activation rank #1.	Glucocorticoid-class similarity z = 3.29; FKBP5 +0.99 to +1.08 log-FC across doses, highest of all 379 drugs.	Clobetasol is a potent glucocorticoid; Tahoe annotation labels its secondary effect of CYP inhibition.	Wright et al. 2020	True
Methylprednisolone succinate	Glucocorticoid receptor agonist	NR3C1	No glucocorticoid response at any dose (glucocorticoid-class similarity z = 0.63); FKBP5 activation rank #4,477.	Glucocorticoid-class similarity z = −0.02; FKBP5 −0.04 to 0.00 log-FC across doses, at two plate positions.	Methylprednisolone is a prodrug that needs activation before drug effects can occur. Tahoe annotation doesn’t account for this and the lack of glucocorticoid response is expected and what ExPert captures.	Pörtner et al. 1988	True
Elimusertib hydrochloride	unclear	ATR	MEK-inhibitor-class similarity z = 4.83 (strongest cross-class signal in the screen). No ATR signal (ATR #6,670–8,946).	MEK-inhibitor-class similarity z = 6.30; MAPK-output gene score 6th most suppressed of 379 drugs, at all three doses / plates.	The wells labelled elimusertib behave like a MEK inhibitor; TAK-733, a MEK inhibitor with no MEK response, is located in the neighboring well. Likely a sample mixup during the experiment.	—	False
