## Supplementary material for "ExPert infers causal perturbations from cell states across biological and clinical contexts": SI Tables: Table_S10.xlsx

### Sheet: S10A ExPert pathways
rank	pathway	gene_set	source	direction	set_size	hits	expected	fold_enrichment	log2_fold_enrichment_plotted	p	q_BH	shown_in_figure	healthy_hits	healthy_p	hit_genes	n_folded_sets	folded_sets
1	mRNA export	mRNA export (grouped)	curated	predicted loss	89	22	3.922	5.61	2.347	2.19736e-11	5.40112e-08	TRUE	1	0.867111	CASC3;DDX19B;MCM3AP;NCBP2;NUP133;NUP153;NUP160;NUP214;NUP35;NUP85;NUTF2;RAE1;RANGAP1;RCC1;SARNP;SRSF6;SRSF9;THOC1;THOC5;THOC7;TPR;XPO5	39	Cellular Response to Heat Stress;Disorders of Transmembrane Transporters;Gene Silencing by RNA;Glucose Metabolism;Glycolysis;Interactions of Rev With Host Cellular Proteins;Interactions of Vpr With Host Cellular Proteins;Metabolism of Non-Coding RNA;NEP NS2 Interacts With the Cellular Export Machinery;NS1 Mediated Effects on Host Pathways;Nuclear Envelope (NE) Reassembly;Nuclear Envelope Breakdow…
2	chromatin organization	Chromatin Organization	Reactome 2024	predicted loss	178	25	7.844	3.187	1.612	2.37671e-07	9.73661e-05	TRUE	2	0.910979	ARID4B;BRPF1;CLOCK;DNMT3A;DR1;ELP6;GPS2;HDAC3;HMG20B;KAT2A;KDM3A;KDM5B;KDM6A;MTA2;NFKB1;RPS2;SETD2;SMARCA4;SMARCB1;SMARCC1;SMARCD1;SMARCE1;SUPT20H;TADA1;TADA2B	11	Chromatin Modifying Enzymes;Epigenetic Regulation by WDR5-containing Histone Modifying Complexes;Epigenetic Regulation of Gene Expression;HATs Acetylate Histones;HDACs Deacetylate Histones;HDMs Demethylate Histones;MITF-M-dependent Gene Expression;NR1H3 & NR1H2 Regulate Gene Expression Linked to Cholesterol Transport and Efflux;RMTs Methylate Histone Arginines;Regulation of Endogenous Retroelemen…
3	maternal to zygotic transition (MZT)	Maternal to Zygotic Transition (MZT)	Reactome 2024	predicted loss	55	11	2.424	4.539	1.976	2.19617e-05	0.00192792	TRUE	0	1	CNOT10;CNOT11;CNOT4;CNOT7;DICER1;ELL2;KDM5B;KDM6A;PAIP1;RPS2;UHRF1	5	Deadenylation of mRNA;Deadenylation-dependent mRNA Decay;M-decay Degradation of Maternal mRNAs by Maternally Stored Factors;TP53 Regulates Transcription of Additional Cell Cycle Genes With Uncertain Roles in the P53 Pathway;TP53 Regulates Transcription of Cell Cycle Genes
4	mitochondrial translation elongation	Mitochondrial Translation Elongation	Reactome 2024	predicted gain	86	12	3.838	3.127	1.527	0.000404263	0.0194839	TRUE	0	1	CHCHD1;MRPL2;MRPL22;MRPL32;MRPL53;MRPS10;MRPS18C;MRPS24;MRPS25;MRPS26;MRPS36;MRPS9	4	Mitochondrial Translation;Mitochondrial Translation Initiation;Mitochondrial Translation Termination;Translation
5	telomere extension by telomerase	Telomere Extension By Telomerase	Reactome 2024	predicted loss	18	5	0.793	6.304	2.089	0.000861939	0.0365284	TRUE	0	1	CDK2;DKC1;PPP6C;RTEL1;SHQ1	3	Chromosome Maintenance;Extension of Telomeres;Telomere Maintenance
6	M phase	M Phase	Reactome 2024	predicted loss	289	25	12.735	1.963	0.946	0.000948934	0.0382374	TRUE	1	0.998679	AHCTF1;ANAPC1;ANAPC10;ANAPC5;CDCA5;CENPJ;CLASP1;CSNK2B;DYNLL2;LPIN1;NUP133;NUP153;NUP160;NUP214;NUP35;NUP85;PLK4;PPP2CA;PPP2R2A;RAD21;RAE1;RANGAP1;RCC1;SMC1A;TPR	22	Aberrant Regulation of Mitotic Cell Cycle Due to RB1 Defects;Amplification of Signal From Unattached Kinetochores via a MAD2 Inhibitory Signal;Amplification of Signal From the Kinetochores;Cell Cycle, Mitotic;Conversion From APC C Cdc20 to APC C Cdh1 in Late Anaphase;EML4 and NUDC in Mitotic Spindle Formation;Establishment of Sister Chromatid Cohesion;Interferon Signaling;Metabolism of Carbohydra…
7	signaling by nuclear receptors	Signaling by Nuclear Receptors	Reactome 2024	predicted loss	157	16	6.918	2.313	1.153	0.00148094	0.0551538	TRUE	1	0.97196	ABCG1;APOC1;APOE;GPS2;GTF2A1;GTF2A2;HDAC3;KDM3A;NR5A2;POLR2E;RAD21;SMC1A;SP1;TBP;TLE3;ZDHHC7	12	ESR-mediated Signaling;Estrogen-dependent Gene Expression;NR1H2 and NR1H3-mediated Signaling;RNA Polymerase II Pre-transcription Events;RNA Polymerase II Promoter Escape;RNA Polymerase II Transcribes snRNA Genes;RNA Polymerase II Transcription Initiation;RNA Polymerase II Transcription Initiation And Promoter Clearance;RNA Polymerase II Transcription Pre-Initiation And Promoter Opening;RNA Polyme…
8	MITF-M-regulated melanocyte development	MITF-M-regulated Melanocyte Development	Reactome 2024	predicted loss	89	11	3.922	2.805	1.379	0.00174926	0.0632307	TRUE	2	0.594472	ATP6AP2;ATP6V1H;CDK2;CTNNB1;DICER1;SMARCA4;SMARCB1;SMARCC1;SMARCD1;SMARCE1;TFEC	2	RUNX1 Interacts With Co-Factors Whose Precise Effect on RUNX1 Targets Is Not Known;Regulation of MITF-M-dependent Genes Involved in Pigmentation
9	mTORC1-mediated signalling	mTORC1-mediated Signalling	Reactome 2024	predicted gain	23	5	1.026	4.872	1.849	0.00298101	0.0893575	TRUE	0	1	EIF4G1;LAMTOR1;LAMTOR2;LAMTOR4;LAMTOR5	6	Amino Acids Regulate mTORC1;Autophagy;Energy Dependent Regulation of mTOR by LKB1-AMPK;MTOR Signalling;Macroautophagy;Regulation of PTEN Gene Transcription
10	signaling by CSF3 (G-CSF)	Signaling by CSF3 (G-CSF)	Reactome 2024	predicted loss	25	5	1.102	4.539	1.78	0.00414498	0.117108	TRUE	0	1	ELOB;GRB2;STAT5A;STAT5B;TYK2	9	Evasion by RSV of Host Interferon Responses;Inactivation of CSF3 (G-CSF) Signaling;Interleukin-2 Family Signaling;Interleukin-20 Family Signaling;Interleukin-7 Signaling;Signaling by Cytosolic FGFR1 Fusion Mutants;Signaling by FLT3 Fusion Proteins;Signaling by FLT3 ITD and TKD Mutants;Signaling by Phosphorylated Juxtamembrane, Extracellular and Kinase Domain KIT Mutants
11	mRNA splicing	mRNA splicing	curated	predicted loss	191	17	8.416	2.02	0.973	0.00449908	0.124256	TRUE	3	0.804112	CASC3;DHX35;HNRNPC;IK;NCBP2;PCBP1;PCBP2;POLR2E;PRKRIP1;PRPF19;RBM17;SNW1;SRSF6;SRSF8;SRSF9;WBP11;WDR70	3	Processing of Capped Intron-Containing Pre-mRNA;mRNA Splicing;mRNA Splicing - Major Pathway
12	PPARA activates gene expression	PPARA Activates Gene Expression	Reactome 2024	predicted loss	87	10	3.834	2.608	1.277	0.00475701	0.129919	TRUE	0	1	CCNC;CLOCK;FAM120B;GPS2;HDAC3;MED20;MTF1;NFYB;NFYC;SP1	7	ATF6 (ATF6-alpha) Activates Chaperones;Epigenetic Regulation of Adipogenesis Genes by MLL3 and MLL4 Complexes;Epigenetic Regulation of Gene Expression by MLL3 and MLL4 Complexes;FOXO-mediated Transcription of Cell Death Genes;MLL4 and MLL3 Complexes Regulate Expression of PPARG Targets in Adipogenesis and Hepatic Steatosis;Regulation of Lipid Metabolism by PPARalpha;SMAD2 SMAD3 SMAD4 Heterotrimer…
13	NOTCH1 (NICD1) transcription	NOTCH1 Intracellular Domain Regulates Transcription	Reactome 2024	predicted loss	37	6	1.63	3.68	1.609	0.00513389	0.137164	TRUE	0	1	CCNC;FBXW7;HDAC3;KAT2A;SNW1;TLE3	4	Constitutive Signaling by NOTCH1 HD+PEST Domain Mutants;Constitutive Signaling by NOTCH1 PEST Domain Mutants;Notch-HLH Transcription Pathway;Signaling by NOTCH1
14	B-WICH activation of rRNA expression	B-WICH Complex Positively Regulates rRNA Expression	Reactome 2024	predicted loss	27	5	1.19	4.203	1.703	0.00585919	0.151599	TRUE	0	1	KAT2A;POLR2E;SMARCA5;TAF1D;TBP	5	NoRC Negatively Regulates rRNA Expression;Positive Epigenetic Regulation of rRNA Expression;RNA Polymerase I Promoter Clearance;RNA Polymerase I Transcription;RNA Polymerase I Transcription Initiation
15	mitochondrial protein degradation	Mitochondrial Protein Degradation	Reactome 2024	predicted gain	79	9	3.525	2.553	1.239	0.00830804	0.198264	TRUE	0	1	HADH;MRPL32;MRPS10;OPA1;SSBP1;STARD7;TFAM;TIMM22;TWNK	0
16	aerobic respiration and respiratory electron…	Aerobic Respiration and Respiratory Electron Transport	Reactome 2024	predicted gain	201	17	8.969	1.895	0.886	0.00840512	0.198647	FALSE	1	0.98982	COA3;COX7B;DLAT;FAHD1;GLO1;HAGH;HCCS;MRPS36;NDUFA6;NDUFAF1;NDUFB10;NDUFB5;NDUFS7;RANBP9;SCO1;TMEM126B;UQCC1	3	Complex I Biogenesis;Pyruvate Metabolism;Respiratory Electron Transport
17	cardiogenesis	Cardiogenesis	Reactome 2024	predicted loss	23	4	1.013	3.947	1.572	0.016905	0.317996	FALSE	0	1	CTNNB1;FOXO4;KAT2A;LDB1	0
18	collagen biosynthesis and modifying enzymes	Collagen Biosynthesis and Modifying Enzymes	Reactome 2024	predicted gain	13	3	0.58	5.172	1.696	0.0180583	0.331678	FALSE	0	1	COL18A1;P4HA1;PCOLCE	0
19	nonsense mediated decay (NMD) enhanced by th…	Nonsense Mediated Decay (NMD) Enhanced by the Exon Junction Complex (EJC)	Reactome 2024	predicted loss	108	10	4.759	2.101	0.998	0.0204518	0.361658	FALSE	3	0.434629	CASC3;NCBP2;PPP2CA;PPP2R2A;RPL28;RPLP1;RPS2;RPS29;SMG5;UPF2	1	Nonsense-Mediated Decay (NMD)
20	listeria monocytogenes entry into host cells	Listeria Monocytogenes Entry Into Host Cells	Reactome 2024	predicted loss	15	3	0.661	4.539	1.592	0.0260288	0.438212	FALSE	0	1	CBLL1;CTNNB1;GRB2	0
21	PIWI-interacting RNA (piRNA) biogenesis	PIWI-interacting RNA (piRNA) Biogenesis	Reactome 2024	predicted loss	15	3	0.661	4.539	1.592	0.0260288	0.438212	FALSE	0	1	MYBL1;POLR2E;TDRKH	0
22	glycerophospholipid biosynthesis	Glycerophospholipid Biosynthesis	Reactome 2024	predicted gain	68	7	3.034	2.307	1.085	0.031232	0.501754	FALSE	0	1	HADHA;LPCAT4;LPGAT1;MBOAT2;PGS1;PLD3;STARD7	0
23	G1 phase	G1 Phase	Reactome 2024	predicted loss	41	5	1.807	2.768	1.254	0.0329663	0.503473	FALSE	0	1	CDK2;E2F5;PPP2CA;PPP2R2A;SKP2	1	Cyclin D Associated Events in G1
24	response of endothelial cells to shear stress	Response of Endothelial Cells to Shear Stress	Reactome 2024	predicted loss	55	6	2.424	2.476	1.153	0.033098	0.503473	FALSE	2	0.348299	CTNNB1;ITGA5;NFKB1;PPP2CA;PPP2R2A;TLN1	1	Cellular Responses to Mechanical Stimuli
25	fanconi anemia pathway	Fanconi Anemia Pathway	Reactome 2024	predicted gain	28	4	1.249	3.201	1.363	0.0342552	0.503473	FALSE	0	1	ATR;DCLRE1A;DCLRE1B;USP1	0
26	transcriptional activity of SMAD2 SMAD3 SMAD…	Transcriptional Activity of SMAD2 SMAD3 SMAD4 Heterotrimer	Reactome 2024	predicted loss	44	5	1.939	2.579	1.173	0.042966	0.552934	FALSE	0	1	CCNC;CCNK;E2F5;SNW1;SP1	0
27	transcriptional activation of mitochondrial…	Transcriptional Activation of Mitochondrial Biogenesis	Reactome 2024	predicted loss	45	5	1.983	2.522	1.147	0.0466623	0.582213	FALSE	0	1	HDAC3;POLG2;PPRC1;TFAM;TFB2M	0
28	MicroRNA (miRNA) biogenesis	MicroRNA (miRNA) Biogenesis	Reactome 2024	predicted loss	19	3	0.837	3.583	1.388	0.0487117	0.5968	FALSE	0	1	DICER1;POLR2E;XPO5	0

### Sheet: S10B DE pathways
rank	pathway	gene_set	source	direction	set_size	hits	expected	fold_enrichment	log2_fold_enrichment_plotted	p	q_BH	shown_in_figure	hit_genes	n_folded_sets	folded_sets
1	FASTK regulation of mitochondrial RNAs	FASTK Family Proteins Regulate Processing and Stability of Mitochondrial RNAs	Reactome 2024	downregulated	17	13	0.285	45.565	4.104	1.47293e-20	4.50717e-17	TRUE	MT-ATP6;MT-ATP8;MT-CO1;MT-CO2;MT-CO3;MT-CYB;MT-ND1;MT-ND2;MT-ND3;MT-ND4;MT-ND4L;MT-ND5;MT-ND6	12	Aerobic Respiration and Respiratory Electron Transport;Complex I Biogenesis;Complex IV Assembly;Cytoprotection by HMOX1;Formation of ATP by Chemiosmotic Coupling;Mitochondrial Protein Degradation;Mitochondrial RNA Degradation;Respiratory Electron Transport;rRNA Processing;rRNA Processing in the Mitochondrion;tRNA Processing;tRNA Processing in the Mitochondrion
2	IGF transport and uptake by IGFBPs	Regulation of IGF Transport and Uptake by Insulin-like Growth Factor Binding Proteins (IGFBPs)	Reactome 2024	downregulated	93	19	1.561	12.173	3.242	1.02802e-15	6.29151e-13	TRUE	ALB;APOA1;APOA2;APOE;C3;CST3;FAM20A;FGA;FGG;HSP90B1;IGFALS;NUCB1;P4HB;PROC;SERPINA1;SERPINA10;SERPINC1;SERPIND1;VWA1	10	Chylomicron Assembly;Common Pathway of Fibrin Clot Formation;Formation of Fibrin Clot (Clotting Cascade);Gamma-carboxylation of Protein Precursors;Gamma-carboxylation, Transport, and Amino-Terminal Cleavage of Proteins;Intrinsic Pathway of Fibrin Clot Formation;Plasma Lipoprotein Assembly, Remodeling, and Clearance;Plasma Lipoprotein Remodeling;Post-translational Protein Phosphorylation;Removal o…
3	complement cascade	Complement Cascade	Reactome 2024	downregulated	62	16	1.041	15.377	3.421	3.711e-15	1.62224e-12	TRUE	C1R;C1S;C2;C3;C4B;C9;CFB;CFHR3;CFHR4;CFHR5;CFI;CLU;CPN2;CRP;SERPING1;VTN	4	Classical Antibody-Mediated Complement Activation;Creation of C4 and C2 Activators;Initial Triggering of Complement;Regulation of Complement Cascade
4	ligand uptake by scavenger receptors	Binding and Uptake of Ligands by Scavenger Receptors	Reactome 2024	downregulated	45	11	0.755	14.565	3.196	1.53074e-10	4.68407e-08	TRUE	ALB;AMBP;APOA1;APOE;CALR;HPR;HPX;HSP90B1;HYOU1;MARCO;SAA1	5	ATF6 (ATF6-alpha) Activates Chaperone Genes;ATF6 (ATF6-alpha) Activates Chaperones;Scavenging by Class A Receptors;Scavenging of Heme From Plasma;Unfolded Protein Response (UPR)
5	platelet degranulation	Platelet Degranulation	Reactome 2024	downregulated	113	15	1.896	7.909	2.693	7.0017e-10	1.94775e-07	TRUE	ALB;APOA1;APOH;CHID1;CLU;FGA;FGB;FGG;HSPA5;ORM1;ORM2;RARRES2;SERPINA1;SERPINA3;SERPING1	18	Antimicrobial Peptides;GRB2 SOS Provides Linkage to MAPK Signaling for Integrins;Hemostasis;IRAK4 Deficiency (TLR2 4);Integrin Signaling;MAP2K and MAPK Activation;MyD88 Deficiency (TLR2 4);Paradoxical Activation of RAF Signaling by Kinase Inactive BRAF;Platelet Activation, Signaling and Aggregation;Platelet Aggregation (Plug Formation);Regulation of TLR by Endogenous Ligand;Response to Elevated P…
6	response to metal ions	Response to Metal Ions	Reactome 2024	downregulated	10	6	0.168	35.751	3.283	4.2325e-09	9.25104e-07	TRUE	MT1A;MT1F;MT1G;MT1H;MT1M;MT1X	0
7	amyloid fiber formation	Amyloid Fiber Formation	Reactome 2024	downregulated	45	9	0.755	11.917	2.92	4.91993e-08	9.40936e-06	TRUE	APCS;APOA1;APOE;B2M;CST3;FGA;SAA1;TTR;UBE2L6	0
8	drug ADME	Drug ADME	Reactome 2024	downregulated	96	12	1.611	7.448	2.566	7.20387e-08	1.2967e-05	TRUE	ALB;BCHE;CES1;CYP2D6;CYP2E1;GLYAT;NAT2;PON1;SERPINA6;SLC22A1;SLC22A7;SLCO1B3	2	Aspirin ADME;Neurotransmitter Clearance
9	phase I - functionalization of compounds	Phase I - Functionalization of Compounds	Reactome 2024	downregulated	87	10	1.46	6.849	2.421	1.96586e-06	0.000240621	TRUE	ACSS1;ADH4;ADH6;CES1;CYP1A2;CYP21A2;CYP26A1;CYP2D6;CYP2E1;CYP3A43	8	Biological Oxidations;Biosynthesis of DHA-derived SPMs;Biosynthesis of Specialized Proresolving Mediators (SPMs);Cytochrome P450 - Arranged by Substrate Type;Ethanol Oxidation;RA Biosynthesis Pathway;Signaling by Retinoic Acid;Xenobiotics
10	visual phototransduction	Visual Phototransduction	Reactome 2024	downregulated	72	9	1.208	7.448	2.475	3.17622e-06	0.000357984	TRUE	APOA1;APOA2;APOC3;APOE;APOM;HSD17B6;RBP4;RDH16;TTR	6	Metabolism of Fat-Soluble Vitamins;Metabolism of Vitamins and Cofactors;Plasma Lipoprotein Assembly;Retinoid Metabolism and Transport;Sensory Perception;The Canonical Retinoid Cycle in Rods (Twilight Vision)
11	neutrophil degranulation	Neutrophil Degranulation	Reactome 2024	downregulated	399	20	6.696	2.987	1.51	1.47901e-05	0.00122318	TRUE	AGPAT2;B2M;BST2;C3;CD14;CHI3L1;CST3;GGH;LRG1;MLEC;MME;NDUFC2;ORM1;ORM2;PGRMC1;PIGR;SERPINA1;SERPINA3;SLCO4C1;TTR	0
12	ERBB2 activates PTK6 signaling	ERBB2 Activates PTK6 Signaling	Reactome 2024	upregulated	13	4	0.195	20.513	2.695	3.18553e-05	0.00243693	TRUE	ERBB2;EREG;NRG1;NRG2	23	Downregulation of ERBB2 ERBB3 Signaling;Downregulation of ERBB2 Signaling;ERBB2 Regulates Cell Motility;GRB2 Events in ERBB2 Signaling;Intracellular Signaling by Second Messengers;MAPK Family Signaling Cascades;MAPK1 MAPK3 Signaling;Negative Regulation of the PI3K AKT Network;Nuclear Signaling by ERBB4;PI3K Events in ERBB2 Signaling;PI3K Events in ERBB4 Signaling;PI5P, PP2A and IER3 Regulate PI3K…
13	non-integrin membrane-ECM interactions	Non-integrin membrane-ECM Interactions	Reactome 2024	upregulated	57	6	0.855	7.018	2.262	0.000206379	0.0123828	TRUE	COL4A2;ITGA2;LAMA3;PDGFA;THBS1;TNC	12	Anchoring Fibril Formation;Assembly of Collagen Fibrils and Other Multimeric Structures;Crosslinking of Collagen Fibrils;ECM Proteoglycans;Extracellular Matrix Organization;Integrin Cell Surface Interactions;Laminin Interactions;MET Activates PTK2 Signaling;MET Promotes Cell Motility;Signaling by MET;Signaling by PDGF;Syndecan Interactions
14	ER-Phagosome pathway	ER-Phagosome Pathway	Reactome 2024	downregulated	76	7	1.276	5.488	2.079	0.000284968	0.0154573	TRUE	B2M;CALR;CD14;FGA;FGB;FGG;PDIA3	11	Antigen Presentation Folding, Assembly and Peptide Loading of Class I MHC;Antigen processing-Cross Presentation;Calnexin Calreticulin Cycle;Class I MHC Mediated Antigen Processing & Presentation;MyD88 MAL(TIRAP) Cascade Initiated on Plasma Membrane;N-glycan Trimming in the ER and Calnexin Calreticulin Cycle;Toll Like Receptor 2 (TLR2) Cascade;Toll Like Receptor 4 (TLR4) Cascade;Toll Like Receptor…
15	AP-1 transcription factor activation	Activation of the AP-1 Family of Transcription Factors	Reactome 2024	upregulated	10	3	0.15	20	2.429	0.000370654	0.0185934	TRUE	FOS;JUN;MAPK10	5	Cellular Senescence;FCERI Mediated MAPK Activation;MAPK Targets Nuclear Events Mediated by MAP Kinases;Oxidative Stress Induced Senescence;Senescence-Associated Secretory Phenotype (SASP)
16	Interleukin-10 signaling	Interleukin-10 Signaling	Reactome 2024	upregulated	24	4	0.36	11.111	2.388	0.000415667	0.0205152	FALSE	CXCL1;CXCL8;IL18;LIF	6	Chemokine Receptors Bind Chemokines;GPCR Downstream Signalling;Interleukin-4 and Interleukin-13 Signaling;Peptide Ligand-Binding Receptors;Signaling by GPCR;Signaling by Interleukins
17	peptide hormone metabolism	Peptide Hormone Metabolism	Reactome 2024	downregulated	59	6	0.99	6.059	2.125	0.000454785	0.0220896	FALSE	BCHE;CES1;GATA4;INHBC;MME;P4HB	4	Cardiac Conduction;Metabolism of Angiotensinogen to Angiotensins;Muscle Contraction;Physiological Factors
18	SLC-mediated transmembrane transport	SLC-mediated Transmembrane Transport	Reactome 2024	downregulated	197	11	3.306	3.327	1.595	0.00051566	0.0232047	FALSE	SLC13A3;SLC13A5;SLC16A10;SLC22A1;SLC22A7;SLC2A10;SLC2A2;SLC6A12;SLC6A13;SLCO1B3;SLCO4C1	9	Cellular Hexose Transport;Digestion and Absorption;Disorders of Transmembrane Transporters;GABA Synthesis, Release, Reuptake and Degradation;Na+ Cl- Dependent Neurotransmitter Transporters;Neurotransmitter Release Cycle;Organic Cation Anion Zwitterion Transport;SLC Transporter Disorders;Transport of Bile Salts and Organic Acids, Metal Ions and Amine Compounds
19	metabolism of steroids	Metabolism of Steroids	Reactome 2024	downregulated	141	9	2.366	3.803	1.729	0.000636659	0.0278311	FALSE	ACOX2;AKR1D1;ALB;CYP21A2;EBP;GC;SERPINA6;SLCO1B3;STARD5	5	Bile Acid and Bile Salt Metabolism;Heme Degradation;Metabolism of Porphyrins;Prednisone ADME;Recycling of Bile Acids and Salts
20	RHO GTPase cycle	RHO GTPase Cycle	Reactome 2024	upregulated	425	15	6.375	2.353	1.173	0.00199846	0.0650564	FALSE	AKAP12;ARHGEF16;ARHGEF3;CCDC187;CFTR;FAM169A;FGD5;FMNL2;GNA13;LRRC1;MUC13;PAK3;PTPN13;TPM4;WIPF3	5	Cell Death Signalling via NRAGE, NRIF and NADE;G Alpha (12 13) Signalling Events;Interleukin-37 Signaling;NRAGE Signals Death Through JNK;RND2 GTPase Cycle
21	chondroitin sulfate biosynthesis	Chondroitin Sulfate Biosynthesis	Reactome 2024	upregulated	18	3	0.27	11.111	2.184	0.00230608	0.0720061	FALSE	CHST11;CHST9;CSGALNACT1	3	Chondroitin Sulfate Dermatan Sulfate Metabolism;Glycosaminoglycan Metabolism;Metabolism of Carbohydrates
22	o-linked glycosylation	O-linked Glycosylation	Reactome 2024	upregulated	94	6	1.41	4.255	1.767	0.00292076	0.0851193	FALSE	ADAMTS9;B3GNT3;B3GNT5;MUC13;MUC6;THBS1	4	Dectin-2 Family;Glycosphingolipid Biosynthesis;O-linked Glycosylation of Mucins;Termination of O-glycan Biosynthesis
23	Netrin-1 signaling	Netrin-1 Signaling	Reactome 2024	upregulated	40	4	0.6	6.667	2.032	0.00296234	0.0855167	FALSE	ABLIM2;DSCAML1;MYO10;ROBO1	0
24	glyoxylate metabolism and glycine degradation	Glyoxylate Metabolism and Glycine Degradation	Reactome 2024	downregulated	19	3	0.319	9.408	2.096	0.00371744	0.103412	FALSE	AGXT2;ALDH4A1;GNMT	0
25	interferon alpha beta signaling	Interferon Alpha Beta Signaling	Reactome 2024	downregulated	62	5	1.041	4.805	1.836	0.00382195	0.105362	FALSE	BST2;IFITM2;IFITM3;SOCS1;SOCS3	4	Growth Hormone Receptor Signaling;Interferon Signaling;Regulation of IFNA IFNB Signaling;Regulation of IFNG Signaling
26	estrogen-dependent nuclear events downstream…	Estrogen-dependent Nuclear Events Downstream of ESR-membrane Signaling	Reactome 2024	upregulated	23	3	0.345	8.696	2.05	0.00473578	0.124927	FALSE	BCL2;EREG;FOS	1	GAB1 Signalosome
27	class A 1 (Rhodopsin-like receptors)	Class A 1 (Rhodopsin-like Receptors)	Reactome 2024	downregulated	131	7	2.199	3.184	1.475	0.00667381	0.163375	FALSE	ADRA1A;ADRA1B;AVPR1A;C3;CXCL13;SAA1;TSHR	3	Amine Ligand-Binding Receptors;G Alpha (Q) Signalling Events;GPCR Ligand Binding
28	formation of the cornified envelope	Formation of the Cornified Envelope	Reactome 2024	upregulated	27	3	0.405	7.408	1.951	0.00748439	0.178924	FALSE	KRT23;KRT7;KRT86	1	Keratinization
29	nuclear events mediated by NFE2L2	Nuclear Events Mediated by NFE2L2	Reactome 2024	upregulated	83	5	1.245	4.016	1.656	0.00822295	0.192196	FALSE	BCL2;CDKN2A;PDGFA;PRKAA2;SLC7A11	3	Basigin Interactions;KEAP1-NFE2L2 Pathway;NFE2L2 Regulating Tumorigenic Genes
30	caspase activation via dependence receptors…	Caspase Activation via Dependence Receptors in the Absence of Ligand	Reactome 2024	upregulated	10	2	0.15	13.334	1.943	0.00931868	0.20814	FALSE	DAPK2;DAPK3	0
31	peroxisomal lipid metabolism	Peroxisomal Lipid Metabolism	Reactome 2024	downregulated	28	3	0.47	6.384	1.851	0.0112467	0.228212	FALSE	ACOX2;DECR2;HAO2	1	Fatty Acid Metabolism
32	triglyceride metabolism	Triglyceride Metabolism	Reactome 2024	downregulated	28	3	0.47	6.384	1.851	0.0112467	0.228212	FALSE	DGAT2;FABP1;PLIN1	4	Epigenetic Regulation of Adipogenesis Genes by MLL3 and MLL4 Complexes;Epigenetic Regulation of Gene Expression by MLL3 and MLL4 Complexes;MLL4 and MLL3 Complexes Regulate Expression of PPARG Targets in Adipogenesis and Hepatic Steatosis;Triglyceride Catabolism
33	dissolution of fibrin clot	Dissolution of Fibrin Clot	Reactome 2024	upregulated	11	2	0.165	12.121	1.911	0.0112775	0.228212	FALSE	ANXA2;SERPINE2	0
34	semaphorin interactions	Semaphorin Interactions	Reactome 2024	upregulated	60	4	0.9	4.445	1.685	0.0125237	0.242548	FALSE	ERBB2;PAK3;PLXNC1;SEMA3E	3	Activation of RAC1;Axon Guidance;Other Semaphorin Interactions
35	neuronal system	Neuronal System	Reactome 2024	downregulated	315	11	5.287	2.081	0.991	0.0178484	0.317536	FALSE	ABCC9;BCHE;CHRNA4;FLOT2;GRIN3A;KCNJ3;KCNMA1;KCNN2;SLC22A1;SLC6A12;SLC6A13	4	Nitric Oxide Stimulates Guanylate Cyclase;Potassium Channels;Sensory Processing of Sound by Outer Hair Cells of the Cochlea;cGMP Effects
36	RAF-independent MAPK1 3 activation	RAF-independent MAPK1 3 Activation	Reactome 2024	upregulated	18	2	0.27	7.408	1.699	0.0292853	0.452591	FALSE	DUSP5;DUSP8	0
37	cellular response to chemical stress	Cellular Response to Chemical Stress	Reactome 2024	downregulated	181	7	3.038	2.304	1.084	0.033417	0.496389	FALSE	ALB;FABP1;GPX2;MT-CO1;MT-CO2;MT-CO3;P4HB	1	TP53 Regulates Metabolic Genes
38	cytosolic sulfonation of small molecules	Cytosolic Sulfonation of Small Molecules	Reactome 2024	upregulated	21	2	0.315	6.349	1.617	0.0390345	0.530869	FALSE	SULT1C2;SULT1C4	0
39	IRE1alpha activates chaperones	IRE1alpha Activates Chaperones	Reactome 2024	downregulated	46	3	0.772	3.886	1.46	0.0418442	0.564067	FALSE	HSPA5;HYOU1;SYVN1	0
40	metabolism of Water-Soluble vitamins and cof…	Metabolism of Water-Soluble Vitamins and Cofactors	Reactome 2024	downregulated	116	5	1.947	2.568	1.169	0.0459701	0.603727	FALSE	AOX1;CD38;MTHFD2L;NUDT8;SLC23A1	0
41	arachidonate metabolism	Arachidonate Metabolism	Reactome 2024	downregulated	48	3	0.806	3.724	1.423	0.0465389	0.608585	FALSE	CYP1A2;GPX2;PON1	0

### Sheet: S10C curated gene sets
gene_set	shown_as	source	definition	n_genes_in_bank	reference	genes
mRNA export (grouped)	mRNA export	curated grouping	union of the four parts below (NUPR1/NUPR2, not nucleoporins, excluded)	89		AAAS;CASC3;CHTOP;CPSF1;CPSF2;CPSF3;CPSF4;CSE1L;DDX19A;DDX19B;DDX39A;DDX39B;DHX38;EIF4A3;EIF4E;ENY2;FYTTD1;GLE1;MAGOH;MAGOHB;MCM3AP;NCBP1;NCBP2;NDC1;NUP107;NUP133;NUP153;NUP160;NUP188;NUP205;NUP210;NUP214;NUP35;NUP37;NUP43;NUP50;NUP54;NUP62CL;NUP85;NUP88;NUP98;NUTF2;NXF1;NXT1;NXT2;PHAX;POLDIP3;POM121;POM121C;RAE1;RAN;RANBP1;RANBP2;RANGAP1;RBM8A;RCC1;RNPS1;SARNP;SEH1L;SLBP;SLU7;SRRM1;SRRT;SRSF1;SRS…
mRNA export part: nuclear pore		curated grouping	nucleoporins (29 listed) and readout module nuclear_pore (NUP*, RAE1, TPR, SEH1L, SEC13, AAAS, NDC1, POM121)	24		AAAS;GLE1;NDC1;NUP107;NUP133;NUP153;NUP160;NUP188;NUP205;NUP210;NUP214;NUP35;NUP37;NUP43;NUP50;NUP54;NUP62CL;NUP85;NUP88;NUP98;POM121;RAE1;SEH1L;TPR
mRNA export part: TREX / TREX-2 / adaptors		curated grouping	readout module rna_export_trex (THOC1, THOC2, THOC3, THOC5, THOC6, THOC7, ALYREF, NXF1, NXF2B, NXT1, NXT2, DDX39A, DDX39B, DDX19A, DDX19B, GLE1, ENY2, MCM3AP, SARNP, CHTOP, ZC3H11A, POLDIP3, LUZP4, NCBP1, NCBP2, NCBP3, PHAX, SRRT)	23		CHTOP;DDX19A;DDX19B;DDX39A;DDX39B;ENY2;GLE1;MCM3AP;NCBP1;NCBP2;NXF1;NXT1;NXT2;PHAX;POLDIP3;SARNP;SRRT;THOC1;THOC2;THOC3;THOC5;THOC6;THOC7
mRNA export part: export receptors / Ran		curated grouping	NXF1, NXT1, NXT2, XPO1, XPO5, XPO7, XPOT, CSE1L, RAN, RANGAP1, RANBP1, RANBP2, RCC1, NUTF2, DDX19A, DDX19B, GLE1	17		CSE1L;DDX19A;DDX19B;GLE1;NUTF2;NXF1;NXT1;NXT2;RAN;RANBP1;RANBP2;RANGAP1;RCC1;XPO1;XPO5;XPO7;XPOT
mRNA export part: Reactome mature-mRNA transport		curated grouping	Reactome 2024: Transport of Mature Transcript to Cytoplasm; Transport of Mature mRNA Derived From an Intron-Containing Transcript	71		AAAS;CASC3;CHTOP;CPSF1;CPSF2;CPSF3;CPSF4;DDX39A;DDX39B;DHX38;EIF4A3;EIF4E;FYTTD1;GLE1;MAGOH;MAGOHB;NCBP1;NCBP2;NDC1;NUP107;NUP133;NUP153;NUP160;NUP188;NUP205;NUP210;NUP214;NUP35;NUP37;NUP43;NUP50;NUP54;NUP85;NUP88;NUP98;NXF1;NXT1;POLDIP3;POM121;POM121C;RAE1;RANBP2;RBM8A;RNPS1;SARNP;SEH1L;SLBP;SLU7;SRRM1;SRSF1;SRSF11;SRSF2;SRSF3;SRSF4;SRSF5;SRSF6;SRSF7;SRSF9;SYMPK;THOC1;THOC2;THOC3;THOC5;THOC6;THO…
mRNA splicing	mRNA splicing	curated grouping	Reactome 2024: mRNA Splicing - Major Pathway; mRNA Splicing - Minor Pathway; plus every SR protein (SRSF*)	191		ACIN1;AQR;BCAS2;BUD13;BUD31;CACTIN;CASC3;CCAR1;CCDC12;CDC5L;CHERP;CRNKL1;CTNNBL1;CWC15;CWC25;CWC27;CWF19L2;DDX23;DDX39B;DDX41;DDX42;DDX46;DDX5;DHX15;DHX16;DHX35;DHX38;DHX9;DNAJC8;EIF4A3;FAM32A;FAM50A;FUS;GCFC2;GPATCH1;GPKOW;GTF2F1;GTF2F2;HNRNPA1;HNRNPA2B1;HNRNPA3;HNRNPC;HNRNPD;HNRNPF;HNRNPH1;HNRNPH2;HNRNPK;HNRNPL;HNRNPM;HNRNPR;HNRNPU;HSPA8;HTATSF1;IK;ISY1;LSM2;LSM3;LSM4;LSM5;LSM6;LSM7;LUC7L3;MAGO…
module: adult_hep_tf		readout module (fixed before scoring)	genes matching: HNF4A, CEBPA, FOXA1, FOXA2, FOXA3, HNF1A, HNF1B, PPARA, NR1H4, NR1I2, ONECUT1, PROX1, XBP1	13		CEBPA;FOXA1;FOXA2;FOXA3;HNF1A;HNF1B;HNF4A;NR1H4;NR1I2;ONECUT1;PPARA;PROX1;XBP1
module: chromatin		readout module (fixed before scoring)	genes matching: SMARC*, ARID*, CHD*, BPTF, SIN3A, SIN3B, SAP30, MBD3, HDAC1, HDAC2, HDAC8, KDM*, SETD2, USP22, EP300, CREBBP, MSL1	59		ARID1A;ARID1B;ARID2;ARID3A;ARID3B;ARID3C;ARID4A;ARID4B;ARID5A;ARID5B;BPTF;CHD1;CHD1L;CHD2;CHD3;CHD4;CHD6;CHD7;CHD8;CHD9;CHDH;CREBBP;EP300;HDAC1;HDAC2;HDAC8;KDM1A;KDM1B;KDM2A;KDM2B;KDM3A;KDM3B;KDM4A;KDM4B;KDM4C;KDM5A;KDM5B;KDM5C;KDM6A;KDM8;MBD3;MSL1;SAP30;SETD2;SIN3A;SIN3B;SMARCA1;SMARCA2;SMARCA4;SMARCA5;SMARCAD1;SMARCAL1;SMARCB1;SMARCC1;SMARCC2;SMARCD1;SMARCD2;SMARCE1;USP22
module: fetal_reprog		readout module (fixed before scoring)	genes matching: POU5F1, NANOG, LIN28A, LIN28B, SALL4, SOX4, SOX9, MECOM, HMGA1, HMGA2	10		HMGA1;HMGA2;LIN28A;LIN28B;MECOM;NANOG;POU5F1;SALL4;SOX4;SOX9
module: inflammation_nfkb		readout module (fixed before scoring)	genes matching: RELA, RELB, NFKB1, NFKB2, IKBKB, CHUK, TNF, IL6, STAT3, IRF9, JUN, ATF3, CEBPB, CEBPD	11		ATF3;CEBPB;CEBPD;IKBKB;IRF9;JUN;NFKB1;NFKB2;RELA;RELB;STAT3
module: karyopherin		readout module (fixed before scoring)	genes matching: KPNA*, KPNB1, IPO*, TNPO1, TNPO2, TNPO3, XPO*, RANBP*, RAN, RCC1	31		IPO11;IPO13;IPO4;IPO5;IPO7;IPO8;IPO9;KPNA1;KPNA2;KPNA3;KPNA4;KPNA5;KPNA6;KPNB1;RAN;RANBP1;RANBP10;RANBP2;RANBP3;RANBP6;RANBP9;RCC1;TNPO1;TNPO2;TNPO3;XPO1;XPO4;XPO5;XPO6;XPO7;XPOT
module: morphogen_driver		readout module (fixed before scoring)	genes matching: CTNNB1, TCF7L2, WNT*, NOTCH1, NOTCH2, RBPJ, HES1, TGFB1, TGFBR1, TGFBR2, SMAD2, SMAD3, SMAD4, GLI1, GLI2, YAP1, WWTR1, LATS1, LATS2	11		CTNNB1;GLI1;GLI2;HES1;LATS1;RBPJ;SMAD2;SMAD3;SMAD4;TCF7L2;TGFB1
module: nuclear_pore		readout module (fixed before scoring)	genes matching: NUP*, RAE1, TPR, SEH1L, SEC13, AAAS, NDC1, POM121	23		AAAS;NDC1;NUP107;NUP133;NUP153;NUP160;NUP188;NUP205;NUP210;NUP214;NUP35;NUP37;NUP43;NUP50;NUP54;NUP62CL;NUP85;NUP88;NUP98;POM121;RAE1;SEH1L;TPR
module: proteostasis		readout module (fixed before scoring)	genes matching: PSMA*, PSMB*, PSMC*, PSMD*, PSME*, ADRM1, VCP, UBA1	39		ADRM1;PSMA1;PSMA2;PSMA3;PSMA4;PSMA6;PSMA7;PSMB1;PSMB10;PSMB2;PSMB3;PSMB4;PSMB5;PSMB6;PSMB7;PSMC1;PSMC2;PSMC3;PSMC3IP;PSMC4;PSMC5;PSMC6;PSMD1;PSMD10;PSMD11;PSMD12;PSMD13;PSMD14;PSMD2;PSMD4;PSMD5;PSMD6;PSMD7;PSMD9;PSME1;PSME2;PSME3;PSME4;UBA1
module: rna_decay_exosome		readout module (fixed before scoring)	genes matching: EXOSC*, DIS3, DIS3L, C1D, MPHOSPH6, MTREX, PNPT1, SKIC2, SKIC3, SKIV2L, TTC37, CNOT*, PABPC1, PABPN1, PATL1, DDX6, DCP1A, DCP2, EDC3, EDC4, XRN1, XRN2, LSM1, LSM2, LSM3, LSM4, LSM5, LSM6, LSM7	44		C1D;CNOT1;CNOT10;CNOT11;CNOT2;CNOT3;CNOT4;CNOT6;CNOT6L;CNOT7;CNOT8;CNOT9;DCP1A;DCP2;DDX6;DIS3;DIS3L;EDC3;EDC4;EXOSC1;EXOSC10;EXOSC2;EXOSC3;EXOSC4;EXOSC5;EXOSC6;EXOSC7;EXOSC8;EXOSC9;LSM1;LSM2;LSM3;LSM4;LSM5;LSM6;LSM7;MPHOSPH6;MTREX;PABPC1;PABPN1;PATL1;PNPT1;XRN1;XRN2
module: rna_export_trex		readout module (fixed before scoring)	genes matching: THOC1, THOC2, THOC3, THOC5, THOC6, THOC7, ALYREF, NXF1, NXF2B, NXT1, NXT2, DDX39A, DDX39B, DDX19A, DDX19B, GLE1, ENY2, MCM3AP, SARNP, CHTOP, ZC3H11A, POLDIP3, LUZP4, NCBP1, NCBP2, NCBP3, PHAX, SRRT	23		CHTOP;DDX19A;DDX19B;DDX39A;DDX39B;ENY2;GLE1;MCM3AP;NCBP1;NCBP2;NXF1;NXT1;NXT2;PHAX;POLDIP3;SARNP;SRRT;THOC1;THOC2;THOC3;THOC5;THOC6;THOC7
module: splicing		readout module (fixed before scoring)	genes matching: SF3A1, SF3A2, SF3A3, SF3B*, SNRNP*, SNRPA, SNRPB, SNRPC, SNRPD1, SNRPD2, SNRPD3, SNRPE, SNRPF, SNRPG, PRPF*, SRSF*, PTBP1, PTBP2, PTBP3, HNRNP*, MBNL1, MBNL2, MBNL3, RBFOX1, RBFOX2, RBFOX3, ESRP1, ESRP2, QKI, NOVA1, NOVA2, SUGP1, PNN, CTNNBL1, U2AF1, U2AF2, RBM17, RBM22, RBM25, RBM39, SRRM1, SRRM2, SRRM4	83		CTNNBL1;HNRNPA0;HNRNPA1;HNRNPA1L2;HNRNPA2B1;HNRNPA3;HNRNPAB;HNRNPC;HNRNPD;HNRNPDL;HNRNPF;HNRNPH1;HNRNPH2;HNRNPH3;HNRNPK;HNRNPL;HNRNPLL;HNRNPM;HNRNPR;HNRNPU;HNRNPUL1;HNRNPUL2;MBNL1;MBNL2;PNN;PRPF18;PRPF19;PRPF3;PRPF31;PRPF38A;PRPF38B;PRPF39;PRPF4;PRPF40A;PRPF40B;PRPF4B;PRPF6;PRPF8;PTBP1;PTBP2;PTBP3;QKI;RBM17;RBM25;RBM39;SF3A1;SF3A2;SF3A3;SF3B1;SF3B2;SF3B3;SF3B4;SF3B5;SNRNP200;SNRNP25;SNRNP27;SNRNP…
module: transcription		readout module (fixed before scoring)	genes matching: MED*, POLR2*, POLR1*, POLR3*, GTF2*, GTF3*, TAF*, INTS*, NELF*, PAF1, CTR9, LEO1, CDC73, SUPT4H1, SUPT5H, SUPT6H, CPSF*, CSTF*, SYMPK, PCF11, RNGTT, RNMT	133		CDC73;CPSF1;CPSF2;CPSF3;CPSF4;CPSF6;CPSF7;CSTF1;CSTF2;CSTF2T;CSTF3;CTR9;GTF2A1;GTF2A2;GTF2B;GTF2E1;GTF2E2;GTF2F1;GTF2F2;GTF2H1;GTF2H2;GTF2H2C;GTF2H3;GTF2H4;GTF2H5;GTF2I;GTF2IRD1;GTF3A;GTF3C1;GTF3C2;GTF3C3;GTF3C4;GTF3C5;GTF3C6;INTS1;INTS10;INTS11;INTS12;INTS13;INTS14;INTS2;INTS3;INTS4;INTS5;INTS6;INTS7;INTS8;INTS9;LEO1;MED1;MED10;MED11;MED12;MED13;MED13L;MED14;MED15;MED16;MED17;MED18;MED19;MED20;M…
module: translation		readout module (fixed before scoring)	genes matching: RPL*, RPS*, EIF3*, EIF4*, EIF2*, EEF1A1, EEF2, ETF1, ABCE1, LARP1, MRPL*, MRPS*	206		ABCE1;EEF1A1;EEF2;EIF2A;EIF2AK1;EIF2AK2;EIF2AK3;EIF2AK4;EIF2B1;EIF2B2;EIF2B3;EIF2B4;EIF2B5;EIF2D;EIF2S1;EIF2S2;EIF2S3;EIF3A;EIF3B;EIF3D;EIF3E;EIF3H;EIF3I;EIF3J;EIF3K;EIF3L;EIF3M;EIF4A1;EIF4A2;EIF4A3;EIF4B;EIF4E;EIF4E2;EIF4EBP1;EIF4EBP2;EIF4ENIF1;EIF4G1;EIF4G2;EIF4G3;EIF4H;ETF1;LARP1;MRPL1;MRPL10;MRPL11;MRPL13;MRPL14;MRPL15;MRPL16;MRPL17;MRPL18;MRPL19;MRPL2;MRPL20;MRPL21;MRPL22;MRPL23;MRPL24;MRPL2…
literature row: mRNA splicing	mRNA splicing	curated grouping	as mRNA splicing above	191	Chembazhi 2025	ACIN1;AQR;BCAS2;BUD13;BUD31;CACTIN;CASC3;CCAR1;CCDC12;CDC5L;CHERP;CRNKL1;CTNNBL1;CWC15;CWC25;CWC27;CWF19L2;DDX23;DDX39B;DDX41;DDX42;DDX46;DDX5;DHX15;DHX16;DHX35;DHX38;DHX9;DNAJC8;EIF4A3;FAM32A;FAM50A;FUS;GCFC2;GPATCH1;GPKOW;GTF2F1;GTF2F2;HNRNPA1;HNRNPA2B1;HNRNPA3;HNRNPC;HNRNPD;HNRNPF;HNRNPH1;HNRNPH2;HNRNPK;HNRNPL;HNRNPM;HNRNPR;HNRNPU;HSPA8;HTATSF1;IK;ISY1;LSM2;LSM3;LSM4;LSM5;LSM6;LSM7;LUC7L3;MAGO…
literature row: adult hepatocyte TFs	adult hepatocyte TFs	readout module	module adult_hep_tf	13	Chembazhi 2025	CEBPA;FOXA1;FOXA2;FOXA3;HNF1A;HNF1B;HNF4A;NR1H4;NR1I2;ONECUT1;PPARA;PROX1;XBP1
literature row: WNT / TCF signalling	WNT / TCF signalling	Reactome 2024	Signaling by WNT	158	Chembazhi 2025	ADRM1;AGO1;AGO2;AGO3;AKT1;AKT2;AP2A1;AP2A2;AP2B1;AP2M1;AP2S1;APC;ARRB2;CALM1;CBY1;CCDC88C;CDC73;CHD8;CLTA;CLTB;CLTC;CREBBP;CSNK1A1;CSNK1E;CSNK1G2;CSNK2A1;CSNK2A2;CSNK2B;CTBP1;CTBP2;CTNNB1;CTNNBIP1;CUL1;CUL3;CXXC4;DAAM1;DVL1;DVL2;DVL3;EP300;FRAT2;FZD3;GNB1;GNB2;GNB4;GNG10;GNG5;GNG7;GSK3B;H2AFX;HDAC1;ITPR1;ITPR2;ITPR3;KAT5;KLHL12;KMT2D;KRAS;LEF1;LEO1;LRP5;LRP6;MAP3K7;MEN1;MOV10;MYC;NFATC1;NLK;PFN1;…
literature row: Hippo signalling	Hippo signalling	Reactome 2024	Signaling by Hippo	11	Chembazhi 2025	CASP3;DVL2;LATS1;MOB1A;MOB1B;NPHP4;SAV1;STK4;TJP2;YWHAB;YWHAE
literature row: TGF-β signalling	TGF-β signalling	Reactome 2024	Signaling by TGFB Family Members	111	Chembazhi 2025	ACVR1B;ACVR2B;AGO1;AGO2;AGO3;AMH;APH1A;APH1B;ARHGEF18;ARRB1;ARRB2;BAMBI;BMPR2;CBL;CCNC;CCNK;CCNT1;CCNT2;CDK9;DRAP1;E2F4;E2F5;EP300;F11R;FGF2;FKBP1A;FOXH1;FURIN;GIPC1;HDAC1;HELLS;ITGAV;ITGB1;ITGB5;JUNB;KLF16;LTBP1;LTBP3;LTBP4;MAPK1;MAPK3;MEN1;MOV10;MTMR4;MYC;MYCN;MYF5;MYF6;MYOD1;MYOG;NCOR1;NCOR2;NEDD4L;NEDD8;PARP1;PPM1A;PPP1CA;PPP1CB;PPP1CC;PPP1R15A;PSEN1;PSEN2;PSENEN;RARA;RBL1;RHOA;RNF111;RPS27A;…
literature row: IL-1 signalling	IL-1 signalling	Reactome 2024	Interleukin-1 Signaling	70	Chembazhi 2025	ADRM1;CASP8;CUL1;HMGB1;IKBIP;IKBKB;IRAK1;IRAK4;LRRC14;MAP2K1;MAP2K4;MAP3K3;MAP3K7;MAP3K8;MYD88;N4BP1;NFKB1;NFKB2;NFKBIA;NFKBIB;NKIRAS2;PELI1;PSMA1;PSMA2;PSMA3;PSMA4;PSMA6;PSMA7;PSMB1;PSMB2;PSMB3;PSMB4;PSMB5;PSMB6;PSMB7;PSMC1;PSMC2;PSMC3;PSMC4;PSMC5;PSMC6;PSMD1;PSMD11;PSMD12;PSMD13;PSMD14;PSMD2;PSMD6;PSMD7;RBX1;RELA;RIPK2;RPS27A;SEM1;SKP1;SQSTM1;TAB1;TAB2;TAB3;TIFA;TNIP2;TOLLIP;TP53;TRAF2;UBA52;UB…
literature row: TNFR1 → NF-κB	TNFR1 → NF-κB	Reactome 2024	TNFR1-induced NF-kappa-B Signaling Pathway	22	Chembazhi 2025	BIRC2;IKBKB;MAP3K7;OTUD7B;RACK1;RBCK1;RIPK1;RNF31;RPS27A;SHARPIN;TAB1;TAB2;TAB3;TNFRSF1A;TRADD;TRAF2;UBA52;UBB;UBC;USP21;USP4;XIAP
literature row: PLK1 / mitotic entry	PLK1 / mitotic entry	Reactome 2024	Polo-like Kinase Mediated Events	15	Chembazhi 2025	CCNB1;CCNB2;CDC25A;CDC25C;CENPF;EP300;FOXM1;LIN37;LIN52;LIN54;MYBL2;PKMYT1;PLK1;RBBP4;WEE1
literature row: cytosolic translation	cytosolic translation	Reactome 2024	Cap-dependent Translation Initiation	109	Rothschild 1971	EIF1AX;EIF2B1;EIF2B2;EIF2B3;EIF2B4;EIF2B5;EIF2S1;EIF2S2;EIF2S3;EIF3A;EIF3B;EIF3D;EIF3E;EIF3H;EIF3I;EIF3J;EIF3K;EIF3L;EIF3M;EIF4A1;EIF4A2;EIF4B;EIF4E;EIF4EBP1;EIF4G1;EIF4H;EIF5;FAU;PABPC1;RPL10;RPL10A;RPL11;RPL12;RPL13;RPL13A;RPL14;RPL15;RPL17;RPL18;RPL18A;RPL19;RPL21;RPL22;RPL22L1;RPL23;RPL23A;RPL24;RPL26;RPL26L1;RPL27A;RPL28;RPL29;RPL3;RPL30;RPL31;RPL32;RPL34;RPL35;RPL35A;RPL36;RPL36A;RPL36AL;RP…
literature row: mitochondrial translation	mitochondrial translation	Reactome 2024	Mitochondrial Translation	92	Hao 2020	AURKAIP1;CHCHD1;DAP3;ERAL1;GADD45GIP1;GFM1;GFM2;MRPL1;MRPL10;MRPL11;MRPL13;MRPL14;MRPL15;MRPL16;MRPL17;MRPL18;MRPL19;MRPL2;MRPL20;MRPL21;MRPL22;MRPL23;MRPL24;MRPL27;MRPL28;MRPL3;MRPL30;MRPL32;MRPL33;MRPL34;MRPL35;MRPL36;MRPL37;MRPL38;MRPL39;MRPL4;MRPL40;MRPL41;MRPL42;MRPL43;MRPL44;MRPL45;MRPL46;MRPL47;MRPL48;MRPL49;MRPL50;MRPL51;MRPL52;MRPL53;MRPL54;MRPL55;MRPL58;MRPL9;MRPS10;MRPS11;MRPS14;MRPS15…
literature row: SUMOylation	SUMOylation	Reactome 2024	SUMOylation	152	Chandla 2026	AAAS;AR;AURKA;BLM;BMI1;BRCA1;CASP8AP2;CBX2;CBX4;CBX5;CETN2;CHD3;CREBBP;CTBP1;DAXX;DDX17;DDX5;DNMT1;DNMT3A;DNMT3B;EIF2AK2;EP300;ESR1;FOXL2;HDAC1;HDAC2;HDAC7;HIC1;HIPK2;HNRNPC;HNRNPK;IKBKE;ING2;L3MBTL2;MBD1;MDC1;MDM2;MITF;MRTFA;MTA1;NCOA1;NCOA2;NCOR2;NDC1;NFKB2;NFKBIA;NOP58;NPM1;NR1H2;NR1H3;NR1H4;NR1I2;NR2C1;NR3C1;NR3C2;NR4A2;NR5A1;NR5A2;NRIP1;NSMCE1;NSMCE2;NSMCE4A;NUP107;NUP133;NUP153;NUP160;NUP18…
literature row: chromatin modification	chromatin modification	Reactome 2024	Chromatin Modifying Enzymes	178	Ghare 2023	ACTB;ACTL6A;AEBP2;ARID1A;ARID1B;ARID2;ARID4A;ARID4B;ARID5B;ASH1L;ATF2;ATF7IP;ATXN7;ATXN7L3;BRD1;BRD8;BRMS1;BRPF1;BRPF3;BRWD1;CARM1;CCND1;CDK4;CFL1;CHD3;CHD4;CLOCK;COPRS;CREBBP;DMAP1;DNMT3A;DOT1L;DR1;EED;EHMT1;EHMT2;ELP2;ELP3;ELP4;ELP5;ELP6;ENY2;EP300;EP400;EPC1;EZH2;GATAD2A;GATAD2B;GPS2;H2AFX;HAT1;HCFC1;HDAC1;HDAC10;HDAC2;HDAC3;HDAC8;HMG20B;ING3;ING4;ING5;JAK2;JMJD6;KANSL1;KANSL2;KANSL3;KAT2A;KAT…
literature row: macroautophagy	macroautophagy	Reactome 2024	Macroautophagy	107	Chao 2018	AMBRA1;ARL13B;ATG10;ATG12;ATG13;ATG16L1;ATG3;ATG4A;ATG4B;ATG4C;ATG4D;ATG5;ATG7;ATG9A;CHMP2A;CHMP2B;CHMP3;CHMP4B;CHMP6;CHMP7;CSNK2A1;CSNK2A2;CSNK2B;DYNC1H1;DYNC1I2;DYNC1LI1;DYNC1LI2;DYNLL1;DYNLL2;FUNDC1;GABARAP;GABARAPL1;GABARAPL2;HDAC6;HSF1;HSP90AA1;HSPA8;IFT88;LAMTOR1;LAMTOR2;LAMTOR3;LAMTOR4;LAMTOR5;MAP1LC3B;MFN1;MFN2;MLST8;MTMR14;MTMR3;MTOR;NBR1;PCNT;PEX5;PGAM5;PIK3C3;PIK3R4;PINK1;PLIN2;PLIN3;P…
literature row: amino acids → mTORC1	amino acids → mTORC1	Reactome 2024	Amino Acids Regulate mTORC1	42	Davuluri 2021	ATP6V0B;ATP6V0C;ATP6V0E1;ATP6V0E2;ATP6V1A;ATP6V1B2;ATP6V1C1;ATP6V1D;ATP6V1E1;ATP6V1F;ATP6V1G1;ATP6V1H;DEPDC5;FLCN;FNIP1;FNIP2;ITFG2;KPTN;LAMTOR1;LAMTOR2;LAMTOR3;LAMTOR4;LAMTOR5;MIOS;MLST8;MTOR;NPRL2;NPRL3;RHEB;RPTOR;RRAGA;RRAGB;RRAGC;RRAGD;SEH1L;SESN1;SESN2;SLC38A9;SZT2;TCIRG1;WDR24;WDR59
literature row: proteasome assembly	proteasome assembly	Reactome 2024	Proteasome Assembly	45	Wang 2016	ADRM1;PAAF1;POMP;PSMA1;PSMA2;PSMA3;PSMA4;PSMA6;PSMA7;PSMB1;PSMB10;PSMB2;PSMB3;PSMB4;PSMB5;PSMB6;PSMB7;PSMC1;PSMC2;PSMC3;PSMC4;PSMC5;PSMC6;PSMD1;PSMD10;PSMD11;PSMD12;PSMD13;PSMD14;PSMD2;PSMD4;PSMD5;PSMD6;PSMD7;PSMD9;PSME1;PSME2;PSME3;PSME4;PSMF1;PSMG1;PSMG2;PSMG3;PSMG4;SEM1
