## Supplementary material for "ExPert infers causal perturbations from cell states across biological and clinical contexts": SI Tables: Table_S10A.csv

rank	pathway	gene_set	source	direction	set_size	hits	expected	fold_enrichment	log2_fold_enrichment_plotted	p	q_BH	shown_in_figure	healthy_hits	healthy_p	hit_genes	n_folded_sets	folded_sets
1	mRNA export	mRNA export (grouped)	curated	predicted loss	89	22	3.922	5.61	2.347	2.1973644666888228e-11	5.4011218591211265e-08	True	1	0.8671114136620632	CASC3;DDX19B;MCM3AP;NCBP2;NUP133;NUP153;NUP160;NUP214;NUP35;NUP85;NUTF2;RAE1;RANGAP1;RCC1;SARNP;SRSF6;SRSF9;THOC1;THOC5;THOC7;TPR;XPO5	39	Cellular Response to Heat Stress;Disorders of Transmembrane Transporters;Gene Silencing by RNA;Glucose Metabolism;Glycolysis;Interactions of Rev With Host Cellular Proteins;Interactions of Vpr With Host Cellular Proteins;Metabolism of Non-Coding RNA;NEP NS2 Interacts With the Cellular Export Machinery;NS1 Mediated Effects on Host Pathways;Nuclear Envelope (NE) Reassembly;Nuclear Envelope Breakdow…
2	chromatin organization	Chromatin Organization	Reactome 2024	predicted loss	178	25	7.844	3.187	1.612	2.3767146931694725e-07	9.736607859684273e-05	True	2	0.9109789522142812	ARID4B;BRPF1;CLOCK;DNMT3A;DR1;ELP6;GPS2;HDAC3;HMG20B;KAT2A;KDM3A;KDM5B;KDM6A;MTA2;NFKB1;RPS2;SETD2;SMARCA4;SMARCB1;SMARCC1;SMARCD1;SMARCE1;SUPT20H;TADA1;TADA2B	11	Chromatin Modifying Enzymes;Epigenetic Regulation by WDR5-containing Histone Modifying Complexes;Epigenetic Regulation of Gene Expression;HATs Acetylate Histones;HDACs Deacetylate Histones;HDMs Demethylate Histones;MITF-M-dependent Gene Expression;NR1H3 & NR1H2 Regulate Gene Expression Linked to Cholesterol Transport and Efflux;RMTs Methylate Histone Arginines;Regulation of Endogenous Retroelemen…
3	maternal to zygotic transition (MZT)	Maternal to Zygotic Transition (MZT)	Reactome 2024	predicted loss	55	11	2.424	4.539	1.976	2.196168250032573e-05	0.001927921985207166	True	0	1.0	CNOT10;CNOT11;CNOT4;CNOT7;DICER1;ELL2;KDM5B;KDM6A;PAIP1;RPS2;UHRF1	5	Deadenylation of mRNA;Deadenylation-dependent mRNA Decay;M-decay Degradation of Maternal mRNAs by Maternally Stored Factors;TP53 Regulates Transcription of Additional Cell Cycle Genes With Uncertain Roles in the P53 Pathway;TP53 Regulates Transcription of Cell Cycle Genes
4	mitochondrial translation elongation	Mitochondrial Translation Elongation	Reactome 2024	predicted gain	86	12	3.838	3.127	1.527	0.0004042634899509	0.019483914868613963	True	0	1.0	CHCHD1;MRPL2;MRPL22;MRPL32;MRPL53;MRPS10;MRPS18C;MRPS24;MRPS25;MRPS26;MRPS36;MRPS9	4	Mitochondrial Translation;Mitochondrial Translation Initiation;Mitochondrial Translation Termination;Translation
5	telomere extension by telomerase	Telomere Extension By Telomerase	Reactome 2024	predicted loss	18	5	0.793	6.304	2.089	0.000861939425564	0.036528398414419176	True	0	1.0	CDK2;DKC1;PPP6C;RTEL1;SHQ1	3	Chromosome Maintenance;Extension of Telomeres;Telomere Maintenance
6	M phase	M Phase	Reactome 2024	predicted loss	289	25	12.735	1.963	0.946	0.0009489337077154	0.038237361533843495	True	1	0.998678962601184	AHCTF1;ANAPC1;ANAPC10;ANAPC5;CDCA5;CENPJ;CLASP1;CSNK2B;DYNLL2;LPIN1;NUP133;NUP153;NUP160;NUP214;NUP35;NUP85;PLK4;PPP2CA;PPP2R2A;RAD21;RAE1;RANGAP1;RCC1;SMC1A;TPR	22	Aberrant Regulation of Mitotic Cell Cycle Due to RB1 Defects;Amplification of Signal From Unattached Kinetochores via a MAD2 Inhibitory Signal;Amplification of Signal From the Kinetochores;Cell Cycle, Mitotic;Conversion From APC C Cdc20 to APC C Cdh1 in Late Anaphase;EML4 and NUDC in Mitotic Spindle Formation;Establishment of Sister Chromatid Cohesion;Interferon Signaling;Metabolism of Carbohydra…
7	signaling by nuclear receptors	Signaling by Nuclear Receptors	Reactome 2024	predicted loss	157	16	6.918	2.313	1.153	0.0014809391820065	0.0551537652935148	True	1	0.9719598250324908	ABCG1;APOC1;APOE;GPS2;GTF2A1;GTF2A2;HDAC3;KDM3A;NR5A2;POLR2E;RAD21;SMC1A;SP1;TBP;TLE3;ZDHHC7	12	ESR-mediated Signaling;Estrogen-dependent Gene Expression;NR1H2 and NR1H3-mediated Signaling;RNA Polymerase II Pre-transcription Events;RNA Polymerase II Promoter Escape;RNA Polymerase II Transcribes snRNA Genes;RNA Polymerase II Transcription Initiation;RNA Polymerase II Transcription Initiation And Promoter Clearance;RNA Polymerase II Transcription Pre-Initiation And Promoter Opening;RNA Polyme…
8	MITF-M-regulated melanocyte development	MITF-M-regulated Melanocyte Development	Reactome 2024	predicted loss	89	11	3.922	2.805	1.379	0.0017492636994239	0.06323073784094038	True	2	0.5944723130609482	ATP6AP2;ATP6V1H;CDK2;CTNNB1;DICER1;SMARCA4;SMARCB1;SMARCC1;SMARCD1;SMARCE1;TFEC	2	RUNX1 Interacts With Co-Factors Whose Precise Effect on RUNX1 Targets Is Not Known;Regulation of MITF-M-dependent Genes Involved in Pigmentation
9	mTORC1-mediated signalling	mTORC1-mediated Signalling	Reactome 2024	predicted gain	23	5	1.026	4.872	1.849	0.0029810071972828	0.08935750842586734	True	0	1.0	EIF4G1;LAMTOR1;LAMTOR2;LAMTOR4;LAMTOR5	6	Amino Acids Regulate mTORC1;Autophagy;Energy Dependent Regulation of mTOR by LKB1-AMPK;MTOR Signalling;Macroautophagy;Regulation of PTEN Gene Transcription
10	signaling by CSF3 (G-CSF)	Signaling by CSF3 (G-CSF)	Reactome 2024	predicted loss	25	5	1.102	4.539	1.78	0.0041449790592045	0.11710756928189266	True	0	1.0	ELOB;GRB2;STAT5A;STAT5B;TYK2	9	Evasion by RSV of Host Interferon Responses;Inactivation of CSF3 (G-CSF) Signaling;Interleukin-2 Family Signaling;Interleukin-20 Family Signaling;Interleukin-7 Signaling;Signaling by Cytosolic FGFR1 Fusion Mutants;Signaling by FLT3 Fusion Proteins;Signaling by FLT3 ITD and TKD Mutants;Signaling by Phosphorylated Juxtamembrane, Extracellular and Kinase Domain KIT Mutants
11	mRNA splicing	mRNA splicing	curated	predicted loss	191	17	8.416	2.02	0.973	0.0044990832838364	0.12425558102999855	True	3	0.804112108964071	CASC3;DHX35;HNRNPC;IK;NCBP2;PCBP1;PCBP2;POLR2E;PRKRIP1;PRPF19;RBM17;SNW1;SRSF6;SRSF8;SRSF9;WBP11;WDR70	3	Processing of Capped Intron-Containing Pre-mRNA;mRNA Splicing;mRNA Splicing - Major Pathway
12	PPARA activates gene expression	PPARA Activates Gene Expression	Reactome 2024	predicted loss	87	10	3.834	2.608	1.277	0.0047570127336399	0.12991930332540974	True	0	1.0	CCNC;CLOCK;FAM120B;GPS2;HDAC3;MED20;MTF1;NFYB;NFYC;SP1	7	ATF6 (ATF6-alpha) Activates Chaperones;Epigenetic Regulation of Adipogenesis Genes by MLL3 and MLL4 Complexes;Epigenetic Regulation of Gene Expression by MLL3 and MLL4 Complexes;FOXO-mediated Transcription of Cell Death Genes;MLL4 and MLL3 Complexes Regulate Expression of PPARG Targets in Adipogenesis and Hepatic Steatosis;Regulation of Lipid Metabolism by PPARalpha;SMAD2 SMAD3 SMAD4 Heterotrimer…
13	NOTCH1 (NICD1) transcription	NOTCH1 Intracellular Domain Regulates Transcription	Reactome 2024	predicted loss	37	6	1.63	3.68	1.609	0.0051338925679567	0.13716421665258227	True	0	1.0	CCNC;FBXW7;HDAC3;KAT2A;SNW1;TLE3	4	Constitutive Signaling by NOTCH1 HD+PEST Domain Mutants;Constitutive Signaling by NOTCH1 PEST Domain Mutants;Notch-HLH Transcription Pathway;Signaling by NOTCH1
14	B-WICH activation of rRNA expression	B-WICH Complex Positively Regulates rRNA Expression	Reactome 2024	predicted loss	27	5	1.19	4.203	1.703	0.0058591888742005	0.15159880266089293	True	0	1.0	KAT2A;POLR2E;SMARCA5;TAF1D;TBP	5	NoRC Negatively Regulates rRNA Expression;Positive Epigenetic Regulation of rRNA Expression;RNA Polymerase I Promoter Clearance;RNA Polymerase I Transcription;RNA Polymerase I Transcription Initiation
15	mitochondrial protein degradation	Mitochondrial Protein Degradation	Reactome 2024	predicted gain	79	9	3.525	2.553	1.239	0.0083080387525529	0.19826368207548573	True	0	1.0	HADH;MRPL32;MRPS10;OPA1;SSBP1;STARD7;TFAM;TIMM22;TWNK	0
16	aerobic respiration and respiratory electron…	Aerobic Respiration and Respiratory Electron Transport	Reactome 2024	predicted gain	201	17	8.969	1.895	0.886	0.0084051181427677	0.19864685836324728	False	1	0.9898201683643114	COA3;COX7B;DLAT;FAHD1;GLO1;HAGH;HCCS;MRPS36;NDUFA6;NDUFAF1;NDUFB10;NDUFB5;NDUFS7;RANBP9;SCO1;TMEM126B;UQCC1	3	Complex I Biogenesis;Pyruvate Metabolism;Respiratory Electron Transport
17	cardiogenesis	Cardiogenesis	Reactome 2024	predicted loss	23	4	1.013	3.947	1.572	0.0169050346737421	0.3179959657355765	False	0	1.0	CTNNB1;FOXO4;KAT2A;LDB1	0
18	collagen biosynthesis and modifying enzymes	Collagen Biosynthesis and Modifying Enzymes	Reactome 2024	predicted gain	13	3	0.58	5.172	1.696	0.0180583242684977	0.3316776976025569	False	0	1.0	COL18A1;P4HA1;PCOLCE	0
19	nonsense mediated decay (NMD) enhanced by th…	Nonsense Mediated Decay (NMD) Enhanced by the Exon Junction Complex (EJC)	Reactome 2024	predicted loss	108	10	4.759	2.101	0.998	0.0204517675007951	0.3616578742226932	False	3	0.4346288045329142	CASC3;NCBP2;PPP2CA;PPP2R2A;RPL28;RPLP1;RPS2;RPS29;SMG5;UPF2	1	Nonsense-Mediated Decay (NMD)
20	listeria monocytogenes entry into host cells	Listeria Monocytogenes Entry Into Host Cells	Reactome 2024	predicted loss	15	3	0.661	4.539	1.592	0.0260288364528215	0.43821150685640575	False	0	1.0	CBLL1;CTNNB1;GRB2	0
21	PIWI-interacting RNA (piRNA) biogenesis	PIWI-interacting RNA (piRNA) Biogenesis	Reactome 2024	predicted loss	15	3	0.661	4.539	1.592	0.0260288364528215	0.43821150685640575	False	0	1.0	MYBL1;POLR2E;TDRKH	0
22	glycerophospholipid biosynthesis	Glycerophospholipid Biosynthesis	Reactome 2024	predicted gain	68	7	3.034	2.307	1.085	0.031232018027155	0.5017535968022679	False	0	1.0	HADHA;LPCAT4;LPGAT1;MBOAT2;PGS1;PLD3;STARD7	0
23	G1 phase	G1 Phase	Reactome 2024	predicted loss	41	5	1.807	2.768	1.254	0.0329662543185142	0.5034732268900229	False	0	1.0	CDK2;E2F5;PPP2CA;PPP2R2A;SKP2	1	Cyclin D Associated Events in G1
24	response of endothelial cells to shear stress	Response of Endothelial Cells to Shear Stress	Reactome 2024	predicted loss	55	6	2.424	2.476	1.153	0.033098044938563	0.5034732268900229	False	2	0.3482988279003874	CTNNB1;ITGA5;NFKB1;PPP2CA;PPP2R2A;TLN1	1	Cellular Responses to Mechanical Stimuli
25	fanconi anemia pathway	Fanconi Anemia Pathway	Reactome 2024	predicted gain	28	4	1.249	3.201	1.363	0.0342552356376763	0.5034732268900229	False	0	1.0	ATR;DCLRE1A;DCLRE1B;USP1	0
26	transcriptional activity of SMAD2 SMAD3 SMAD…	Transcriptional Activity of SMAD2 SMAD3 SMAD4 Heterotrimer	Reactome 2024	predicted loss	44	5	1.939	2.579	1.173	0.042966004337418	0.5529342338291803	False	0	1.0	CCNC;CCNK;E2F5;SNW1;SP1	0
27	transcriptional activation of mitochondrial…	Transcriptional Activation of Mitochondrial Biogenesis	Reactome 2024	predicted loss	45	5	1.983	2.522	1.147	0.046662287420575	0.582212702943012	False	0	1.0	HDAC3;POLG2;PPRC1;TFAM;TFB2M	0
28	MicroRNA (miRNA) biogenesis	MicroRNA (miRNA) Biogenesis	Reactome 2024	predicted loss	19	3	0.837	3.583	1.388	0.0487116777750846	0.5968002878831185	False	0	1.0	DICER1;POLR2E;XPO5	0
