## Supplementary material for "ExPert infers causal perturbations from cell states across biological and clinical contexts": SI Tables: Table_S10B.csv

rank	pathway	gene_set	source	direction	set_size	hits	expected	fold_enrichment	log2_fold_enrichment_plotted	p	q_BH	shown_in_figure	hit_genes	n_folded_sets	folded_sets
1	FASTK regulation of mitochondrial RNAs	FASTK Family Proteins Regulate Processing and Stability of Mitochondrial RNAs	Reactome 2024	downregulated	17	13	0.285	45.565	4.104	1.472930243132643e-20	4.5071665439858876e-17	True	MT-ATP6;MT-ATP8;MT-CO1;MT-CO2;MT-CO3;MT-CYB;MT-ND1;MT-ND2;MT-ND3;MT-ND4;MT-ND4L;MT-ND5;MT-ND6	12	Aerobic Respiration and Respiratory Electron Transport;Complex I Biogenesis;Complex IV Assembly;Cytoprotection by HMOX1;Formation of ATP by Chemiosmotic Coupling;Mitochondrial Protein Degradation;Mitochondrial RNA Degradation;Respiratory Electron Transport;rRNA Processing;rRNA Processing in the Mitochondrion;tRNA Processing;tRNA Processing in the Mitochondrion
2	IGF transport and uptake by IGFBPs	Regulation of IGF Transport and Uptake by Insulin-like Growth Factor Binding Proteins (IGFBPs)	Reactome 2024	downregulated	93	19	1.561	12.173	3.242	1.0280239140714024e-15	6.291506354116983e-13	True	ALB;APOA1;APOA2;APOE;C3;CST3;FAM20A;FGA;FGG;HSP90B1;IGFALS;NUCB1;P4HB;PROC;SERPINA1;SERPINA10;SERPINC1;SERPIND1;VWA1	10	Chylomicron Assembly;Common Pathway of Fibrin Clot Formation;Formation of Fibrin Clot (Clotting Cascade);Gamma-carboxylation of Protein Precursors;Gamma-carboxylation, Transport, and Amino-Terminal Cleavage of Proteins;Intrinsic Pathway of Fibrin Clot Formation;Plasma Lipoprotein Assembly, Remodeling, and Clearance;Plasma Lipoprotein Remodeling;Post-translational Protein Phosphorylation;Removal o…
3	complement cascade	Complement Cascade	Reactome 2024	downregulated	62	16	1.041	15.377	3.421	3.711002283147947e-15	1.62223814091896e-12	True	C1R;C1S;C2;C3;C4B;C9;CFB;CFHR3;CFHR4;CFHR5;CFI;CLU;CPN2;CRP;SERPING1;VTN	4	Classical Antibody-Mediated Complement Activation;Creation of C4 and C2 Activators;Initial Triggering of Complement;Regulation of Complement Cascade
4	ligand uptake by scavenger receptors	Binding and Uptake of Ligands by Scavenger Receptors	Reactome 2024	downregulated	45	11	0.755	14.565	3.196	1.5307429849018949e-10	4.684073533799798e-08	True	ALB;AMBP;APOA1;APOE;CALR;HPR;HPX;HSP90B1;HYOU1;MARCO;SAA1	5	ATF6 (ATF6-alpha) Activates Chaperone Genes;ATF6 (ATF6-alpha) Activates Chaperones;Scavenging by Class A Receptors;Scavenging of Heme From Plasma;Unfolded Protein Response (UPR)
5	platelet degranulation	Platelet Degranulation	Reactome 2024	downregulated	113	15	1.896	7.909	2.693	7.001704864372959e-10	1.9477469895437504e-07	True	ALB;APOA1;APOH;CHID1;CLU;FGA;FGB;FGG;HSPA5;ORM1;ORM2;RARRES2;SERPINA1;SERPINA3;SERPING1	18	Antimicrobial Peptides;GRB2 SOS Provides Linkage to MAPK Signaling for Integrins;Hemostasis;IRAK4 Deficiency (TLR2 4);Integrin Signaling;MAP2K and MAPK Activation;MyD88 Deficiency (TLR2 4);Paradoxical Activation of RAF Signaling by Kinase Inactive BRAF;Platelet Activation, Signaling and Aggregation;Platelet Aggregation (Plug Formation);Regulation of TLR by Endogenous Ligand;Response to Elevated P…
6	response to metal ions	Response to Metal Ions	Reactome 2024	downregulated	10	6	0.168	35.751	3.283	4.232500312864842e-09	9.25103639811887e-07	True	MT1A;MT1F;MT1G;MT1H;MT1M;MT1X	0
7	amyloid fiber formation	Amyloid Fiber Formation	Reactome 2024	downregulated	45	9	0.755	11.917	2.92	4.919926364225241e-08	9.409359171580774e-06	True	APCS;APOA1;APOE;B2M;CST3;FGA;SAA1;TTR;UBE2L6	0
8	drug ADME	Drug ADME	Reactome 2024	downregulated	96	12	1.611	7.448	2.566	7.203867806390838e-08	1.2966962051503509e-05	True	ALB;BCHE;CES1;CYP2D6;CYP2E1;GLYAT;NAT2;PON1;SERPINA6;SLC22A1;SLC22A7;SLCO1B3	2	Aspirin ADME;Neurotransmitter Clearance
9	phase I - functionalization of compounds	Phase I - Functionalization of Compounds	Reactome 2024	downregulated	87	10	1.46	6.849	2.421	1.965855617054385e-06	0.00024062072752745672	True	ACSS1;ADH4;ADH6;CES1;CYP1A2;CYP21A2;CYP26A1;CYP2D6;CYP2E1;CYP3A43	8	Biological Oxidations;Biosynthesis of DHA-derived SPMs;Biosynthesis of Specialized Proresolving Mediators (SPMs);Cytochrome P450 - Arranged by Substrate Type;Ethanol Oxidation;RA Biosynthesis Pathway;Signaling by Retinoic Acid;Xenobiotics
10	visual phototransduction	Visual Phototransduction	Reactome 2024	downregulated	72	9	1.208	7.448	2.475	3.1762175979528104e-06	0.0003579838253718618	True	APOA1;APOA2;APOC3;APOE;APOM;HSD17B6;RBP4;RDH16;TTR	6	Metabolism of Fat-Soluble Vitamins;Metabolism of Vitamins and Cofactors;Plasma Lipoprotein Assembly;Retinoid Metabolism and Transport;Sensory Perception;The Canonical Retinoid Cycle in Rods (Twilight Vision)
11	neutrophil degranulation	Neutrophil Degranulation	Reactome 2024	downregulated	399	20	6.696	2.987	1.51	1.4790137447369317e-05	0.0012231843402418948	True	AGPAT2;B2M;BST2;C3;CD14;CHI3L1;CST3;GGH;LRG1;MLEC;MME;NDUFC2;ORM1;ORM2;PGRMC1;PIGR;SERPINA1;SERPINA3;SLCO4C1;TTR	0
12	ERBB2 activates PTK6 signaling	ERBB2 Activates PTK6 Signaling	Reactome 2024	upregulated	13	4	0.195	20.513	2.695	3.185533694432304e-05	0.0024369332762407127	True	ERBB2;EREG;NRG1;NRG2	23	Downregulation of ERBB2 ERBB3 Signaling;Downregulation of ERBB2 Signaling;ERBB2 Regulates Cell Motility;GRB2 Events in ERBB2 Signaling;Intracellular Signaling by Second Messengers;MAPK Family Signaling Cascades;MAPK1 MAPK3 Signaling;Negative Regulation of the PI3K AKT Network;Nuclear Signaling by ERBB4;PI3K Events in ERBB2 Signaling;PI3K Events in ERBB4 Signaling;PI5P, PP2A and IER3 Regulate PI3K…
13	non-integrin membrane-ECM interactions	Non-integrin membrane-ECM Interactions	Reactome 2024	upregulated	57	6	0.855	7.018	2.262	0.0002063793356615	0.01238276013969	True	COL4A2;ITGA2;LAMA3;PDGFA;THBS1;TNC	12	Anchoring Fibril Formation;Assembly of Collagen Fibrils and Other Multimeric Structures;Crosslinking of Collagen Fibrils;ECM Proteoglycans;Extracellular Matrix Organization;Integrin Cell Surface Interactions;Laminin Interactions;MET Activates PTK2 Signaling;MET Promotes Cell Motility;Signaling by MET;Signaling by PDGF;Syndecan Interactions
14	ER-Phagosome pathway	ER-Phagosome Pathway	Reactome 2024	downregulated	76	7	1.276	5.488	2.079	0.0002849683095432	0.015457304732882276	True	B2M;CALR;CD14;FGA;FGB;FGG;PDIA3	11	Antigen Presentation Folding, Assembly and Peptide Loading of Class I MHC;Antigen processing-Cross Presentation;Calnexin Calreticulin Cycle;Class I MHC Mediated Antigen Processing & Presentation;MyD88 MAL(TIRAP) Cascade Initiated on Plasma Membrane;N-glycan Trimming in the ER and Calnexin Calreticulin Cycle;Toll Like Receptor 2 (TLR2) Cascade;Toll Like Receptor 4 (TLR4) Cascade;Toll Like Receptor…
15	AP-1 transcription factor activation	Activation of the AP-1 Family of Transcription Factors	Reactome 2024	upregulated	10	3	0.15	20.0	2.429	0.000370653697167	0.018593447759524918	True	FOS;JUN;MAPK10	5	Cellular Senescence;FCERI Mediated MAPK Activation;MAPK Targets Nuclear Events Mediated by MAP Kinases;Oxidative Stress Induced Senescence;Senescence-Associated Secretory Phenotype (SASP)
16	Interleukin-10 signaling	Interleukin-10 Signaling	Reactome 2024	upregulated	24	4	0.36	11.111	2.388	0.0004156667003354	0.020515162952037484	False	CXCL1;CXCL8;IL18;LIF	6	Chemokine Receptors Bind Chemokines;GPCR Downstream Signalling;Interleukin-4 and Interleukin-13 Signaling;Peptide Ligand-Binding Receptors;Signaling by GPCR;Signaling by Interleukins
17	peptide hormone metabolism	Peptide Hormone Metabolism	Reactome 2024	downregulated	59	6	0.99	6.059	2.125	0.0004547852767428	0.022089570584650282	False	BCHE;CES1;GATA4;INHBC;MME;P4HB	4	Cardiac Conduction;Metabolism of Angiotensinogen to Angiotensins;Muscle Contraction;Physiological Factors
18	SLC-mediated transmembrane transport	SLC-mediated Transmembrane Transport	Reactome 2024	downregulated	197	11	3.306	3.327	1.595	0.0005156596994356	0.023204686474602	False	SLC13A3;SLC13A5;SLC16A10;SLC22A1;SLC22A7;SLC2A10;SLC2A2;SLC6A12;SLC6A13;SLCO1B3;SLCO4C1	9	Cellular Hexose Transport;Digestion and Absorption;Disorders of Transmembrane Transporters;GABA Synthesis, Release, Reuptake and Degradation;Na+ Cl- Dependent Neurotransmitter Transporters;Neurotransmitter Release Cycle;Organic Cation Anion Zwitterion Transport;SLC Transporter Disorders;Transport of Bile Salts and Organic Acids, Metal Ions and Amine Compounds
19	metabolism of steroids	Metabolism of Steroids	Reactome 2024	downregulated	141	9	2.366	3.803	1.729	0.0006366593657953	0.027831109419051685	False	ACOX2;AKR1D1;ALB;CYP21A2;EBP;GC;SERPINA6;SLCO1B3;STARD5	5	Bile Acid and Bile Salt Metabolism;Heme Degradation;Metabolism of Porphyrins;Prednisone ADME;Recycling of Bile Acids and Salts
20	RHO GTPase cycle	RHO GTPase Cycle	Reactome 2024	upregulated	425	15	6.375	2.353	1.173	0.0019984638549253	0.06505637655395126	False	AKAP12;ARHGEF16;ARHGEF3;CCDC187;CFTR;FAM169A;FGD5;FMNL2;GNA13;LRRC1;MUC13;PAK3;PTPN13;TPM4;WIPF3	5	Cell Death Signalling via NRAGE, NRIF and NADE;G Alpha (12 13) Signalling Events;Interleukin-37 Signaling;NRAGE Signals Death Through JNK;RND2 GTPase Cycle
21	chondroitin sulfate biosynthesis	Chondroitin Sulfate Biosynthesis	Reactome 2024	upregulated	18	3	0.27	11.111	2.184	0.0023060761895451	0.07200605244906128	False	CHST11;CHST9;CSGALNACT1	3	Chondroitin Sulfate Dermatan Sulfate Metabolism;Glycosaminoglycan Metabolism;Metabolism of Carbohydrates
22	o-linked glycosylation	O-linked Glycosylation	Reactome 2024	upregulated	94	6	1.41	4.255	1.767	0.0029207611241322	0.08511932418899555	False	ADAMTS9;B3GNT3;B3GNT5;MUC13;MUC6;THBS1	4	Dectin-2 Family;Glycosphingolipid Biosynthesis;O-linked Glycosylation of Mucins;Termination of O-glycan Biosynthesis
23	Netrin-1 signaling	Netrin-1 Signaling	Reactome 2024	upregulated	40	4	0.6	6.667	2.032	0.0029623441134791	0.08551672629477403	False	ABLIM2;DSCAML1;MYO10;ROBO1	0
24	glyoxylate metabolism and glycine degradation	Glyoxylate Metabolism and Glycine Degradation	Reactome 2024	downregulated	19	3	0.319	9.408	2.096	0.0037174384339019	0.10341237825218012	False	AGXT2;ALDH4A1;GNMT	0
25	interferon alpha beta signaling	Interferon Alpha Beta Signaling	Reactome 2024	downregulated	62	5	1.041	4.805	1.836	0.0038219518500363	0.10536191586586557	False	BST2;IFITM2;IFITM3;SOCS1;SOCS3	4	Growth Hormone Receptor Signaling;Interferon Signaling;Regulation of IFNA IFNB Signaling;Regulation of IFNG Signaling
26	estrogen-dependent nuclear events downstream…	Estrogen-dependent Nuclear Events Downstream of ESR-membrane Signaling	Reactome 2024	upregulated	23	3	0.345	8.696	2.05	0.0047357810329259	0.12492663759270047	False	BCL2;EREG;FOS	1	GAB1 Signalosome
27	class A 1 (Rhodopsin-like receptors)	Class A 1 (Rhodopsin-like Receptors)	Reactome 2024	downregulated	131	7	2.199	3.184	1.475	0.0066738140563816	0.16337496810022156	False	ADRA1A;ADRA1B;AVPR1A;C3;CXCL13;SAA1;TSHR	3	Amine Ligand-Binding Receptors;G Alpha (Q) Signalling Events;GPCR Ligand Binding
28	formation of the cornified envelope	Formation of the Cornified Envelope	Reactome 2024	upregulated	27	3	0.405	7.408	1.951	0.0074843876649188	0.17892364261446506	False	KRT23;KRT7;KRT86	1	Keratinization
29	nuclear events mediated by NFE2L2	Nuclear Events Mediated by NFE2L2	Reactome 2024	upregulated	83	5	1.245	4.016	1.656	0.0082229531738074	0.1921964395761109	False	BCL2;CDKN2A;PDGFA;PRKAA2;SLC7A11	3	Basigin Interactions;KEAP1-NFE2L2 Pathway;NFE2L2 Regulating Tumorigenic Genes
30	caspase activation via dependence receptors…	Caspase Activation via Dependence Receptors in the Absence of Ligand	Reactome 2024	upregulated	10	2	0.15	13.334	1.943	0.0093186753974902	0.20813975705343077	False	DAPK2;DAPK3	0
31	peroxisomal lipid metabolism	Peroxisomal Lipid Metabolism	Reactome 2024	downregulated	28	3	0.47	6.384	1.851	0.0112467214661212	0.22821173836093567	False	ACOX2;DECR2;HAO2	1	Fatty Acid Metabolism
32	triglyceride metabolism	Triglyceride Metabolism	Reactome 2024	downregulated	28	3	0.47	6.384	1.851	0.0112467214661212	0.22821173836093567	False	DGAT2;FABP1;PLIN1	4	Epigenetic Regulation of Adipogenesis Genes by MLL3 and MLL4 Complexes;Epigenetic Regulation of Gene Expression by MLL3 and MLL4 Complexes;MLL4 and MLL3 Complexes Regulate Expression of PPARG Targets in Adipogenesis and Hepatic Steatosis;Triglyceride Catabolism
33	dissolution of fibrin clot	Dissolution of Fibrin Clot	Reactome 2024	upregulated	11	2	0.165	12.121	1.911	0.0112774914800049	0.22821173836093567	False	ANXA2;SERPINE2	0
34	semaphorin interactions	Semaphorin Interactions	Reactome 2024	upregulated	60	4	0.9	4.445	1.685	0.0125237115658369	0.24254783159152477	False	ERBB2;PAK3;PLXNC1;SEMA3E	3	Activation of RAC1;Axon Guidance;Other Semaphorin Interactions
35	neuronal system	Neuronal System	Reactome 2024	downregulated	315	11	5.287	2.081	0.991	0.0178484250282628	0.31753593364234983	False	ABCC9;BCHE;CHRNA4;FLOT2;GRIN3A;KCNJ3;KCNMA1;KCNN2;SLC22A1;SLC6A12;SLC6A13	4	Nitric Oxide Stimulates Guanylate Cyclase;Potassium Channels;Sensory Processing of Sound by Outer Hair Cells of the Cochlea;cGMP Effects
36	RAF-independent MAPK1 3 activation	RAF-independent MAPK1 3 Activation	Reactome 2024	upregulated	18	2	0.27	7.408	1.699	0.0292853005241497	0.45259100810049535	False	DUSP5;DUSP8	0
37	cellular response to chemical stress	Cellular Response to Chemical Stress	Reactome 2024	downregulated	181	7	3.038	2.304	1.084	0.0334170436378467	0.496389094814616	False	ALB;FABP1;GPX2;MT-CO1;MT-CO2;MT-CO3;P4HB	1	TP53 Regulates Metabolic Genes
38	cytosolic sulfonation of small molecules	Cytosolic Sulfonation of Small Molecules	Reactome 2024	upregulated	21	2	0.315	6.349	1.617	0.039034498689504	0.5308691821772544	False	SULT1C2;SULT1C4	0
39	IRE1alpha activates chaperones	IRE1alpha Activates Chaperones	Reactome 2024	downregulated	46	3	0.772	3.886	1.46	0.0418441641440267	0.5640667060824746	False	HSPA5;HYOU1;SYVN1	0
40	metabolism of Water-Soluble vitamins and cof…	Metabolism of Water-Soluble Vitamins and Cofactors	Reactome 2024	downregulated	116	5	1.947	2.568	1.169	0.0459700543957072	0.6037268946389014	False	AOX1;CD38;MTHFD2L;NUDT8;SLC23A1	0
41	arachidonate metabolism	Arachidonate Metabolism	Reactome 2024	downregulated	48	3	0.806	3.724	1.423	0.0465388559103106	0.6085850388271387	False	CYP1A2;GPX2;PON1	0
